# Contrasting behavioral and physiological effects of *Gtf2i* duplication and deletion in mouse models of the 7q11.23 Duplication and Williams-Beuren Syndromes

**DOI:** 10.1101/2025.11.13.688274

**Authors:** David Peles, Shai Netser, Natali Ray, Taghreed Suliman, Shlomo Wagner

## Abstract

7q11.23 Microduplication Syndrome (7Dup) and Williams-Beuren Syndrome (WBS) are two ASD-related syndromes characterized by both common and contrasting symptoms, caused by either duplication or deletion of a 1.5-1.8 Mb segment in section q11.23 of Human chromosome 7, respectively. Notably, WBS patients show reduced social fear and are considered hyper-social, while 7Dup patients suffer from social anxiety and withdrawal. Previous work suggests that the *GTF2I* gene, one of the genes included in this segment, has a major role in the social symptoms of both syndromes. Here, we combine video and thermal imaging in multiple social behavior tests to screen for behavioral and physiological variables showing variations in mice models with either a duplication (*Gtf2i*^+/dup^) or a deletion (*Gtf2i*^+/del^) of the gene. Our analyses of social behavior, micturition, and defecation patterns identify several differences between wild-type and mutant littermates, some of which show contrasting variations associated with *Gtf2i* dosage. Interestingly, thermal imaging revealed that *Gtf2i* dosage dictates the mice’s surface temperature profile during the tests, with *Gtf2i*^+/dup^ males exhibiting higher surface temperature than their wild-type littermates, while *Gtf2i*^+/del^ males and females show the opposite tendency. These results suggest that the two mouse models exhibit opposite changes in either their emotional state or thermoregulation capabilities, in correlation with *Gtf2i* dosage.
