## Supplementary File 1 for "Contrasting behavioral and physiological effects of *Gtf2i* duplication and deletion in mouse models of the 7q11.23 Duplication and Williams-Beuren Syndromes": BehDel.xlsx

### Sheet: SP_Male_BehDel
Field	Statistical_Significance_Symbol	Value
mean Social WT(Del)		129.8576
median Social WT(Del)		115.2333
std Social WT(Del)		54.4528
Sample Size Social WT(Del)		22
Values of Social WT(Del)		139.9333 190.2 154.0667 81.03333 67.5 235.4 181.5667 39 99.53333 133.9667 93 83.93333 97.43333 228 136.7 71.73333 164.7667 115.8667 106.3333 102.3 220 114.6
mean Object WT(Del)		78.2379
median Object WT(Del)		80.1167
std Object WT(Del)		39.9753
Sample Size Object WT(Del)		22
Values of Object WT(Del)		129.3667 40 66.93333 133.6 120.9 38.23333 7.5 137.5 45.13333 106.2667 61.26667 95.53333 87.5 25.7 83.76667 76.46667 74.03333 92.83333 113.9 16.73333 41.3 126.7667
mean Social Del		141.9937
median Social Del		137.2333
std Social Del		34.3185
Sample Size Social Del		21
Values of Social Del		180.3333 72.86667 111.5333 129.4667 143.9 169.7 185.5667 150.0333 123.7333 96.66667 125.1667 169.8667 189.7 209.2667 88.63333 136.4333 137.2333 133.2333 129.7333 149.7333 149.0667
mean Object Del		72.7667
median Object Del		63.0333
std Object Del		33.6432
Sample Size Object Del		21
Values of Object Del		43.63333 156.2 44.43333 123.1333 119.4667 63.03333 59.3 61.23333 38.6 92.3 91.4 63.36667 48.8 60.73333 93.96667 35.36667 79.43333 62.13333 76.6 100.5333 14.43333
pVal (ranksum) Social WT(Del) vs Object WT(Del)	**	0.0023681
z_statistic Social WT(Del) vs Object WT(Del)		3.0397
ranksum_statistic Social WT(Del) vs Object WT(Del)		625
FDR Social WT(Del) vs Object WT(Del)	**	0.0023681
pVal (ranksum) Social Del vs Object Del	***	2.8832e-06
z_statistic Social Del vs Object Del		4.679
ranksum_statistic Social Del vs Object Del		638
FDR Social Del vs Object Del	***	5.7665e-06

### Sheet: SxP_Male_BehDel
Field	Statistical_Significance_Symbol	Value
mean Female WT(Del)		124.6273
median Female WT(Del)		123.2667
std Female WT(Del)		49.7882
Sample Size Female WT(Del)		22
Values of Female WT(Del)		195.5 190 185.4 91.23333 174.9667 90.93333 165.9333 174.2667 127.2667 14.9 131.4333 153.3 159.3333 118.1333 92.1 110.4667 119.2667 83.4 38.86667 113.4333 154.7 56.96667
mean Male WT(Del)		102.7273
median Male WT(Del)		92.0667
std Male WT(Del)		32.3388
Sample Size Male WT(Del)		22
Values of Male WT(Del)		54.7 87.76667 37.13333 92.83333 80.7 146 91.3 74.2 107.5 86.76667 90.6 86.3 102.8333 121.8 140.5 124.6667 124.4667 128.3 181.1 131.5 85.63333 83.4
mean Female Del		132.6633
median Female Del		124.8667
std Female Del		35.1565
Sample Size Female Del		20
Values of Female Del		108.2 204.6 104.2 176.2667 146.2333 178.6333 152.6333 172.7333 112.8333 103.7333 149.5667 90.4 118.8667 122.7 169.7 76.06667 142.5 127.0333 94.7 101.6667
mean Male Del		81.2567
median Male Del		82.9333
std Male Del		35.5237
Sample Size Male Del		20
Values of Male Del		46.16667 73.33333 125.6667 75.33333 21.76667 25.63333 50.46667 74.8 122.7 108.1667 81.73333 127.3333 129.1 117.4667 92.4 65.86667 16.9 86.13333 84.13333 100.0333
pVal (ranksum) Female WT(Del) vs Male WT(Del)	#	0.063682
z_statistic Female WT(Del) vs Male WT(Del)		1.8544
ranksum_statistic Female WT(Del) vs Male WT(Del)		574.5
FDR Female WT(Del) vs Male WT(Del)	#	0.063682
pVal (ranksum) Female Del vs Male Del	***	0.00023416
z_statistic Female Del vs Male Del		3.679
ranksum_statistic Female Del vs Male Del		546.5
FDR Female Del vs Male Del	***	0.00046833

### Sheet: ESP_Male_BehDel
Field	Statistical_Significance_Symbol	Value
mean Stressed WT(Del)		139.2635
median Stressed WT(Del)		153.8333
std Stressed WT(Del)		51.825
Sample Size Stressed WT(Del)		21
Values of Stressed WT(Del)		124.1667 205.2333 171.7333 81.76667 165.1333 94.96667 233.9333 167.4 179.3 167.7333 52.6 71.06667 69.43333 137.1 54.03333 153.8333 152.1333 197.8333 161.6667 115.7667 167.7
mean Naive WT(Del)		86.0079
median Naive WT(Del)		77.4333
std Naive WT(Del)		40.0484
Sample Size Naive WT(Del)		21
Values of Naive WT(Del)		59.93333 75.66667 104.1 170.2 77.43333 163.9333 45.13333 60.8 56.16667 76.13333 122.5333 19.93333 146.5 54.76667 109.6667 83.63333 92.96667 36.6 59.86667 105 85.2
mean Stressed Del		128.2569
median Stressed Del		133.2333
std Stressed Del		31.193
Sample Size Stressed Del		17
Values of Stressed Del		135.7667 68.16667 129.0667 112.1667 133.2333 151.5667 181.2667 135.4667 141.9 84.03333 167.0333 162.8 104.6333 124.1 82.33333 115.6 151.2333
mean Naive Del		71.9882
median Naive Del		58.4
std Naive Del		36.7332
Sample Size Naive Del		17
Values of Naive Del		123.6333 167.9 71.23333 119.1667 48.2 52.36667 76.13333 72.36667 30.83333 58.33333 58.4 36.83333 106.1333 44.16667 42.26667 59.96667 55.86667
pVal (ranksum) Stressed WT(Del) vs Naive WT(Del)	**	0.0023358
z_statistic Stressed WT(Del) vs Naive WT(Del)		3.0438
ranksum_statistic Stressed WT(Del) vs Naive WT(Del)		573
FDR Stressed WT(Del) vs Naive WT(Del)	**	0.0023358
pVal (ranksum) Stressed Del vs Naive Del	***	0.0001738
z_statistic Stressed Del vs Naive Del		3.7543
ranksum_statistic Stressed Del vs Naive Del		407
FDR Stressed Del vs Naive Del	***	0.00034759

### Sheet: SP_Female_BehDel
Field	Statistical_Significance_Symbol	Value
mean Social WT(Del)		125.4879
median Social WT(Del)		124.65
std Social WT(Del)		42.9297
Sample Size Social WT(Del)		22
Values of Social WT(Del)		89.83333 102.6333 178.6 225.9667 133.1667 116.1333 154.2 144.8 143.5667 100.0333 72.7 108.6333 98.43333 88.36667 141.5333 54.03333 162.7 194.7333 88.5 72.53333 140.9333 148.7
mean Object WT(Del)		82.5273
median Object WT(Del)		81.6833
std Object WT(Del)		38.5821
Sample Size Object WT(Del)		22
Values of Object WT(Del)		93.1 135.6 37.46667 29.33333 139.4 123.3 86 59.56667 82.46667 153.9333 0.03333333 82.3 60.06667 128.4333 78.23333 89.73333 53.53333 53.46667 116.9667 81.06667 68.63333 62.96667
mean Social Del		137.7937
median Social Del		126.2333
std Social Del		51.2961
Sample Size Social Del		21
Values of Social Del		257.6 212.6667 168.6 176.0333 164.9333 189.3333 158.6 65.6 116.5333 140.8333 97.6 99.5 87.46667 93.56667 113.8667 126.2333 64.5 104.2 155.3667 98.56667 202.0667
mean Object Del		69.6841
median Object Del		71.4333
std Object Del		42.404
Sample Size Object Del		21
Values of Object Del		11.63333 41.96667 30.23333 15.13333 3.3 20.66667 80.93333 168.8 116.7667 59.1 105.2 77.56667 81.33333 116.6333 71.43333 69.86667 110.0333 71.33333 87.73333 96.9 26.8
pVal (ranksum) Social WT(Del) vs Object WT(Del)	**	0.0012488
z_statistic Social WT(Del) vs Object WT(Del)		3.2275
ranksum_statistic Social WT(Del) vs Object WT(Del)		633
FDR Social WT(Del) vs Object WT(Del)	**	0.0012488
pVal (ranksum) Social Del vs Object Del	***	0.0001781
z_statistic Social Del vs Object Del		3.7482
ranksum_statistic Social Del vs Object Del		601
FDR Social Del vs Object Del	***	0.00035621

### Sheet: SxP_Female_BehDel
Field	Statistical_Significance_Symbol	Value
mean Female WT(Del)		118.2121
median Female WT(Del)		111.0167
std Female WT(Del)		38.1097
Sample Size Female WT(Del)		22
Values of Female WT(Del)		186.4 135.3333 171.9667 97.06667 149.1333 48.66667 109.1667 137.5 170.8 82.06667 82.1 99.06667 102.1667 82.26667 121.8333 198.6333 102.4667 119.2667 80.6 112.8667 95.83333 115.4667
mean Male WT(Del)		76.0348
median Male WT(Del)		74.0333
std Male WT(Del)		29.5007
Sample Size Male WT(Del)		22
Values of Male WT(Del)		85.7 80.03333 42.7 119.1 70.56667 62.7 137.4667 87.06667 74.1 73.96667 27.83333 67.5 52.2 101.9 58.73333 12.06667 78 69.9 79.86667 73.5 129.4 88.46667
mean Female Del		101.3833
median Female Del		105.3333
std Female Del		32.9991
Sample Size Female Del		22
Values of Female Del		102 134.2 108.6 9.933333 106.8333 83.9 144.4333 103.7333 60.86667 84.66667 122.3 125 152.8 108.6667 131.7667 103.8333 120.2333 52.4 65.53333 86.9 100.7333 121.1
mean Male Del		66.4076
median Male Del		62.1
std Male Del		45.0137
Sample Size Male Del		22
Values of Male Del		170.9333 63.66667 79.03333 87.43333 13.23333 64 109.4 123.4 1.966667 45.36667 65.13333 60.53333 22.73333 41.8 23.53333 98.9 16.1 59.9 158.2333 54.63333 24.06667 76.96667
pVal (ranksum) Female WT(Del) vs Male WT(Del)	***	0.00013657
z_statistic Female WT(Del) vs Male WT(Del)		3.8143
ranksum_statistic Female WT(Del) vs Male WT(Del)		658
FDR Female WT(Del) vs Male WT(Del)	***	0.00027314
pVal (ranksum) Female Del vs Male Del	**	0.0040352
z_statistic Female Del vs Male Del		2.8754
ranksum_statistic Female Del vs Male Del		618
FDR Female Del vs Male Del	**	0.0040352

### Sheet: ESP_Female_BehDel
Field	Statistical_Significance_Symbol	Value
mean Stressed WT(Del)		147.4788
median Stressed WT(Del)		155.8
std Stressed WT(Del)		45.5182
Sample Size Stressed WT(Del)		22
Values of Stressed WT(Del)		229.8333 159.1333 199.9667 159.6667 157.7667 213.1667 125.8333 143.1333 167.6667 175.9 132.9 88.66667 83.43333 81.86667 153.1 50.23333 179.2 197.6333 154.5667 132.2 157.0333 101.6333
mean Naive WT(Del)		66.4197
median Naive WT(Del)		63.3333
std Naive WT(Del)		34.1721
Sample Size Naive WT(Del)		22
Values of Naive WT(Del)		39.03333 86.66667 42.26667 83.63333 39.76667 28.33333 37 76.7 34.63333 56.1 2.766667 65 71.43333 150.8667 93.56667 132.2333 44.2 71.66667 61.66667 98.73333 60.36667 84.6
mean Stressed Del		119.7
median Stressed Del		120.1667
std Stressed Del		41.3619
Sample Size Stressed Del		22
Values of Stressed Del		129.9 158.5667 178.6 216.3333 164.7 142.5333 115.7 77.4 79.9 124.9333 86.9 146.0333 103.3333 93.3 124.6333 147.4333 143.2333 70.63333 81.5 105.1 34.56667 108.1667
mean Naive Del		57.9045
median Naive Del		60.6167
std Naive Del		29.5447
Sample Size Naive Del		22
Values of Naive Del		105.0333 96.63333 33 21.23333 36.76667 30.56667 105.5333 56.96667 11.06667 10.66667 78.66667 72.26667 64.53333 65.73333 73.9 60.2 48.16667 54.96667 91.03333 61.03333 13.73333 82.2
pVal (ranksum) Stressed WT(Del) vs Naive WT(Del)	***	2.2481e-06
z_statistic Stressed WT(Del) vs Naive WT(Del)		4.7297
ranksum_statistic Stressed WT(Del) vs Naive WT(Del)		697
FDR Stressed WT(Del) vs Naive WT(Del)	***	4.4963e-06
pVal (ranksum) Stressed Del vs Naive Del	***	6.9567e-06
z_statistic Stressed Del vs Naive Del		4.495
ranksum_statistic Stressed Del vs Naive Del		687
FDR Stressed Del vs Naive Del	***	6.9567e-06
