## Supplementary File 1 for "Contrasting behavioral and physiological effects of *Gtf2i* duplication and deletion in mouse models of the 7q11.23 Duplication and Williams-Beuren Syndromes": BehDup.xlsx

### Sheet: SP_Male_BehDup
Field	Statistical_Significance_Symbol	Value
mean Social WT(Dup)		129.9339
median Social WT(Dup)		139.3667
std Social WT(Dup)		55.4976
Sample Size Social WT(Dup)		59
Values of Social WT(Dup)		198 148.8333 153.1667 100.1333 188.7667 134.0333 188.5333 242.9667 35.23333 206.3 217.6333 57.33333 214.9 169.9 104.7333 107.6333 139.2 66.63333 97.66667 123.2667 112.6333 156.2667 76.93333 161.6667 28.33333 5.333333 157.1333 150.3333 117.6333 72.86667 154.9667 110.0667 201.7667 141.4667 113.0667 161.1 56.43333 58.7 92.13333 141.7 34.96667 207.0667 163.4667 160.0333 112.1 128.4 169.0333 215.8333 …
mean Object WT(Dup)		77.2203
median Object WT(Dup)		70.9333
std Object WT(Dup)		36.1236
Sample Size Object WT(Dup)		59
Values of Object WT(Dup)		65.6 100.6333 54.33333 69.9 52.3 30.06667 43.56667 21.4 91.56667 72.16667 31.53333 143.9333 66.5 31.9 93.96667 41.16667 55.03333 124.5 42.56667 102.4667 127.4667 63.86667 63.73333 98.76667 55.23333 32.66667 70.93333 56.4 110.3667 150.2 65.16667 95.03333 48.16667 75.23333 107.9 85.1 201.6333 72.5 104.0333 66.16667 106.7333 43.13333 97.3 45.86667 81.5 81.36667 33.46667 17.86667 45.4 58.46667 121.1 …
mean Social Dup		118.7083
median Social Dup		120.45
std Social Dup		42.1211
Sample Size Social Dup		56
Values of Social Dup		99.03333 127.7333 153.3 154.7333 162.5333 162.3667 86.1 151.1 49.06667 83.23333 111.0333 89.43333 146.9 75.96667 48.5 142.4 149.3 116.5667 134.3 127.1667 124.1667 125.8667 184.4 86.46667 117.3333 113.6333 141.9667 74.9 132.2 164.1 121.2333 202.1 116.7333 145.2667 32.36667 89.5 45.36667 220 181.4667 94.6 55 119.6667 101.4333 162.1 98.83333 130.7 84.76667 89.06667 109.6667 159.7333 37 62.36667 140.…
mean Object Dup		92.4179
median Object Dup		86.85
std Object Dup		31.4366
Sample Size Object Dup		56
Values of Object Dup		143.0667 117.5667 112.1333 103.7667 60.03333 45.86667 89.36667 79.13333 110.2 98.13333 105.4667 95.46667 72.06667 123.8 58.23333 85.43333 77 73.33333 52.36667 105.4333 134.5667 109.9333 77.6 141.8667 85.9 87.8 82.23333 140.7333 85.86667 54.96667 88.06667 29 96.43333 103.9667 118.5667 80.6 62.86667 40 37 102.3667 133.5 79.66667 122.4667 81.03333 116.1 62.73333 61.6 67.16667 153.7667 82.2 132.5 161…
pVal (ranksum) Social WT(Dup) vs Object WT(Dup)	***	9.0622e-08
z_statistic Social WT(Dup) vs Object WT(Dup)		5.3446
ranksum_statistic Social WT(Dup) vs Object WT(Dup)		4504
FDR Social WT(Dup) vs Object WT(Dup)	***	1.8124e-07
pVal (ranksum) Social Dup vs Object Dup	***	0.00033754
z_statistic Social Dup vs Object Dup		3.5846
ranksum_statistic Social Dup vs Object Dup		3780.5
FDR Social Dup vs Object Dup	***	0.00033754

### Sheet: SxP_Male_BehDup
Field	Statistical_Significance_Symbol	Value
mean Female WT(Dup)		121.9621
median Female WT(Dup)		127.0833
std Female WT(Dup)		36.766
Sample Size Female WT(Dup)		58
Values of Female WT(Dup)		196.7667 139.1333 120.5 78.7 135.5667 132.2 121.9 140.7 127.8667 122.4333 169.1667 175.8 106.1333 84.7 78.93333 98.86667 178.1333 143.5 110.6667 130.6 79.36667 189.5 101.6 82.66667 135.7 158.7667 47.36667 145.6 112.5667 142.0667 123.6333 128.6333 152.7333 123.9667 113.3667 149.5333 101.8667 165.2333 147.0667 80.8 126.3 130.4333 135.5 137.8333 39.66667 175.7667 148.6 81.83333 83.5 72.6 173.7667 12…
mean Male WT(Dup)		84.0971
median Male WT(Dup)		80.7333
std Male WT(Dup)		32.8138
Sample Size Male WT(Dup)		58
Values of Male WT(Dup)		51.73333 90.13333 110.6 80.43333 40.6 40.73333 100 106.6 60.7 72.5 85.06667 80.46667 130.4 156.2333 121.3333 111.9333 84.1 112.6667 119.0333 120.8333 195.5333 48.3 80.6 49.6 92.76667 79.53333 31.56667 80.66667 72.7 58.96667 128.4 80.8 82.83333 51.76667 114.2333 59.6 64.46667 45.3 63.5 124.1667 96.96667 106.1 32.4 79.26667 132.2333 35.16667 61.9 48.26667 83.9 77.3 45.63333 110.1333 85.5 99.56667 4…
mean Female Dup		116.9804
median Female Dup		118.3833
std Female Dup		34.8768
Sample Size Female Dup		56
Values of Female Dup		166.5 152.9333 175.4 136.6333 130.3 122.4667 88.8 81.4 66.2 175.4667 59.4 156.5 103.5333 117.3667 63.63333 143.4 152.7333 146.9667 63.86667 89.8 114 98.4 112.1333 142.5667 129.1 136.2333 132.5 105.9667 103.4333 95.76667 119.4 81.9 199.6333 130.2 131.9333 131.7333 148.5667 125.4333 167.6333 86.33333 30.8 136.6333 166.8667 59.6 81.8 116.8667 76.03333 144.0333 85.03333 131.0667 110.5333 108.1 93.7 1…
mean Male Dup		79.9571
median Male Dup		82.3333
std Male Dup		32.4824
Sample Size Male Dup		56
Values of Male Dup		63.6 83.46667 61.13333 100.2 57.5 52.93333 91.13333 71.3 146.1333 34.33333 82.9 74.5 0 86.23333 154.5667 101.7667 58.46667 98.86667 155.2 73.66667 109.5 89.46667 94.16667 55.2 93.26667 85.63333 70.36667 91.3 81.76667 95.4 55.26667 114.6667 51.13333 83.1 93.2 85.5 68.83333 39.33333 36.5 60.1 166.3 33.3 46.33333 93.8 94.9 73.9 97.16667 61.13333 107.7333 47.73333 49.86667 67.5 87.26667 48.3 55.3 145…
pVal (ranksum) Female WT(Dup) vs Male WT(Dup)	***	9.6107e-08
z_statistic Female WT(Dup) vs Male WT(Dup)		5.3339
ranksum_statistic Female WT(Dup) vs Male WT(Dup)		4359.5
FDR Female WT(Dup) vs Male WT(Dup)	***	1.9221e-07
pVal (ranksum) Female Dup vs Male Dup	***	2.062e-07
z_statistic Female Dup vs Male Dup		5.1937
ranksum_statistic Female Dup vs Male Dup		4057
FDR Female Dup vs Male Dup	***	2.062e-07

### Sheet: ESP_Male_BehDup
Field	Statistical_Significance_Symbol	Value
mean Stressed WT(Dup)		138.5153
median Stressed WT(Dup)		140.9333
std Stressed WT(Dup)		41.5569
Sample Size Stressed WT(Dup)		59
Values of Stressed WT(Dup)		152.1 71.53333 162.7 129 204.4667 130.2667 167.8667 154.7 110.7667 246.4333 207.4 185.4333 205.8333 140.9333 151.5333 125.0667 165.3 205.9667 151.1333 182.2667 108.8 183.4667 161.7 116.2 66.03333 123.7667 199.9667 49.03333 117.1667 175 69.26667 145.6667 128.3667 111.7667 123.8667 114.4 142.1 135.7333 133.6667 187.7667 109.5667 157.4 161.0333 148.0333 105.5 108.3667 127.0667 147.4 91.2 140.9 82.8 …
mean Naive WT(Dup)		82.1215
median Naive WT(Dup)		80.4
std Naive WT(Dup)		31.5793
Sample Size Naive WT(Dup)		59
Values of Naive WT(Dup)		86.16667 177.5667 35.9 80.73333 40.63333 96.23333 70.63333 85.3 92.23333 33.03333 74.16667 78.66667 72.6 42.9 101.7333 78.6 75.43333 62.03333 104.7 68.1 163.6333 82.33333 102.4667 134.8667 62.36667 116.2667 37.16667 43.76667 135.8 68.63333 41.96667 98.4 86.06667 129.4667 144.2333 102.7 73.86667 69.46667 69.13333 51.66667 85.76667 85.93333 36.5 91.93333 70.03333 125.5 101.4333 47.93333 44.73333 54…
mean Stressed Dup		129.7607
median Stressed Dup		124.7
std Stressed Dup		35.0207
Sample Size Stressed Dup		56
Values of Stressed Dup		80.4 109.8667 103.5333 150.2 160.0333 102.7333 68.26667 96.8 194.8333 135.4667 95.2 125.8333 131.5667 105.7333 188.5333 210.7667 128.3 200 95.86667 118 173.3667 141.2667 122.9333 136.4 148.1333 123.6667 113.4 108.3 116 128.6 136.8667 72.9 103.2333 157.4667 102.4667 104.9667 97.93333 134.9667 143.2 122.2333 89.76667 105.9667 73.26667 178.3667 95.46667 170.8667 200.0667 136.3 149.1667 104.6333 125.…
mean Naive Dup		80.3994
median Naive Dup		82.1667
std Naive Dup		26.915
Sample Size Naive Dup		56
Values of Naive Dup		132.0667 105.4 84.1 109.0667 73.93333 88.2 86.33333 123.9 62.5 55.63333 132.4333 73.93333 121.7667 93.2 47.23333 38 78.93333 57.5 84.43333 72.33333 86.06667 92.03333 104.0667 82.13333 61.93333 104.5333 70.63333 86.7 79.7 47.66667 62.26667 139.3667 86.46667 60.06667 82.86667 69.16667 52.2 83 116.4 90.03333 99.03333 112.9333 94.7 64.1 63.83333 77.7 29.43333 18.5 35.83333 56.4 83.9 82.2 72.2 50 54.5…
pVal (ranksum) Stressed WT(Dup) vs Naive WT(Dup)	***	1.9962e-11
z_statistic Stressed WT(Dup) vs Naive WT(Dup)		6.7063
ranksum_statistic Stressed WT(Dup) vs Naive WT(Dup)		4757
FDR Stressed WT(Dup) vs Naive WT(Dup)	***	1.9962e-11
pVal (ranksum) Stressed Dup vs Naive Dup	***	9.2826e-12
z_statistic Stressed Dup vs Naive Dup		6.8172
ranksum_statistic Stressed Dup vs Naive Dup		4336
FDR Stressed Dup vs Naive Dup	***	1.8565e-11

### Sheet: SP_Female_BehDup
Field	Statistical_Significance_Symbol	Value
mean Social WT(Dup)		127.3455
median Social WT(Dup)		133.4667
std Social WT(Dup)		42.4831
Sample Size Social WT(Dup)		55
Values of Social WT(Dup)		153.3667 87.2 207.2 107.8 116.6333 115 129.7667 164.4667 97.7 146.8667 224.5 87.96667 137.6 95.26667 144.6667 126.8 173.7667 7.133333 172.4 114.3333 178 118.8 146.0667 45.86667 159.7333 154.6667 115.3 145.6333 133.4667 167.9 136.3 131.3333 108.3333 168.8 169.4667 84.96667 181.3333 93.7 145.7 145.9333 110.3 63.13333 54.86667 181.3 53.1 120.7333 137.5 73.86667 146.0667 133.9667 130.9667 89.33333 53…
mean Object WT(Dup)		82.4558
median Object WT(Dup)		76.1333
std Object WT(Dup)		35.372
Sample Size Object WT(Dup)		55
Values of Object WT(Dup)		90.3 179.2 53.9 109.8333 119.0333 90.6 58.4 41.53333 79.56667 63.06667 17.26667 88.8 68.36667 76.13333 48.86667 79.36667 54.4 7.4 55.33333 96.23333 48.5 86.26667 89.86667 46.13333 72.93333 64.8 86.9 48 84.2 75.3 105.1 75.2 63.43333 71.8 46.8 133.7 64.03333 87.63333 49.3 82.86667 147 107.1333 147.7667 58.26667 122.9333 114.3 59.16667 159.4 62.43333 53.66667 98 125.0333 161.9667 95.26667 62.36667
mean Social Dup		126.369
median Social Dup		119.7333
std Social Dup		44.0197
Sample Size Social Dup		56
Values of Social Dup		118.2667 132.8667 172.9667 116.9667 117.8333 176.1667 24.33333 151.4 160.2333 101.7333 115.5667 88.3 74.63333 79.66667 96.16667 94.33333 142 116.3 112.4333 139.6667 90.16667 180.0333 104.3333 158.8667 153 252.5667 207.1667 122.3333 175.1 168.5667 187.7667 133.6 135.4667 112.1667 141.7667 158.6 221.2667 87.76667 67.53333 102.2667 71.56667 86.13333 62.53333 163.5333 117.6667 124.3667 24.2 150.9667 …
mean Object Dup		84.5988
median Object Dup		81.45
std Object Dup		34.4579
Sample Size Object Dup		56
Values of Object Dup		142.0333 92.7 83 114.7333 79.06667 59.3 79.63333 52.76667 71.36667 54.8 95.8 97.93333 88.46667 82.63333 102.9333 113.8667 66.43333 111.8 66.96667 76.5 73 80.5 23.86667 39.43333 72.66667 26.16667 44.43333 85.96667 82.4 72.73333 74.73333 68 44.06667 118.5333 55.76667 55.63333 30.23333 90.23333 98.46667 94.56667 180.0667 69.8 95.03333 70.9 152.2333 89.8 195.3667 69.83333 86.76667 66.36667 115.3333 8…
pVal (ranksum) Social WT(Dup) vs Object WT(Dup)	***	1.1229e-07
z_statistic Social WT(Dup) vs Object WT(Dup)		5.3056
ranksum_statistic Social WT(Dup) vs Object WT(Dup)		3940.5
FDR Social WT(Dup) vs Object WT(Dup)	***	1.1229e-07
pVal (ranksum) Social Dup vs Object Dup	***	5.94e-08
z_statistic Social Dup vs Object Dup		5.4206
ranksum_statistic Social Dup vs Object Dup		4096
FDR Social Dup vs Object Dup	***	1.1229e-07

### Sheet: SxP_Female_BehDup
Field	Statistical_Significance_Symbol	Value
mean Female WT(Dup)		90.8782
median Female WT(Dup)		88.1333
std Female WT(Dup)		38.2454
Sample Size Female WT(Dup)		55
Values of Female WT(Dup)		98.7 83.86667 138.7 91.86667 73.96667 83.06667 127.7 31.66667 84.8 76.6 111.3667 86.63333 161.9 63.46667 85.26667 89.1 127.7 62 91.76667 22.9 100.3333 60.26667 68.93333 52.93333 139.6667 164.2 96.03333 95.46667 147.3 133.2333 134.8 4.766667 132.7667 33.16667 130.7333 57.8 54.43333 81.36667 95.1 59.13333 82.9 20.56667 91.1 17.13333 80.83333 91 74.76667 131.6 88.13333 81.13333 83.66667 184.7667 108…
mean Male WT(Dup)		89.9036
median Male WT(Dup)		94.3667
std Male WT(Dup)		38.5271
Sample Size Male WT(Dup)		55
Values of Male WT(Dup)		141.1 139.6 94.36667 138.7667 154.7333 103.2333 67.73333 37.96667 109.0667 119.3333 153.3 95.03333 47.3 73.56667 146.8 44.13333 124.7 124.1333 131.1 19.83333 114.1333 38.46667 119.5333 63.03333 86.73333 65.93333 137.3667 95.13333 67.16667 88.33333 53.33333 10.33333 74.1 21.66667 104.2 96 33.23333 113.9 52.56667 158.2 72.7 104.2333 61.5 91.66667 161.2 81.53333 48.86667 94.56667 107.2 93.6 94.56667…
mean Female Dup		84.6107
median Female Dup		77.9
std Female Dup		30.9838
Sample Size Female Dup		56
Values of Female Dup		97.43333 124.5667 68.46667 129.8667 78.3 73.96667 73.8 100.8667 120.8667 105.3333 94.33333 111.9333 124.1 125.5667 42.46667 133.7667 90.06667 73.16667 84.56667 87.36667 109.8667 149.9333 132.4 109.4667 115.6333 103.4 110.3 61.63333 115 20.66667 42.9 24.06667 65.66667 72.06667 33.53333 77.5 72.53333 94.8 59.86667 49.43333 68.33333 74.76667 15.4 89.16667 73.06667 56.3 122.7 75.43333 67.03333 76.1 9…
mean Male Dup		105.7768
median Male Dup		103.0667
std Male Dup		37.3531
Sample Size Male Dup		56
Values of Male Dup		131.0333 104.1 175.5333 87.23333 110.2333 98.36667 158.6333 96.53333 77.66667 88.13333 75.16667 82.8 96.06667 98.56667 61.73333 50.93333 78.8 114.9333 124.7333 75.96667 109.6667 71.73333 56.03333 95.26667 79.5 124.6333 107.8 108.9333 139.0333 91.9 226.0333 163.9 118.7667 140.2667 106.5333 102.0333 110.9333 99.96667 122.4333 47.56667 110.3 113.9667 199.3333 115 131.1 116.4333 80.7 118.1667 66.7 16…
pVal (ranksum) Female WT(Dup) vs Male WT(Dup)		0.98092
z_statistic Female WT(Dup) vs Male WT(Dup)		-0.023913
ranksum_statistic Female WT(Dup) vs Male WT(Dup)		3048
FDR Female WT(Dup) vs Male WT(Dup)		0.98092
pVal (ranksum) Female Dup vs Male Dup	**	0.0059141
z_statistic Female Dup vs Male Dup		-2.7525
ranksum_statistic Female Dup vs Male Dup		2690.5
FDR Female Dup vs Male Dup	*	0.011828

### Sheet: ESP_Female_BehDup
Field	Statistical_Significance_Symbol	Value
mean Stressed WT(Dup)		137.3412
median Stressed WT(Dup)		139.9333
std Stressed WT(Dup)		41.0768
Sample Size Stressed WT(Dup)		55
Values of Stressed WT(Dup)		164.9667 131.9333 174.2667 140.9 126.3333 185.2667 155 124.5333 114.2667 177.1333 191.0333 149.9667 221.1333 100.1667 208.0333 150.0667 130.6333 135.6667 173.8 149.3333 81.76667 43.23333 196.9667 151.0333 118.0667 138.3667 111.9333 139.9333 141.7667 110.5333 5.966667 188.1333 96.23333 141.9333 117.5667 99.36667 60.56667 110.1667 128.5333 153.3 141.4667 167.4 125.6333 102.2667 161.6 135.1333 77.9 …
mean Naive WT(Dup)		71.6055
median Naive WT(Dup)		72.8333
std Naive WT(Dup)		29.8142
Sample Size Naive WT(Dup)		55
Values of Naive WT(Dup)		101.8333 116.5667 82.6 101.4 88.33333 44.96667 35.56667 71.03333 103.1333 64.93333 62.43333 63.83333 42.46667 81.93333 45.36667 91.13333 85.3 82.66667 53.63333 85.03333 7.533333 3.466667 21 74.26667 119.0667 96.33333 93.23333 100.4333 100.9667 125.8667 7.666667 43.46667 118 55.46667 123.2 74 69.8 72.83333 73.93333 50.53333 28.13333 30.96667 50.46667 64.53333 68.7 102.7 104.7333 101.3333 62.83333 …
mean Stressed Dup		126.1327
median Stressed Dup		130.1667
std Stressed Dup		37.4372
Sample Size Stressed Dup		56
Values of Stressed Dup		134.0667 80.53333 182.1 129.6333 173.1 141.9 179.3667 119.4 189.5667 128.2333 100.9333 162.2 141.1333 148.0667 107.9333 110.0333 64.6 95.4 145.8 176.4667 151.3 166.5333 141.2667 169.8333 196.9667 188.3 188.3 91.06667 130.9 75.83333 119 148.1333 134.0667 93.4 94.23333 154.8667 134.0667 139 104.3667 114.2 130.7 100.1 152.3 60 150.5667 74.33333 119.8333 155.9 109.9333 84.13333 51.2 80.53333 82.6 71.…
mean Naive Dup		76.875
median Naive Dup		70.5667
std Naive Dup		25.4526
Sample Size Naive Dup		56
Values of Naive Dup		99.7 122.2667 91.66667 89.06667 60.3 125.3 85 72.76667 42.06667 76.56667 73.56667 58.9 40.53333 53.63333 65.2 66.76667 100.9333 134.5 102.1 42.6 116.0667 103.6 69.63333 75.8 68.8 53.4 57.3 61.53333 104.5 59.6 118.5 61.56667 51.96667 92.13333 101.4333 43.13333 85.73333 82.03333 75.9 55.93333 70.2 61.83333 65.8 154.2667 35.5 65.7 56.76667 79.23333 77.16667 55.06667 105.2 62.56667 70.93333 85.16667 …
pVal (ranksum) Stressed WT(Dup) vs Naive WT(Dup)	***	1.9364e-13
z_statistic Stressed WT(Dup) vs Naive WT(Dup)		7.3531
ranksum_statistic Stressed WT(Dup) vs Naive WT(Dup)		4283
FDR Stressed WT(Dup) vs Naive WT(Dup)	***	3.8727e-13
pVal (ranksum) Stressed Dup vs Naive Dup	***	8.6692e-11
z_statistic Stressed Dup vs Naive Dup		6.4885
ranksum_statistic Stressed Dup vs Naive Dup		4279.5
FDR Stressed Dup vs Naive Dup	***	8.6692e-11
