## Supplementary File 1 for "Contrasting behavioral and physiological effects of *Gtf2i* duplication and deletion in mouse models of the 7q11.23 Duplication and Williams-Beuren Syndromes": BehDupDel.xlsx

### Sheet: SP_Male_BehDupDel
Field	Statistical_Significance_Symbol	Value
mean Social Dup		0.91361
median Social Dup		0.92701
std Social Dup		0.32417
Sample Size Social Dup		56
Values of Social Dup		0.76218 0.98306 1.1798 1.1909 1.2509 1.2496 0.66264 1.1629 0.37763 0.64058 0.85454 0.6883 1.1306 0.58466 0.37327 1.0959 1.149 0.89712 1.0336 0.9787 0.95561 0.9687 1.4192 0.66547 0.90302 0.87455 1.0926 0.57645 1.0174 1.2629 0.93304 1.5554 0.89841 1.118 0.2491 0.68881 0.34915 1.6932 1.3966 0.72806 0.42329 0.92098 0.78065 1.2476 0.76064 1.0059 0.65238 0.68548 0.84402 1.2293 0.28476 0.47999 1.0811 1.…
mean Social Del		1.0935
median Social Del		1.0568
std Social Del		0.26428
Sample Size Social Del		21
Values of Social Del		1.3887 0.56113 0.85889 0.99699 1.1081 1.3068 1.429 1.1554 0.95284 0.74441 0.96388 1.3081 1.4608 1.6115 0.68254 1.0506 1.0568 1.026 0.99904 1.1531 1.1479
mean Object Dup		1.1968
median Object Dup		1.1247
std Object Dup		0.4071
Sample Size Object Dup		56
Values of Object Dup		1.8527 1.5225 1.4521 1.3438 0.77743 0.59397 1.1573 1.0248 1.4271 1.2708 1.3658 1.2363 0.93326 1.6032 0.75412 1.1064 0.99715 0.94966 0.67815 1.3654 1.7426 1.4236 1.0049 1.8372 1.1124 1.137 1.0649 1.8225 1.112 0.71182 1.1405 0.37555 1.2488 1.3464 1.5354 1.0438 0.81412 0.518 0.47915 1.3256 1.7288 1.0317 1.5859 1.0494 1.5035 0.81239 0.79772 0.86981 1.9913 1.0645 1.7159 2.0854 0.67771 1.0649 1.9045 0.…
mean Object Del		0.93007
median Object Del		0.80566
std Object Del		0.43001
Sample Size Object Del		21
Values of Object Del		0.5577 1.9965 0.56793 1.5738 1.527 0.80566 0.75794 0.78266 0.49337 1.1797 1.1682 0.80992 0.62374 0.77627 1.201 0.45204 1.0153 0.79416 0.97907 1.285 0.18448
pVal (ranksum) Social Dup vs Social Del	*	0.031083
z_statistic Social Dup vs Social Del		-2.156
ranksum_statistic Social Dup vs Social Del		1995
FDR Social Dup vs Social Del	*	0.031083
pVal (ranksum) Object Dup vs Object Del	*	0.013707
z_statistic Object Dup vs Object Del		2.4648
ranksum_statistic Object Dup vs Object Del		2400
FDR Object Dup vs Object Del	*	0.027414

### Sheet: SxP_Male_BehDupDel
Field	Statistical_Significance_Symbol	Value
mean Female Dup		0.95915
median Female Dup		0.97066
std Female Dup		0.28596
Sample Size Female Dup		56
Values of Female Dup		1.3652 1.2539 1.4382 1.1203 1.0684 1.0041 0.7281 0.66742 0.54279 1.4387 0.48704 1.2832 0.8489 0.96232 0.52175 1.1758 1.2523 1.205 0.52366 0.73629 0.93472 0.80681 0.91941 1.1689 1.0585 1.117 1.0864 0.86885 0.84808 0.78522 0.97899 0.67152 1.6368 1.0675 1.0818 1.0801 1.2181 1.0285 1.3745 0.70787 0.25254 1.1203 1.3682 0.48868 0.6707 0.95822 0.62342 1.181 0.69721 1.0747 0.90629 0.88634 0.76827 0.82211…
mean Female Del		1.0645
median Female Del		1.0019
std Female Del		0.28209
Sample Size Female Del		20
Values of Female Del		0.86819 1.6417 0.83609 1.4144 1.1734 1.4333 1.2247 1.386 0.90537 0.83235 1.2001 0.72536 0.95378 0.98454 1.3617 0.61035 1.1434 1.0193 0.75987 0.81577
mean Male Dup		0.95077
median Male Dup		0.97903
std Male Dup		0.38625
Sample Size Male Dup		56
Values of Male Dup		0.75627 0.9925 0.72694 1.1915 0.68373 0.62943 1.0837 0.84783 1.7377 0.40826 0.98576 0.88588 0 1.0254 1.838 1.2101 0.69523 1.1756 1.8455 0.87597 1.3021 1.0638 1.1197 0.65638 1.109 1.0183 0.83673 1.0856 0.97229 1.1344 0.65718 1.3635 0.60803 0.98814 1.1082 1.0167 0.8185 0.46771 0.43402 0.71465 1.9775 0.39597 0.55095 1.1154 1.1285 0.87875 1.1554 0.72694 1.2811 0.5676 0.59297 0.80264 1.0377 0.57434 0.…
mean Male Del		0.79099
median Male Del		0.80732
std Male Del		0.34581
Sample Size Male Del		20
Values of Male Del		0.44941 0.71386 1.2233 0.73333 0.21189 0.24953 0.49127 0.72814 1.1944 1.0529 0.79563 1.2395 1.2567 1.1435 0.89947 0.64118 0.16451 0.83847 0.819 0.97378
pVal (ranksum) Female Dup vs Female Del		0.23582
z_statistic Female Dup vs Female Del		-1.1855
ranksum_statistic Female Dup vs Female Del		2055
FDR Female Dup vs Female Del		0.27521
pVal (ranksum) Male Dup vs Male Del		0.27521
z_statistic Male Dup vs Male Del		1.0911
ranksum_statistic Male Dup vs Male Del		2249
FDR Male Dup vs Male Del		0.27521

### Sheet: ESP_Male_BehDupDel
Field	Statistical_Significance_Symbol	Value
mean Stressed Dup		0.9368
median Stressed Dup		0.90026
std Stressed Dup		0.25283
Sample Size Stressed Dup		56
Values of Stressed Dup		0.58044 0.79317 0.74745 1.0844 1.1553 0.74168 0.49285 0.69884 1.4066 0.97799 0.68729 0.90844 0.94984 0.76333 1.3611 1.5216 0.92625 1.4439 0.6921 0.85189 1.2516 1.0199 0.88751 0.98473 1.0694 0.8928 0.81868 0.78186 0.83745 0.92842 0.9881 0.5263 0.74528 1.1368 0.73975 0.7578 0.70702 0.97438 1.0338 0.88245 0.64806 0.76502 0.52894 1.2877 0.68921 1.2336 1.4444 0.98401 1.0769 0.75539 0.90772 0.88318 1.2…
mean Stressed Del		0.92097
median Stressed Del		0.9567
std Stressed Del		0.22399
Sample Size Stressed Del		17
Values of Stressed Del		0.97489 0.48948 0.92678 0.80543 0.9567 1.0883 1.3016 0.97274 1.0189 0.60341 1.1994 1.169 0.75133 0.89112 0.59121 0.83008 1.086
mean Naive Dup		0.97903
median Naive Dup		1.0006
std Naive Dup		0.32775
Sample Size Naive Dup		56
Values of Naive Dup		1.6082 1.2835 1.0241 1.3281 0.90029 1.074 1.0513 1.5087 0.76107 0.67745 1.6127 0.90029 1.4828 1.1349 0.57516 0.46273 0.96118 0.70018 1.0282 0.88081 1.048 1.1207 1.2672 1.0001 0.75417 1.2729 0.86011 1.0558 0.97051 0.58044 0.75823 1.6971 1.0529 0.73144 1.0091 0.84225 0.63564 1.0107 1.4174 1.0963 1.2059 1.3752 1.1532 0.78055 0.7773 0.94616 0.35841 0.22528 0.43635 0.68679 1.0217 1.001 0.87919 0.60885…
mean Naive Del		0.837
median Naive Del		0.67901
std Naive Del		0.42709
Sample Size Naive Del		17
Values of Naive Del		1.4375 1.9521 0.82822 1.3855 0.56041 0.60886 0.88519 0.8414 0.35849 0.67823 0.67901 0.42826 1.234 0.51352 0.49143 0.69722 0.64955
pVal (ranksum) Stressed Dup vs Stressed Del		0.87041
z_statistic Stressed Dup vs Stressed Del		-0.16314
ranksum_statistic Stressed Dup vs Stressed Del		2059
FDR Stressed Dup vs Stressed Del		0.87041
pVal (ranksum) Naive Dup vs Naive Del	*	0.041096
z_statistic Naive Dup vs Naive Del		2.0426
ranksum_statistic Naive Dup vs Naive Del		2229
FDR Naive Dup vs Naive Del	#	0.082193

### Sheet: SP_Female_BehDupDel
Field	Statistical_Significance_Symbol	Value
mean Social Dup		0.99233
median Social Dup		0.94022
std Social Dup		0.34567
Sample Size Social Dup		56
Values of Social Dup		0.92871 1.0434 1.3582 0.9185 0.9253 1.3834 0.19108 1.1889 1.2583 0.79888 0.90751 0.69339 0.58607 0.62559 0.75516 0.74077 1.1151 0.91326 0.8829 1.0968 0.70805 1.4137 0.81929 1.2475 1.2015 1.9833 1.6268 0.96064 1.375 1.3237 1.4745 1.0491 1.0638 0.88081 1.1132 1.2454 1.7375 0.6892 0.53032 0.80306 0.56199 0.67638 0.49105 1.2842 0.924 0.97661 0.19003 1.1855 0.81589 0.95174 0.87374 1.0067 0.65046 1.145…
mean Social Del		1.0981
median Social Del		1.0059
std Social Del		0.40877
Sample Size Social Del		21
Values of Social Del		2.0528 1.6947 1.3436 1.4028 1.3143 1.5088 1.2639 0.52276 0.92864 1.1223 0.77776 0.79291 0.69701 0.74562 0.90739 1.0059 0.51399 0.83036 1.2381 0.78547 1.6102
mean Object Dup		1.026
median Object Dup		0.9878
std Object Dup		0.4179
Sample Size Object Dup		56
Values of Object Dup		1.7225 1.1242 1.0066 1.3915 0.9589 0.71917 0.96577 0.63994 0.86551 0.6646 1.1618 1.1877 1.0729 1.0022 1.2483 1.3809 0.80568 1.3559 0.81215 0.92777 0.88532 0.97628 0.28945 0.47824 0.88128 0.31734 0.53887 1.0426 0.99932 0.88209 0.90634 0.82468 0.53443 1.4375 0.67632 0.67471 0.36666 1.0943 1.1942 1.1469 2.1838 0.84651 1.1525 0.85986 1.8462 1.0891 2.3694 0.84692 1.0523 0.80488 1.3987 1.0066 2.0451 1.…
mean Object Del		0.84438
median Object Del		0.86557
std Object Del		0.51382
Sample Size Object Del		21
Values of Object Del		0.14096 0.50852 0.36634 0.18337 0.039987 0.25042 0.98069 2.0454 1.4149 0.71613 1.2747 0.93989 0.98553 1.4133 0.86557 0.84659 1.3333 0.86436 1.0631 1.1742 0.32474
pVal (ranksum) Social Dup vs Social Del		0.44689
z_statistic Social Dup vs Social Del		-0.76061
ranksum_statistic Social Dup vs Social Del		2117
FDR Social Dup vs Social Del		0.44689
pVal (ranksum) Object Dup vs Object Del		0.21886
z_statistic Object Dup vs Object Del		1.2296
ranksum_statistic Object Dup vs Object Del		2292
FDR Object Dup vs Object Del		0.43772

### Sheet: SxP_Female_BehDupDel
Field	Statistical_Significance_Symbol	Value
mean Female Dup		0.93103
median Female Dup		0.85719
std Female Dup		0.34094
Sample Size Female Dup		56
Values of Female Dup		1.0721 1.3707 0.75339 1.429 0.86159 0.81391 0.81208 1.1099 1.33 1.1591 1.038 1.2317 1.3656 1.3817 0.46729 1.4719 0.99107 0.80511 0.93055 0.96136 1.2089 1.6498 1.4569 1.2045 1.2724 1.1378 1.2137 0.6782 1.2654 0.22741 0.47206 0.26482 0.72258 0.793 0.36899 0.85279 0.79814 1.0432 0.65876 0.54395 0.75192 0.82271 0.16946 0.98117 0.80401 0.61951 1.3502 0.83005 0.73762 0.83738 0.99731 0.59127 1.3513 0.67…
mean Female Del		0.85764
median Female Del		0.89105
std Female Del		0.27915
Sample Size Female Del		22
Values of Female Del		0.86286 1.1352 0.91869 0.08403 0.90374 0.70974 1.2218 0.87752 0.51489 0.71623 1.0346 1.0574 1.2926 0.91925 1.1147 0.87836 1.0171 0.44327 0.55437 0.73512 0.85214 1.0244
mean Male Dup		1.1766
median Male Dup		1.1464
std Male Dup		0.41548
Sample Size Male Dup		56
Values of Male Dup		1.4575 1.1579 1.9525 0.9703 1.2261 1.0941 1.7645 1.0737 0.86389 0.98031 0.83608 0.92099 1.0686 1.0964 0.68666 0.56653 0.87649 1.2784 1.3874 0.84498 1.2198 0.79789 0.62326 1.0597 0.88428 1.3863 1.1991 1.2117 1.5465 1.0222 2.5142 1.8231 1.321 1.5602 1.185 1.1349 1.2339 1.1119 1.3618 0.52909 1.2269 1.2677 2.2172 1.2791 1.4582 1.2951 0.89763 1.3144 0.74191 1.8056 0.45159 1.9321 0.73783 0.97067 0.7181…
mean Male Del		0.87338
median Male Del		0.81673
std Male Del		0.59201
Sample Size Male Del		22
Values of Male Del		2.2481 0.83734 1.0394 1.1499 0.17404 0.84172 1.4388 1.6229 0.025865 0.59666 0.85662 0.79613 0.29899 0.54975 0.30951 1.3007 0.21175 0.7878 2.0811 0.71853 0.31652 1.0123
pVal (ranksum) Female Dup vs Female Del		0.54507
z_statistic Female Dup vs Female Del		0.60516
ranksum_statistic Female Dup vs Female Del		2267
FDR Female Dup vs Female Del		0.54507
pVal (ranksum) Male Dup vs Male Del	**	0.0075746
z_statistic Male Dup vs Male Del		2.6705
ranksum_statistic Male Dup vs Male Del		2453
FDR Male Dup vs Male Del	*	0.015149

### Sheet: ESP_Female_BehDupDel
Field	Statistical_Significance_Symbol	Value
mean Stressed Dup		0.91839
median Stressed Dup		0.94776
std Stressed Dup		0.27259
Sample Size Stressed Dup		56
Values of Stressed Dup		0.97616 0.58637 1.3259 0.94388 1.2604 1.0332 1.306 0.86937 1.3803 0.93368 0.73491 1.181 1.0276 1.0781 0.78588 0.80117 0.47036 0.69462 1.0616 1.2849 1.1016 1.2126 1.0286 1.2366 1.4341 1.371 1.371 0.66307 0.9531 0.55215 0.86646 1.0786 0.97616 0.68006 0.68613 1.1276 0.97616 1.0121 0.75991 0.83151 0.95164 0.72884 1.1089 0.43687 1.0963 0.54123 0.87252 1.1351 0.80044 0.61259 0.37279 0.58637 0.60142 0.5…
mean Stressed Del		0.81164
median Stressed Del		0.81481
std Stressed Del		0.28046
Sample Size Stressed Del		22
Values of Stressed Del		0.8808 1.0752 1.211 1.4669 1.1168 0.96647 0.78452 0.52482 0.54177 0.84713 0.58924 0.9902 0.70067 0.63263 0.84509 0.99969 0.97121 0.47894 0.55262 0.71264 0.23438 0.73344
mean Naive Dup		1.0736
median Naive Dup		0.98549
std Naive Dup		0.35546
Sample Size Naive Dup		56
Values of Naive Dup		1.3924 1.7075 1.2802 1.2439 0.84211 1.7499 1.1871 1.0162 0.58748 1.0693 1.0274 0.82256 0.56606 0.74901 0.91055 0.93242 1.4096 1.8783 1.4259 0.59493 1.6209 1.4468 0.97246 1.0586 0.96082 0.74575 0.80022 0.85934 1.4594 0.83234 1.6549 0.8598 0.72574 1.2867 1.4166 0.60237 1.1973 1.1456 1.06 0.78113 0.98037 0.86353 0.91892 2.1544 0.49577 0.91753 0.79277 1.1065 1.0777 0.76903 1.4692 0.87377 0.99061 1.18…
mean Naive Del		0.8718
median Naive Del		0.91263
std Naive Del		0.44482
Sample Size Naive Del		22
Values of Naive Del		1.5814 1.4549 0.49684 0.31968 0.55355 0.4602 1.5889 0.85768 0.16662 0.16059 1.1844 1.088 0.9716 0.98967 1.1126 0.90636 0.72519 0.82757 1.3706 0.9189 0.20677 1.2376
pVal (ranksum) Stressed Dup vs Stressed Del		0.14121
z_statistic Stressed Dup vs Stressed Del		1.4713
ranksum_statistic Stressed Dup vs Stressed Del		2345
FDR Stressed Dup vs Stressed Del		0.14121
pVal (ranksum) Naive Dup vs Naive Del		0.11614
z_statistic Naive Dup vs Naive Del		1.5712
ranksum_statistic Naive Dup vs Naive Del		2354
FDR Naive Dup vs Naive Del		0.14121
