## Supplementary File 1 for "Contrasting behavioral and physiological effects of *Gtf2i* duplication and deletion in mouse models of the 7q11.23 Duplication and Williams-Beuren Syndromes": RdiDel.xlsx

### Sheet: SP_Male_RdiDel
Field	Statistical_Significance_Symbol	Value
mean WT(Del)		0.23367
median WT(Del)		0.1605
std WT(Del)		0.393
Sample Size WT(Del)		22
Values of WT(Del)		0.039238 0.65248 0.39427 -0.24491 -0.28344 0.72055 0.92066 -0.55807 0.37604 0.1153 0.2057 -0.064636 0.053713 0.7974 0.2401 -0.031939 0.37996 0.11037 -0.034357 0.71885 0.68389 -0.050407
mean Del		0.3313
median Del		0.42032
std Del		0.27754
Sample Size Del		21
Values of Del		0.61036 -0.3638 0.43022 0.025073 0.092773 0.45832 0.51565 0.42032 0.52444 0.023108 0.15592 0.45662 0.59078 0.55012 -0.029208 0.58828 0.26677 0.36393 0.25751 0.19659 0.82345
pVal (ranksum) WT(Del) vs Del		0.31331
z_statistic WT(Del) vs Del		-1.0083
ranksum_statistic WT(Del) vs Del		442

### Sheet: SxP_Male_RdiDel
Field	Statistical_Significance_Symbol	Value
mean WT(Del)		0.060701
median WT(Del)		0.037752
std WT(Del)		0.34853
Sample Size WT(Del)		22
Values of WT(Del)		0.56275 0.36805 0.66627 -0.0086925 0.36871 -0.23241 0.29014 0.40274 0.084197 -0.70689 0.18391 0.27963 0.21551 -0.015282 -0.20808 -0.060391 -0.021335 -0.21209 -0.64661 -0.073762 0.28738 -0.18832
mean Del		0.25128
median Del		0.24257
std Del		0.29766
Sample Size Del		20
Values of Del		0.40186 0.4723 -0.093387 0.40117 0.74087 0.74902 0.50304 0.39564 -0.041891 -0.020922 0.29327 -0.16963 -0.041269 0.02179 0.29493 0.071865 0.78795 0.19187 0.059087 0.0080978
pVal (ranksum) WT(Del) vs Del	#	0.075816
z_statistic WT(Del) vs Del		-1.7755
ranksum_statistic WT(Del) vs Del		402

### Sheet: ESP_Male_RdiDel
Field	Statistical_Significance_Symbol	Value
mean WT(Del)		0.22838
median WT(Del)		0.3489
std WT(Del)		0.35745
Sample Size WT(Del)		21
Values of WT(Del)		0.3489 0.46126 0.2452 -0.35097 0.36155 -0.26638 0.67654 0.46713 0.52293 0.37562 -0.39931 0.5619 -0.3569 0.42912 -0.33985 0.29562 0.2414 0.68776 0.45952 0.048769 0.32622
mean Del		0.29725
median Del		0.32156
std Del		0.27342
Sample Size Del		17
Values of Del		0.046775 -0.42248 0.28873 -0.030259 0.46868 0.48643 0.40844 0.30361 0.64299 0.18052 0.48189 0.63099 -0.0071169 0.47504 0.32156 0.31688 0.46049
pVal (ranksum) WT(Del) vs Del		0.74674
z_statistic WT(Del) vs Del		-0.32294
ranksum_statistic WT(Del) vs Del		398

### Sheet: SP_Female_RdiDel
Field	Statistical_Significance_Symbol	Value
mean WT(Del)		0.21988
median WT(Del)		0.25619
std WT(Del)		0.34424
Sample Size WT(Del)		22
Values of WT(Del)		-0.017857 -0.13838 0.65319 0.7702 -0.022869 -0.029932 0.28393 0.41706 0.27031 -0.21223 0.99908 0.13792 0.24206 -0.18481 0.28803 -0.24832 0.50486 0.56916 -0.13855 -0.055556 0.345 0.40504
mean Del		0.31836
median Del		0.27821
std Del		0.40711
Sample Size Del		21
Values of Del		0.91358 0.67038 0.69589 0.84167 0.96077 0.80317 0.32424 -0.44027 -0.0010001 0.4088 -0.037475 0.12387 0.036335 -0.10974 0.229 0.28744 -0.26089 0.18724 0.27821 0.0085266 0.7658
pVal (ranksum) WT(Del) vs Del		0.4019
z_statistic WT(Del) vs Del		-0.83823
ranksum_statistic WT(Del) vs Del		449

### Sheet: SxP_Female_RdiDel
Field	Statistical_Significance_Symbol	Value
mean WT(Del)		0.21119
median WT(Del)		0.21791
std WT(Del)		0.26126
Sample Size WT(Del)		22
Values of WT(Del)		0.37008 0.25677 0.60217 -0.10193 0.35761 -0.12601 -0.11475 0.22458 0.39486 0.051912 0.49363 0.18951 0.32369 -0.10661 0.34946 0.88546 0.13557 0.26097 0.00457 0.21123 -0.14903 0.1324
mean Del		0.25353
median Del		0.2651
std Del		0.42216
Sample Size Del		22
Values of Del		-0.25256 0.35647 0.15758 -0.79596 0.77957 0.13455 0.13802 -0.086586 0.9374 0.30223 0.305 0.34747 0.74098 0.4444 0.69693 0.024334 0.76381 -0.066785 -0.41427 0.22798 0.61432 0.22282
pVal (ranksum) WT(Del) vs Del		0.51861
z_statistic WT(Del) vs Del		-0.6455
ranksum_statistic WT(Del) vs Del		467

### Sheet: ESP_Female_RdiDel
Field	Statistical_Significance_Symbol	Value
mean WT(Del)		0.3737
median WT(Del)		0.43714
std WT(Del)		0.33551
Sample Size WT(Del)		22
Values of WT(Del)		0.70965 0.29482 0.65103 0.31251 0.59737 0.76536 0.54555 0.3022 0.6576 0.51638 0.95921 0.15401 0.077486 -0.29648 0.24135 -0.4494 0.6043 0.46776 0.42963 0.14492 0.44465 0.091462
mean Del		0.35473
median Del		0.26039
std Del		0.27268
Sample Size Del		22
Values of Del		0.10585 0.24269 0.68809 0.82124 0.63501 0.64683 0.045954 0.15207 0.75669 0.84267 0.049728 0.33791 0.23114 0.17334 0.25554 0.42013 0.49669 0.12473 -0.055255 0.26525 0.43133 0.1364
pVal (ranksum) WT(Del) vs Del		0.53393
z_statistic WT(Del) vs Del		0.62202
ranksum_statistic WT(Del) vs Del		522
