## Supplementary File 1 for "Contrasting behavioral and physiological effects of *Gtf2i* duplication and deletion in mouse models of the 7q11.23 Duplication and Williams-Beuren Syndromes": RdiDup.xlsx

### Sheet: SP_Male_RdiDup
Field	Statistical_Significance_Symbol	Value
mean WT(Dup)		0.20918
median WT(Dup)		0.2582
std WT(Dup)		0.38299
Sample Size WT(Dup)		59
Values of WT(Dup)		0.50228 0.19321 0.47631 0.17781 0.5661 0.63356 0.62459 0.8381 -0.44427 0.48169 0.74689 -0.43027 0.52736 0.68385 0.054186 0.44668 0.43333 -0.30276 0.39292 0.092144 -0.06178 0.41975 0.093839 0.24152 -0.3219 -0.7193 0.37796 0.45437 0.031871 -0.34668 0.40793 0.073298 0.61456 0.30565 0.023382 0.30869 -0.56265 -0.10518 -0.060663 0.36337 -0.50647 0.65521 0.25374 0.55448 0.15806 0.22422 0.66947 0.8471 0.…
mean Dup		0.10711
median Dup		0.14742
std Dup		0.30565
Sample Size Dup		56
Values of Dup		-0.18188 0.041446 0.15509 0.19716 0.46054 0.55947 -0.018617 0.31258 -0.38384 -0.082154 0.025712 -0.03263 0.34176 -0.23945 -0.091193 0.25004 0.31949 0.22766 0.43893 0.093437 -0.040196 0.067571 0.40763 -0.24263 0.15467 0.12825 0.26643 -0.3053 0.21247 0.49817 0.15846 0.74903 0.095231 0.16571 -0.57111 0.052322 -0.16169 0.69231 0.66128 -0.039431 -0.41645 0.20067 -0.093941 0.33342 -0.080335 0.35137 0.1…
pVal (ranksum) WT(Dup) vs Dup	#	0.070272
z_statistic WT(Dup) vs Dup		1.8102
ranksum_statistic WT(Dup) vs Dup		3746

### Sheet: SxP_Male_RdiDup
Field	Statistical_Significance_Symbol	Value
mean WT(Dup)		0.18135
median WT(Dup)		0.20751
std WT(Dup)		0.27531
Sample Size WT(Dup)		58
Values of WT(Dup)		0.58364 0.21372 0.042839 -0.010892 0.53907 0.52891 0.098693 0.13789 0.3562 0.25616 0.3308 0.37201 -0.10259 -0.2969 -0.21172 -0.061986 0.35859 0.12036 -0.036424 0.038844 -0.42258 0.59378 0.11526 0.25 0.18792 0.33249 0.20017 0.28698 0.21519 0.41336 -0.018913 0.22839 0.29673 0.41085 -0.0038079 0.43003 0.22485 0.56966 0.39687 -0.21158 0.13138 0.10287 0.61406 0.26977 -0.53849 0.66656 0.41188 0.25801 -…
mean Dup		0.19161
median Dup		0.20424
std Dup		0.31139
Sample Size Dup		56
Values of Dup		0.4472 0.29385 0.48309 0.15384 0.38765 0.39643 -0.012968 0.066143 -0.37645 0.6727 -0.16514 0.35498 1 0.15291 -0.41674 0.16982 0.44634 0.19566 -0.41692 0.098695 0.020134 0.047551 0.08709 0.44177 0.16115 0.22806 0.30628 0.074349 0.11699 0.001918 0.36718 -0.16669 0.59218 0.22082 0.17205 0.21283 0.36676 0.52256 0.64239 0.17915 -0.68747 0.60808 0.56535 -0.22295 -0.074137 0.22523 -0.12202 0.40406 -0.11…
pVal (ranksum) WT(Dup) vs Dup		0.79212
z_statistic WT(Dup) vs Dup		-0.26356
ranksum_statistic WT(Dup) vs Dup		3288

### Sheet: ESP_Male_RdiDup
Field	Statistical_Significance_Symbol	Value
mean WT(Dup)		0.24837
median WT(Dup)		0.23859
std WT(Dup)		0.2468
Sample Size WT(Dup)		59
Values of WT(Dup)		0.27672 -0.42567 0.63847 0.23013 0.66843 0.15026 0.40769 0.28917 0.091297 0.7636 0.47319 0.40427 0.47851 0.53327 0.19663 0.22815 0.3733 0.53706 0.1815 0.456 -0.20127 0.38049 0.22423 -0.074349 0.028557 0.031246 0.68653 0.056753 -0.073659 0.43659 0.24543 0.19366 0.19726 -0.073373 -0.075967 0.053892 0.31594 0.32294 0.31821 0.56843 0.12184 0.2937 0.63044 0.23378 0.20205 -0.073261 0.11218 0.50922 0.34…
mean Dup		0.22939
median Dup		0.20831
std Dup		0.24822
Sample Size Dup		56
Values of Dup		-0.24318 0.020749 0.10357 0.15865 0.368 0.076117 -0.11686 -0.12279 0.51425 0.41776 -0.16357 0.2598 0.038684 0.063003 0.59932 0.69449 0.23822 0.5534 0.063413 0.23993 0.3365 0.21103 0.083113 0.24832 0.41035 0.083845 0.23239 0.11077 0.18549 0.45915 0.37462 -0.31313 0.088385 0.44775 0.10576 0.20559 0.30462 0.23842 0.10324 0.1517 -0.049082 -0.031826 -0.1276 0.47127 0.19858 0.37482 0.7435 0.76098 0.612…
pVal (ranksum) WT(Dup) vs Dup		0.59308
z_statistic WT(Dup) vs Dup		0.53437
ranksum_statistic WT(Dup) vs Dup		3518

### Sheet: SP_Female_RdiDup
Field	Statistical_Significance_Symbol	Value
mean WT(Dup)		0.20345
median WT(Dup)		0.2382
std WT(Dup)		0.30361
Sample Size WT(Dup)		55
Values of WT(Dup)		0.25882 -0.34535 0.58713 -0.0093429 -0.010184 0.11868 0.37927 0.59676 0.10229 0.39917 0.85716 -0.0047143 0.33614 0.11163 0.49501 0.23007 0.52316 -0.018349 0.51405 0.085959 0.57174 0.15865 0.2382 -0.0028986 0.37307 0.40948 0.14045 0.50422 0.22634 0.38076 0.12925 0.27179 0.2614 0.40316 0.5672 -0.22287 0.47806 0.033456 0.49436 0.27564 -0.14264 -0.25842 -0.45846 0.51357 -0.39671 0.027372 0.39831 -0.3…
mean Dup		0.18498
median Dup		0.20545
std Dup		0.3135
Sample Size Dup		56
Values of Dup		-0.091305 0.17807 0.35148 0.0096389 0.19689 0.49632 -0.5319 0.4831 0.38371 0.29983 0.093518 -0.051727 -0.084815 -0.018279 -0.033986 -0.09382 0.36255 0.019728 0.25344 0.29221 0.10521 0.38204 0.62767 0.60229 0.35598 0.81225 0.64679 0.17459 0.36 0.39715 0.4306 0.3254 0.5091 -0.027597 0.43537 0.48063 0.75958 -0.013858 -0.18635 0.039119 -0.43118 0.10475 -0.20626 0.39514 -0.12807 0.1614 -0.77957 0.3674…
pVal (ranksum) WT(Dup) vs Dup		0.58536
z_statistic WT(Dup) vs Dup		0.54557
ranksum_statistic WT(Dup) vs Dup		3173

### Sheet: SxP_Female_RdiDup
Field	Statistical_Significance_Symbol	Value
mean WT(Dup)		0.001014
median WT(Dup)		-0.046239
std WT(Dup)		0.28415
Sample Size WT(Dup)		55
Values of WT(Dup)		-0.17681 -0.2494 0.19022 -0.20335 -0.35316 -0.10825 0.30684 -0.090474 -0.12517 -0.2181 -0.15844 -0.046239 0.5478 -0.073705 -0.26515 0.3375 0.011886 -0.33381 -0.17649 0.071763 -0.064346 0.2208 -0.26848 -0.087094 0.2338 0.427 -0.17709 0.0017489 0.37364 0.20265 0.43303 -0.36865 0.2836 0.20973 0.11294 -0.24837 0.24183 -0.16661 0.28804 -0.45583 0.065553 -0.67041 0.19397 -0.68505 -0.33205 0.054869 0.20…
mean Dup		-0.10632
median Dup		-0.11616
std Dup		0.28834
Sample Size Dup		56
Values of Dup		-0.14707 0.089504 -0.4388 0.19638 -0.16938 -0.14159 -0.36498 0.021952 0.2176 0.088904 0.11308 0.14961 0.12733 0.12046 -0.1849 0.44848 0.066719 -0.22205 -0.19191 0.069796 0.00091102 0.35278 0.40527 0.069359 0.18517 -0.093115 0.011463 -0.27731 -0.094607 -0.63281 -0.68096 -0.74393 -0.28791 -0.32119 -0.52118 -0.13665 -0.2093 -0.026527 -0.34321 0.019244 -0.23493 -0.2077 -0.85657 -0.12653 -0.28424 -0.3…
pVal (ranksum) WT(Dup) vs Dup	#	0.06531
z_statistic WT(Dup) vs Dup		1.8431
ranksum_statistic WT(Dup) vs Dup		3393

### Sheet: ESP_Female_RdiDup
Field	Statistical_Significance_Symbol	Value
mean WT(Dup)		0.31481
median WT(Dup)		0.27356
std WT(Dup)		0.25792
Sample Size WT(Dup)		55
Values of WT(Dup)		0.23663 0.061838 0.35686 0.16302 0.17702 0.60938 0.62673 0.27356 0.051211 0.46351 0.50736 0.40287 0.67779 0.10013 0.64194 0.24433 0.20994 0.24275 0.52836 0.27436 0.83128 0.85153 0.80731 0.34073 -0.004217 0.17909 0.091145 0.16433 0.16809 -0.064862 -0.12469 0.62464 -0.1016 0.43803 -0.023397 0.14632 -0.070826 0.20401 0.26967 0.50417 0.66824 0.68778 0.42684 0.22622 0.40339 0.13637 -0.14692 0.029839 0…
mean Dup		0.23186
median Dup		0.23949
std Dup		0.2371
Sample Size Dup		56
Values of Dup		0.14701 -0.20579 0.33033 0.18549 0.48329 0.062126 0.35695 0.24267 0.63678 0.25228 0.15683 0.46721 0.55376 0.46819 0.24682 0.24472 -0.21949 -0.17007 0.17628 0.61108 0.13178 0.23297 0.33966 0.38282 0.48225 0.55813 0.53339 0.19353 0.11215 0.11986 0.0021053 0.41281 0.44132 0.0068272 -0.036797 0.56431 0.2199 0.25773 0.15791 0.34248 0.30114 0.23631 0.39661 -0.43995 0.61842 0.061652 0.35712 0.32606 0.17…
pVal (ranksum) WT(Dup) vs Dup		0.17966
z_statistic WT(Dup) vs Dup		1.3418
ranksum_statistic WT(Dup) vs Dup		3308
