## Supplementary File 1 for "Contrasting behavioral and physiological effects of *Gtf2i* duplication and deletion in mouse models of the 7q11.23 Duplication and Williams-Beuren Syndromes": RdiDupDel.xlsx

### Sheet: SP_Male_RdiDupDel
Field	Statistical_Significance_Symbol	Value
mean Dup		-0.10207
median Dup		-0.061762
std Dup		0.30565
Sample Size Dup		56
Values of Dup		-0.39106 -0.16774 -0.05409 -0.012019 0.25135 0.35029 -0.2278 0.1034 -0.59302 -0.29134 -0.18347 -0.24181 0.13257 -0.44863 -0.30038 0.040854 0.11031 0.018481 0.22975 -0.11575 -0.24938 -0.14161 0.19845 -0.45181 -0.054516 -0.080935 0.057247 -0.51448 0.0032911 0.28899 -0.050717 0.53984 -0.11395 -0.043474 -0.7803 -0.15686 -0.37087 0.48313 0.45209 -0.24861 -0.62563 -0.0085133 -0.30312 0.12424 -0.28952 0…
mean Del		0.097627
median Del		0.18665
std Del		0.27754
Sample Size Del		21
Values of Del		0.37669 -0.59747 0.19655 -0.2086 -0.1409 0.22465 0.28198 0.18665 0.29077 -0.21056 -0.077752 0.22295 0.35711 0.31645 -0.26288 0.35461 0.033099 0.13026 0.023842 -0.03708 0.58978
pVal (ranksum) Dup vs Del	**	0.0081009
z_statistic Dup vs Del		-2.6478
ranksum_statistic Dup vs Del		1952

### Sheet: SxP_Male_RdiDupDel
Field	Statistical_Significance_Symbol	Value
mean Dup		0.010251
median Dup		0.02289
std Dup		0.31139
Sample Size Dup		56
Values of Dup		0.26584 0.1125 0.30173 -0.027519 0.20629 0.21507 -0.19432 -0.11521 -0.55781 0.49135 -0.3465 0.17362 0.81865 -0.02844 -0.5981 -0.011538 0.26498 0.014306 -0.59827 -0.08266 -0.16122 -0.1338 -0.094265 0.26041 -0.020209 0.04671 0.12492 -0.10701 -0.064364 -0.17944 0.18582 -0.34805 0.41083 0.039461 -0.0093085 0.031473 0.1854 0.3412 0.46104 -0.002206 -0.86882 0.42673 0.384 -0.4043 -0.25549 0.043877 -0.30…
mean Del		0.19058
median Del		0.18187
std Del		0.29766
Sample Size Del		20
Values of Del		0.34116 0.41159 -0.15409 0.34047 0.68017 0.68832 0.44234 0.33494 -0.10259 -0.081623 0.23257 -0.23033 -0.10197 -0.03891 0.23422 0.011164 0.72725 0.13117 -0.0016141 -0.052603
pVal (ranksum) Dup vs Del	#	0.068381
z_statistic Dup vs Del		-1.8225
ranksum_statistic Dup vs Del		2001

### Sheet: ESP_Male_RdiDupDel
Field	Statistical_Significance_Symbol	Value
mean Dup		-0.01898
median Dup		-0.040064
std Dup		0.24822
Sample Size Dup		56
Values of Dup		-0.49155 -0.22762 -0.1448 -0.089722 0.11963 -0.17226 -0.36523 -0.37117 0.26587 0.16938 -0.41194 0.011429 -0.20969 -0.18537 0.35095 0.44612 -0.010156 0.30502 -0.18496 -0.0084442 0.088128 -0.037344 -0.16526 -5.2006e-05 0.16197 -0.16453 -0.015989 -0.1376 -0.062886 0.21078 0.12625 -0.5615 -0.15999 0.19937 -0.14262 -0.042785 0.056244 -0.0099585 -0.14514 -0.096678 -0.29746 -0.2802 -0.37598 0.22289 -0.0…
mean Del		0.068864
median Del		0.093181
std Del		0.27342
Sample Size Del		17
Values of Del		-0.18161 -0.65086 0.060352 -0.25864 0.24029 0.25805 0.18006 0.075227 0.41461 -0.047862 0.2535 0.40261 -0.2355 0.24666 0.093181 0.088497 0.2321
pVal (ranksum) Dup vs Del		0.12196
z_statistic Dup vs Del		-1.5466
ranksum_statistic Dup vs Del		1953

### Sheet: SP_Female_RdiDupDel
Field	Statistical_Significance_Symbol	Value
mean Dup		-0.01847
median Dup		0.0020016
std Dup		0.3135
Sample Size Dup		56
Values of Dup		-0.29475 -0.025378 0.14803 -0.19381 -0.0065635 0.29287 -0.73535 0.27965 0.18026 0.096381 -0.10993 -0.25518 -0.28826 -0.22173 -0.23743 -0.29727 0.1591 -0.18372 0.049989 0.088764 -0.098239 0.17859 0.42422 0.39884 0.15253 0.6088 0.44335 -0.028861 0.15655 0.19371 0.22715 0.12195 0.30565 -0.23105 0.23192 0.27718 0.55613 -0.21731 -0.38979 -0.16433 -0.63463 -0.098703 -0.40971 0.19169 -0.33152 -0.042048 …
mean Del		0.09848
median Del		0.058332
std Del		0.40711
Sample Size Del		21
Values of Del		0.6937 0.4505 0.47601 0.62179 0.74089 0.58329 0.10436 -0.66015 -0.22088 0.18892 -0.25736 -0.096009 -0.18354 -0.32962 0.0091182 0.067559 -0.48077 -0.032641 0.058332 -0.21135 0.54592
pVal (ranksum) Dup vs Del		0.34537
z_statistic Dup vs Del		-0.94361
ranksum_statistic Dup vs Del		2101

### Sheet: SxP_Female_RdiDupDel
Field	Statistical_Significance_Symbol	Value
mean Dup		-0.10734
median Dup		-0.11717
std Dup		0.28834
Sample Size Dup		56
Values of Dup		-0.14808 0.08849 -0.43981 0.19536 -0.17039 -0.1426 -0.36599 0.020938 0.21658 0.08789 0.11206 0.14859 0.12631 0.11945 -0.18591 0.44746 0.065705 -0.22306 -0.19292 0.068782 -0.00010294 0.35177 0.40426 0.068345 0.18416 -0.094129 0.010449 -0.27832 -0.095621 -0.63382 -0.68198 -0.74494 -0.28892 -0.32221 -0.52219 -0.13766 -0.21032 -0.027541 -0.34422 0.01823 -0.23595 -0.20871 -0.85758 -0.12754 -0.28526 -0…
mean Del		0.042342
median Del		0.053916
std Del		0.42216
Sample Size Del		22
Values of Del		-0.46375 0.14528 -0.053612 -1.0071 0.56838 -0.076639 -0.073172 -0.29778 0.72621 0.091041 0.093808 0.13628 0.52979 0.23321 0.48574 -0.18685 0.55263 -0.27797 -0.62546 0.01679 0.40313 0.011632
pVal (ranksum) Dup vs Del	#	0.062902
z_statistic Dup vs Del		-1.8599
ranksum_statistic Dup vs Del		2044

### Sheet: ESP_Female_RdiDupDel
Field	Statistical_Significance_Symbol	Value
mean Dup		-0.08295
median Dup		-0.075317
std Dup		0.2371
Sample Size Dup		56
Values of Dup		-0.1678 -0.52059 0.015522 -0.12932 0.16848 -0.25268 0.042146 -0.072137 0.32197 -0.062529 -0.15798 0.1524 0.23895 0.15338 -0.067985 -0.070087 -0.5343 -0.48488 -0.13853 0.29627 -0.18303 -0.081837 0.024848 0.068012 0.16744 0.24332 0.21858 -0.12127 -0.20266 -0.19495 -0.3127 0.098004 0.12651 -0.30798 -0.35161 0.2495 -0.094911 -0.057079 -0.15689 0.027669 -0.013663 -0.078497 0.081799 -0.75476 0.30361 -0…
mean Del		-0.018969
median Del		-0.1133
std Del		0.27268
Sample Size Del		22
Values of Del		-0.26785 -0.13101 0.31439 0.44755 0.26131 0.27313 -0.32774 -0.22163 0.38299 0.46898 -0.32397 -0.035784 -0.14256 -0.20036 -0.11816 0.046434 0.12299 -0.24896 -0.42895 -0.10845 0.057634 -0.23729
pVal (ranksum) Dup vs Del		0.70991
z_statistic Dup vs Del		-0.37198
ranksum_statistic Dup vs Del		2178
