## Supplementary File 1 for "Contrasting behavioral and physiological effects of *Gtf2i* duplication and deletion in mouse models of the 7q11.23 Duplication and Williams-Beuren Syndromes": FecesRateDel.xlsx

### Sheet: SP_Male_FecesRateDel
Field	Statistical_Significance_Symbol	Value
mean WT(Del)		0.37273
median WT(Del)		0.4
std WT(Del)		0.27806
Sample Size WT(Del)		22
Values of WT(Del)		0.4 0.4 0 0.8 0 0.4 0.4 0.8 0 0.6 0.4 0.4 0.6 0.8 0.2 0.8 0.2 0 0.2 0.4 0.4 0
mean Del		0.10476
median Del		0
std Del		0.18568
Sample Size Del		21
Values of Del		0.4 0.4 0 0 0.6 0.4 0 0.2 0 0 0 0 0 0 0 0 0.2 0 0 0 0
pVal (ranksum) WT(Del) vs Del	**	0.001007
z_statistic WT(Del) vs Del		3.2886
ranksum_statistic WT(Del) vs Del		611.5
ZeroDistributionPval WT(Del) vs Del	++	0.0013719
ZeroDistributionChiStat WT(Del) vs Del		10.2432

### Sheet: SxP_Male_FecesRateDel
Field	Statistical_Significance_Symbol	Value
mean WT(Del)		0.26364
median WT(Del)		0.2
std WT(Del)		0.29203
Sample Size WT(Del)		22
Values of WT(Del)		0.6 0 0 0 0.4 0.2 0.4 0 0.6 0 0.2 0 0.4 0 0.6 1 0.4 0.6 0.4 0 0 0
mean Del		0.25
median Del		0.2
std Del		0.25026
Sample Size Del		20
Values of Del		0.6 0.4 0.8 0 0.2 0 0.4 0.4 0 0.6 0 0.4 0.4 0.2 0.2 0 0 0 0 0.4
pVal (ranksum) WT(Del) vs Del		0.98941
z_statistic WT(Del) vs Del		0.013279
ranksum_statistic WT(Del) vs Del		474
ZeroDistributionPval WT(Del) vs Del		0.72128
ZeroDistributionChiStat WT(Del) vs Del		0.12727

### Sheet: ESP_Male_FecesRateDel
Field	Statistical_Significance_Symbol	Value
mean WT(Del)		0.19048
median WT(Del)		0.2
std WT(Del)		0.21425
Sample Size WT(Del)		21
Values of WT(Del)		0 0.4 0 0 0.2 0.2 0 0 0.4 0.2 0 0.6 0.4 0 0.4 0 0 0.4 0 0.6 0.2
mean Del		0.1625
median Del		0
std Del		0.22174
Sample Size Del		16
Values of Del		0.4 0 0.4 0 0.2 0 0 0.2 0.6 0 0.2 0.6 0 0 0 0
pVal (ranksum) WT(Del) vs Del		0.65358
z_statistic WT(Del) vs Del		0.4488
ranksum_statistic WT(Del) vs Del		413
ZeroDistributionPval WT(Del) vs Del		0.6028
ZeroDistributionChiStat WT(Del) vs Del		0.27079

### Sheet: SP_Female_FecesRateDel
Field	Statistical_Significance_Symbol	Value
mean WT(Del)		0.11304
median WT(Del)		0
std WT(Del)		0.18903
Sample Size WT(Del)		23
Values of WT(Del)		0 0.2 0.4 0.4 0 0 0 0 0.4 0.6 0 0.2 0 0 0 0 0 0 0.4 0 0 0 0
mean Del		0.081818
median Del		0
std Del		0.19182
Sample Size Del		22
Values of Del		0 0 0 0.2 0 0 0.4 0 0 0 0.8 0 0 0.2 0 0 0 0 0.2 0 0 0
pVal (ranksum) WT(Del) vs Del		0.51066
z_statistic WT(Del) vs Del		0.65781
ranksum_statistic WT(Del) vs Del		552
ZeroDistributionPval WT(Del) vs Del		0.55892
ZeroDistributionChiStat WT(Del) vs Del		0.34158

### Sheet: SxP_Female_FecesRateDel
Field	Statistical_Significance_Symbol	Value
mean WT(Del)		0.18261
median WT(Del)		0
std WT(Del)		0.24055
Sample Size WT(Del)		23
Values of WT(Del)		0 0 0 0.2 0.2 0.6 0 0 0.6 0 0.8 0 0.4 0 0.2 0 0.2 0.2 0.4 0 0.4 0 0
mean Del		0.17143
median Del		0.2
std Del		0.20284
Sample Size Del		21
Values of Del		0 0.4 0 0.2 0.2 0.8 0 0 0 0 0.4 0.2 0.2 0.2 0 0.2 0.2 0 0 0.4 0.2
pVal (ranksum) WT(Del) vs Del		0.87939
z_statistic WT(Del) vs Del		-0.15174
ranksum_statistic WT(Del) vs Del		511
ZeroDistributionPval WT(Del) vs Del		0.53657
ZeroDistributionChiStat WT(Del) vs Del		0.38193

### Sheet: ESP_Female_FecesRateDel
Field	Statistical_Significance_Symbol	Value
mean WT(Del)		0.14783
median WT(Del)		0
std WT(Del)		0.25022
Sample Size WT(Del)		23
Values of WT(Del)		0 0 0.2 0 0.6 0 0 0 0 0.6 0 0.4 0 0 0 0 0 0.4 0.8 0.4 0 0 0
mean Del		0.16842
median Del		0
std Del		0.2029
Sample Size Del		19
Values of Del		0 0 0.2 0.2 0 0 0 0.4 0.6 0.4 0.2 0.4 0.4 0 0 0 0.4 0 0
pVal (ranksum) WT(Del) vs Del		0.48519
z_statistic WT(Del) vs Del		-0.69798
ranksum_statistic WT(Del) vs Del		470
ZeroDistributionPval WT(Del) vs Del		0.26068
ZeroDistributionChiStat WT(Del) vs Del		1.2651
