## Supplementary File 1 for "Contrasting behavioral and physiological effects of *Gtf2i* duplication and deletion in mouse models of the 7q11.23 Duplication and Williams-Beuren Syndromes": FecesRateDup.xlsx

### Sheet: SP_Male_FecesRateDup
Field	Statistical_Significance_Symbol	Value
mean WT(Dup)		0.07907
median WT(Dup)		0
std WT(Dup)		0.13897
Sample Size WT(Dup)		43
Values of WT(Dup)		0 0.4 0.2 0 0 0 0 0 0 0.2 0.2 0.2 0 0 0 0 0.2 0 0 0 0 0 0 0 0 0 0 0 0 0 0 0 0 0 0.2 0.2 0.4 0.2 0.2 0 0.2 0 0.6
mean Dup		0.20606
median Dup		0.2
std Dup		0.25241
Sample Size Dup		33
Values of Dup		0.2 0 0.2 0.2 0.2 0 0.6 0 0 0 0 0.2 0 0.4 0.4 0.4 0.6 0.6 0.8 0.2 0.2 0 0.8 0 0 0.4 0 0.4 0 0 0 0 0
pVal (ranksum) WT(Dup) vs Dup	*	0.020527
z_statistic WT(Dup) vs Dup		-2.3166
ranksum_statistic WT(Dup) vs Dup		1461.5
ZeroDistributionPval WT(Dup) vs Dup	!	0.059916
ZeroDistributionChiStat WT(Dup) vs Dup		3.5397

### Sheet: SxP_Male_FecesRateDup
Field	Statistical_Significance_Symbol	Value
mean WT(Dup)		0.176
median WT(Dup)		0.2
std WT(Dup)		0.22366
Sample Size WT(Dup)		50
Values of WT(Dup)		0.2 0 0 0.2 0 0.2 1.2 0 0.4 0 0 0.2 0 0 0.2 0.4 0.2 0 0 0.4 0 0.2 0 0 0 0.2 0 0.2 0.2 0.2 0 0.2 0 0.2 0 0.2 0.4 0.4 0.2 0 0.4 0 0.2 0.2 0 0 0.2 0.6 0.6 0.4
mean Dup		0.22941
median Dup		0.2
std Dup		0.20966
Sample Size Dup		34
Values of Dup		0.4 0.2 0.6 0.4 0.2 0 0 0 0.2 0.2 0 0 0.6 0 0 0.2 0.6 0 0.6 0.4 0 0.2 0.4 0.2 0.2 0.2 0.2 0.4 0.2 0.2 0.4 0 0 0.6
pVal (ranksum) WT(Dup) vs Dup		0.16562
z_statistic WT(Dup) vs Dup		-1.3864
ranksum_statistic WT(Dup) vs Dup		1981
ZeroDistributionPval WT(Dup) vs Dup		0.28334
ZeroDistributionChiStat WT(Dup) vs Dup		1.151

### Sheet: ESP_Male_FecesRateDup
Field	Statistical_Significance_Symbol	Value
mean WT(Dup)		0.12917
median WT(Dup)		0
std WT(Dup)		0.22404
Sample Size WT(Dup)		48
Values of WT(Dup)		0 0 1 0 0 0 0 0.2 0 0.2 0 0 0 0 0.4 0 0 0 0.4 0.2 0 0 0.2 0 0 0.4 0 0.2 0 0 0 0.8 0.2 0 0 0.4 0.2 0 0.2 0.6 0 0 0 0 0 0 0.2 0.4
mean Dup		0.2
median Dup		0.2
std Dup		0.20889
Sample Size Dup		34
Values of Dup		0.2 0 0.2 0 0 0 0 0.2 0.2 0 0.2 0.2 0 0.2 0.2 0.2 0.2 0.4 0.8 0.2 0.4 0.4 0 0.2 0 0.2 0.6 0.8 0.2 0.2 0 0 0.2 0.2
pVal (ranksum) WT(Dup) vs Dup	*	0.021165
z_statistic WT(Dup) vs Dup		-2.305
ranksum_statistic WT(Dup) vs Dup		1768
ZeroDistributionPval WT(Dup) vs Dup	++	0.00402
ZeroDistributionChiStat WT(Dup) vs Dup		8.2748

### Sheet: SP_Female_FecesRateDup
Field	Statistical_Significance_Symbol	Value
mean WT(Dup)		0.10323
median WT(Dup)		0
std WT(Dup)		0.17026
Sample Size WT(Dup)		31
Values of WT(Dup)		0 0.2 0 0 0 0 0.4 0 0.2 0 0.4 0 0 0.6 0 0.2 0.2 0.2 0.4 0 0 0 0 0.4 0 0 0 0 0 0 0
mean Dup		0.13514
median Dup		0
std Dup		0.18888
Sample Size Dup		37
Values of Dup		0 0.2 0 0.2 0 0.2 0 0.4 0 0 0.2 0.4 0 0.4 0.2 0 0 0.8 0.4 0 0 0 0 0 0.4 0.4 0.2 0 0 0.2 0 0.2 0 0 0 0.2 0
pVal (ranksum) WT(Dup) vs Dup		0.41849
z_statistic WT(Dup) vs Dup		-0.80904
ranksum_statistic WT(Dup) vs Dup		1012
ZeroDistributionPval WT(Dup) vs Dup		0.3532
ZeroDistributionChiStat WT(Dup) vs Dup		0.86191

### Sheet: SxP_Female_FecesRateDup
Field	Statistical_Significance_Symbol	Value
mean WT(Dup)		0.11765
median WT(Dup)		0
std WT(Dup)		0.15661
Sample Size WT(Dup)		34
Values of WT(Dup)		0 0.2 0.2 0.4 0.2 0 0 0 0 0 0 0.2 0 0.2 0.4 0.2 0.4 0.2 0 0 0 0.6 0 0 0.2 0.2 0 0 0 0.2 0 0 0.2 0
mean Dup		0.125
median Dup		0
std Dup		0.18502
Sample Size Dup		40
Values of Dup		0.6 0.6 0.6 0.2 0.2 0 0 0 0 0.2 0 0 0 0 0.2 0 0.2 0.2 0 0.2 0 0.2 0 0.4 0 0.4 0 0.4 0 0 0 0 0 0.2 0 0 0.2 0 0 0
pVal (ranksum) WT(Dup) vs Dup		0.88771
z_statistic WT(Dup) vs Dup		0.1412
ranksum_statistic WT(Dup) vs Dup		1287
ZeroDistributionPval WT(Dup) vs Dup		0.72051
ZeroDistributionChiStat WT(Dup) vs Dup		0.12801

### Sheet: ESP_Female_FecesRateDup
Field	Statistical_Significance_Symbol	Value
mean WT(Dup)		0.12432
median WT(Dup)		0
std WT(Dup)		0.2278
Sample Size WT(Dup)		37
Values of WT(Dup)		0.6 0 0 0 0 0 0.2 0 0 0 0 0.2 0.2 0 0 0.6 0 1 0 0.2 0 0.4 0 0 0.4 0.2 0.2 0 0 0.4 0 0 0 0 0 0 0
mean Dup		0.14737
median Dup		0
std Dup		0.22629
Sample Size Dup		38
Values of Dup		0 0.2 0 0.6 0 0 0 0 0 0 0 0.2 0.2 0 0 0.2 0.4 0 0.2 0.6 0.8 0.2 0 0 0.2 0.8 0 0 0.4 0 0 0 0 0 0.2 0 0.2 0.2
pVal (ranksum) WT(Dup) vs Dup		0.47227
z_statistic WT(Dup) vs Dup		-0.71879
ranksum_statistic WT(Dup) vs Dup		1347
ZeroDistributionPval WT(Dup) vs Dup		0.38657
ZeroDistributionChiStat WT(Dup) vs Dup		0.74972
