## Supplementary File 1 for "Contrasting behavioral and physiological effects of *Gtf2i* duplication and deletion in mouse models of the 7q11.23 Duplication and Williams-Beuren Syndromes": FecesRateNormDupDel.xlsx

### Sheet: SP_Male_FecesRateNormDupDel
Field	Statistical_Significance_Symbol	Value
mean Dup		2.6061
median Dup		2.5294
std Dup		3.1923
Sample Size Dup		33
Values of Dup		2.52941 0 2.52941 2.52941 2.52941 0 7.58824 0 0 0 0 2.52941 0 5.05882 5.05882 5.05882 7.58824 7.58824 10.1176 2.52941 2.52941 0 10.1176 0 0 5.05882 0 5.05882 0 0 0 0 0
mean Del		0.28107
median Del		0
std Del		0.49816
Sample Size Del		21
Values of Del		1.0732 1.0732 0 0 1.6098 1.0732 0 0.53659 0 0 0 0 0 0 0 0 0.53659 0 0 0 0
pVal (ranksum) Dup vs Del	*	0.010268
z_statistic Dup vs Del		2.5667
ranksum_statistic Dup vs Del		1038
ZeroDistributionPval Dup vs Del	!	0.096473
ZeroDistributionChiStat Dup vs Del		2.7629

### Sheet: SxP_Male_FecesRateNormDupDel
Field	Statistical_Significance_Symbol	Value
mean Dup		1.3035
median Dup		1.1364
std Dup		1.1912
Sample Size Dup		34
Values of Dup		2.2727 1.1364 3.4091 2.2727 1.1364 0 0 0 1.1364 1.1364 0 0 3.4091 0 0 1.1364 3.4091 0 3.4091 2.2727 0 1.1364 2.2727 1.1364 1.1364 1.1364 1.1364 2.2727 1.1364 1.1364 2.2727 0 0 3.4091
mean Del		0.94828
median Del		0.75862
std Del		0.94927
Sample Size Del		20
Values of Del		2.2759 1.5172 3.0345 0 0.75862 0 1.5172 1.5172 0 2.2759 0 1.5172 1.5172 0.75862 0.75862 0 0 0 0 1.5172
pVal (ranksum) Dup vs Del		0.48889
z_statistic Dup vs Del		0.69208
ranksum_statistic Dup vs Del		973
ZeroDistributionPval Dup vs Del		0.56987
ZeroDistributionChiStat Dup vs Del		0.3229

### Sheet: ESP_Male_FecesRateNormDupDel
Field	Statistical_Significance_Symbol	Value
mean Dup		1.5484
median Dup		1.5484
std Dup		1.6172
Sample Size Dup		34
Values of Dup		1.5484 0 1.5484 0 0 0 0 1.5484 1.5484 0 1.5484 1.5484 0 1.5484 1.5484 1.5484 1.5484 3.0968 6.1935 1.5484 3.0968 3.0968 0 1.5484 0 1.5484 4.6452 6.1935 1.5484 1.5484 0 0 1.5484 1.5484
mean Del		0.85313
median Del		0
std Del		1.1641
Sample Size Del		16
Values of Del		2.1 0 2.1 0 1.05 0 0 1.05 3.15 0 1.05 3.15 0 0 0 0
pVal (ranksum) Dup vs Del		0.11886
z_statistic Dup vs Del		1.5596
ranksum_statistic Dup vs Del		938.5
ZeroDistributionPval Dup vs Del		0.10762
ZeroDistributionChiStat Dup vs Del		2.5888

### Sheet: SP_Female_FecesRateNormDupDel
Field	Statistical_Significance_Symbol	Value
mean Dup		1.3091
median Dup		0
std Dup		1.8298
Sample Size Dup		37
Values of Dup		0 1.9375 0 1.9375 0 1.9375 0 3.875 0 0 1.9375 3.875 0 3.875 1.9375 0 0 7.75 3.875 0 0 0 0 0 3.875 3.875 1.9375 0 0 1.9375 0 1.9375 0 0 0 1.9375 0
mean Del		0.72378
median Del		0
std Del		1.6969
Sample Size Del		22
Values of Del		0 0 0 1.7692 0 0 3.5385 0 0 0 7.0769 0 0 1.7692 0 0 0 0 1.7692 0 0 0
pVal (ranksum) Dup vs Del	#	0.069005
z_statistic Dup vs Del		1.8184
ranksum_statistic Dup vs Del		1209.5
ZeroDistributionPval Dup vs Del		0.11148
ZeroDistributionChiStat Dup vs Del		2.5331

### Sheet: SxP_Female_FecesRateNormDupDel
Field	Statistical_Significance_Symbol	Value
mean Dup		1.0625
median Dup		0
std Dup		1.5726
Sample Size Dup		40
Values of Dup		5.1 5.1 5.1 1.7 1.7 0 0 0 0 1.7 0 0 0 0 1.7 0 1.7 1.7 0 1.7 0 1.7 0 3.4 0 3.4 0 3.4 0 0 0 0 0 1.7 0 0 1.7 0 0 0
mean Del		0.93878
median Del		1.0952
std Del		1.1108
Sample Size Del		21
Values of Del		0 2.1905 0 1.0952 1.0952 4.381 0 0 0 0 2.1905 1.0952 1.0952 1.0952 0 1.0952 1.0952 0 0 2.1905 1.0952
pVal (ranksum) Dup vs Del		0.75859
z_statistic Dup vs Del		-0.30734
ranksum_statistic Dup vs Del		1221
ZeroDistributionPval Dup vs Del		0.20175
ZeroDistributionChiStat Dup vs Del		1.6297

### Sheet: ESP_Female_FecesRateNormDupDel
Field	Statistical_Significance_Symbol	Value
mean Dup		1.1854
median Dup		0
std Dup		1.8202
Sample Size Dup		38
Values of Dup		0 1.6087 0 4.8261 0 0 0 0 0 0 0 1.6087 1.6087 0 0 1.6087 3.2174 0 1.6087 4.8261 6.4348 1.6087 0 0 1.6087 6.4348 0 0 3.2174 0 0 0 0 0 1.6087 0 1.6087 1.6087
mean Del		1.1393
median Del		0
std Del		1.3726
Sample Size Del		19
Values of Del		0 0 1.3529 1.3529 0 0 0 2.7059 4.0588 2.7059 1.3529 2.7059 2.7059 0 0 0 2.7059 0 0
pVal (ranksum) Dup vs Del		0.87352
z_statistic Dup vs Del		-0.15919
ranksum_statistic Dup vs Del		1093
ZeroDistributionPval Dup vs Del		0.70581
ZeroDistributionChiStat Dup vs Del		0.1425
