## Supplementary File 1 for "Contrasting behavioral and physiological effects of *Gtf2i* duplication and deletion in mouse models of the 7q11.23 Duplication and Williams-Beuren Syndromes": UrineRateDel.xlsx

### Sheet: SP_Male_UrineRateDel
Field	Statistical_Significance_Symbol	Value
mean WT(Del)		0.60909
median WT(Del)		0.3
std WT(Del)		0.64874
Sample Size WT(Del)		22
Values of WT(Del)		0.2 0.4 0 0.6 0 1 1.2 0.2 0.2 1.4 1.2 0.2 0.6 0.4 0 2 0.2 0.2 1 0.2 0 2.2
mean Del		0.28571
median Del		0
std Del		0.59857
Sample Size Del		21
Values of Del		0.2 0.6 0 0 0.8 0 0 0 2.4 0 0 0 0 0 0 0 1.2 0 0.8 0 0
pVal (ranksum) WT(Del) vs Del	**	0.0054165
z_statistic WT(Del) vs Del		2.7812
ranksum_statistic WT(Del) vs Del		593.5
ZeroDistributionPval WT(Del) vs Del	+++	0.00044055
ZeroDistributionChiStat WT(Del) vs Del		12.3518

### Sheet: SxP_Male_UrineRateDel
Field	Statistical_Significance_Symbol	Value
mean WT(Del)		0.55455
median WT(Del)		0.4
std WT(Del)		0.70625
Sample Size WT(Del)		22
Values of WT(Del)		0.4 0.2 3.2 0.6 0.2 0.6 0.4 0 0.2 0.2 1 1.4 0.2 0 0.6 0.4 1.2 0.2 0 0.8 0 0.4
mean Del		0.49
median Del		0.2
std Del		0.59991
Sample Size Del		20
Values of Del		0.2 0 0 1 1.4 0.2 0 1 1.2 0.4 0 0.6 1.2 0.4 0 0 0 0 0.2 2
pVal (ranksum) WT(Del) vs Del		0.51278
z_statistic WT(Del) vs Del		0.65451
ranksum_statistic WT(Del) vs Del		499
ZeroDistributionPval WT(Del) vs Del		0.118
ZeroDistributionChiStat WT(Del) vs Del		2.4436

### Sheet: ESP_Male_UrineRateDel
Field	Statistical_Significance_Symbol	Value
mean WT(Del)		0.25714
median WT(Del)		0
std WT(Del)		0.38023
Sample Size WT(Del)		21
Values of WT(Del)		0.6 0.4 0 0 0.2 0.2 0 1.4 0 0.2 0 0.2 0.8 0 0 0.6 0 0.8 0 0 0
mean Del		0.2875
median Del		0.2
std Del		0.35754
Sample Size Del		16
Values of Del		1.2 0.2 0 0.4 0.2 0 0.8 0.6 0.4 0 0.6 0 0.2 0 0 0
pVal (ranksum) WT(Del) vs Del		0.67031
z_statistic WT(Del) vs Del		-0.42573
ranksum_statistic WT(Del) vs Del		385.5
ZeroDistributionPval WT(Del) vs Del		0.6028
ZeroDistributionChiStat WT(Del) vs Del		0.27079

### Sheet: SP_Female_UrineRateDel
Field	Statistical_Significance_Symbol	Value
mean WT(Del)		0.23478
median WT(Del)		0
std WT(Del)		0.47349
Sample Size WT(Del)		23
Values of WT(Del)		0 0 0 0.2 0 0 0 0.2 1.8 1.4 0.6 0 0 0 0.6 0 0.4 0 0.2 0 0 0 0
mean Del		0.2
median Del		0
std Del		0.40473
Sample Size Del		22
Values of Del		0 0 0 0 0 0.8 0 0 0 0 0 0.8 1.4 0 0 0 0 0 0 0.2 0.2 1
pVal (ranksum) WT(Del) vs Del		0.67774
z_statistic WT(Del) vs Del		0.41555
ranksum_statistic WT(Del) vs Del		544.5
ZeroDistributionPval WT(Del) vs Del		0.58647
ZeroDistributionChiStat WT(Del) vs Del		0.2959

### Sheet: SxP_Female_UrineRateDel
Field	Statistical_Significance_Symbol	Value
mean WT(Del)		0.87391
median WT(Del)		0.4
std WT(Del)		1.1787
Sample Size WT(Del)		23
Values of WT(Del)		0 0 3 0.4 1 0.4 0 0 4.4 0.6 2.8 0 1.2 0 2.2 0 0.6 0.4 0.4 0 1 0.2 1.5
mean Del		0.47619
median Del		0
std Del		0.75227
Sample Size Del		21
Values of Del		0 0 0 0 0.6 0 0 0 1.2 0 2.2 1.2 0.2 0.2 0.2 0 1.4 0.4 0 0 2.4
pVal (ranksum) WT(Del) vs Del		0.18513
z_statistic WT(Del) vs Del		1.3251
ranksum_statistic WT(Del) vs Del		572
ZeroDistributionPval WT(Del) vs Del		0.23914
ZeroDistributionChiStat WT(Del) vs Del		1.3856

### Sheet: ESP_Female_UrineRateDel
Field	Statistical_Significance_Symbol	Value
mean WT(Del)		0.36522
median WT(Del)		0
std WT(Del)		0.67056
Sample Size WT(Del)		23
Values of WT(Del)		0.8 0 0 0 2.4 0 0 0 0 2 0 1.2 0.2 0 0 0.8 0 0.2 0.6 0 0 0 0.2
mean Del		0.24211
median Del		0
std Del		0.30969
Sample Size Del		19
Values of Del		0.4 0.2 0 0 0 0 0 0.6 0.4 0.6 1 0 0.6 0 0 0.2 0 0 0.6
pVal (ranksum) WT(Del) vs Del		0.86623
z_statistic WT(Del) vs Del		-0.16845
ranksum_statistic WT(Del) vs Del		488
ZeroDistributionPval WT(Del) vs Del		0.59129
ZeroDistributionChiStat WT(Del) vs Del		0.28833
