## Supplementary File 1 for "Contrasting behavioral and physiological effects of *Gtf2i* duplication and deletion in mouse models of the 7q11.23 Duplication and Williams-Beuren Syndromes": UrineRateDup.xlsx

### Sheet: SP_Male_UrineRateDup
Field	Statistical_Significance_Symbol	Value
mean WT(Dup)		0.32093
median WT(Dup)		0.2
std WT(Dup)		0.4212
Sample Size WT(Dup)		43
Values of WT(Dup)		0.2 1.2 0 0 0 1.2 0 0 0.6 0 0 1.6 0 0 0.2 0 0.8 0 1 0 0 0.8 0 0.4 0 0.2 0.2 0.2 0.4 0 0 0.2 0.2 0 1 0.4 0.4 1 0 0 0.6 0.4 0.6
mean Dup		0.35152
median Dup		0.2
std Dup		0.47705
Sample Size Dup		33
Values of Dup		0 0.2 1.8 0 0.2 0 1.6 0.6 1.2 0.2 0 0.2 0 0 0 1.2 0 0.6 0.4 0.2 0.6 0.4 0.4 0.2 0.4 0.8 0.2 0 0 0 0.2 0 0
pVal (ranksum) WT(Dup) vs Dup		0.74147
z_statistic WT(Dup) vs Dup		-0.32991
ranksum_statistic WT(Dup) vs Dup		1625
ZeroDistributionPval WT(Dup) vs Dup		0.53492
ZeroDistributionChiStat WT(Dup) vs Dup		0.38503

### Sheet: SxP_Male_UrineRateDup
Field	Statistical_Significance_Symbol	Value
mean WT(Dup)		0.636
median WT(Dup)		0.2
std WT(Dup)		0.92024
Sample Size WT(Dup)		50
Values of WT(Dup)		1.8 0.6 4 2 0.8 2 4.2 0.2 0.2 0.8 0.2 0.2 0.2 0 1.6 1 0.6 0.6 0.2 1 1 0 1.2 0.2 0 0 0.8 0.4 0 0 0 0.2 0.2 0.2 0.2 0 0.2 0.2 0 0 1.6 1.2 0 0 0 0 0.2 1.4 0 0.4
mean Dup		0.26471
median Dup		0.2
std Dup		0.3024
Sample Size Dup		34
Values of Dup		0.4 0 0.4 1 1 0 0.4 0.8 0 0 0 0.4 0 0.8 0 0 0 0 0.2 0.4 0.4 0 0.2 0.6 0.2 0.4 0 0.2 0.6 0.2 0.2 0 0 0.2
pVal (ranksum) WT(Dup) vs Dup		0.11568
z_statistic WT(Dup) vs Dup		1.5732
ranksum_statistic WT(Dup) vs Dup		2293
ZeroDistributionPval WT(Dup) vs Dup		0.29027
ZeroDistributionChiStat WT(Dup) vs Dup		1.1183

### Sheet: ESP_Male_UrineRateDup
Field	Statistical_Significance_Symbol	Value
mean WT(Dup)		0.64167
median WT(Dup)		0.2
std WT(Dup)		1.0038
Sample Size WT(Dup)		48
Values of WT(Dup)		1.4 1 4 4.2 1 1.4 0.6 3.4 1 0.4 0 0.4 0 0 2.6 1.2 0 0.2 0.4 0 0.2 0 0.4 0 0 1 0 0.8 0 0 0.2 0.2 0 0 0.2 0.6 0.2 1.4 0 0.4 0 0.4 0 0 0 0 0.8 0.8
mean Dup		0.47647
median Dup		0.3
std Dup		0.50456
Sample Size Dup		34
Values of Dup		1 0 0.4 0.4 0.4 1.2 0 0.2 1.2 0 0.2 0.4 0.2 1.4 0.2 0 0.2 1.2 1.2 0.6 0.4 0.2 0 1 0 0.2 0 0.2 0.4 0.6 0 2 0.6 0.2
pVal (ranksum) WT(Dup) vs Dup		0.65759
z_statistic WT(Dup) vs Dup		-0.44324
ranksum_statistic WT(Dup) vs Dup		1945.5
ZeroDistributionPval WT(Dup) vs Dup		0.12751
ZeroDistributionChiStat WT(Dup) vs Dup		2.3226

### Sheet: SP_Female_UrineRateDup
Field	Statistical_Significance_Symbol	Value
mean WT(Dup)		0.16774
median WT(Dup)		0
std WT(Dup)		0.37629
Sample Size WT(Dup)		31
Values of WT(Dup)		0 0.8 0.8 0 0 0 0 0 0 0 0 0.2 0.2 1.8 0 0 0 0.2 0 0 0 0 0 0.2 0.2 0 0 0.2 0 0 0.6
mean Dup		0.12432
median Dup		0
std Dup		0.31746
Sample Size Dup		37
Values of Dup		0.4 0.4 0 0 0 0 0 0 0 0 0 0 0 0.2 0 0 0 0 0 0.4 0 0 0 0 1.8 0 0 0.2 0 0 0 0.2 0 0.4 0.2 0.4 0
pVal (ranksum) WT(Dup) vs Dup		0.66765
z_statistic WT(Dup) vs Dup		0.42937
ranksum_statistic WT(Dup) vs Dup		1098
ZeroDistributionPval WT(Dup) vs Dup		0.63728
ZeroDistributionChiStat WT(Dup) vs Dup		0.22232

### Sheet: SxP_Female_UrineRateDup
Field	Statistical_Significance_Symbol	Value
mean WT(Dup)		0.28824
median WT(Dup)		0.2
std WT(Dup)		0.34533
Sample Size WT(Dup)		34
Values of WT(Dup)		0 0.6 0.8 0 0.4 0.8 0 1.2 0 0.4 0 0.2 0.4 0.2 0 0.2 0.6 0 0 0 0.4 1 0.4 0 0.2 0 1 0.4 0.4 0 0.2 0 0 0
mean Dup		0.32
median Dup		0
std Dup		0.80994
Sample Size Dup		40
Values of Dup		2.2 0.2 1.2 0.2 0 0 0 1 0 4.6 0 0 0 0 0.2 0.2 0.2 0 0 0.6 0 0.4 0.4 0.2 0 0 0 0.4 0.2 0 0.2 0 0 0 0.2 0.2 0 0 0 0
pVal (ranksum) WT(Dup) vs Dup		0.20974
z_statistic WT(Dup) vs Dup		1.2543
ranksum_statistic WT(Dup) vs Dup		1383
ZeroDistributionPval WT(Dup) vs Dup		0.35079
ZeroDistributionChiStat WT(Dup) vs Dup		0.87059

### Sheet: ESP_Female_UrineRateDup
Field	Statistical_Significance_Symbol	Value
mean WT(Dup)		0.36216
median WT(Dup)		0
std WT(Dup)		0.66138
Sample Size WT(Dup)		37
Values of WT(Dup)		0 2 1.8 0.2 0 0.6 0 0 0 0 0.2 0 2.8 0 0 1.6 0 1.2 0 0.4 0 0.2 0.2 0 0.2 0.4 0 0 0.6 0.2 0 0.4 0 0.2 0.2 0 0
mean Dup		0.16316
median Dup		0
std Dup		0.30793
Sample Size Dup		38
Values of Dup		0.2 0.2 0.2 0.2 0 0.4 0 0 0 0 0.2 0 0 0 0 0 0 0.8 0 0.4 0 0.2 0 0 0 0.6 0.4 0 0 0.2 0 0.2 0.4 0 0 0 1.6 0
pVal (ranksum) WT(Dup) vs Dup		0.29312
z_statistic WT(Dup) vs Dup		1.0513
ranksum_statistic WT(Dup) vs Dup		1496
ZeroDistributionPval WT(Dup) vs Dup		0.42354
ZeroDistributionChiStat WT(Dup) vs Dup		0.64046
