## Supplementary File 1 for "Contrasting behavioral and physiological effects of *Gtf2i* duplication and deletion in mouse models of the 7q11.23 Duplication and Williams-Beuren Syndromes": UrineRateNormDupDel.xlsx

### Sheet: SP_Male_UrineRateNormDupDel
Field	Statistical_Significance_Symbol	Value
mean Dup		1.0953
median Dup		0.62319
std Dup		1.4865
Sample Size Dup		33
Values of Dup		0 0.62319 5.6087 0 0.62319 0 4.9855 1.8696 3.7391 0.62319 0 0.62319 0 0 0 3.7391 0 1.8696 1.2464 0.62319 1.8696 1.2464 1.2464 0.62319 1.2464 2.4928 0.62319 0 0 0 0.62319 0 0
mean Del		0.46908
median Del		0
std Del		0.98273
Sample Size Del		21
Values of Del		0.32836 0.98507 0 0 1.3134 0 0 0 3.9403 0 0 0 0 0 0 0 1.9701 0 1.3134 0 0
pVal (ranksum) Dup vs Del	*	0.043154
z_statistic Dup vs Del		2.0222
ranksum_statistic Dup vs Del		1013.5
ZeroDistributionPval Dup vs Del	+	0.021632
ZeroDistributionChiStat Dup vs Del		5.2752

### Sheet: SxP_Male_UrineRateNormDupDel
Field	Statistical_Significance_Symbol	Value
mean Dup		0.4162
median Dup		0.31447
std Dup		0.47547
Sample Size Dup		34
Values of Dup		0.62893 0 0.62893 1.5723 1.5723 0 0.62893 1.2579 0 0 0 0.62893 0 1.2579 0 0 0 0 0.31447 0.62893 0.62893 0 0.31447 0.9434 0.31447 0.62893 0 0.31447 0.9434 0.31447 0.31447 0 0 0.31447
mean Del		0.88361
median Del		0.36066
std Del		1.0818
Sample Size Del		20
Values of Del		0.36066 0 0 1.8033 2.5246 0.36066 0 1.8033 2.1639 0.72131 0 1.082 2.1639 0.72131 0 0 0 0 0.36066 3.6066
pVal (ranksum) Dup vs Del		0.20273
z_statistic Dup vs Del		-1.2738
ranksum_statistic Dup vs Del		866
ZeroDistributionPval Dup vs Del		0.93229
ZeroDistributionChiStat Dup vs Del		0.0072193

### Sheet: ESP_Male_UrineRateNormDupDel
Field	Statistical_Significance_Symbol	Value
mean Dup		0.74255
median Dup		0.46753
std Dup		0.78633
Sample Size Dup		34
Values of Dup		1.5584 0 0.62338 0.62338 0.62338 1.8701 0 0.31169 1.8701 0 0.31169 0.62338 0.31169 2.1818 0.31169 0 0.31169 1.8701 1.8701 0.93506 0.62338 0.31169 0 1.5584 0 0.31169 0 0.31169 0.62338 0.93506 0 3.1169 0.93506 0.31169
mean Del		1.1181
median Del		0.77778
std Del		1.3904
Sample Size Del		16
Values of Del		4.6667 0.77778 0 1.5556 0.77778 0 3.1111 2.3333 1.5556 0 2.3333 0 0.77778 0 0 0
pVal (ranksum) Dup vs Del		0.84057
z_statistic Dup vs Del		-0.20116
ranksum_statistic Dup vs Del		857
ZeroDistributionPval Dup vs Del		0.14554
ZeroDistributionChiStat Dup vs Del		2.1183

### Sheet: SP_Female_UrineRateNormDupDel
Field	Statistical_Significance_Symbol	Value
mean Dup		0.74116
median Dup		0
std Dup		1.8925
Sample Size Dup		37
Values of Dup		2.38462 2.38462 0 0 0 0 0 0 0 0 0 0 0 1.19231 0 0 0 0 0 2.38462 0 0 0 0 10.7308 0 0 1.19231 0 0 0 1.19231 0 2.38462 1.19231 2.38462 0
mean Del		0.85185
median Del		0
std Del		1.7239
Sample Size Del		22
Values of Del		0 0 0 0 0 3.4074 0 0 0 0 0 3.4074 5.963 0 0 0 0 0 0 0.85185 0.85185 4.2593
pVal (ranksum) Dup vs Del		0.89638
z_statistic Dup vs Del		-0.13023
ranksum_statistic Dup vs Del		1103
ZeroDistributionPval Dup vs Del		0.98362
ZeroDistributionChiStat Dup vs Del		0.0004214

### Sheet: SxP_Female_UrineRateNormDupDel
Field	Statistical_Significance_Symbol	Value
mean Dup		1.1102
median Dup		0
std Dup		2.81
Sample Size Dup		40
Values of Dup		7.63265 0.693878 4.16327 0.693878 0 0 0 3.46939 0 15.9592 0 0 0 0 0.693878 0.693878 0.693878 0 0 2.08163 0 1.38776 1.38776 0.693878 0 0 0 1.38776 0.693878 0 0.693878 0 0 0 0.693878 0.693878 0 0 0 0
mean Del		0.54489
median Del		0
std Del		0.8608
Sample Size Del		21
Values of Del		0 0 0 0 0.68657 0 0 0 1.3731 0 2.5174 1.3731 0.22886 0.22886 0.22886 0 1.602 0.45771 0 0 2.7463
pVal (ranksum) Dup vs Del		0.77157
z_statistic Dup vs Del		0.29033
ranksum_statistic Dup vs Del		1258
ZeroDistributionPval Dup vs Del		0.84537
ZeroDistributionChiStat Dup vs Del		0.038039

### Sheet: ESP_Female_UrineRateNormDupDel
Field	Statistical_Significance_Symbol	Value
mean Dup		0.45051
median Dup		0
std Dup		0.85026
Sample Size Dup		38
Values of Dup		0.55224 0.55224 0.55224 0.55224 0 1.1045 0 0 0 0 0.55224 0 0 0 0 0 0 2.209 0 1.1045 0 0.55224 0 0 0 1.6567 1.1045 0 0 0.55224 0 0.55224 1.1045 0 0 0 4.4179 0
mean Del		0.66291
median Del		0
std Del		0.84795
Sample Size Del		19
Values of Del		1.0952 0.54762 0 0 0 0 0 1.6429 1.0952 1.6429 2.7381 0 1.6429 0 0 0.54762 0 0 1.6429
pVal (ranksum) Dup vs Del		0.46694
z_statistic Dup vs Del		-0.72746
ranksum_statistic Dup vs Del		1063
ZeroDistributionPval Dup vs Del		0.56929
ZeroDistributionChiStat Dup vs Del		0.32386
