## Supplementary File 1 for "Contrasting behavioral and physiological effects of *Gtf2i* duplication and deletion in mouse models of the 7q11.23 Duplication and Williams-Beuren Syndromes": FecesRateDel.xlsx

### Sheet: SP_Male_FecesRateDel
Field	Statistical_Significance_Symbol	Value
mean WT(Del)		0.52401
median WT(Del)		0.63246
std WT(Del)		0.32065
Sample Size WT(Del)		22
Values of WT(Del)		0.63246 0.63246 0 0.89443 0 0.63246 0.63246 0.89443 0 0.7746 0.63246 0.63246 0.7746 0.89443 0.44721 0.89443 0.44721 0 0.44721 0.63246 0.63246 0
mean Del		0.16983
median Del		0
std Del		0.28234
Sample Size Del		21
Values of Del		0.63246 0.63246 0 0 0.7746 0.63246 0 0.44721 0 0 0 0 0 0 0 0 0.44721 0 0 0 0
pVal (ranksum) WT(Del) vs Del	**	0.001007
z_statistic WT(Del) vs Del		3.2886
ranksum_statistic WT(Del) vs Del		611.5
ZeroDistributionPval WT(Del) vs Del	++	0.0013719
ZeroDistributionChiStat WT(Del) vs Del		10.2432

### Sheet: SxP_Male_FecesRateDel
Field	Statistical_Significance_Symbol	Value
mean WT(Del)		0.37069
median WT(Del)		0.44721
std WT(Del)		0.36365
Sample Size WT(Del)		22
Values of WT(Del)		0.7746 0 0 0 0.63246 0.44721 0.63246 0 0.7746 0 0.44721 0 0.63246 0 0.7746 1 0.63246 0.7746 0.63246 0 0 0
mean Del		0.379
median Del		0.44721
std Del		0.3346
Sample Size Del		20
Values of Del		0.7746 0.63246 0.89443 0 0.44721 0 0.63246 0.63246 0 0.7746 0 0.63246 0.63246 0.44721 0.44721 0 0 0 0 0.63246
pVal (ranksum) WT(Del) vs Del		0.98941
z_statistic WT(Del) vs Del		0.013279
ranksum_statistic WT(Del) vs Del		474
ZeroDistributionPval WT(Del) vs Del		0.72128
ZeroDistributionChiStat WT(Del) vs Del		0.12727

### Sheet: ESP_Male_FecesRateDel
Field	Statistical_Significance_Symbol	Value
mean WT(Del)		0.30954
median WT(Del)		0.44721
std WT(Del)		0.31527
Sample Size WT(Del)		21
Values of WT(Del)		0 0.63246 0 0 0.44721 0.44721 0 0 0.63246 0.44721 0 0.7746 0.63246 0 0.63246 0 0 0.63246 0 0.7746 0.44721
mean Del		0.25973
median Del		0
std Del		0.31839
Sample Size Del		16
Values of Del		0.63246 0 0.63246 0 0.44721 0 0 0.44721 0.7746 0 0.44721 0.7746 0 0 0 0
pVal (ranksum) WT(Del) vs Del		0.65358
z_statistic WT(Del) vs Del		0.4488
ranksum_statistic WT(Del) vs Del		413
ZeroDistributionPval WT(Del) vs Del		0.6028
ZeroDistributionChiStat WT(Del) vs Del		0.27079

### Sheet: SP_Female_FecesRateDel
Field	Statistical_Significance_Symbol	Value
mean WT(Del)		0.18256
median WT(Del)		0
std WT(Del)		0.28869
Sample Size WT(Del)		23
Values of WT(Del)		0 0.44721 0.63246 0.63246 0 0 0 0 0.63246 0.7746 0 0.44721 0 0 0 0 0 0 0.63246 0 0 0 0
mean Del		0.13039
median Del		0
std Del		0.26058
Sample Size Del		22
Values of Del		0 0 0 0.44721 0 0 0.63246 0 0 0 0.89443 0 0 0.44721 0 0 0 0 0.44721 0 0 0
pVal (ranksum) WT(Del) vs Del		0.51066
z_statistic WT(Del) vs Del		0.65781
ranksum_statistic WT(Del) vs Del		552
ZeroDistributionPval WT(Del) vs Del		0.55892
ZeroDistributionChiStat WT(Del) vs Del		0.34158

### Sheet: SxP_Female_FecesRateDel
Field	Statistical_Significance_Symbol	Value
mean WT(Del)		0.28596
median WT(Del)		0
std WT(Del)		0.32468
Sample Size WT(Del)		23
Values of WT(Del)		0 0 0 0.44721 0.44721 0.7746 0 0 0.7746 0 0.89443 0 0.63246 0 0.44721 0 0.44721 0.44721 0.63246 0 0.63246 0 0
mean Del		0.30331
median Del		0.44721
std Del		0.2888
Sample Size Del		21
Values of Del		0 0.63246 0 0.44721 0.44721 0.89443 0 0 0 0 0.63246 0.44721 0.44721 0.44721 0 0.44721 0.44721 0 0 0.63246 0.44721
pVal (ranksum) WT(Del) vs Del		0.87939
z_statistic WT(Del) vs Del		-0.15174
ranksum_statistic WT(Del) vs Del		511
ZeroDistributionPval WT(Del) vs Del		0.53657
ZeroDistributionChiStat WT(Del) vs Del		0.38193

### Sheet: ESP_Female_FecesRateDel
Field	Statistical_Significance_Symbol	Value
mean WT(Del)		0.20818
median WT(Del)		0
std WT(Del)		0.33051
Sample Size WT(Del)		23
Values of WT(Del)		0 0 0.44721 0 0.7746 0 0 0 0 0.7746 0 0.63246 0 0 0 0 0 0.63246 0.89443 0.63246 0 0 0
mean Del		0.27782
median Del		0
std Del		0.31034
Sample Size Del		19
Values of Del		0 0 0.44721 0.44721 0 0 0 0.63246 0.7746 0.63246 0.44721 0.63246 0.63246 0 0 0 0.63246 0 0
pVal (ranksum) WT(Del) vs Del		0.48519
z_statistic WT(Del) vs Del		-0.69798
ranksum_statistic WT(Del) vs Del		470
ZeroDistributionPval WT(Del) vs Del		0.26068
ZeroDistributionChiStat WT(Del) vs Del		1.2651
