## Supplementary File 1 for "Contrasting behavioral and physiological effects of *Gtf2i* duplication and deletion in mouse models of the 7q11.23 Duplication and Williams-Beuren Syndromes": FecesRateDup.xlsx

### Sheet: SP_Male_FecesRateDup
Field	Statistical_Significance_Symbol	Value
mean WT(Dup)		0.15143
median WT(Dup)		0
std WT(Dup)		0.23974
Sample Size WT(Dup)		43
Values of WT(Dup)		0 0.63246 0.44721 0 0 0 0 0 0 0.44721 0.44721 0.44721 0 0 0 0 0.44721 0 0 0 0 0 0 0 0 0 0 0 0 0 0 0 0 0 0.44721 0.44721 0.63246 0.44721 0.44721 0 0.44721 0 0.7746
mean Dup		0.31532
median Dup		0.44721
std Dup		0.33162
Sample Size Dup		33
Values of Dup		0.44721 0 0.44721 0.44721 0.44721 0 0.7746 0 0 0 0 0.44721 0 0.63246 0.63246 0.63246 0.7746 0.7746 0.89443 0.44721 0.44721 0 0.89443 0 0 0.63246 0 0.63246 0 0 0 0 0
pVal (ranksum) WT(Dup) vs Dup	*	0.020527
z_statistic WT(Dup) vs Dup		-2.3166
ranksum_statistic WT(Dup) vs Dup		1461.5
ZeroDistributionPval WT(Dup) vs Dup	!	0.059916
ZeroDistributionChiStat WT(Dup) vs Dup		3.5397

### Sheet: SxP_Male_FecesRateDup
Field	Statistical_Significance_Symbol	Value
mean WT(Dup)		0.30243
median WT(Dup)		0.44721
std WT(Dup)		0.2937
Sample Size WT(Dup)		50
Values of WT(Dup)		0.44721 0 0 0.44721 0 0.44721 1.0954 0 0.63246 0 0 0.44721 0 0 0.44721 0.63246 0.44721 0 0 0.63246 0 0.44721 0 0 0 0.44721 0 0.44721 0.44721 0.44721 0 0.44721 0 0.44721 0 0.44721 0.63246 0.63246 0.44721 0 0.63246 0 0.44721 0.44721 0 0 0.44721 0.7746 0.7746 0.63246
mean Dup		0.38336
median Dup		0.44721
std Dup		0.29145
Sample Size Dup		34
Values of Dup		0.63246 0.44721 0.7746 0.63246 0.44721 0 0 0 0.44721 0.44721 0 0 0.7746 0 0 0.44721 0.7746 0 0.7746 0.63246 0 0.44721 0.63246 0.44721 0.44721 0.44721 0.44721 0.63246 0.44721 0.44721 0.63246 0 0 0.7746
pVal (ranksum) WT(Dup) vs Dup		0.16562
z_statistic WT(Dup) vs Dup		-1.3864
ranksum_statistic WT(Dup) vs Dup		1981
ZeroDistributionPval WT(Dup) vs Dup		0.28334
ZeroDistributionChiStat WT(Dup) vs Dup		1.151

### Sheet: ESP_Male_FecesRateDup
Field	Statistical_Significance_Symbol	Value
mean WT(Dup)		0.20534
median WT(Dup)		0
std WT(Dup)		0.29808
Sample Size WT(Dup)		48
Values of WT(Dup)		0 0 1 0 0 0 0 0.44721 0 0.44721 0 0 0 0 0.63246 0 0 0 0.63246 0.44721 0 0 0.44721 0 0 0.63246 0 0.44721 0 0 0 0.89443 0.44721 0 0 0.63246 0.44721 0 0.44721 0.7746 0 0 0 0 0 0 0.44721 0.63246
mean Dup		0.35481
median Dup		0.44721
std Dup		0.27633
Sample Size Dup		34
Values of Dup		0.44721 0 0.44721 0 0 0 0 0.44721 0.44721 0 0.44721 0.44721 0 0.44721 0.44721 0.44721 0.44721 0.63246 0.89443 0.44721 0.63246 0.63246 0 0.44721 0 0.44721 0.7746 0.89443 0.44721 0.44721 0 0 0.44721 0.44721
pVal (ranksum) WT(Dup) vs Dup	*	0.021165
z_statistic WT(Dup) vs Dup		-2.305
ranksum_statistic WT(Dup) vs Dup		1768
ZeroDistributionPval WT(Dup) vs Dup	++	0.00402
ZeroDistributionChiStat WT(Dup) vs Dup		8.2748

### Sheet: SP_Female_FecesRateDup
Field	Statistical_Significance_Symbol	Value
mean WT(Dup)		0.17873
median WT(Dup)		0
std WT(Dup)		0.2714
Sample Size WT(Dup)		31
Values of WT(Dup)		0 0.44721 0 0 0 0 0.63246 0 0.44721 0 0.63246 0 0 0.7746 0 0.44721 0.44721 0.44721 0.63246 0 0 0 0 0.63246 0 0 0 0 0 0 0
mean Dup		0.23552
median Dup		0
std Dup		0.28615
Sample Size Dup		37
Values of Dup		0 0.44721 0 0.44721 0 0.44721 0 0.63246 0 0 0.44721 0.63246 0 0.63246 0.44721 0 0 0.89443 0.63246 0 0 0 0 0 0.63246 0.63246 0.44721 0 0 0.44721 0 0.44721 0 0 0 0.44721 0
pVal (ranksum) WT(Dup) vs Dup		0.41849
z_statistic WT(Dup) vs Dup		-0.80904
ranksum_statistic WT(Dup) vs Dup		1012
ZeroDistributionPval WT(Dup) vs Dup		0.3532
ZeroDistributionChiStat WT(Dup) vs Dup		0.86191

### Sheet: SxP_Female_FecesRateDup
Field	Statistical_Significance_Symbol	Value
mean WT(Dup)		0.22327
median WT(Dup)		0
std WT(Dup)		0.26429
Sample Size WT(Dup)		34
Values of WT(Dup)		0 0.44721 0.44721 0.63246 0.44721 0 0 0 0 0 0 0.44721 0 0.44721 0.63246 0.44721 0.63246 0.44721 0 0 0 0.7746 0 0 0.44721 0.44721 0 0 0 0.44721 0 0 0.44721 0
mean Dup		0.21733
median Dup		0
std Dup		0.28242
Sample Size Dup		40
Values of Dup		0.7746 0.7746 0.7746 0.44721 0.44721 0 0 0 0 0.44721 0 0 0 0 0.44721 0 0.44721 0.44721 0 0.44721 0 0.44721 0 0.63246 0 0.63246 0 0.63246 0 0 0 0 0 0.44721 0 0 0.44721 0 0 0
pVal (ranksum) WT(Dup) vs Dup		0.88771
z_statistic WT(Dup) vs Dup		0.1412
ranksum_statistic WT(Dup) vs Dup		1287
ZeroDistributionPval WT(Dup) vs Dup		0.72051
ZeroDistributionChiStat WT(Dup) vs Dup		0.12801

### Sheet: ESP_Female_FecesRateDup
Field	Statistical_Significance_Symbol	Value
mean WT(Dup)		0.1927
median WT(Dup)		0
std WT(Dup)		0.29936
Sample Size WT(Dup)		37
Values of WT(Dup)		0.7746 0 0 0 0 0 0.44721 0 0 0 0 0.44721 0.44721 0 0 0.7746 0 1 0 0.44721 0 0.63246 0 0 0.63246 0.44721 0.44721 0 0 0.63246 0 0 0 0 0 0 0
mean Dup		0.23882
median Dup		0
std Dup		0.30459
Sample Size Dup		38
Values of Dup		0 0.44721 0 0.7746 0 0 0 0 0 0 0 0.44721 0.44721 0 0 0.44721 0.63246 0 0.44721 0.7746 0.89443 0.44721 0 0 0.44721 0.89443 0 0 0.63246 0 0 0 0 0 0.44721 0 0.44721 0.44721
pVal (ranksum) WT(Dup) vs Dup		0.47227
z_statistic WT(Dup) vs Dup		-0.71879
ranksum_statistic WT(Dup) vs Dup		1347
ZeroDistributionPval WT(Dup) vs Dup		0.38657
ZeroDistributionChiStat WT(Dup) vs Dup		0.74972
