## Supplementary File 1 for "Contrasting behavioral and physiological effects of *Gtf2i* duplication and deletion in mouse models of the 7q11.23 Duplication and Williams-Beuren Syndromes": FecesRateNormDupDel.xlsx

### Sheet: SP_Male_FecesRateNormDupDel
Field	Statistical_Significance_Symbol	Value
mean Dup		2.0822
median Dup		2.9532
std Dup		2.1898
Sample Size Dup		33
Values of Dup		2.9532 0 2.9532 2.9532 2.9532 0 5.1151 0 0 0 0 2.9532 0 4.1765 4.1765 4.1765 5.1151 5.1151 5.9064 2.9532 2.9532 0 5.9064 0 0 4.1765 0 4.1765 0 0 0 0 0
mean Del		0.32409
median Del		0
std Del		0.53881
Sample Size Del		21
Values of Del		1.207 1.207 0 0 1.4782 1.207 0 0.85345 0 0 0 0 0 0 0 0 0.85345 0 0 0 0
pVal (ranksum) Dup vs Del	*	0.010268
z_statistic Dup vs Del		2.5667
ranksum_statistic Dup vs Del		1038
ZeroDistributionPval Dup vs Del	!	0.096473
ZeroDistributionChiStat Dup vs Del		2.7629

### Sheet: SxP_Male_FecesRateNormDupDel
Field	Statistical_Significance_Symbol	Value
mean Dup		1.2676
median Dup		1.4787
std Dup		0.96369
Sample Size Dup		34
Values of Dup		2.0912 1.4787 2.5612 2.0912 1.4787 0 0 0 1.4787 1.4787 0 0 2.5612 0 0 1.4787 2.5612 0 2.5612 2.0912 0 1.4787 2.0912 1.4787 1.4787 1.4787 1.4787 2.0912 1.4787 1.4787 2.0912 0 0 2.5612
mean Del		1.0224
median Del		1.2064
std Del		0.90265
Sample Size Del		20
Values of Del		2.0896 1.7062 2.4129 0 1.2064 0 1.7062 1.7062 0 2.0896 0 1.7062 1.7062 1.2064 1.2064 0 0 0 0 1.7062
pVal (ranksum) Dup vs Del		0.36096
z_statistic Dup vs Del		0.91354
ranksum_statistic Dup vs Del		985
ZeroDistributionPval Dup vs Del		0.56987
ZeroDistributionChiStat Dup vs Del		0.3229

### Sheet: ESP_Male_FecesRateNormDupDel
Field	Statistical_Significance_Symbol	Value
mean Dup		1.7279
median Dup		2.1779
std Dup		1.3457
Sample Size Dup		34
Values of Dup		2.1779 0 2.1779 0 0 0 0 2.1779 2.1779 0 2.1779 2.1779 0 2.1779 2.1779 2.1779 2.1779 3.0801 4.3559 2.1779 3.0801 3.0801 0 2.1779 0 2.1779 3.7723 4.3559 2.1779 2.1779 0 0 2.1779 2.1779
mean Del		0.8391
median Del		0
std Del		1.0286
Sample Size Del		16
Values of Del		2.0432 0 2.0432 0 1.4448 0 0 1.4448 2.5024 0 1.4448 2.5024 0 0 0 0
pVal (ranksum) Dup vs Del	*	0.01476
z_statistic Dup vs Del		2.4382
ranksum_statistic Dup vs Del		978.5
ZeroDistributionPval Dup vs Del		0.10762
ZeroDistributionChiStat Dup vs Del		2.5888

### Sheet: SP_Female_FecesRateNormDupDel
Field	Statistical_Significance_Symbol	Value
mean Dup		1.3178
median Dup		0
std Dup		1.601
Sample Size Dup		37
Values of Dup		0 2.5022 0 2.5022 0 2.5022 0 3.5387 0 0 2.5022 3.5387 0 3.5387 2.5022 0 0 5.0045 3.5387 0 0 0 0 0 3.5387 3.5387 2.5022 0 0 2.5022 0 2.5022 0 0 0 2.5022 0
mean Del		0.71422
median Del		0
std Del		1.4274
Sample Size Del		22
Values of Del		0 0 0 2.4497 0 0 3.4644 0 0 0 4.8994 0 0 2.4497 0 0 0 0 2.4497 0 0 0
pVal (ranksum) Dup vs Del	#	0.069005
z_statistic Dup vs Del		1.8184
ranksum_statistic Dup vs Del		1209.5
ZeroDistributionPval Dup vs Del		0.11148
ZeroDistributionChiStat Dup vs Del		2.5331

### Sheet: SxP_Female_FecesRateNormDupDel
Field	Statistical_Significance_Symbol	Value
mean Dup		0.97339
median Dup		0
std Dup		1.2649
Sample Size Dup		40
Values of Dup		3.4693 3.4693 3.4693 2.003 2.003 0 0 0 0 2.003 0 0 0 0 2.003 0 2.003 2.003 0 2.003 0 2.003 0 2.8326 0 2.8326 0 2.8326 0 0 0 0 0 2.003 0 0 2.003 0 0 0
mean Del		1.0607
median Del		1.5639
std Del		1.0099
Sample Size Del		21
Values of Del		0 2.2117 0 1.5639 1.5639 3.1278 0 0 0 0 2.2117 1.5639 1.5639 1.5639 0 1.5639 1.5639 0 0 2.2117 1.5639
pVal (ranksum) Dup vs Del		0.75859
z_statistic Dup vs Del		-0.30734
ranksum_statistic Dup vs Del		1221
ZeroDistributionPval Dup vs Del		0.20175
ZeroDistributionChiStat Dup vs Del		1.6297

### Sheet: ESP_Female_FecesRateNormDupDel
Field	Statistical_Significance_Symbol	Value
mean Dup		1.2393
median Dup		0
std Dup		1.5807
Sample Size Dup		38
Values of Dup		0 2.3208 0 4.0197 0 0 0 0 0 0 0 2.3208 2.3208 0 0 2.3208 3.2821 0 2.3208 4.0197 4.6416 2.3208 0 0 2.3208 4.6416 0 0 3.2821 0 0 0 0 0 2.3208 0 2.3208 2.3208
mean Del		1.3345
median Del		0
std Del		1.4907
Sample Size Del		19
Values of Del		0 0 2.1482 2.1482 0 0 0 3.038 3.7208 3.038 2.1482 3.038 3.038 0 0 0 3.038 0 0
pVal (ranksum) Dup vs Del		0.87352
z_statistic Dup vs Del		-0.15919
ranksum_statistic Dup vs Del		1093
ZeroDistributionPval Dup vs Del		0.70581
ZeroDistributionChiStat Dup vs Del		0.1425
