## Supplementary File 1 for "Contrasting behavioral and physiological effects of *Gtf2i* duplication and deletion in mouse models of the 7q11.23 Duplication and Williams-Beuren Syndromes": UrineRateDel.xlsx

### Sheet: SP_Male_UrineRateDel
Field	Statistical_Significance_Symbol	Value
mean WT(Del)		0.64619
median WT(Del)		0.53983
std WT(Del)		0.44794
Sample Size WT(Del)		22
Values of WT(Del)		0.44721 0.63246 0 0.7746 0 1 1.0954 0.44721 0.44721 1.1832 1.0954 0.44721 0.7746 0.63246 0 1.4142 0.44721 0.44721 1 0.44721 0 1.4832
mean Del		0.2693
median Del		0
std Del		0.47313
Sample Size Del		21
Values of Del		0.44721 0.7746 0 0 0.89443 0 0 0 1.5492 0 0 0 0 0 0 0 1.0954 0 0.89443 0 0
pVal (ranksum) WT(Del) vs Del	**	0.0054165
z_statistic WT(Del) vs Del		2.7812
ranksum_statistic WT(Del) vs Del		593.5
ZeroDistributionPval WT(Del) vs Del	+++	0.00044055
ZeroDistributionChiStat WT(Del) vs Del		12.3518

### Sheet: SxP_Male_UrineRateDel
Field	Statistical_Significance_Symbol	Value
mean WT(Del)		0.61358
median WT(Del)		0.63246
std WT(Del)		0.4319
Sample Size WT(Del)		22
Values of WT(Del)		0.63246 0.44721 1.7889 0.7746 0.44721 0.7746 0.63246 0 0.44721 0.44721 1 1.1832 0.44721 0 0.7746 0.63246 1.0954 0.44721 0 0.89443 0 0.63246
mean Del		0.50847
median Del		0.44721
std Del		0.4936
Sample Size Del		20
Values of Del		0.44721 0 0 1 1.1832 0.44721 0 1 1.0954 0.63246 0 0.7746 1.0954 0.63246 0 0 0 0 0.44721 1.4142
pVal (ranksum) WT(Del) vs Del		0.51278
z_statistic WT(Del) vs Del		0.65451
ranksum_statistic WT(Del) vs Del		499
ZeroDistributionPval WT(Del) vs Del		0.118
ZeroDistributionChiStat WT(Del) vs Del		2.4436

### Sheet: ESP_Male_UrineRateDel
Field	Statistical_Significance_Symbol	Value
mean WT(Del)		0.3306
median WT(Del)		0
std WT(Del)		0.394
Sample Size WT(Del)		21
Values of WT(Del)		0.7746 0.63246 0 0 0.44721 0.44721 0 1.1832 0 0.44721 0 0.44721 0.89443 0 0 0.7746 0 0.89443 0 0 0
mean Del		0.3841
median Del		0.44721
std Del		0.38639
Sample Size Del		16
Values of Del		1.0954 0.44721 0 0.63246 0.44721 0 0.89443 0.7746 0.63246 0 0.7746 0 0.44721 0 0 0
pVal (ranksum) WT(Del) vs Del		0.67031
z_statistic WT(Del) vs Del		-0.42573
ranksum_statistic WT(Del) vs Del		385.5
ZeroDistributionPval WT(Del) vs Del		0.6028
ZeroDistributionChiStat WT(Del) vs Del		0.27079

### Sheet: SP_Female_UrineRateDel
Field	Statistical_Significance_Symbol	Value
mean WT(Del)		0.26296
median WT(Del)		0
std WT(Del)		0.41613
Sample Size WT(Del)		23
Values of WT(Del)		0 0 0 0.44721 0 0 0 0.44721 1.3416 1.1832 0.7746 0 0 0 0.7746 0 0.63246 0 0.44721 0 0 0 0
mean Del		0.2212
median Del		0
std Del		0.39782
Sample Size Del		22
Values of Del		0 0 0 0 0 0.89443 0 0 0 0 0 0.89443 1.1832 0 0 0 0 0 0 0.44721 0.44721 1
pVal (ranksum) WT(Del) vs Del		0.67774
z_statistic WT(Del) vs Del		0.41555
ranksum_statistic WT(Del) vs Del		544.5
ZeroDistributionPval WT(Del) vs Del		0.58647
ZeroDistributionChiStat WT(Del) vs Del		0.2959

### Sheet: SxP_Female_UrineRateDel
Field	Statistical_Significance_Symbol	Value
mean WT(Del)		0.68838
median WT(Del)		0.63246
std WT(Del)		0.64671
Sample Size WT(Del)		23
Values of WT(Del)		0 0 1.7321 0.63246 1 0.63246 0 0 2.0976 0.7746 1.6733 0 1.0954 0 1.4832 0 0.7746 0.63246 0.63246 0 1 0.44721 1.2247
mean Del		0.43596
median Del		0
std Del		0.54812
Sample Size Del		21
Values of Del		0 0 0 0 0.7746 0 0 0 1.0954 0 1.4832 1.0954 0.44721 0.44721 0.44721 0 1.1832 0.63246 0 0 1.5492
pVal (ranksum) WT(Del) vs Del		0.18513
z_statistic WT(Del) vs Del		1.3251
ranksum_statistic WT(Del) vs Del		572
ZeroDistributionPval WT(Del) vs Del		0.23914
ZeroDistributionChiStat WT(Del) vs Del		1.3856

### Sheet: ESP_Female_UrineRateDel
Field	Statistical_Significance_Symbol	Value
mean WT(Del)		0.34626
median WT(Del)		0
std WT(Del)		0.50643
Sample Size WT(Del)		23
Values of WT(Del)		0.89443 0 0 0 1.5492 0 0 0 0 1.4142 0 1.0954 0.44721 0 0 0.89443 0 0.44721 0.7746 0 0 0 0.44721
mean Del		0.32935
median Del		0
std Del		0.37557
Sample Size Del		19
Values of Del		0.63246 0.44721 0 0 0 0 0 0.7746 0.63246 0.7746 1 0 0.7746 0 0 0.44721 0 0 0.7746
pVal (ranksum) WT(Del) vs Del		0.86623
z_statistic WT(Del) vs Del		-0.16845
ranksum_statistic WT(Del) vs Del		488
ZeroDistributionPval WT(Del) vs Del		0.59129
ZeroDistributionChiStat WT(Del) vs Del		0.28833
