## Supplementary File 1 for "Contrasting behavioral and physiological effects of *Gtf2i* duplication and deletion in mouse models of the 7q11.23 Duplication and Williams-Beuren Syndromes": UrineRateDup.xlsx

### Sheet: SP_Male_UrineRateDup
Field	Statistical_Significance_Symbol	Value
mean WT(Dup)		0.39212
median WT(Dup)		0.44721
std WT(Dup)		0.4137
Sample Size WT(Dup)		43
Values of WT(Dup)		0.44721 1.0954 0 0 0 1.0954 0 0 0.7746 0 0 1.2649 0 0 0.44721 0 0.89443 0 1 0 0 0.89443 0 0.63246 0 0.44721 0.44721 0.44721 0.63246 0 0 0.44721 0.44721 0 1 0.63246 0.63246 1 0 0 0.7746 0.63246 0.7746
mean Dup		0.42798
median Dup		0.44721
std Dup		0.41667
Sample Size Dup		33
Values of Dup		0 0.44721 1.3416 0 0.44721 0 1.2649 0.7746 1.0954 0.44721 0 0.44721 0 0 0 1.0954 0 0.7746 0.63246 0.44721 0.7746 0.63246 0.63246 0.44721 0.63246 0.89443 0.44721 0 0 0 0.44721 0 0
pVal (ranksum) WT(Dup) vs Dup		0.74147
z_statistic WT(Dup) vs Dup		-0.32991
ranksum_statistic WT(Dup) vs Dup		1625
ZeroDistributionPval WT(Dup) vs Dup		0.53492
ZeroDistributionChiStat WT(Dup) vs Dup		0.38503

### Sheet: SxP_Male_UrineRateDup
Field	Statistical_Significance_Symbol	Value
mean WT(Dup)		0.59313
median WT(Dup)		0.44721
std WT(Dup)		0.53852
Sample Size WT(Dup)		50
Values of WT(Dup)		1.3416 0.7746 2 1.4142 0.89443 1.4142 2.0494 0.44721 0.44721 0.89443 0.44721 0.44721 0.44721 0 1.2649 1 0.7746 0.7746 0.44721 1 1 0 1.0954 0.44721 0 0 0.89443 0.63246 0 0 0 0.44721 0.44721 0.44721 0.44721 0 0.44721 0.44721 0 0 1.2649 1.0954 0 0 0 0 0.44721 1.1832 0 0.63246
mean Dup		0.37929
median Dup		0.44721
std Dup		0.35286
Sample Size Dup		34
Values of Dup		0.63246 0 0.63246 1 1 0 0.63246 0.89443 0 0 0 0.63246 0 0.89443 0 0 0 0 0.44721 0.63246 0.63246 0 0.44721 0.7746 0.44721 0.63246 0 0.44721 0.7746 0.44721 0.44721 0 0 0.44721
pVal (ranksum) WT(Dup) vs Dup		0.11568
z_statistic WT(Dup) vs Dup		1.5732
ranksum_statistic WT(Dup) vs Dup		2293
ZeroDistributionPval WT(Dup) vs Dup		0.29027
ZeroDistributionChiStat WT(Dup) vs Dup		1.1183

### Sheet: ESP_Male_UrineRateDup
Field	Statistical_Significance_Symbol	Value
mean WT(Dup)		0.55961
median WT(Dup)		0.44721
std WT(Dup)		0.57922
Sample Size WT(Dup)		48
Values of WT(Dup)		1.1832 1 2 2.0494 1 1.1832 0.7746 1.8439 1 0.63246 0 0.63246 0 0 1.6125 1.0954 0 0.44721 0.63246 0 0.44721 0 0.63246 0 0 1 0 0.89443 0 0 0.44721 0.44721 0 0 0.44721 0.7746 0.44721 1.1832 0 0.63246 0 0.63246 0 0 0 0 0.89443 0.89443
mean Dup		0.56243
median Dup		0.53983
std Dup		0.4062
Sample Size Dup		34
Values of Dup		1 0 0.63246 0.63246 0.63246 1.0954 0 0.44721 1.0954 0 0.44721 0.63246 0.44721 1.1832 0.44721 0 0.44721 1.0954 1.0954 0.7746 0.63246 0.44721 0 1 0 0.44721 0 0.44721 0.63246 0.7746 0 1.4142 0.7746 0.44721
pVal (ranksum) WT(Dup) vs Dup		0.65759
z_statistic WT(Dup) vs Dup		-0.44324
ranksum_statistic WT(Dup) vs Dup		1945.5
ZeroDistributionPval WT(Dup) vs Dup		0.12751
ZeroDistributionChiStat WT(Dup) vs Dup		2.3226

### Sheet: SP_Female_UrineRateDup
Field	Statistical_Significance_Symbol	Value
mean WT(Dup)		0.21253
median WT(Dup)		0
std WT(Dup)		0.35589
Sample Size WT(Dup)		31
Values of WT(Dup)		0 0.89443 0.89443 0 0 0 0 0 0 0 0 0.44721 0.44721 1.3416 0 0 0 0.44721 0 0 0 0 0 0.44721 0.44721 0 0 0.44721 0 0 0.7746
mean Dup		0.17007
median Dup		0
std Dup		0.31313
Sample Size Dup		37
Values of Dup		0.63246 0.63246 0 0 0 0 0 0 0 0 0 0 0 0.44721 0 0 0 0 0 0.63246 0 0 0 0 1.3416 0 0 0.44721 0 0 0 0.44721 0 0.63246 0.44721 0.63246 0
pVal (ranksum) WT(Dup) vs Dup		0.66765
z_statistic WT(Dup) vs Dup		0.42937
ranksum_statistic WT(Dup) vs Dup		1098
ZeroDistributionPval WT(Dup) vs Dup		0.63728
ZeroDistributionChiStat WT(Dup) vs Dup		0.22232

### Sheet: SxP_Female_UrineRateDup
Field	Statistical_Significance_Symbol	Value
mean WT(Dup)		0.3852
median WT(Dup)		0.44721
std WT(Dup)		0.3796
Sample Size WT(Dup)		34
Values of WT(Dup)		0 0.7746 0.89443 0 0.63246 0.89443 0 1.0954 0 0.63246 0 0.44721 0.63246 0.44721 0 0.44721 0.7746 0 0 0 0.63246 1 0.63246 0 0.44721 0 1 0.63246 0.63246 0 0.44721 0 0 0
mean Dup		0.32169
median Dup		0
std Dup		0.47124
Sample Size Dup		40
Values of Dup		1.4832 0.44721 1.0954 0.44721 0 0 0 1 0 2.1448 0 0 0 0 0.44721 0.44721 0.44721 0 0 0.7746 0 0.63246 0.63246 0.44721 0 0 0 0.63246 0.44721 0 0.44721 0 0 0 0.44721 0.44721 0 0 0 0
pVal (ranksum) WT(Dup) vs Dup		0.20974
z_statistic WT(Dup) vs Dup		1.2543
ranksum_statistic WT(Dup) vs Dup		1383
ZeroDistributionPval WT(Dup) vs Dup		0.35079
ZeroDistributionChiStat WT(Dup) vs Dup		0.87059

### Sheet: ESP_Female_UrineRateDup
Field	Statistical_Significance_Symbol	Value
mean WT(Dup)		0.37335
median WT(Dup)		0
std WT(Dup)		0.4785
Sample Size WT(Dup)		37
Values of WT(Dup)		0 1.4142 1.3416 0.44721 0 0.7746 0 0 0 0 0.44721 0 1.6733 0 0 1.2649 0 1.0954 0 0.63246 0 0.44721 0.44721 0 0.44721 0.63246 0 0 0.7746 0.44721 0 0.63246 0 0.44721 0.44721 0 0
mean Dup		0.23793
median Dup		0
std Dup		0.33079
Sample Size Dup		38
Values of Dup		0.44721 0.44721 0.44721 0.44721 0 0.63246 0 0 0 0 0.44721 0 0 0 0 0 0 0.89443 0 0.63246 0 0.44721 0 0 0 0.7746 0.63246 0 0 0.44721 0 0.44721 0.63246 0 0 0 1.2649 0
pVal (ranksum) WT(Dup) vs Dup		0.29312
z_statistic WT(Dup) vs Dup		1.0513
ranksum_statistic WT(Dup) vs Dup		1496
ZeroDistributionPval WT(Dup) vs Dup		0.42354
ZeroDistributionChiStat WT(Dup) vs Dup		0.64046
