## Supplementary File 1 for "Contrasting behavioral and physiological effects of *Gtf2i* duplication and deletion in mouse models of the 7q11.23 Duplication and Williams-Beuren Syndromes": UrineRateNormDupDel.xlsx

### Sheet: SP_Male_UrineRateNormDupDel
Field	Statistical_Significance_Symbol	Value
mean Dup		1.0914
median Dup		1.1405
std Dup		1.0626
Sample Size Dup		33
Values of Dup		0 1.1405 3.4215 0 1.1405 0 3.2258 1.9754 2.7936 1.1405 0 1.1405 0 0 0 2.7936 0 1.9754 1.6129 1.1405 1.9754 1.6129 1.6129 1.1405 1.6129 2.281 1.1405 0 0 0 1.1405 0 0
mean Del		0.41675
median Del		0
std Del		0.73218
Sample Size Del		21
Values of Del		0.69208 1.1987 0 0 1.3842 0 0 0 2.3974 0 0 0 0 0 0 0 1.6952 0 1.3842 0 0
pVal (ranksum) Dup vs Del	*	0.023123
z_statistic Dup vs Del		2.2714
ranksum_statistic Dup vs Del		1026.5
ZeroDistributionPval Dup vs Del	+	0.021632
ZeroDistributionChiStat Dup vs Del		5.2752

### Sheet: SxP_Male_UrineRateNormDupDel
Field	Statistical_Significance_Symbol	Value
mean Dup		0.63947
median Dup		0.75399
std Dup		0.59491
Sample Size Dup		34
Values of Dup		1.0663 0 1.0663 1.686 1.686 0 1.0663 1.508 0 0 0 1.0663 0 1.508 0 0 0 0 0.75399 1.0663 1.0663 0 0.75399 1.306 0.75399 1.0663 0 0.75399 1.306 0.75399 0.75399 0 0 0.75399
mean Del		0.82869
median Del		0.72886
std Del		0.80445
Sample Size Del		20
Values of Del		0.72886 0 0 1.6298 1.9284 0.72886 0 1.6298 1.7853 1.0308 0 1.2624 1.7853 1.0308 0 0 0 0 0.72886 2.3048
pVal (ranksum) Dup vs Del		0.60908
z_statistic Dup vs Del		-0.51139
ranksum_statistic Dup vs Del		907
ZeroDistributionPval Dup vs Del		0.93229
ZeroDistributionChiStat Dup vs Del		0.0072193

### Sheet: ESP_Male_UrineRateNormDupDel
Field	Statistical_Significance_Symbol	Value
mean Dup		1.005
median Dup		0.96466
std Dup		0.72585
Sample Size Dup		34
Values of Dup		1.787 0 1.1302 1.1302 1.1302 1.9575 0 0.79915 1.9575 0 0.79915 1.1302 0.79915 2.1144 0.79915 0 0.79915 1.9575 1.9575 1.3842 1.1302 0.79915 0 1.787 0 0.79915 0 0.79915 1.1302 1.3842 0 2.5271 1.3842 0.79915
mean Del		1.1618
median Del		1.3527
std Del		1.1688
Sample Size Del		16
Values of Del		3.3135 1.3527 0 1.9131 1.3527 0 2.7055 2.343 1.9131 0 2.343 0 1.3527 0 0 0
pVal (ranksum) Dup vs Del		0.75882
z_statistic Dup vs Del		-0.30703
ranksum_statistic Dup vs Del		852
ZeroDistributionPval Dup vs Del		0.14554
ZeroDistributionChiStat Dup vs Del		2.1183

### Sheet: SP_Female_UrineRateNormDupDel
Field	Statistical_Significance_Symbol	Value
mean Dup		0.80025
median Dup		0
std Dup		1.4733
Sample Size Dup		37
Values of Dup		2.9759 2.9759 0 0 0 0 0 0 0 0 0 0 0 2.1043 0 0 0 0 0 2.9759 0 0 0 0 6.3128 0 0 2.1043 0 0 0 2.1043 0 2.9759 2.1043 2.9759 0
mean Del		0.8412
median Del		0
std Del		1.5128
Sample Size Del		22
Values of Del		0 0 0 0 0 3.4013 0 0 0 0 0 3.4013 4.4996 0 0 0 0 0 0 1.7007 1.7007 3.8028
pVal (ranksum) Dup vs Del		0.89638
z_statistic Dup vs Del		-0.13023
ranksum_statistic Dup vs Del		1103
ZeroDistributionPval Dup vs Del		0.98362
ZeroDistributionChiStat Dup vs Del		0.0004214

### Sheet: SxP_Female_UrineRateNormDupDel
Field	Statistical_Significance_Symbol	Value
mean Dup		0.83512
median Dup		0
std Dup		1.2234
Sample Size Dup		40
Values of Dup		3.8506 1.161 2.8438 1.161 0 0 0 2.5961 0 5.5679 0 0 0 0 1.161 1.161 1.161 0 0 2.0109 0 1.6419 1.6419 1.161 0 0 0 1.6419 1.161 0 1.161 0 0 0 1.161 1.161 0 0 0 0
mean Del		0.63332
median Del		0
std Del		0.79625
Sample Size Del		21
Values of Del		0 0 0 0 1.1253 0 0 0 1.5913 0 2.1547 1.5913 0.64966 0.64966 0.64966 0 1.7189 0.91876 0 0 2.2505
pVal (ranksum) Dup vs Del		0.77157
z_statistic Dup vs Del		0.29033
ranksum_statistic Dup vs Del		1258
ZeroDistributionPval Dup vs Del		0.84537
ZeroDistributionChiStat Dup vs Del		0.038039

### Sheet: ESP_Female_UrineRateNormDupDel
Field	Statistical_Significance_Symbol	Value
mean Dup		0.6373
median Dup		0
std Dup		0.88603
Sample Size Dup		38
Values of Dup		1.1979 1.1979 1.1979 1.1979 0 1.694 0 0 0 0 1.1979 0 0 0 0 0 0 2.3957 0 1.694 0 1.1979 0 0 0 2.0747 1.694 0 0 1.1979 0 1.1979 1.694 0 0 0 3.388 0
mean Del		0.95118
median Del		0
std Del		1.0847
Sample Size Del		19
Values of Del		1.8265 1.2916 0 0 0 0 0 2.237 1.8265 2.237 2.888 0 2.237 0 0 1.2916 0 0 2.237
pVal (ranksum) Dup vs Del		0.20893
z_statistic Dup vs Del		-1.2565
ranksum_statistic Dup vs Del		1035
ZeroDistributionPval Dup vs Del		0.56929
ZeroDistributionChiStat Dup vs Del		0.32386
