## Supplementary File 1 for "Contrasting behavioral and physiological effects of *Gtf2i* duplication and deletion in mouse models of the 7q11.23 Duplication and Williams-Beuren Syndromes": Center2Del.xlsx

### Sheet: SP_Male_Center2Del
Field	Statistical_Significance_Symbol	Value
mean WT(Del) Hab		31.7777
median WT(Del) Hab		31.7176
std WT(Del) Hab		0.66334
Sample Size WT(Del) Hab		21
Values of WT(Del) Hab		31.4739 30.9084 32.446 31.264 32.524 32.7095 32.3149 32.0956 31.7176 32.4372 31.9983 32.0555 31.3378 32.1694 32.8848 31.1929 30.3967 30.9203 31.2854 31.6007 31.5991
mean Del Hab		31.3273
median Del Hab		31.2917
std Del Hab		0.6634
Sample Size Del Hab		19
Values of Del Hab		30.9598 30.194 30.9156 31.7197 30.6336 31.1654 31.0644 31.2331 31.4645 31.894 33.1459 32.0739 31.3633 31.1997 31.3045 30.298 31.4207 31.2917 31.8765
mean WT(Del) Trial		31.9734
median WT(Del) Trial		31.9481
std WT(Del) Trial		0.51246
Sample Size WT(Del) Trial		21
Values of WT(Del) Trial		31.3842 31.4049 32.4136 31.3792 32.6716 32.803 32.8433 31.9219 31.9481 32.704 31.4599 32.0736 31.4593 31.9034 32.1363 32.0834 31.3093 31.4912 32.1948 32.2871 31.5695
mean Del Trial		31.5745
median Del Trial		31.5043
std Del Trial		0.36608
Sample Size Del Trial		19
Values of Del Trial		31.4808 31.1629 31.3929 32.0072 32.066 31.5884 31.4049 31.3576 31.517 31.9711 32.1409 31.6749 31.824 31.2286 31.5043 31.0474 31.4188 30.9654 32.1618
pVal (ranksum) WT(Del) Hab vs Del Hab	*	0.032384
z_statistic WT(Del) Hab vs Del Hab		2.1396
ranksum_statistic WT(Del) Hab vs Del Hab		510
FDR WT(Del) Hab vs Del Hab	*	0.032384
pVal (ranksum) WT(Del) Trial vs Del Trial	*	0.024578
z_statistic WT(Del) Trial vs Del Trial		2.248
ranksum_statistic WT(Del) Trial vs Del Trial		514
FDR WT(Del) Trial vs Del Trial	*	0.032384
Sample Size Del Hab11-15		19
Values of Del Hab11-15		31.3198 30.6471 31.2412 32.1382 31.5247 31.8056 31.6801 31.3691 31.6078 32.1945 32.8451 32.5101 31.9347 31.4742 31.754 30.8552 31.3406 31.2662 32.0191
mean WT(Del) Trial1-5		31.9734
median WT(Del) Trial1-5		31.9481
std WT(Del) Trial1-5		0.51246
Sample Size WT(Del) Trial1-5		21
Values of WT(Del) Trial1-5		31.3842 31.4049 32.4136 31.3792 32.6716 32.803 32.8433 31.9219 31.9481 32.704 31.4599 32.0736 31.4593 31.9034 32.1363 32.0834 31.3093 31.4912 32.1948 32.2871 31.5695
mean Del Trial1-5		31.5745
median Del Trial1-5		31.5043
std Del Trial1-5		0.36608
Sample Size Del Trial1-5		19
Values of Del Trial1-5		31.4808 31.1629 31.3929 32.0072 32.066 31.5884 31.4049 31.3576 31.517 31.9711 32.1409 31.6749 31.824 31.2286 31.5043 31.0474 31.4188 30.9654 32.1618
pVal (ranksum) WT(Del) Hab1-5 vs Del Hab1-5	*	0.045047
z_statistic WT(Del) Hab1-5 vs Del Hab1-5		2.0042
ranksum_statistic WT(Del) Hab1-5 vs Del Hab1-5		505
FDR WT(Del) Hab1-5 vs Del Hab1-5	#	0.060063
pVal (ranksum) WT(Del) Hab6-10 vs Del Hab6-10	*	0.012712
z_statistic WT(Del) Hab6-10 vs Del Hab6-10		2.4917
ranksum_statistic WT(Del) Hab6-10 vs Del Hab6-10		523
FDR WT(Del) Hab6-10 vs Del Hab6-10	*	0.049156
pVal (ranksum) WT(Del) Hab11-15 vs Del Hab11-15	#	0.069581
z_statistic WT(Del) Hab11-15 vs Del Hab11-15		1.8146
ranksum_statistic WT(Del) Hab11-15 vs Del Hab11-15		498
FDR WT(Del) Hab11-15 vs Del Hab11-15	#	0.069581
pVal (ranksum) WT(Del) Trial1-5 vs Del Trial1-5	*	0.024578
z_statistic WT(Del) Trial1-5 vs Del Trial1-5		2.248
ranksum_statistic WT(Del) Trial1-5 vs Del Trial1-5		514
FDR WT(Del) Trial1-5 vs Del Trial1-5	*	0.049156

### Sheet: SxP_Male_Center2Del
Field	Statistical_Significance_Symbol	Value
mean WT(Del) Hab		31.7703
median WT(Del) Hab		31.7007
std WT(Del) Hab		0.64846
Sample Size WT(Del) Hab		22
Values of WT(Del) Hab		31.5396 31.1831 30.3316 31.4137 31.9187 32.5811 32.1931 31.7435 31.8161 31.3325 31.5194 31.5889 32.5535 32.4461 32.3826 31.3247 32.3358 31.9521 33.1158 30.7781 31.6579 31.2383
mean Del Hab		31.3937
median Del Hab		31.3825
std Del Hab		0.48749
Sample Size Del Hab		17
Values of Del Hab		31.26341 31.43182 31.91604 31.34988 31.41509 31.64606 31.24053 30.69541 31.14765 32.37619 NaN 30.63102 30.70097 31.15829 31.92232 31.49833 31.90664
mean WT(Del) Trial		31.9443
median WT(Del) Trial		31.8427
std WT(Del) Trial		0.42945
Sample Size WT(Del) Trial		22
Values of WT(Del) Trial		31.4417 31.5106 31.3406 31.7998 32.532 32.7478 31.8218 31.5679 31.5165 31.8776 31.9154 31.6881 32.414 32.0458 32.4728 31.8636 31.4664 31.7459 32.2598 31.7117 32.3589 32.6759
mean Del Trial		31.5633
median Del Trial		31.5587
std Del Trial		0.44767
Sample Size Del Trial		17
Values of Del Trial		31.59781 31.8646 32.33912 31.5689 31.43796 31.54846 31.07208 30.74999 31.40205 32.10629 NaN 30.97035 31.21231 31.97203 31.34371 32.17556 31.65164
pVal (ranksum) WT(Del) Hab vs Del Hab	*	0.049285
z_statistic WT(Del) Hab vs Del Hab		1.9661
ranksum_statistic WT(Del) Hab vs Del Hab		496
FDR WT(Del) Hab vs Del Hab	*	0.049285
pVal (ranksum) WT(Del) Trial vs Del Trial	*	0.021944
z_statistic WT(Del) Trial vs Del Trial		2.2913
ranksum_statistic WT(Del) Trial vs Del Trial		507
FDR WT(Del) Trial vs Del Trial	*	0.043888
Sample Size Del Hab11-15		17
Values of Del Hab11-15		31.34934 31.4814 31.88963 31.3731 31.51431 32.03106 31.16451 30.53038 31.49531 32.49333 NaN 30.8941 31.13933 31.34967 32.03303 32.09839 32.22025
mean WT(Del) Trial1-5		31.9443
median WT(Del) Trial1-5		31.8427
std WT(Del) Trial1-5		0.42945
Sample Size WT(Del) Trial1-5		22
Values of WT(Del) Trial1-5		31.4417 31.5106 31.3406 31.7998 32.532 32.7478 31.8218 31.5679 31.5165 31.8776 31.9154 31.6881 32.414 32.0458 32.4728 31.8636 31.4664 31.7459 32.2598 31.7117 32.3589 32.6759
mean Del Trial1-5		31.5633
median Del Trial1-5		31.5587
std Del Trial1-5		0.44767
Sample Size Del Trial1-5		17
Values of Del Trial1-5		31.59781 31.8646 32.33912 31.5689 31.43796 31.54846 31.07208 30.74999 31.40205 32.10629 NaN 30.97035 31.21231 31.97203 31.34371 32.17556 31.65164
pVal (ranksum) WT(Del) Hab1-5 vs Del Hab1-5	#	0.064624
z_statistic WT(Del) Hab1-5 vs Del Hab1-5		1.8479
ranksum_statistic WT(Del) Hab1-5 vs Del Hab1-5		492
FDR WT(Del) Hab1-5 vs Del Hab1-5	#	0.07366
pVal (ranksum) WT(Del) Hab6-10 vs Del Hab6-10	#	0.07366
z_statistic WT(Del) Hab6-10 vs Del Hab6-10		1.7887
ranksum_statistic WT(Del) Hab6-10 vs Del Hab6-10		490
FDR WT(Del) Hab6-10 vs Del Hab6-10	#	0.07366
pVal (ranksum) WT(Del) Hab11-15 vs Del Hab11-15	#	0.056523
z_statistic WT(Del) Hab11-15 vs Del Hab11-15		1.907
ranksum_statistic WT(Del) Hab11-15 vs Del Hab11-15		494
FDR WT(Del) Hab11-15 vs Del Hab11-15	#	0.07366
pVal (ranksum) WT(Del) Trial1-5 vs Del Trial1-5	*	0.021944
z_statistic WT(Del) Trial1-5 vs Del Trial1-5		2.2913
ranksum_statistic WT(Del) Trial1-5 vs Del Trial1-5		507
FDR WT(Del) Trial1-5 vs Del Trial1-5	#	0.07366

### Sheet: ESP_Male_Center2Del
Field	Statistical_Significance_Symbol	Value
mean WT(Del) Hab		31.9075
median WT(Del) Hab		31.9489
std WT(Del) Hab		0.57825
Sample Size WT(Del) Hab		20
Values of WT(Del) Hab		31.6551 31.8538 32.2056 31.2187 31.1837 31.9327 32.8818 31.976 31.1062 30.9857 31.5922 32.5116 32.859 32.4273 32.0656 31.1718 31.9651 31.772 32.5577 32.2276
mean Del Hab		31.2614
median Del Hab		31.1897
std Del Hab		0.51829
Sample Size Del Hab		15
Values of Del Hab		NaN 30.97303 31.51991 31.14419 31.28028 31.14534 31.39681 31.23405 30.82 32.07797 31.90966 30.93535 30.33419 30.74429 32.14468
mean WT(Del) Trial		32.1414
median WT(Del) Trial		32.1388
std WT(Del) Trial		0.56016
Sample Size WT(Del) Trial		20
Values of WT(Del) Trial		32.2249 32.3641 33.0254 31.2069 31.7101 32.1139 32.623 31.6195 31.366 31.2255 32.1303 32.9705 33.0697 32.4436 32.4403 31.5948 32.1451 32.0096 32.4118 32.1325
mean Del Trial		31.5948
median Del Trial		31.4438
std Del Trial		0.37232
Sample Size Del Trial		15
Values of Del Trial		NaN 31.28896 32.05439 31.45092 31.34518 31.68226 31.72993 31.33513 31.43674 31.92777 32.21217 31.35725 31.21619 31.09753 32.19227
pVal (ranksum) WT(Del) Hab vs Del Hab	**	0.0048488
z_statistic WT(Del) Hab vs Del Hab		2.8169
ranksum_statistic WT(Del) Hab vs Del Hab		431
FDR WT(Del) Hab vs Del Hab	**	0.0060156
pVal (ranksum) WT(Del) Trial vs Del Trial	**	0.0060156
z_statistic WT(Del) Trial vs Del Trial		2.7469
ranksum_statistic WT(Del) Trial vs Del Trial		429
FDR WT(Del) Trial vs Del Trial	**	0.0060156
Sample Size Del Hab11-15		15
Values of Del Hab11-15		NaN 31.30602 31.9319 31.53999 31.79194 31.54156 31.87713 31.50405 31.11643 32.1769 32.61795 31.07726 30.94 31.03444 32.23506
mean WT(Del) Trial1-5		32.1414
median WT(Del) Trial1-5		32.1388
std WT(Del) Trial1-5		0.56016
Sample Size WT(Del) Trial1-5		20
Values of WT(Del) Trial1-5		32.2249 32.3641 33.0254 31.2069 31.7101 32.1139 32.623 31.6195 31.366 31.2255 32.1303 32.9705 33.0697 32.4436 32.4403 31.5948 32.1451 32.0096 32.4118 32.1325
mean Del Trial1-5		31.5948
median Del Trial1-5		31.4438
std Del Trial1-5		0.37232
Sample Size Del Trial1-5		15
Values of Del Trial1-5		NaN 31.28896 32.05439 31.45092 31.34518 31.68226 31.72993 31.33513 31.43674 31.92777 32.21217 31.35725 31.21619 31.09753 32.19227
pVal (ranksum) WT(Del) Hab1-5 vs Del Hab1-5	**	0.0038906
z_statistic WT(Del) Hab1-5 vs Del Hab1-5		2.8869
ranksum_statistic WT(Del) Hab1-5 vs Del Hab1-5		433
FDR WT(Del) Hab1-5 vs Del Hab1-5	**	0.0080209
pVal (ranksum) WT(Del) Hab6-10 vs Del Hab6-10	**	0.0054038
z_statistic WT(Del) Hab6-10 vs Del Hab6-10		2.7819
ranksum_statistic WT(Del) Hab6-10 vs Del Hab6-10		430
FDR WT(Del) Hab6-10 vs Del Hab6-10	**	0.0080209
pVal (ranksum) WT(Del) Hab11-15 vs Del Hab11-15	*	0.011182
z_statistic WT(Del) Hab11-15 vs Del Hab11-15		2.537
ranksum_statistic WT(Del) Hab11-15 vs Del Hab11-15		423
FDR WT(Del) Hab11-15 vs Del Hab11-15	*	0.011182
pVal (ranksum) WT(Del) Trial1-5 vs Del Trial1-5	**	0.0060156
z_statistic WT(Del) Trial1-5 vs Del Trial1-5		2.7469
ranksum_statistic WT(Del) Trial1-5 vs Del Trial1-5		429
FDR WT(Del) Trial1-5 vs Del Trial1-5	**	0.0080209

### Sheet: All_Male_Center2Del
Field	Statistical_Significance_Symbol	Value
mean WT(Del) Hab		31.8163
median WT(Del) Hab		31.8161
std WT(Del) Hab		0.62512
Sample Size WT(Del) Hab		63
Values of WT(Del) Hab		31.4739 30.9084 32.446 31.264 32.524 32.7095 32.3149 32.0956 31.7176 32.4372 31.9983 32.0555 31.3378 32.1694 32.8848 31.1929 30.3967 30.9203 31.2854 31.6007 31.5991 31.5396 31.1831 30.3316 31.4137 31.9187 32.5811 32.1931 31.7435 31.8161 31.3325 31.5194 31.5889 32.5535 32.4461 32.3826 31.3247 32.3358 31.9521 33.1158 30.7781 31.6579 31.2383 31.6551 31.8538 32.2056 31.2187 31.1837 31.9327 32.8818 31…
mean Del Hab		31.3302
median Del Hab		31.2803
std Del Hab		0.56106
Sample Size Del Hab		51
Values of Del Hab		30.95984 30.19404 30.91564 31.71972 30.6336 31.16535 31.06441 31.23307 31.4645 31.89398 33.14592 32.07386 31.36334 31.1997 31.30448 30.29805 31.42065 31.29171 31.87649 31.26341 31.43182 31.91604 31.34988 31.41509 31.64606 31.24053 30.69541 31.14765 32.37619 NaN 30.63102 30.70097 31.15829 31.92232 31.49833 31.90664 NaN 30.97303 31.51991 31.14419 31.28028 31.14534 31.39681 31.23405 30.82 32.07797 3…
mean WT(Del) Trial		32.0166
median WT(Del) Trial		32.0096
std WT(Del) Trial		0.50085
Sample Size WT(Del) Trial		63
Values of WT(Del) Trial		31.3842 31.4049 32.4136 31.3792 32.6716 32.803 32.8433 31.9219 31.9481 32.704 31.4599 32.0736 31.4593 31.9034 32.1363 32.0834 31.3093 31.4912 32.1948 32.2871 31.5695 31.4417 31.5106 31.3406 31.7998 32.532 32.7478 31.8218 31.5679 31.5165 31.8776 31.9154 31.6881 32.414 32.0458 32.4728 31.8636 31.4664 31.7459 32.2598 31.7117 32.3589 32.6759 32.2249 32.3641 33.0254 31.2069 31.7101 32.1139 32.623 31.6…
mean Del Trial		31.5766
median Del Trial		31.5043
std Del Trial		0.38805
Sample Size Del Trial		51
Values of Del Trial		31.48083 31.16288 31.39286 32.00716 32.06604 31.58838 31.40486 31.35764 31.51698 31.97108 32.14092 31.67485 31.82395 31.22864 31.50425 31.04737 31.41879 30.96543 32.16178 31.59781 31.8646 32.33912 31.5689 31.43796 31.54846 31.07208 30.74999 31.40205 32.10629 NaN 30.97035 31.21231 31.97203 31.34371 32.17556 31.65164 NaN 31.28896 32.05439 31.45092 31.34518 31.68226 31.72993 31.33513 31.43674 31.927…
pVal (ranksum) WT(Del) Hab vs Del Hab	***	3.6418e-05
z_statistic WT(Del) Hab vs Del Hab		4.1291
ranksum_statistic WT(Del) Hab vs Del Hab		4264
FDR WT(Del) Hab vs Del Hab	***	3.6418e-05
pVal (ranksum) WT(Del) Trial vs Del Trial	***	8.29e-06
z_statistic WT(Del) Trial vs Del Trial		4.4576
ranksum_statistic WT(Del) Trial vs Del Trial		4320
FDR WT(Del) Trial vs Del Trial	***	1.658e-05
Sample Size Del Hab11-15		51
Values of Del Hab11-15		31.31976 30.64707 31.24119 32.13817 31.5247 31.80564 31.68014 31.36908 31.60785 32.19452 32.84515 32.51008 31.93466 31.47424 31.75398 30.8552 31.34059 31.26619 32.01915 31.34934 31.4814 31.88963 31.3731 31.51431 32.03106 31.16451 30.53038 31.49531 32.49333 NaN 30.8941 31.13933 31.34967 32.03303 32.09839 32.22025 NaN 31.30602 31.9319 31.53999 31.79194 31.54156 31.87713 31.50405 31.11643 32.1769 32…
mean WT(Del) Trial1-5		32.0166
median WT(Del) Trial1-5		32.0096
std WT(Del) Trial1-5		0.50085
Sample Size WT(Del) Trial1-5		63
Values of WT(Del) Trial1-5		31.3842 31.4049 32.4136 31.3792 32.6716 32.803 32.8433 31.9219 31.9481 32.704 31.4599 32.0736 31.4593 31.9034 32.1363 32.0834 31.3093 31.4912 32.1948 32.2871 31.5695 31.4417 31.5106 31.3406 31.7998 32.532 32.7478 31.8218 31.5679 31.5165 31.8776 31.9154 31.6881 32.414 32.0458 32.4728 31.8636 31.4664 31.7459 32.2598 31.7117 32.3589 32.6759 32.2249 32.3641 33.0254 31.2069 31.7101 32.1139 32.623 31.6…
mean Del Trial1-5		31.5766
median Del Trial1-5		31.5043
std Del Trial1-5		0.38805
Sample Size Del Trial1-5		51
Values of Del Trial1-5		31.48083 31.16288 31.39286 32.00716 32.06604 31.58838 31.40486 31.35764 31.51698 31.97108 32.14092 31.67485 31.82395 31.22864 31.50425 31.04737 31.41879 30.96543 32.16178 31.59781 31.8646 32.33912 31.5689 31.43796 31.54846 31.07208 30.74999 31.40205 32.10629 NaN 30.97035 31.21231 31.97203 31.34371 32.17556 31.65164 NaN 31.28896 32.05439 31.45092 31.34518 31.68226 31.72993 31.33513 31.43674 31.927…
pVal (ranksum) WT(Del) Hab1-5 vs Del Hab1-5	***	0.00014432
z_statistic WT(Del) Hab1-5 vs Del Hab1-5		3.8007
ranksum_statistic WT(Del) Hab1-5 vs Del Hab1-5		4208
FDR WT(Del) Hab1-5 vs Del Hab1-5	***	0.00019242
pVal (ranksum) WT(Del) Hab6-10 vs Del Hab6-10	***	3.6418e-05
z_statistic WT(Del) Hab6-10 vs Del Hab6-10		4.1291
ranksum_statistic WT(Del) Hab6-10 vs Del Hab6-10		4264
FDR WT(Del) Hab6-10 vs Del Hab6-10	***	7.2836e-05
pVal (ranksum) WT(Del) Hab11-15 vs Del Hab11-15	***	0.00026413
z_statistic WT(Del) Hab11-15 vs Del Hab11-15		3.6482
ranksum_statistic WT(Del) Hab11-15 vs Del Hab11-15		4182
FDR WT(Del) Hab11-15 vs Del Hab11-15	***	0.00026413
pVal (ranksum) WT(Del) Trial1-5 vs Del Trial1-5	***	8.29e-06
z_statistic WT(Del) Trial1-5 vs Del Trial1-5		4.4576
ranksum_statistic WT(Del) Trial1-5 vs Del Trial1-5		4320
FDR WT(Del) Trial1-5 vs Del Trial1-5	***	3.316e-05

### Sheet: SP_Female_Center2Del
Field	Statistical_Significance_Symbol	Value
mean WT(Del) Hab		31.9359
median WT(Del) Hab		31.9003
std WT(Del) Hab		0.52432
Sample Size WT(Del) Hab		22
Values of WT(Del) Hab		31.8525 31.8513 31.6934 32.4607 31.09 31.7753 32.7562 32.2076 32.4657 31.5489 31.502 31.3399 31.9481 31.5857 32.005 32.5358 32.8001 32.4704 31.9778 31.829 30.7572 32.1372
mean Del Hab		31.3277
median Del Hab		31.5072
std Del Hab		0.89622
Sample Size Del Hab		22
Values of Del Hab		31.25944 31.84477 32.737 31.50719 32.6586 32.23944 30.51021 30.08261 30.46489 31.83806 32.22714 29.79713 31.60717 30.36962 30.81783 30.72819 30.12241 30.96431 31.78761 32.13342 32.18522 NaN
mean WT(Del) Trial		32.0626
median WT(Del) Trial		31.9289
std WT(Del) Trial		0.628
Sample Size WT(Del) Trial		22
Values of WT(Del) Trial		31.8811 31.9457 31.583 31.8304 31.2466 31.8549 33.247 32.103 32.312 31.9102 31.6542 30.7119 31.9121 31.9804 32.0057 32.5464 33.0824 32.8451 31.8556 33.0693 31.2942 32.5052
mean Del Trial		31.3813
median Del Trial		31.4859
std Del Trial		0.90821
Sample Size Del Trial		22
Values of Del Trial		31.12996 31.86914 32.93406 31.48587 32.39417 32.17373 30.43868 29.88161 30.61317 32.18356 32.57379 29.75254 31.18114 30.07547 31.00415 30.80006 30.95991 31.68886 31.97236 32.25187 31.64396 NaN
pVal (ranksum) WT(Del) Hab vs Del Hab	*	0.029665
z_statistic WT(Del) Hab vs Del Hab		2.1745
ranksum_statistic WT(Del) Hab vs Del Hab		574
FDR WT(Del) Hab vs Del Hab	*	0.029665
pVal (ranksum) WT(Del) Trial vs Del Trial	*	0.020324
z_statistic WT(Del) Trial vs Del Trial		2.3203
ranksum_statistic WT(Del) Trial vs Del Trial		580
FDR WT(Del) Trial vs Del Trial	*	0.029665
Sample Size Del Hab11-15		22
Values of Del Hab11-15		31.2286 31.81661 32.64428 31.63853 32.75181 32.14271 30.50484 30.27766 30.35883 32.07065 32.44648 29.78898 31.50315 30.52456 30.90116 30.82687 30.80792 31.45405 31.69286 32.19199 31.92358 NaN
mean WT(Del) Trial1-5		32.0626
median WT(Del) Trial1-5		31.9289
std WT(Del) Trial1-5		0.628
Sample Size WT(Del) Trial1-5		22
Values of WT(Del) Trial1-5		31.8811 31.9457 31.583 31.8304 31.2466 31.8549 33.247 32.103 32.312 31.9102 31.6542 30.7119 31.9121 31.9804 32.0057 32.5464 33.0824 32.8451 31.8556 33.0693 31.2942 32.5052
mean Del Trial1-5		31.3813
median Del Trial1-5		31.4859
std Del Trial1-5		0.90821
Sample Size Del Trial1-5		22
Values of Del Trial1-5		31.12996 31.86914 32.93406 31.48587 32.39417 32.17373 30.43868 29.88161 30.61317 32.18356 32.57379 29.75254 31.18114 30.07547 31.00415 30.80006 30.95991 31.68886 31.97236 32.25187 31.64396 NaN
pVal (ranksum) WT(Del) Hab1-5 vs Del Hab1-5	*	0.045021
z_statistic WT(Del) Hab1-5 vs Del Hab1-5		2.0045
ranksum_statistic WT(Del) Hab1-5 vs Del Hab1-5		567
FDR WT(Del) Hab1-5 vs Del Hab1-5	*	0.045021
pVal (ranksum) WT(Del) Hab6-10 vs Del Hab6-10	*	0.042483
z_statistic WT(Del) Hab6-10 vs Del Hab6-10		2.0288
ranksum_statistic WT(Del) Hab6-10 vs Del Hab6-10		568
FDR WT(Del) Hab6-10 vs Del Hab6-10	*	0.045021
pVal (ranksum) WT(Del) Hab11-15 vs Del Hab11-15	*	0.015628
z_statistic WT(Del) Hab11-15 vs Del Hab11-15		2.4175
ranksum_statistic WT(Del) Hab11-15 vs Del Hab11-15		584
FDR WT(Del) Hab11-15 vs Del Hab11-15	*	0.040648
pVal (ranksum) WT(Del) Trial1-5 vs Del Trial1-5	*	0.020324
z_statistic WT(Del) Trial1-5 vs Del Trial1-5		2.3203
ranksum_statistic WT(Del) Trial1-5 vs Del Trial1-5		580
FDR WT(Del) Trial1-5 vs Del Trial1-5	*	0.040648

### Sheet: SxP_Female_Center2Del
Field	Statistical_Significance_Symbol	Value
mean WT(Del) Hab		31.9973
median WT(Del) Hab		31.9575
std WT(Del) Hab		0.54661
Sample Size WT(Del) Hab		23
Values of WT(Del) Hab		31.1479 31.6683 31.1842 31.5921 32.2114 31.6498 32.1103 32.1425 32.6749 31.7983 32.8044 31.3688 33.0956 31.2145 32.8773 31.8579 32.263 31.6814 32.5864 32.1154 31.9575 31.8566 32.0802
mean Del Hab		31.8945
median Del Hab		31.9971
std Del Hab		0.64769
Sample Size Del Hab		20
Values of Del Hab		32.1613 31.9232 30.5845 31.5753 32.1112 32.0296 31.1919 31.6489 32.2425 32.0341 32.8906 32.3108 32.7005 31.9353 31.56 32.8238 31.0611 31.9646 32.4693 30.6704
mean WT(Del) Trial		32.1884
median WT(Del) Trial		32.042
std WT(Del) Trial		0.64368
Sample Size WT(Del) Trial		23
Values of WT(Del) Trial		31.568 31.8586 31.4112 31.6481 32.9806 32.1189 32.2026 32.1103 32.4572 31.6839 33.27 31.8274 33.5628 31.6484 33.3508 32.175 32.8563 31.7465 32.7922 31.6802 31.9026 32.042 31.4399
mean Del Trial		32.0241
median Del Trial		32.1578
std Del Trial		0.63703
Sample Size Del Trial		20
Values of Del Trial		32.1471 32.0836 30.662 31.9131 32.3026 31.8105 31.1439 32.2376 32.4011 32.1843 33.2203 32.5252 32.6615 32.0398 32.1685 32.5281 31.2938 31.7668 32.5722 30.8202
pVal (ranksum) WT(Del) Hab vs Del Hab		0.79821
z_statistic WT(Del) Hab vs Del Hab		0.25567
ranksum_statistic WT(Del) Hab vs Del Hab		517
FDR WT(Del) Hab vs Del Hab		0.99029
pVal (ranksum) WT(Del) Trial vs Del Trial		0.99029
z_statistic WT(Del) Trial vs Del Trial		0.012175
ranksum_statistic WT(Del) Trial vs Del Trial		507
FDR WT(Del) Trial vs Del Trial		0.99029
Sample Size Del Hab11-15		20
Values of Del Hab11-15		32.0368 32.4637 30.6266 31.5758 32.2375 32.0174 31.1944 31.7358 32.0413 31.9727 33.0014 32.3448 32.7639 32.1532 31.79 32.6855 31.2661 32.247 32.9011 30.8427
mean WT(Del) Trial1-5		32.1884
median WT(Del) Trial1-5		32.042
std WT(Del) Trial1-5		0.64368
Sample Size WT(Del) Trial1-5		23
Values of WT(Del) Trial1-5		31.568 31.8586 31.4112 31.6481 32.9806 32.1189 32.2026 32.1103 32.4572 31.6839 33.27 31.8274 33.5628 31.6484 33.3508 32.175 32.8563 31.7465 32.7922 31.6802 31.9026 32.042 31.4399
mean Del Trial1-5		32.0241
median Del Trial1-5		32.1578
std Del Trial1-5		0.63703
Sample Size Del Trial1-5		20
Values of Del Trial1-5		32.1471 32.0836 30.662 31.9131 32.3026 31.8105 31.1439 32.2376 32.4011 32.1843 33.2203 32.5252 32.6615 32.0398 32.1685 32.5281 31.2938 31.7668 32.5722 30.8202
pVal (ranksum) WT(Del) Hab1-5 vs Del Hab1-5		0.81707
z_statistic WT(Del) Hab1-5 vs Del Hab1-5		0.23132
ranksum_statistic WT(Del) Hab1-5 vs Del Hab1-5		516
FDR WT(Del) Hab1-5 vs Del Hab1-5		0.99029
pVal (ranksum) WT(Del) Hab6-10 vs Del Hab6-10		0.74237
z_statistic WT(Del) Hab6-10 vs Del Hab6-10		0.32871
ranksum_statistic WT(Del) Hab6-10 vs Del Hab6-10		520
FDR WT(Del) Hab6-10 vs Del Hab6-10		0.99029
pVal (ranksum) WT(Del) Hab11-15 vs Del Hab11-15		0.93208
z_statistic WT(Del) Hab11-15 vs Del Hab11-15		0.085222
ranksum_statistic WT(Del) Hab11-15 vs Del Hab11-15		510
FDR WT(Del) Hab11-15 vs Del Hab11-15		0.99029
pVal (ranksum) WT(Del) Trial1-5 vs Del Trial1-5		0.99029
z_statistic WT(Del) Trial1-5 vs Del Trial1-5		0.012175
ranksum_statistic WT(Del) Trial1-5 vs Del Trial1-5		507
FDR WT(Del) Trial1-5 vs Del Trial1-5		0.99029

### Sheet: ESP_Female_Center2Del
Field	Statistical_Significance_Symbol	Value
mean WT(Del) Hab		31.9854
median WT(Del) Hab		32.0426
std WT(Del) Hab		0.63541
Sample Size WT(Del) Hab		23
Values of WT(Del) Hab		32.0734 31.2351 31.5365 32.2275 31.1569 31.2574 31.2796 31.6541 32.2712 32.8439 31.8786 31.5343 31.0687 32.6646 32.0787 33.1854 31.2798 32.0775 32.0426 32.9826 32.6419 31.9957 32.6982
mean Del Hab		31.6297
median Del Hab		31.6561
std Del Hab		0.54708
Sample Size Del Hab		19
Values of Del Hab		31.2598 31.8212 31.5656 30.4719 31.5402 32.1611 30.902 31.6584 31.3303 31.9887 31.5169 31.7012 31.8299 31.6561 31.9668 32.9353 30.8556 31.5813 32.2225
mean WT(Del) Trial		32.1809
median WT(Del) Trial		32.1862
std WT(Del) Trial		0.69214
Sample Size WT(Del) Trial		23
Values of WT(Del) Trial		31.6818 32.1275 32.4185 32.385 31.4148 31.3578 31.4147 31.954 32.7051 32.9363 31.5281 31.5774 31.1604 33.0462 32.4469 33.7964 31.3924 32.1862 32.2998 33.2695 32.3511 31.9881 32.722
mean Del Trial		31.9238
median Del Trial		31.8822
std Del Trial		0.53213
Sample Size Del Trial		19
Values of Del Trial		31.8114 31.902 32.0152 30.8107 31.6908 31.8137 31.6608 32.1336 31.8332 32.351 31.304 31.8822 32.0944 31.2478 32.3564 33.2786 31.6045 32.2212 32.5411
pVal (ranksum) WT(Del) Hab vs Del Hab		0.11717
z_statistic WT(Del) Hab vs Del Hab		1.5668
ranksum_statistic WT(Del) Hab vs Del Hab		557
FDR WT(Del) Hab vs Del Hab		0.23433
pVal (ranksum) WT(Del) Trial vs Del Trial		0.25546
z_statistic WT(Del) Trial vs Del Trial		1.1372
ranksum_statistic WT(Del) Trial vs Del Trial		540
FDR WT(Del) Trial vs Del Trial		0.25546
Sample Size Del Hab11-15		19
Values of Del Hab11-15		31.4052 32.2789 31.8124 30.5742 31.5488 32.323 31.1567 31.6415 31.4776 32.1346 31.4606 32.1928 31.7462 31.6653 32.3547 33.0422 31.3395 31.8777 31.9832
mean WT(Del) Trial1-5		32.1809
median WT(Del) Trial1-5		32.1862
std WT(Del) Trial1-5		0.69214
Sample Size WT(Del) Trial1-5		23
Values of WT(Del) Trial1-5		31.6818 32.1275 32.4185 32.385 31.4148 31.3578 31.4147 31.954 32.7051 32.9363 31.5281 31.5774 31.1604 33.0462 32.4469 33.7964 31.3924 32.1862 32.2998 33.2695 32.3511 31.9881 32.722
mean Del Trial1-5		31.9238
median Del Trial1-5		31.8822
std Del Trial1-5		0.53213
Sample Size Del Trial1-5		19
Values of Del Trial1-5		31.8114 31.902 32.0152 30.8107 31.6908 31.8137 31.6608 32.1336 31.8332 32.351 31.304 31.8822 32.0944 31.2478 32.3564 33.2786 31.6045 32.2212 32.5411
pVal (ranksum) WT(Del) Hab1-5 vs Del Hab1-5	#	0.065073
z_statistic WT(Del) Hab1-5 vs Del Hab1-5		1.8448
ranksum_statistic WT(Del) Hab1-5 vs Del Hab1-5		568
FDR WT(Del) Hab1-5 vs Del Hab1-5		0.14556
pVal (ranksum) WT(Del) Hab6-10 vs Del Hab6-10	#	0.072779
z_statistic WT(Del) Hab6-10 vs Del Hab6-10		1.7942
ranksum_statistic WT(Del) Hab6-10 vs Del Hab6-10		566
FDR WT(Del) Hab6-10 vs Del Hab6-10		0.14556
pVal (ranksum) WT(Del) Hab11-15 vs Del Hab11-15		0.18046
z_statistic WT(Del) Hab11-15 vs Del Hab11-15		1.3393
ranksum_statistic WT(Del) Hab11-15 vs Del Hab11-15		548
FDR WT(Del) Hab11-15 vs Del Hab11-15		0.24061
pVal (ranksum) WT(Del) Trial1-5 vs Del Trial1-5		0.25546
z_statistic WT(Del) Trial1-5 vs Del Trial1-5		1.1372
ranksum_statistic WT(Del) Trial1-5 vs Del Trial1-5		540
FDR WT(Del) Trial1-5 vs Del Trial1-5		0.25546

### Sheet: All_Female_Center2Del
Field	Statistical_Significance_Symbol	Value
mean WT(Del) Hab		31.9734
median WT(Del) Hab		31.9676
std WT(Del) Hab		0.56352
Sample Size WT(Del) Hab		68
Values of WT(Del) Hab		31.8525 31.8513 31.6934 32.4607 31.09 31.7753 32.7562 32.2076 32.4657 31.5489 31.502 31.3399 31.9481 31.5857 32.005 32.5358 32.8001 32.4704 31.9778 31.829 30.7572 32.1372 31.1479 31.6683 31.1842 31.5921 32.2114 31.6498 32.1103 32.1425 32.6749 31.7983 32.8044 31.3688 33.0956 31.2145 32.8773 31.8579 32.263 31.6814 32.5864 32.1154 31.9575 31.8566 32.0802 32.0734 31.2351 31.5365 32.2275 31.1569 31.25…
mean Del Hab		31.6123
median Del Hab		31.6798
std Del Hab		0.74471
Sample Size Del Hab		61
Values of Del Hab		31.25944 31.84477 32.737 31.50719 32.6586 32.23944 30.51021 30.08261 30.46489 31.83806 32.22714 29.79713 31.60717 30.36962 30.81783 30.72819 30.12241 30.96431 31.78761 32.13342 32.18522 NaN 32.16127 31.9232 30.58446 31.57533 32.11118 32.02956 31.19194 31.64894 32.24254 32.03412 32.89064 32.31084 32.70051 31.93529 31.56003 32.82384 31.0611 31.96462 32.46926 30.67035 31.25981 31.82118 31.56558 30.4…
mean WT(Del) Trial		32.1451
median WT(Del) Trial		31.9969
std WT(Del) Trial		0.64829
Sample Size WT(Del) Trial		68
Values of WT(Del) Trial		31.8811 31.9457 31.583 31.8304 31.2466 31.8549 33.247 32.103 32.312 31.9102 31.6542 30.7119 31.9121 31.9804 32.0057 32.5464 33.0824 32.8451 31.8556 33.0693 31.2942 32.5052 31.568 31.8586 31.4112 31.6481 32.9806 32.1189 32.2026 32.1103 32.4572 31.6839 33.27 31.8274 33.5628 31.6484 33.3508 32.175 32.8563 31.7465 32.7922 31.6802 31.9026 32.042 31.4399 31.6818 32.1275 32.4185 32.385 31.4148 31.3578 3…
mean Del Trial		31.7674
median Del Trial		31.8921
std Del Trial		0.76155
Sample Size Del Trial		61
Values of Del Trial		31.12996 31.86914 32.93406 31.48587 32.39417 32.17373 30.43868 29.88161 30.61317 32.18356 32.57379 29.75254 31.18114 30.07547 31.00415 30.80006 30.95991 31.68886 31.97236 32.25187 31.64396 NaN 32.14713 32.08364 30.662 31.91312 32.30256 31.81051 31.14386 32.23755 32.40106 32.18428 33.22034 32.5252 32.66154 32.03983 32.16854 32.5281 31.29382 31.76677 32.57222 30.82025 31.81139 31.90199 32.0152 30.8…
pVal (ranksum) WT(Del) Hab vs Del Hab	*	0.013473
z_statistic WT(Del) Hab vs Del Hab		2.471
ranksum_statistic WT(Del) Hab vs Del Hab		4904
FDR WT(Del) Hab vs Del Hab	*	0.026946
pVal (ranksum) WT(Del) Trial vs Del Trial	*	0.03502
z_statistic WT(Del) Trial vs Del Trial		2.1081
ranksum_statistic WT(Del) Trial vs Del Trial		4828
FDR WT(Del) Trial vs Del Trial	*	0.03502
Sample Size Del Hab11-15		61
Values of Del Hab11-15		31.2286 31.81661 32.64428 31.63853 32.75181 32.14271 30.50484 30.27766 30.35883 32.07065 32.44648 29.78898 31.50315 30.52456 30.90116 30.82687 30.80792 31.45405 31.69286 32.19199 31.92358 NaN 32.03684 32.46368 30.62655 31.57581 32.2375 32.01737 31.19443 31.73583 32.04131 31.97273 33.00144 32.34485 32.76388 32.15322 31.79002 32.68551 31.26608 32.24704 32.90107 30.84269 31.40524 32.27893 31.8124 30…
mean WT(Del) Trial1-5		32.1451
median WT(Del) Trial1-5		31.9969
std WT(Del) Trial1-5		0.64829
Sample Size WT(Del) Trial1-5		68
Values of WT(Del) Trial1-5		31.8811 31.9457 31.583 31.8304 31.2466 31.8549 33.247 32.103 32.312 31.9102 31.6542 30.7119 31.9121 31.9804 32.0057 32.5464 33.0824 32.8451 31.8556 33.0693 31.2942 32.5052 31.568 31.8586 31.4112 31.6481 32.9806 32.1189 32.2026 32.1103 32.4572 31.6839 33.27 31.8274 33.5628 31.6484 33.3508 32.175 32.8563 31.7465 32.7922 31.6802 31.9026 32.042 31.4399 31.6818 32.1275 32.4185 32.385 31.4148 31.3578 3…
mean Del Trial1-5		31.7674
median Del Trial1-5		31.8921
std Del Trial1-5		0.76155
Sample Size Del Trial1-5		61
Values of Del Trial1-5		31.12996 31.86914 32.93406 31.48587 32.39417 32.17373 30.43868 29.88161 30.61317 32.18356 32.57379 29.75254 31.18114 30.07547 31.00415 30.80006 30.95991 31.68886 31.97236 32.25187 31.64396 NaN 32.14713 32.08364 30.662 31.91312 32.30256 31.81051 31.14386 32.23755 32.40106 32.18428 33.22034 32.5252 32.66154 32.03983 32.16854 32.5281 31.29382 31.76677 32.57222 30.82025 31.81139 31.90199 32.0152 30.8…
pVal (ranksum) WT(Del) Hab1-5 vs Del Hab1-5	*	0.013473
z_statistic WT(Del) Hab1-5 vs Del Hab1-5		2.471
ranksum_statistic WT(Del) Hab1-5 vs Del Hab1-5		4904
FDR WT(Del) Hab1-5 vs Del Hab1-5	*	0.023366
pVal (ranksum) WT(Del) Hab6-10 vs Del Hab6-10	*	0.017524
z_statistic WT(Del) Hab6-10 vs Del Hab6-10		2.3755
ranksum_statistic WT(Del) Hab6-10 vs Del Hab6-10		4884
FDR WT(Del) Hab6-10 vs Del Hab6-10	*	0.023366
pVal (ranksum) WT(Del) Hab11-15 vs Del Hab11-15	*	0.016422
z_statistic WT(Del) Hab11-15 vs Del Hab11-15		2.3994
ranksum_statistic WT(Del) Hab11-15 vs Del Hab11-15		4889
FDR WT(Del) Hab11-15 vs Del Hab11-15	*	0.023366
pVal (ranksum) WT(Del) Trial1-5 vs Del Trial1-5	*	0.03502
z_statistic WT(Del) Trial1-5 vs Del Trial1-5		2.1081
ranksum_statistic WT(Del) Trial1-5 vs Del Trial1-5		4828
FDR WT(Del) Trial1-5 vs Del Trial1-5	*	0.03502
