## Supplementary File 1 for "Contrasting behavioral and physiological effects of *Gtf2i* duplication and deletion in mouse models of the 7q11.23 Duplication and Williams-Beuren Syndromes": Center2Dup.xlsx

### Sheet: SP_Male_Center2Dup
Field	Statistical_Significance_Symbol	Value
mean WT(Dup) Hab		32.168
median WT(Dup) Hab		32.2958
std WT(Dup) Hab		0.76342
Sample Size WT(Dup) Hab		46
Values of WT(Dup) Hab		32.69482 32.80395 32.4537 31.91194 32.29544 33.28068 31.78844 30.02161 32.00037 30.68517 32.65823 31.25686 31.88714 30.67472 33.30784 31.80914 NaN 31.57255 31.50969 31.52588 31.31553 31.81996 31.82751 31.61377 32.75347 33.54311 32.37795 30.83084 32.99557 32.63873 32.18312 32.29608 32.34601 32.32934 31.83616 32.57117 32.77195 NaN 32.22201 32.66409 33.18942 32.04546 32.65231 33.20931 32.50943 32.71…
mean Dup Hab		32.4523
median Dup Hab		32.2819
std Dup Hab		0.70375
Sample Size Dup Hab		38
Values of Dup Hab		33.0101 33.22 33.0441 32.0627 31.5662 32.1087 32.4633 32.1584 31.5303 31.5243 31.879 31.8902 31.7559 32.0139 32.3962 32.3709 33.5956 32.7408 31.5972 33.2077 31.4193 31.8594 32.6089 32.8567 31.8371 33.3781 32.195 34.0362 32.6107 32.8618 34.0398 33.0202 32.2007 32.0346 31.978 32.3621 33.5527 32.2016
mean WT(Dup) Trial		32.5796
median WT(Dup) Trial		32.6247
std WT(Dup) Trial		0.6497
Sample Size WT(Dup) Trial		46
Values of WT(Dup) Trial		33.68132 32.89223 32.977 32.29371 32.77781 33.11279 32.3859 30.24275 32.96215 31.79096 33.04431 31.22695 32.93854 32.30823 33.5834 32.44648 NaN 31.98293 32.37066 32.13203 31.81073 32.90808 32.5545 32.49378 33.4822 33.8073 32.62365 31.87483 32.34849 33.01066 32.65317 32.97859 32.38148 32.46765 31.91092 32.49254 32.62569 NaN 32.16262 32.90783 32.9729 31.92196 32.77502 33.29339 32.88422 33.01137
mean Dup Trial		32.7743
median Dup Trial		32.5773
std Dup Trial		0.57586
Sample Size Dup Trial		38
Values of Dup Trial		33.3449 33.5336 33.3919 32.2669 32.4634 32.6786 32.9989 32.4258 32.3377 32.0607 32.4186 32.881 32.4965 32.1645 32.4328 31.8798 33.9645 32.9587 32.5289 33.0587 32.3604 32.365 32.7907 32.7055 32.222 33.5443 32.4025 34.1976 32.8942 33.1127 34.0366 32.9538 32.3527 32.1293 32.4141 32.6257 33.5777 32.4514
pVal (ranksum) WT(Dup) Hab vs Dup Hab		0.2214
z_statistic WT(Dup) Hab vs Dup Hab		-1.2228
ranksum_statistic WT(Dup) Hab vs Dup Hab		1694
FDR WT(Dup) Hab vs Dup Hab		0.4428
pVal (ranksum) WT(Dup) Trial vs Dup Trial		0.46541
z_statistic WT(Dup) Trial vs Dup Trial		-0.72997
ranksum_statistic WT(Dup) Trial vs Dup Trial		1747
FDR WT(Dup) Trial vs Dup Trial		0.46541
Sample Size Dup Hab11-15		38
Values of Dup Hab11-15		33.0757 33.5428 33.3713 32.043 31.7402 31.9292 32.6687 32.333 31.9326 31.8647 31.9098 32.2531 32.5078 31.9257 32.3677 32.6038 33.7234 32.5322 32.261 33.2092 31.9284 32.1522 33.0901 32.9676 31.927 32.9708 32.1964 34.0114 32.4579 32.8668 33.8541 33.1022 31.8824 31.9164 32.1386 32.4957 33.5684 32.2084
mean WT(Dup) Trial1-5		32.5796
median WT(Dup) Trial1-5		32.6247
std WT(Dup) Trial1-5		0.6497
Sample Size WT(Dup) Trial1-5		46
Values of WT(Dup) Trial1-5		33.68132 32.89223 32.977 32.29371 32.77781 33.11279 32.3859 30.24275 32.96215 31.79096 33.04431 31.22695 32.93854 32.30823 33.5834 32.44648 NaN 31.98293 32.37066 32.13203 31.81073 32.90808 32.5545 32.49378 33.4822 33.8073 32.62365 31.87483 32.34849 33.01066 32.65317 32.97859 32.38148 32.46765 31.91092 32.49254 32.62569 NaN 32.16262 32.90783 32.9729 31.92196 32.77502 33.29339 32.88422 33.01137
mean Dup Trial1-5		32.7743
median Dup Trial1-5		32.5773
std Dup Trial1-5		0.57586
Sample Size Dup Trial1-5		38
Values of Dup Trial1-5		33.3449 33.5336 33.3919 32.2669 32.4634 32.6786 32.9989 32.4258 32.3377 32.0607 32.4186 32.881 32.4965 32.1645 32.4328 31.8798 33.9645 32.9587 32.5289 33.0587 32.3604 32.365 32.7907 32.7055 32.222 33.5443 32.4025 34.1976 32.8942 33.1127 34.0366 32.9538 32.3527 32.1293 32.4141 32.6257 33.5777 32.4514
pVal (ranksum) WT(Dup) Hab1-5 vs Dup Hab1-5		0.18824
z_statistic WT(Dup) Hab1-5 vs Dup Hab1-5		-1.3158
ranksum_statistic WT(Dup) Hab1-5 vs Dup Hab1-5		1684
FDR WT(Dup) Hab1-5 vs Dup Hab1-5		0.46541
pVal (ranksum) WT(Dup) Hab6-10 vs Dup Hab6-10		0.37954
z_statistic WT(Dup) Hab6-10 vs Dup Hab6-10		-0.87875
ranksum_statistic WT(Dup) Hab6-10 vs Dup Hab6-10		1731
FDR WT(Dup) Hab6-10 vs Dup Hab6-10		0.46541
pVal (ranksum) WT(Dup) Hab11-15 vs Dup Hab11-15		0.3846
z_statistic WT(Dup) Hab11-15 vs Dup Hab11-15		-0.86945
ranksum_statistic WT(Dup) Hab11-15 vs Dup Hab11-15		1732
FDR WT(Dup) Hab11-15 vs Dup Hab11-15		0.46541
pVal (ranksum) WT(Dup) Trial1-5 vs Dup Trial1-5		0.46541
z_statistic WT(Dup) Trial1-5 vs Dup Trial1-5		-0.72997
ranksum_statistic WT(Dup) Trial1-5 vs Dup Trial1-5		1747
FDR WT(Dup) Trial1-5 vs Dup Trial1-5		0.46541

### Sheet: SxP_Male_Center2Dup
Field	Statistical_Significance_Symbol	Value
mean WT(Dup) Hab		32.0745
median WT(Dup) Hab		32.2263
std WT(Dup) Hab		0.70736
Sample Size WT(Dup) Hab		47
Values of WT(Dup) Hab		31.7791 32.4257 32.4639 31.7184 32.0538 31.566 31.5699 31.7321 33.5189 30.8475 30.2438 31.4742 31.5785 32.5903 31.1892 31.6344 32.3765 32.7188 32.6446 31.0474 31.9037 30.9062 31.4649 31.7562 32.6395 31.5606 31.5523 33.0139 32.8514 32.7404 32.3473 31.8191 33.0608 32.9632 32.5232 30.6892 32.1021 32.4969 32.1001 32.2263 32.5166 32.3611 33.4014 32.2587 32.2329 32.3994 32.4431
mean Dup Hab		32.4977
median Dup Hab		32.5124
std Dup Hab		0.7415
Sample Size Dup Hab		37
Values of Dup Hab		33.0616 32.9246 32.7798 32.2673 31.6718 32.8976 32.5124 32.7112 31.6103 31.1363 31.5492 32.1403 32.6122 31.4655 32.3148 32.1008 32.0163 34.3112 32.6358 32.9306 33.0746 32.6013 32.0991 31.6834 32.7396 32.0536 33.5878 32.5068 34.5549 32.7103 33.3262 32.5299 31.7761 31.6238 32.2758 32.308 33.3127
mean WT(Dup) Trial		32.5055
median WT(Dup) Trial		32.5202
std WT(Dup) Trial		0.57101
Sample Size WT(Dup) Trial		47
Values of WT(Dup) Trial		32.2834 32.314 32.4736 31.7556 33.0725 32.8228 31.9635 32.639 33.6932 31.8937 31.1798 32.5258 32.3088 33.0952 30.8462 32.4855 33.3588 33.3061 32.8787 31.9782 32.3352 31.8564 31.7989 31.9997 32.7529 32.3302 32.1269 32.5189 32.8532 32.9426 32.7211 32.5202 33.268 32.9547 32.7233 31.5378 33.0651 32.9195 32.4533 32.7754 32.3657 32.6188 33.4039 32.6107 32.2064 32.4441 32.7806
mean Dup Trial		32.6974
median Dup Trial		32.6256
std Dup Trial		0.67356
Sample Size Dup Trial		37
Values of Dup Trial		33.0788 33.5418 32.5706 32.5475 32.1347 32.3799 32.675 32.6256 32.1414 31.8319 31.7202 33.0572 32.9955 31.9742 32.5144 31.8776 32.9396 34.0996 32.6899 33.0138 32.838 33.1648 32.1291 32.0351 32.8381 32.1842 33.562 32.5077 34.6706 32.877 33.6163 32.8796 31.663 31.9731 32.4836 32.3745 33.5994
pVal (ranksum) WT(Dup) Hab vs Dup Hab	*	0.023174
z_statistic WT(Dup) Hab vs Dup Hab		-2.2706
ranksum_statistic WT(Dup) Hab vs Dup Hab		1745
FDR WT(Dup) Hab vs Dup Hab	*	0.046348
pVal (ranksum) WT(Dup) Trial vs Dup Trial		0.34412
z_statistic WT(Dup) Trial vs Dup Trial		-0.94606
ranksum_statistic WT(Dup) Trial vs Dup Trial		1892
FDR WT(Dup) Trial vs Dup Trial		0.34412
Sample Size Dup Hab11-15		37
Values of Dup Hab11-15		33.6169 33.2192 33.1195 32.3232 31.762 33.0009 32.5425 32.6351 31.9975 31.4788 32.041 33.0177 32.934 31.9065 32.4814 33.0545 32.9105 34.3388 32.5341 33.1093 33.0785 32.8232 31.5695 32.1181 32.678 31.8183 33.485 32.433 34.3571 32.6403 33.1302 32.446 31.7981 31.7373 32.3392 32.2974 33.2573
mean WT(Dup) Trial1-5		32.5055
median WT(Dup) Trial1-5		32.5202
std WT(Dup) Trial1-5		0.57101
Sample Size WT(Dup) Trial1-5		47
Values of WT(Dup) Trial1-5		32.2834 32.314 32.4736 31.7556 33.0725 32.8228 31.9635 32.639 33.6932 31.8937 31.1798 32.5258 32.3088 33.0952 30.8462 32.4855 33.3588 33.3061 32.8787 31.9782 32.3352 31.8564 31.7989 31.9997 32.7529 32.3302 32.1269 32.5189 32.8532 32.9426 32.7211 32.5202 33.268 32.9547 32.7233 31.5378 33.0651 32.9195 32.4533 32.7754 32.3657 32.6188 33.4039 32.6107 32.2064 32.4441 32.7806
mean Dup Trial1-5		32.6974
median Dup Trial1-5		32.6256
std Dup Trial1-5		0.67356
Sample Size Dup Trial1-5		37
Values of Dup Trial1-5		33.0788 33.5418 32.5706 32.5475 32.1347 32.3799 32.675 32.6256 32.1414 31.8319 31.7202 33.0572 32.9955 31.9742 32.5144 31.8776 32.9396 34.0996 32.6899 33.0138 32.838 33.1648 32.1291 32.0351 32.8381 32.1842 33.562 32.5077 34.6706 32.877 33.6163 32.8796 31.663 31.9731 32.4836 32.3745 33.5994
pVal (ranksum) WT(Dup) Hab1-5 vs Dup Hab1-5		0.1324
z_statistic WT(Dup) Hab1-5 vs Dup Hab1-5		-1.5047
ranksum_statistic WT(Dup) Hab1-5 vs Dup Hab1-5		1830
FDR WT(Dup) Hab1-5 vs Dup Hab1-5		0.17654
pVal (ranksum) WT(Dup) Hab6-10 vs Dup Hab6-10	*	0.010232
z_statistic WT(Dup) Hab6-10 vs Dup Hab6-10		-2.5679
ranksum_statistic WT(Dup) Hab6-10 vs Dup Hab6-10		1712
FDR WT(Dup) Hab6-10 vs Dup Hab6-10	*	0.022693
pVal (ranksum) WT(Dup) Hab11-15 vs Dup Hab11-15	*	0.011346
z_statistic WT(Dup) Hab11-15 vs Dup Hab11-15		-2.5318
ranksum_statistic WT(Dup) Hab11-15 vs Dup Hab11-15		1716
FDR WT(Dup) Hab11-15 vs Dup Hab11-15	*	0.022693
pVal (ranksum) WT(Dup) Trial1-5 vs Dup Trial1-5		0.34412
z_statistic WT(Dup) Trial1-5 vs Dup Trial1-5		-0.94606
ranksum_statistic WT(Dup) Trial1-5 vs Dup Trial1-5		1892
FDR WT(Dup) Trial1-5 vs Dup Trial1-5		0.34412

### Sheet: ESP_Male_Center2Dup
Field	Statistical_Significance_Symbol	Value
mean WT(Dup) Hab		32.1505
median WT(Dup) Hab		32.2486
std WT(Dup) Hab		0.81028
Sample Size WT(Dup) Hab		47
Values of WT(Dup) Hab		31.4747 32.625 32.4523 30.5472 32.1925 31.737 31.5431 31.4896 33.3184 32.3977 30.5851 31.7289 31.14 32.3588 31.1419 31.9619 31.4224 32.8231 31.3559 31.1081 31.4107 31.7685 31.4805 31.3811 31.6695 33.8458 33.6799 31.7756 32.7384 32.4121 32.343 32.5626 33.0099 31.1924 32.1077 32.2486 32.6056 32.9708 31.7335 32.943 32.8184 32.4454 34.2232 32.4112 32.3971 32.9024 32.5919
mean Dup Hab		32.5386
median Dup Hab		32.4276
std Dup Hab		0.78364
Sample Size Dup Hab		38
Values of Dup Hab		33.0284 33.0487 33.1994 31.9566 32.0742 32.9337 32.509 32.2827 31.352 31.0262 31.2131 31.7997 32.6209 31.4788 32.1138 32.6066 32.3461 34.264 32.9637 33.5182 32.518 33.1409 32.0471 31.9535 33.0073 32.1177 32.0287 31.8203 32.7958 34.0766 32.1989 33.1546 34.3282 32.7552 32.1574 32.303 33.5088 32.219
mean WT(Dup) Trial		32.5155
median WT(Dup) Trial		32.5424
std WT(Dup) Trial		0.70387
Sample Size WT(Dup) Trial		47
Values of WT(Dup) Trial		32.093 32.6552 32.5402 30.8731 32.2524 32.8379 31.9181 32.04 33.4867 32.9718 31.4411 32.5201 31.9964 33.1289 31.0292 32.5424 32.6418 33.4674 31.0499 32.0485 31.9147 32.4872 32.6852 32.2487 32.3987 33.7914 33.6915 31.6779 33.0348 32.5731 32.4804 32.423 33.2529 31.4001 32.3555 31.9843 32.9526 33.0316 32.5736 33.2459 32.764 32.6101 34.121 32.6667 32.4086 32.8048 33.1168
mean Dup Trial		32.6394
median Dup Trial		32.5086
std Dup Trial		0.81656
Sample Size Dup Trial		38
Values of Dup Trial		33.2433 33.4109 32.2431 32.2589 32.1149 32.9528 32.6612 29.8802 32.1732 31.8381 31.4154 32.6285 32.8796 32.0995 32.3633 32.6512 32.848 34.4826 33.0616 33.5545 32.3376 33.1996 32.387 32.2025 33.1555 32.223 32.0007 31.9598 32.4013 34.0432 32.4059 33.1297 34.2874 32.8861 32.4649 32.2841 33.6141 32.5523
pVal (ranksum) WT(Dup) Hab vs Dup Hab	*	0.039028
z_statistic WT(Dup) Hab vs Dup Hab		-2.0639
ranksum_statistic WT(Dup) Hab vs Dup Hab		1787
FDR WT(Dup) Hab vs Dup Hab	#	0.078055
pVal (ranksum) WT(Dup) Trial vs Dup Trial		0.62374
z_statistic WT(Dup) Trial vs Dup Trial		-0.49056
ranksum_statistic WT(Dup) Trial vs Dup Trial		1965
FDR WT(Dup) Trial vs Dup Trial		0.62374
Sample Size Dup Hab11-15		38
Values of Dup Hab11-15		33.5131 33.2284 33.4085 32.0314 31.9546 33.1875 32.5836 32.4783 31.8481 31.4984 31.7489 32.2481 33.0152 31.6872 32.3428 32.641 32.7655 34.3826 33.1267 33.7476 32.5685 33.0967 31.7799 32.1878 32.9693 32.1145 32.1277 31.7217 32.7997 34.0291 32.2116 32.994 34.2032 32.8007 32.2831 32.3672 33.5102 32.4232
mean WT(Dup) Trial1-5		32.5155
median WT(Dup) Trial1-5		32.5424
std WT(Dup) Trial1-5		0.70387
Sample Size WT(Dup) Trial1-5		47
Values of WT(Dup) Trial1-5		32.093 32.6552 32.5402 30.8731 32.2524 32.8379 31.9181 32.04 33.4867 32.9718 31.4411 32.5201 31.9964 33.1289 31.0292 32.5424 32.6418 33.4674 31.0499 32.0485 31.9147 32.4872 32.6852 32.2487 32.3987 33.7914 33.6915 31.6779 33.0348 32.5731 32.4804 32.423 33.2529 31.4001 32.3555 31.9843 32.9526 33.0316 32.5736 33.2459 32.764 32.6101 34.121 32.6667 32.4086 32.8048 33.1168
mean Dup Trial1-5		32.6394
median Dup Trial1-5		32.5086
std Dup Trial1-5		0.81656
Sample Size Dup Trial1-5		38
Values of Dup Trial1-5		33.2433 33.4109 32.2431 32.2589 32.1149 32.9528 32.6612 29.8802 32.1732 31.8381 31.4154 32.6285 32.8796 32.0995 32.3633 32.6512 32.848 34.4826 33.0616 33.5545 32.3376 33.1996 32.387 32.2025 33.1555 32.223 32.0007 31.9598 32.4013 34.0432 32.4059 33.1297 34.2874 32.8861 32.4649 32.2841 33.6141 32.5523
pVal (ranksum) WT(Dup) Hab1-5 vs Dup Hab1-5	#	0.085582
z_statistic WT(Dup) Hab1-5 vs Dup Hab1-5		-1.7192
ranksum_statistic WT(Dup) Hab1-5 vs Dup Hab1-5		1826
FDR WT(Dup) Hab1-5 vs Dup Hab1-5		0.17116
pVal (ranksum) WT(Dup) Hab6-10 vs Dup Hab6-10	*	0.017632
z_statistic WT(Dup) Hab6-10 vs Dup Hab6-10		-2.3733
ranksum_statistic WT(Dup) Hab6-10 vs Dup Hab6-10		1752
FDR WT(Dup) Hab6-10 vs Dup Hab6-10	#	0.070528
pVal (ranksum) WT(Dup) Hab11-15 vs Dup Hab11-15		0.19232
z_statistic WT(Dup) Hab11-15 vs Dup Hab11-15		-1.3037
ranksum_statistic WT(Dup) Hab11-15 vs Dup Hab11-15		1873
FDR WT(Dup) Hab11-15 vs Dup Hab11-15		0.25643
pVal (ranksum) WT(Dup) Trial1-5 vs Dup Trial1-5		0.62374
z_statistic WT(Dup) Trial1-5 vs Dup Trial1-5		-0.49056
ranksum_statistic WT(Dup) Trial1-5 vs Dup Trial1-5		1965
FDR WT(Dup) Trial1-5 vs Dup Trial1-5		0.62374

### Sheet: All_Male_Center2Dup
Field	Statistical_Significance_Symbol	Value
mean WT(Dup) Hab		32.1302
median WT(Dup) Hab		32.2407
std WT(Dup) Hab		0.75699
Sample Size WT(Dup) Hab		140
Values of WT(Dup) Hab		32.69482 32.80395 32.4537 31.91194 32.29544 33.28068 31.78844 30.02161 32.00037 30.68517 32.65823 31.25686 31.88714 31.7791 32.42567 32.46388 31.71838 32.05381 31.56602 31.56995 31.73214 33.51888 30.84753 30.24377 31.47416 31.5785 32.5903 31.18921 31.63435 31.47474 32.62499 32.45233 30.54722 32.19254 31.73697 31.54313 31.48961 33.31836 32.39769 30.58512 31.72894 31.13997 32.35883 31.1419 31.96194…
mean Dup Hab		32.4962
median Dup Hab		32.3709
std Dup Hab		0.73789
Sample Size Dup Hab		113
Values of Dup Hab		33.0101 33.22 33.0441 32.0627 31.5662 32.1087 32.4633 33.0616 32.9246 32.7798 32.2673 31.6718 32.8976 32.5124 33.0284 33.0487 33.1994 31.9566 32.0742 32.9337 32.509 32.1584 31.5303 31.5243 32.7112 31.6103 31.1363 32.2827 31.352 31.0262 31.879 31.8902 31.5492 32.1403 31.2131 31.7997 31.7559 32.0139 32.3962 32.3709 32.6122 31.4655 32.3148 32.1008 32.0163 32.6209 31.4788 32.1138 32.6066 32.3461 33.5…
mean WT(Dup) Trial		32.5325
median WT(Dup) Trial		32.5484
std WT(Dup) Trial		0.63983
Sample Size WT(Dup) Trial		140
Values of WT(Dup) Trial		33.68132 32.89223 32.977 32.29371 32.77781 33.11279 32.3859 30.24275 32.96215 31.79096 33.04431 31.22695 32.93854 32.28337 32.31401 32.47362 31.75563 33.07245 32.82281 31.96348 32.63896 33.6932 31.89367 31.17979 32.52575 32.30875 33.09522 30.8462 32.48545 32.09303 32.65516 32.54023 30.87314 32.25239 32.83791 31.91806 32.03995 33.48666 32.97181 31.44113 32.52009 31.9964 33.12893 31.0292 32.54236 3…
mean Dup Trial		32.7038
median Dup Trial		32.5706
std Dup Trial		0.69193
Sample Size Dup Trial		113
Values of Dup Trial		33.3449 33.5336 33.3919 32.2669 32.4634 32.6786 32.9989 33.0788 33.5418 32.5706 32.5475 32.1347 32.3799 32.675 33.2433 33.4109 32.2431 32.2589 32.1149 32.9528 32.6612 32.4258 32.3377 32.0607 32.6256 32.1414 31.8319 29.8802 32.1732 31.8381 32.4186 32.881 31.7202 33.0572 31.4154 32.6285 32.4965 32.1645 32.4328 31.8798 32.9955 31.9742 32.5144 31.8776 32.9396 32.8796 32.0995 32.3633 32.6512 32.848 33…
pVal (ranksum) WT(Dup) Hab vs Dup Hab	**	0.001237
z_statistic WT(Dup) Hab vs Dup Hab		-3.2302
ranksum_statistic WT(Dup) Hab vs Dup Hab		15539
FDR WT(Dup) Hab vs Dup Hab	**	0.002474
pVal (ranksum) WT(Dup) Trial vs Dup Trial		0.20177
z_statistic WT(Dup) Trial vs Dup Trial		-1.2765
ranksum_statistic WT(Dup) Trial vs Dup Trial		16657
FDR WT(Dup) Trial vs Dup Trial		0.20177
Sample Size Dup Hab11-15		113
Values of Dup Hab11-15		33.0757 33.5428 33.3713 32.043 31.7402 31.9292 32.6687 33.6169 33.2192 33.1195 32.3232 31.762 33.0009 32.5425 33.5131 33.2284 33.4085 32.0314 31.9546 33.1875 32.5836 32.333 31.9326 31.8647 32.6351 31.9975 31.4788 32.4783 31.8481 31.4984 31.9098 32.2531 32.041 33.0177 31.7489 32.2481 32.5078 31.9257 32.3677 32.6038 32.934 31.9065 32.4814 33.0545 32.9105 33.0152 31.6872 32.3428 32.641 32.7655 33.72…
mean WT(Dup) Trial1-5		32.5325
median WT(Dup) Trial1-5		32.5484
std WT(Dup) Trial1-5		0.63983
Sample Size WT(Dup) Trial1-5		140
Values of WT(Dup) Trial1-5		33.68132 32.89223 32.977 32.29371 32.77781 33.11279 32.3859 30.24275 32.96215 31.79096 33.04431 31.22695 32.93854 32.28337 32.31401 32.47362 31.75563 33.07245 32.82281 31.96348 32.63896 33.6932 31.89367 31.17979 32.52575 32.30875 33.09522 30.8462 32.48545 32.09303 32.65516 32.54023 30.87314 32.25239 32.83791 31.91806 32.03995 33.48666 32.97181 31.44113 32.52009 31.9964 33.12893 31.0292 32.54236 3…
mean Dup Trial1-5		32.7038
median Dup Trial1-5		32.5706
std Dup Trial1-5		0.69193
Sample Size Dup Trial1-5		113
Values of Dup Trial1-5		33.3449 33.5336 33.3919 32.2669 32.4634 32.6786 32.9989 33.0788 33.5418 32.5706 32.5475 32.1347 32.3799 32.675 33.2433 33.4109 32.2431 32.2589 32.1149 32.9528 32.6612 32.4258 32.3377 32.0607 32.6256 32.1414 31.8319 29.8802 32.1732 31.8381 32.4186 32.881 31.7202 33.0572 31.4154 32.6285 32.4965 32.1645 32.4328 31.8798 32.9955 31.9742 32.5144 31.8776 32.9396 32.8796 32.0995 32.3633 32.6512 32.848 33…
pVal (ranksum) WT(Dup) Hab1-5 vs Dup Hab1-5	**	0.0046036
z_statistic WT(Dup) Hab1-5 vs Dup Hab1-5		-2.8335
ranksum_statistic WT(Dup) Hab1-5 vs Dup Hab1-5		15766
FDR WT(Dup) Hab1-5 vs Dup Hab1-5	**	0.0061382
pVal (ranksum) WT(Dup) Hab6-10 vs Dup Hab6-10	***	0.00066174
z_statistic WT(Dup) Hab6-10 vs Dup Hab6-10		-3.405
ranksum_statistic WT(Dup) Hab6-10 vs Dup Hab6-10		15439
FDR WT(Dup) Hab6-10 vs Dup Hab6-10	**	0.002647
pVal (ranksum) WT(Dup) Hab11-15 vs Dup Hab11-15	**	0.0045535
z_statistic WT(Dup) Hab11-15 vs Dup Hab11-15		-2.837
ranksum_statistic WT(Dup) Hab11-15 vs Dup Hab11-15		15764
FDR WT(Dup) Hab11-15 vs Dup Hab11-15	**	0.0061382
pVal (ranksum) WT(Dup) Trial1-5 vs Dup Trial1-5		0.20177
z_statistic WT(Dup) Trial1-5 vs Dup Trial1-5		-1.2765
ranksum_statistic WT(Dup) Trial1-5 vs Dup Trial1-5		16657
FDR WT(Dup) Trial1-5 vs Dup Trial1-5		0.20177

### Sheet: SP_Female_Center2Dup
Field	Statistical_Significance_Symbol	Value
mean WT(Dup) Hab		32.1954
median WT(Dup) Hab		32.2327
std WT(Dup) Hab		0.62786
Sample Size WT(Dup) Hab		37
Values of WT(Dup) Hab		31.0389 31.2122 32.4413 32.3481 32.2127 30.873 31.4986 32.4219 32.144 32.3672 31.8523 32.3077 31.206 32.6415 32.9307 32.8224 32.7564 33.0754 33.4724 32.171 31.5708 32.5673 33.1951 31.5799 31.7428 31.5506 31.6314 32.7767 33.0288 32.7213 32.1101 31.9339 32.2327 32.3281 31.7678 32.2016 32.4973
mean Dup Hab		32.0704
median Dup Hab		32.2359
std Dup Hab		0.63186
Sample Size Dup Hab		45
Values of Dup Hab		31.0176 32.467 31.9516 31.4642 32.4898 31.5814 32.4774 31.0775 32.496 32.2219 32.0016 32.8757 32.6518 32.6806 30.7785 32.106 32.5979 31.183 32.7816 32.2359 32.725 32.6531 32.3224 32.1556 31.1847 31.1683 32.6981 31.0753 32.7316 30.8801 32.1673 31.647 32.7237 31.221 31.2611 32.1683 31.742 32.4711 32.3304 32.8354 32.3911 31.8834 32.2553 32.5597 32.782
mean WT(Dup) Trial		32.3908
median WT(Dup) Trial		32.3891
std WT(Dup) Trial		0.62762
Sample Size WT(Dup) Trial		37
Values of WT(Dup) Trial		30.944 31.294 32.7056 32.3405 32.056 31.167 31.538 32.2917 32.8766 33.0544 32.0746 32.7256 31.4922 32.9047 32.955 33.0056 33.0791 33.2516 33.3449 32.3547 31.7536 32.67 33.2088 32.2155 32.1851 32.0125 31.6827 32.8512 33.1184 32.9291 32.6484 31.7633 32.3891 32.4477 32.031 32.3154 32.7821
mean Dup Trial		32.2458
median Dup Trial		32.4182
std Dup Trial		0.58369
Sample Size Dup Trial		45
Values of Dup Trial		31.3743 31.727 31.9674 31.5309 32.2388 31.9575 32.6689 31.8143 33.1259 32.8962 32.5743 32.7291 32.8148 32.7354 31.8481 32.4748 32.6396 31.727 32.3699 32.711 32.9555 33.1008 31.6025 31.6876 31.6966 31.5213 32.821 31.2372 32.9035 31.1095 32.4965 31.8118 32.5495 31.0992 31.4081 32.2842 32.031 32.8474 32.4182 32.9825 32.4815 32.1034 32.5146 32.4825 32.9885
pVal (ranksum) WT(Dup) Hab vs Dup Hab		0.55716
z_statistic WT(Dup) Hab vs Dup Hab		0.58706
ranksum_statistic WT(Dup) Hab vs Dup Hab		1599
FDR WT(Dup) Hab vs Dup Hab		0.55716
pVal (ranksum) WT(Dup) Trial vs Dup Trial		0.25952
z_statistic WT(Dup) Trial vs Dup Trial		1.1275
ranksum_statistic WT(Dup) Trial vs Dup Trial		1657
FDR WT(Dup) Trial vs Dup Trial		0.51903
Sample Size Dup Hab11-15		45
Values of Dup Hab11-15		31.348 32.7787 32.2144 31.6673 32.5076 31.1406 32.4308 31.7349 32.7341 32.7492 32.6268 32.8181 32.5921 32.5826 31.7103 32.3455 32.738 31.1124 32.5547 32.5046 32.9104 32.691 31.8355 32.0083 31.0946 31.4994 32.7655 31.3814 32.908 31.2132 32.0963 31.6509 32.6187 31.1257 31.036 32.1379 32.2402 32.5054 32.35 32.8309 32.1976 32.1585 32.3646 32.4865 32.7409
mean WT(Dup) Trial1-5		32.3908
median WT(Dup) Trial1-5		32.3891
std WT(Dup) Trial1-5		0.62762
Sample Size WT(Dup) Trial1-5		37
Values of WT(Dup) Trial1-5		30.944 31.294 32.7056 32.3405 32.056 31.167 31.538 32.2917 32.8766 33.0544 32.0746 32.7256 31.4922 32.9047 32.955 33.0056 33.0791 33.2516 33.3449 32.3547 31.7536 32.67 33.2088 32.2155 32.1851 32.0125 31.6827 32.8512 33.1184 32.9291 32.6484 31.7633 32.3891 32.4477 32.031 32.3154 32.7821
mean Dup Trial1-5		32.2458
median Dup Trial1-5		32.4182
std Dup Trial1-5		0.58369
Sample Size Dup Trial1-5		45
Values of Dup Trial1-5		31.3743 31.727 31.9674 31.5309 32.2388 31.9575 32.6689 31.8143 33.1259 32.8962 32.5743 32.7291 32.8148 32.7354 31.8481 32.4748 32.6396 31.727 32.3699 32.711 32.9555 33.1008 31.6025 31.6876 31.6966 31.5213 32.821 31.2372 32.9035 31.1095 32.4965 31.8118 32.5495 31.0992 31.4081 32.2842 32.031 32.8474 32.4182 32.9825 32.4815 32.1034 32.5146 32.4825 32.9885
pVal (ranksum) WT(Dup) Hab1-5 vs Dup Hab1-5		0.96284
z_statistic WT(Dup) Hab1-5 vs Dup Hab1-5		0.046592
ranksum_statistic WT(Dup) Hab1-5 vs Dup Hab1-5		1541
FDR WT(Dup) Hab1-5 vs Dup Hab1-5		0.96284
pVal (ranksum) WT(Dup) Hab6-10 vs Dup Hab6-10		0.46163
z_statistic WT(Dup) Hab6-10 vs Dup Hab6-10		0.73616
ranksum_statistic WT(Dup) Hab6-10 vs Dup Hab6-10		1615
FDR WT(Dup) Hab6-10 vs Dup Hab6-10		0.82852
pVal (ranksum) WT(Dup) Hab11-15 vs Dup Hab11-15		0.62139
z_statistic WT(Dup) Hab11-15 vs Dup Hab11-15		0.49388
ranksum_statistic WT(Dup) Hab11-15 vs Dup Hab11-15		1589
FDR WT(Dup) Hab11-15 vs Dup Hab11-15		0.82852
pVal (ranksum) WT(Dup) Trial1-5 vs Dup Trial1-5		0.25952
z_statistic WT(Dup) Trial1-5 vs Dup Trial1-5		1.1275
ranksum_statistic WT(Dup) Trial1-5 vs Dup Trial1-5		1657
FDR WT(Dup) Trial1-5 vs Dup Trial1-5		0.82852

### Sheet: SxP_Female_Center2Dup
Field	Statistical_Significance_Symbol	Value
mean WT(Dup) Hab		32.1122
median WT(Dup) Hab		32.2352
std WT(Dup) Hab		0.57351
Sample Size WT(Dup) Hab		35
Values of WT(Dup) Hab		30.8214 32.2332 31.2325 32.5798 31.3277 30.7783 31.6922 32.3892 31.8559 32.5458 31.6344 32.4726 32.7412 32.7291 31.9167 32.568 32.2529 32.1686 32.4057 33.425 32.2977 32.2352 32.2754 32.3833 32.5457 32.7048 31.9514 31.6578 31.9962 31.7279 31.6242 32.0252 31.4414 32.8028 32.4867
mean Dup Hab		32.0729
median Dup Hab		32.094
std Dup Hab		0.77727
Sample Size Dup Hab		42
Values of Dup Hab		29.5323 31.4807 31.7365 31.3725 31.5286 30.5102 32.4481 31.8977 31.778 32.5246 33.2729 32.7407 32.3281 32.2855 32.8465 31.9598 32.1843 32.9713 32.5048 33.187 33.5557 33.2461 32.084 31.6298 31.6107 31.314 31.301 32.0761 32.513 31.2756 32.7624 31.3368 32.1039 32.0371 31.8607 31.9472 31.0005 32.5845 32.3789 32.1501 32.3088 32.8925
mean WT(Dup) Trial		32.3197
median WT(Dup) Trial		32.5705
std WT(Dup) Trial		0.65834
Sample Size WT(Dup) Trial		35
Values of WT(Dup) Trial		30.5605 32.616 31.5711 32.8496 31.4929 30.699 31.7476 32.9156 31.9326 32.92 31.7055 32.2885 32.9072 32.7071 32.4935 32.9906 32.5705 32.5254 32.9104 33.5011 32.876 32.8966 32.5887 32.663 32.7623 32.6421 31.7138 31.4848 32.2432 31.8532 31.8623 32.3241 31.9974 32.6815 32.6964
mean Dup Trial		32.3532
median Dup Trial		32.2957
std Dup Trial		0.76976
Sample Size Dup Trial		42
Values of Dup Trial		30.5766 31.8742 31.8801 31.2533 31.4439 31.2296 33.0248 32.4337 32.087 33.1468 33.6717 33.1234 32.8763 31.9955 33.3768 32.319 33.3653 33.2416 32.6194 33.3197 33.4653 33.2537 31.9365 31.5017 31.2298 32.1422 31.3039 32.7099 32.9139 31.4623 33.3532 31.5128 32.0921 31.9234 31.9111 32.1465 32.0204 32.7154 32.5509 32.2724 32.4702 33.0868
pVal (ranksum) WT(Dup) Hab vs Dup Hab		0.85792
z_statistic WT(Dup) Hab vs Dup Hab		0.17903
ranksum_statistic WT(Dup) Hab vs Dup Hab		1383
FDR WT(Dup) Hab vs Dup Hab		0.85792
pVal (ranksum) WT(Dup) Trial vs Dup Trial		0.84188
z_statistic WT(Dup) Trial vs Dup Trial		-0.19949
ranksum_statistic WT(Dup) Trial vs Dup Trial		1345
FDR WT(Dup) Trial vs Dup Trial		0.85792
Sample Size Dup Hab11-15		42
Values of Dup Hab11-15		29.6139 31.4873 31.4546 31.3874 31.6164 30.4775 32.6257 32.4213 32.236 32.9751 33.6908 32.9025 32.5762 32.2616 33.1139 32.0858 32.9238 33.0636 32.6872 33.3975 33.5169 33.0057 32.2696 31.4249 31.553 31.6717 31.3515 32.2321 32.6966 31.3683 33.1179 31.2161 32.0255 31.8156 32.0724 31.6987 31.6527 32.5488 32.311 32.1487 32.1433 32.7812
mean WT(Dup) Trial1-5		32.3197
median WT(Dup) Trial1-5		32.5705
std WT(Dup) Trial1-5		0.65834
Sample Size WT(Dup) Trial1-5		35
Values of WT(Dup) Trial1-5		30.5605 32.616 31.5711 32.8496 31.4929 30.699 31.7476 32.9156 31.9326 32.92 31.7055 32.2885 32.9072 32.7071 32.4935 32.9906 32.5705 32.5254 32.9104 33.5011 32.876 32.8966 32.5887 32.663 32.7623 32.6421 31.7138 31.4848 32.2432 31.8532 31.8623 32.3241 31.9974 32.6815 32.6964
mean Dup Trial1-5		32.3532
median Dup Trial1-5		32.2957
std Dup Trial1-5		0.76976
Sample Size Dup Trial1-5		42
Values of Dup Trial1-5		30.5766 31.8742 31.8801 31.2533 31.4439 31.2296 33.0248 32.4337 32.087 33.1468 33.6717 33.1234 32.8763 31.9955 33.3768 32.319 33.3653 33.2416 32.6194 33.3197 33.4653 33.2537 31.9365 31.5017 31.2298 32.1422 31.3039 32.7099 32.9139 31.4623 33.3532 31.5128 32.0921 31.9234 31.9111 32.1465 32.0204 32.7154 32.5509 32.2724 32.4702 33.0868
pVal (ranksum) WT(Dup) Hab1-5 vs Dup Hab1-5		0.60542
z_statistic WT(Dup) Hab1-5 vs Dup Hab1-5		0.51663
ranksum_statistic WT(Dup) Hab1-5 vs Dup Hab1-5		1416
FDR WT(Dup) Hab1-5 vs Dup Hab1-5		0.95513
pVal (ranksum) WT(Dup) Hab6-10 vs Dup Hab6-10		0.95513
z_statistic WT(Dup) Hab6-10 vs Dup Hab6-10		-0.056266
ranksum_statistic WT(Dup) Hab6-10 vs Dup Hab6-10		1359
FDR WT(Dup) Hab6-10 vs Dup Hab6-10		0.95513
pVal (ranksum) WT(Dup) Hab11-15 vs Dup Hab11-15		0.83389
z_statistic WT(Dup) Hab11-15 vs Dup Hab11-15		-0.20972
ranksum_statistic WT(Dup) Hab11-15 vs Dup Hab11-15		1344
FDR WT(Dup) Hab11-15 vs Dup Hab11-15		0.95513
pVal (ranksum) WT(Dup) Trial1-5 vs Dup Trial1-5		0.84188
z_statistic WT(Dup) Trial1-5 vs Dup Trial1-5		-0.19949
ranksum_statistic WT(Dup) Trial1-5 vs Dup Trial1-5		1345
FDR WT(Dup) Trial1-5 vs Dup Trial1-5		0.95513

### Sheet: ESP_Female_Center2Dup
Field	Statistical_Significance_Symbol	Value
mean WT(Dup) Hab		31.938
median WT(Dup) Hab		31.9492
std WT(Dup) Hab		0.6968
Sample Size WT(Dup) Hab		34
Values of WT(Dup) Hab		32.0295 31.1921 32.6818 31.2138 30.2559 30.8033 33.5427 31.969 32.2789 32.1256 31.7743 31.1045 32.0929 31.7653 32.513 31.1764 32.2829 31.9812 32.9195 32.7525 31.6134 33.4096 31.7725 32.0726 31.1905 31.8829 31.6793 32.0206 31.5121 31.6726 31.9294 31.5747 32.6151 32.4929
mean Dup Hab		31.9954
median Dup Hab		32.1631
std Dup Hab		0.76136
Sample Size Dup Hab		45
Values of Dup Hab		29.5251 31.0154 32.2997 30.7305 31.41 30.7311 31.8475 31.6927 32.0757 31.8364 33.0489 32.5708 32.3027 32.1631 32.7698 31.841 31.5843 32.6683 32.2981 32.2351 32.4186 32.4513 33.064 31.7535 31.7012 31.699 33.1325 32.464 31.5502 32.9363 31.8936 33.144 31.5989 32.3012 30.5615 30.5879 32.3259 31.6709 32.2522 32.5248 31.8848 32.5715 31.5529 32.5019 32.6063
mean WT(Dup) Trial		32.3015
median WT(Dup) Trial		32.2771
std WT(Dup) Trial		0.67623
Sample Size WT(Dup) Trial		34
Values of WT(Dup) Trial		32.0597 31.4159 33.0891 31.9076 30.8489 31.0392 34.0502 31.9081 32.8937 32.564 32.3368 31.8321 32.3424 32.8388 32.4866 32.0615 32.5439 32.6225 33.1017 32.8508 31.8308 33.7573 31.8779 32.4894 31.3788 32.2627 31.9246 32.2794 31.9534 31.819 32.2749 32.0493 32.7934 32.7679
mean Dup Trial		32.2759
median Dup Trial		32.2741
std Dup Trial		0.65535
Sample Size Dup Trial		45
Values of Dup Trial		30.4835 31.7188 31.9135 31.3783 31.9559 31.4839 32.417 32.1191 32.4013 32.4269 33.0522 32.8688 32.9677 32.2741 33.1715 31.9318 32.1134 32.9175 32.8997 32.5943 32.5982 32.2734 33.3844 31.7396 31.7232 32.2736 33.2143 32.8237 32.0323 32.9123 31.7069 33.203 31.565 32.319 30.9938 30.8069 32.0526 32.1518 32.5159 32.8038 32.1957 32.8271 31.8391 32.5457 32.8273
pVal (ranksum) WT(Dup) Hab vs Dup Hab		0.44286
z_statistic WT(Dup) Hab vs Dup Hab		-0.76736
ranksum_statistic WT(Dup) Hab vs Dup Hab		1282
FDR WT(Dup) Hab vs Dup Hab		0.83915
pVal (ranksum) WT(Dup) Trial vs Dup Trial		0.83915
z_statistic WT(Dup) Trial vs Dup Trial		-0.20298
ranksum_statistic WT(Dup) Trial vs Dup Trial		1339
FDR WT(Dup) Trial vs Dup Trial		0.83915
Sample Size Dup Hab11-15		45
Values of Dup Hab11-15		29.8047 31.2613 32.411 30.9956 31.5045 30.8767 31.8124 31.828 32.6052 32.1896 32.8356 32.6901 32.4345 32.2217 33.0362 31.9151 32.4495 32.7614 32.2101 32.3691 32.4077 32.2845 32.9476 31.6848 31.7493 31.9024 33.055 32.8971 31.9155 33.2098 32.1317 33.1367 31.5972 32.2652 30.7645 30.3263 32.1763 31.7654 32.4067 32.6813 32.0703 32.6219 31.5997 32.3056 32.4617
mean WT(Dup) Trial1-5		32.3015
median WT(Dup) Trial1-5		32.2771
std WT(Dup) Trial1-5		0.67623
Sample Size WT(Dup) Trial1-5		34
Values of WT(Dup) Trial1-5		32.0597 31.4159 33.0891 31.9076 30.8489 31.0392 34.0502 31.9081 32.8937 32.564 32.3368 31.8321 32.3424 32.8388 32.4866 32.0615 32.5439 32.6225 33.1017 32.8508 31.8308 33.7573 31.8779 32.4894 31.3788 32.2627 31.9246 32.2794 31.9534 31.819 32.2749 32.0493 32.7934 32.7679
mean Dup Trial1-5		32.2759
median Dup Trial1-5		32.2741
std Dup Trial1-5		0.65535
Sample Size Dup Trial1-5		45
Values of Dup Trial1-5		30.4835 31.7188 31.9135 31.3783 31.9559 31.4839 32.417 32.1191 32.4013 32.4269 33.0522 32.8688 32.9677 32.2741 33.1715 31.9318 32.1134 32.9175 32.8997 32.5943 32.5982 32.2734 33.3844 31.7396 31.7232 32.2736 33.2143 32.8237 32.0323 32.9123 31.7069 33.203 31.565 32.319 30.9938 30.8069 32.0526 32.1518 32.5159 32.8038 32.1957 32.8271 31.8391 32.5457 32.8273
pVal (ranksum) WT(Dup) Hab1-5 vs Dup Hab1-5		0.54256
z_statistic WT(Dup) Hab1-5 vs Dup Hab1-5		-0.60894
ranksum_statistic WT(Dup) Hab1-5 vs Dup Hab1-5		1298
FDR WT(Dup) Hab1-5 vs Dup Hab1-5		0.72342
pVal (ranksum) WT(Dup) Hab6-10 vs Dup Hab6-10		0.36494
z_statistic WT(Dup) Hab6-10 vs Dup Hab6-10		-0.90599
ranksum_statistic WT(Dup) Hab6-10 vs Dup Hab6-10		1268
FDR WT(Dup) Hab6-10 vs Dup Hab6-10		0.72342
pVal (ranksum) WT(Dup) Hab11-15 vs Dup Hab11-15		0.48514
z_statistic WT(Dup) Hab11-15 vs Dup Hab11-15		-0.69805
ranksum_statistic WT(Dup) Hab11-15 vs Dup Hab11-15		1289
FDR WT(Dup) Hab11-15 vs Dup Hab11-15		0.72342
pVal (ranksum) WT(Dup) Trial1-5 vs Dup Trial1-5		0.83915
z_statistic WT(Dup) Trial1-5 vs Dup Trial1-5		-0.20298
ranksum_statistic WT(Dup) Trial1-5 vs Dup Trial1-5		1339
FDR WT(Dup) Trial1-5 vs Dup Trial1-5		0.83915

### Sheet: All_Female_Center2Dup
Field	Statistical_Significance_Symbol	Value
mean WT(Dup) Hab		32.0854
median WT(Dup) Hab		32.1348
std WT(Dup) Hab		0.63702
Sample Size WT(Dup) Hab		106
Values of WT(Dup) Hab		31.0389 31.2122 32.4413 32.3481 32.2127 30.873 31.4986 32.4219 32.144 32.3672 31.8523 32.3077 31.206 32.6415 32.9307 32.8224 32.7564 30.8214 32.2332 31.2325 32.5798 31.3277 30.7783 31.6922 32.3892 31.8559 32.5458 31.6344 32.4726 32.7412 32.7291 31.9167 32.0295 31.1921 32.6818 31.2138 30.2559 30.8033 33.5427 31.969 32.2789 32.1256 31.7743 31.1045 32.0929 31.7653 32.513 31.1764 33.0754 33.4724 32.1…
mean Dup Hab		32.0456
median Dup Hab		32.1678
std Dup Hab		0.72055
Sample Size Dup Hab		132
Values of Dup Hab		31.0176 32.467 31.9516 31.4642 32.4898 31.5814 32.4774 31.0775 32.496 32.2219 32.0016 32.8757 32.6518 32.6806 29.5323 31.4807 31.7365 31.3725 31.5286 30.5102 32.4481 31.8977 31.778 32.5246 33.2729 32.7407 32.3281 32.2855 29.5251 31.0154 32.2997 30.7305 31.41 30.7311 31.8475 31.6927 32.0757 31.8364 33.0489 32.5708 32.3027 32.1631 30.7785 32.106 32.8465 31.9598 32.1843 32.7698 31.841 31.5843 32.597…
mean WT(Dup) Trial		32.3387
median WT(Dup) Trial		32.3719
std WT(Dup) Trial		0.64857
Sample Size WT(Dup) Trial		106
Values of WT(Dup) Trial		30.944 31.294 32.7056 32.3405 32.056 31.167 31.538 32.2917 32.8766 33.0544 32.0746 32.7256 31.4922 32.9047 32.955 33.0056 33.0791 30.5605 32.616 31.5711 32.8496 31.4929 30.699 31.7476 32.9156 31.9326 32.92 31.7055 32.2885 32.9072 32.7071 32.4935 32.0597 31.4159 33.0891 31.9076 30.8489 31.0392 34.0502 31.9081 32.8937 32.564 32.3368 31.8321 32.3424 32.8388 32.4866 32.0615 33.2516 33.3449 32.3547 31…
mean Dup Trial		32.2902
median Dup Trial		32.319
std Dup Trial		0.66795
Sample Size Dup Trial		132
Values of Dup Trial		31.3743 31.727 31.9674 31.5309 32.2388 31.9575 32.6689 31.8143 33.1259 32.8962 32.5743 32.7291 32.8148 32.7354 30.5766 31.8742 31.8801 31.2533 31.4439 31.2296 33.0248 32.4337 32.087 33.1468 33.6717 33.1234 32.8763 31.9955 30.4835 31.7188 31.9135 31.3783 31.9559 31.4839 32.417 32.1191 32.4013 32.4269 33.0522 32.8688 32.9677 32.2741 31.8481 32.4748 33.3768 32.319 33.3653 33.1715 31.9318 32.1134 32.…
pVal (ranksum) WT(Dup) Hab vs Dup Hab		0.96902
z_statistic WT(Dup) Hab vs Dup Hab		-0.038833
ranksum_statistic WT(Dup) Hab vs Dup Hab		12646
FDR WT(Dup) Hab vs Dup Hab		0.96902
pVal (ranksum) WT(Dup) Trial vs Dup Trial		0.59649
z_statistic WT(Dup) Trial vs Dup Trial		0.52946
ranksum_statistic WT(Dup) Trial vs Dup Trial		12947
FDR WT(Dup) Trial vs Dup Trial		0.96902
Sample Size Dup Hab11-15		132
Values of Dup Hab11-15		31.348 32.7787 32.2144 31.6673 32.5076 31.1406 32.4308 31.7349 32.7341 32.7492 32.6268 32.8181 32.5921 32.5826 29.6139 31.4873 31.4546 31.3874 31.6164 30.4775 32.6257 32.4213 32.236 32.9751 33.6908 32.9025 32.5762 32.2616 29.8047 31.2613 32.411 30.9956 31.5045 30.8767 31.8124 31.828 32.6052 32.1896 32.8356 32.6901 32.4345 32.2217 31.7103 32.3455 33.1139 32.0858 32.9238 33.0362 31.9151 32.4495 32.…
mean WT(Dup) Trial1-5		32.3387
median WT(Dup) Trial1-5		32.3719
std WT(Dup) Trial1-5		0.64857
Sample Size WT(Dup) Trial1-5		106
Values of WT(Dup) Trial1-5		30.944 31.294 32.7056 32.3405 32.056 31.167 31.538 32.2917 32.8766 33.0544 32.0746 32.7256 31.4922 32.9047 32.955 33.0056 33.0791 30.5605 32.616 31.5711 32.8496 31.4929 30.699 31.7476 32.9156 31.9326 32.92 31.7055 32.2885 32.9072 32.7071 32.4935 32.0597 31.4159 33.0891 31.9076 30.8489 31.0392 34.0502 31.9081 32.8937 32.564 32.3368 31.8321 32.3424 32.8388 32.4866 32.0615 33.2516 33.3449 32.3547 31…
mean Dup Trial1-5		32.2902
median Dup Trial1-5		32.319
std Dup Trial1-5		0.66795
Sample Size Dup Trial1-5		132
Values of Dup Trial1-5		31.3743 31.727 31.9674 31.5309 32.2388 31.9575 32.6689 31.8143 33.1259 32.8962 32.5743 32.7291 32.8148 32.7354 30.5766 31.8742 31.8801 31.2533 31.4439 31.2296 33.0248 32.4337 32.087 33.1468 33.6717 33.1234 32.8763 31.9955 30.4835 31.7188 31.9135 31.3783 31.9559 31.4839 32.417 32.1191 32.4013 32.4269 33.0522 32.8688 32.9677 32.2741 31.8481 32.4748 33.3768 32.319 33.3653 33.1715 31.9318 32.1134 32.…
pVal (ranksum) WT(Dup) Hab1-5 vs Dup Hab1-5		0.93131
z_statistic WT(Dup) Hab1-5 vs Dup Hab1-5		0.086191
ranksum_statistic WT(Dup) Hab1-5 vs Dup Hab1-5		12713
FDR WT(Dup) Hab1-5 vs Dup Hab1-5		0.97658
pVal (ranksum) WT(Dup) Hab6-10 vs Dup Hab6-10		0.97658
z_statistic WT(Dup) Hab6-10 vs Dup Hab6-10		0.029362
ranksum_statistic WT(Dup) Hab6-10 vs Dup Hab6-10		12683
FDR WT(Dup) Hab6-10 vs Dup Hab6-10		0.97658
pVal (ranksum) WT(Dup) Hab11-15 vs Dup Hab11-15		0.82829
z_statistic WT(Dup) Hab11-15 vs Dup Hab11-15		-0.2169
ranksum_statistic WT(Dup) Hab11-15 vs Dup Hab11-15		12552
FDR WT(Dup) Hab11-15 vs Dup Hab11-15		0.97658
pVal (ranksum) WT(Dup) Trial1-5 vs Dup Trial1-5		0.59649
z_statistic WT(Dup) Trial1-5 vs Dup Trial1-5		0.52946
ranksum_statistic WT(Dup) Trial1-5 vs Dup Trial1-5		12947
FDR WT(Dup) Trial1-5 vs Dup Trial1-5		0.97658
