## Supplementary File 1 for "Contrasting behavioral and physiological effects of *Gtf2i* duplication and deletion in mouse models of the 7q11.23 Duplication and Williams-Beuren Syndromes": Center2DupDel.xlsx

### Sheet: SP_Male_Center2DupDel
Field	Statistical_Significance_Symbol	Value
mean Dup Hab		1.0088
median Dup Hab		1.0035
std Dup Hab		0.021877
Sample Size Dup Hab		38
Values of Dup Hab		1.0262 1.0327 1.0272 0.99673 0.98129 0.99816 1.0092 0.9997 0.98018 0.97999 0.99102 0.99137 0.98719 0.99521 1.0071 1.0063 1.0444 1.0178 0.98226 1.0323 0.97673 0.99041 1.0137 1.0214 0.98971 1.0376 1.0008 1.0581 1.0138 1.0216 1.0582 1.0265 1.001 0.99585 0.99409 1.006 1.043 1.001
mean Del Hab		0.98583
median Del Hab		0.98471
std Del Hab		0.020876
Sample Size Del Hab		19
Values of Del Hab		0.97426 0.95016 0.97287 0.99817 0.964 0.98073 0.97755 0.98286 0.99014 1.0037 1.0431 1.0093 0.98696 0.98181 0.98511 0.95344 0.98876 0.98471 1.0031
mean Dup Trial		1.006
median Dup Trial		0.99993
std Dup Trial		0.017675
Sample Size Dup Trial		38
Values of Dup Trial		1.0235 1.0293 1.0249 0.9904 0.99643 1.003 1.0129 0.99528 0.99258 0.98407 0.99506 1.0092 0.99745 0.98726 0.99549 0.97852 1.0425 1.0116 0.99844 1.0147 0.99327 0.99341 1.0065 1.0039 0.98902 1.0296 0.99456 1.0497 1.0097 1.0164 1.0447 1.0115 0.99304 0.98618 0.99492 1.0014 1.0306 0.99606
mean Del Trial		0.98752
median Del Trial		0.98533
std Del Trial		0.011449
Sample Size Del Trial		19
Values of Del Trial		0.98459 0.97465 0.98184 1.0011 1.0029 0.98796 0.98222 0.98074 0.98572 0.99993 1.0052 0.99066 0.99533 0.97671 0.98533 0.97104 0.98265 0.96847 1.0059
pVal (ranksum) Dup Hab vs Del Hab	***	0.00041633
z_statistic Dup Hab vs Del Hab		3.5295
ranksum_statistic Dup Hab vs Del Hab		1311
FDR Dup Hab vs Del Hab	***	0.00041633
pVal (ranksum) Dup Trial vs Del Trial	***	0.00014449
z_statistic Dup Trial vs Del Trial		3.8004
ranksum_statistic Dup Trial vs Del Trial		1327
FDR Dup Trial vs Del Trial	***	0.00028898
Sample Size Del Hab11-15		19
Values of Del Hab11-15		0.97878 0.95776 0.97632 1.0044 0.98518 0.99396 0.99004 0.98032 0.98778 1.0061 1.0264 1.016 0.99799 0.98361 0.99235 0.96426 0.97943 0.9771 1.0006
mean Dup Trial1-5		1.006
median Dup Trial1-5		0.99993
std Dup Trial1-5		0.017675
Sample Size Dup Trial1-5		38
Values of Dup Trial1-5		1.0235 1.0293 1.0249 0.9904 0.99643 1.003 1.0129 0.99528 0.99258 0.98407 0.99506 1.0092 0.99745 0.98726 0.99549 0.97852 1.0425 1.0116 0.99844 1.0147 0.99327 0.99341 1.0065 1.0039 0.98902 1.0296 0.99456 1.0497 1.0097 1.0164 1.0447 1.0115 0.99304 0.98618 0.99492 1.0014 1.0306 0.99606
mean Del Trial1-5		0.98752
median Del Trial1-5		0.98533
std Del Trial1-5		0.011449
Sample Size Del Trial1-5		19
Values of Del Trial1-5		0.98459 0.97465 0.98184 1.0011 1.0029 0.98796 0.98222 0.98074 0.98572 0.99993 1.0052 0.99066 0.99533 0.97671 0.98533 0.97104 0.98265 0.96847 1.0059
pVal (ranksum) Dup Hab1-5 vs Del Hab1-5	**	0.0010544
z_statistic Dup Hab1-5 vs Del Hab1-5		3.2756
ranksum_statistic Dup Hab1-5 vs Del Hab1-5		1296
FDR Dup Hab1-5 vs Del Hab1-5	**	0.0014059
pVal (ranksum) Dup Hab6-10 vs Del Hab6-10	***	8.2926e-05
z_statistic Dup Hab6-10 vs Del Hab6-10		3.9358
ranksum_statistic Dup Hab6-10 vs Del Hab6-10		1335
FDR Dup Hab6-10 vs Del Hab6-10	***	0.00028898
pVal (ranksum) Dup Hab11-15 vs Del Hab11-15	**	0.0017888
z_statistic Dup Hab11-15 vs Del Hab11-15		3.1232
ranksum_statistic Dup Hab11-15 vs Del Hab11-15		1287
FDR Dup Hab11-15 vs Del Hab11-15	**	0.0017888
pVal (ranksum) Dup Trial1-5 vs Del Trial1-5	***	0.00014449
z_statistic Dup Trial1-5 vs Del Trial1-5		3.8004
ranksum_statistic Dup Trial1-5 vs Del Trial1-5		1327
FDR Dup Trial1-5 vs Del Trial1-5	***	0.00028898

### Sheet: SxP_Male_Center2DupDel
Field	Statistical_Significance_Symbol	Value
mean Dup Hab		1.0132
median Dup Hab		1.0137
std Dup Hab		0.023118
Sample Size Dup Hab		37
Values of Dup Hab		1.0308 1.0265 1.022 1.006 0.98744 1.0257 1.0137 1.0198 0.98553 0.97075 0.98362 1.0021 1.0168 0.98101 1.0075 1.0008 0.99818 1.0697 1.0175 1.0267 1.0312 1.0164 1.0008 0.98781 1.0207 0.99935 1.0472 1.0135 1.0773 1.0198 1.039 1.0142 0.99069 0.98595 1.0063 1.0073 1.0386
mean Del Hab		0.98815
median Del Hab		0.98779
std Del Hab		0.015344
Sample Size Del Hab		17
Values of Del Hab		0.984046 0.9893469 1.004588 0.9867677 0.9888201 0.9960903 0.9833257 0.9661675 0.9804023 1.019072 NaN 0.9641408 0.9663425 0.9807373 1.004786 0.9914404 1.004292
mean Dup Trial		1.0059
median Dup Trial		1.0037
std Dup Trial		0.020722
Sample Size Dup Trial		37
Values of Dup Trial		1.0176 1.0319 1.002 1.0013 0.98859 0.99614 1.0052 1.0037 0.9888 0.97928 0.97584 1.017 1.0151 0.98366 1.0003 0.98068 1.0134 1.049 1.0057 1.0156 1.0102 1.0203 0.98842 0.98553 1.0102 0.99012 1.0325 1.0001 1.0666 1.0114 1.0342 1.0115 0.97408 0.98362 0.99933 0.99597 1.0337
mean Del Trial		0.98807
median Del Trial		0.98793
std Del Trial		0.014014
Sample Size Del Trial		17
Values of Del Trial		0.9891529 0.9975047 1.012359 0.9882479 0.9841489 0.9876083 0.9726952 0.9626123 0.9830248 1.005071 NaN 0.9695106 0.9770852 1.000868 0.9811984 1.007239 0.990838
pVal (ranksum) Dup Hab vs Del Hab	***	0.00020707
z_statistic Dup Hab vs Del Hab		3.7102
ranksum_statistic Dup Hab vs Del Hab		1191
FDR Dup Hab vs Del Hab	***	0.00041413
pVal (ranksum) Dup Trial vs Del Trial	**	0.0035469
z_statistic Dup Trial vs Del Trial		2.9159
ranksum_statistic Dup Trial vs Del Trial		1150
FDR Dup Trial vs Del Trial	**	0.0035469
Sample Size Del Hab11-15		17
Values of Del Hab11-15		0.9821425 0.9862798 0.9990691 0.982887 0.9873108 1.0035 0.9763518 0.9564854 0.9867155 1.017983 NaN 0.9678802 0.9755632 0.9821527 1.003562 1.005609 1.009427
mean Dup Trial1-5		1.0059
median Dup Trial1-5		1.0037
std Dup Trial1-5		0.020722
Sample Size Dup Trial1-5		37
Values of Dup Trial1-5		1.0176 1.0319 1.002 1.0013 0.98859 0.99614 1.0052 1.0037 0.9888 0.97928 0.97584 1.017 1.0151 0.98366 1.0003 0.98068 1.0134 1.049 1.0057 1.0156 1.0102 1.0203 0.98842 0.98553 1.0102 0.99012 1.0325 1.0001 1.0666 1.0114 1.0342 1.0115 0.97408 0.98362 0.99933 0.99597 1.0337
mean Del Trial1-5		0.98807
median Del Trial1-5		0.98793
std Del Trial1-5		0.014014
Sample Size Del Trial1-5		17
Values of Del Trial1-5		0.9891529 0.9975047 1.012359 0.9882479 0.9841489 0.9876083 0.9726952 0.9626123 0.9830248 1.005071 NaN 0.9695106 0.9770852 1.000868 0.9811984 1.007239 0.990838
pVal (ranksum) Dup Hab1-5 vs Del Hab1-5	**	0.0019999
z_statistic Dup Hab1-5 vs Del Hab1-5		3.0902
ranksum_statistic Dup Hab1-5 vs Del Hab1-5		1159
FDR Dup Hab1-5 vs Del Hab1-5	**	0.0026665
pVal (ranksum) Dup Hab6-10 vs Del Hab6-10	***	0.00028043
z_statistic Dup Hab6-10 vs Del Hab6-10		3.6327
ranksum_statistic Dup Hab6-10 vs Del Hab6-10		1187
FDR Dup Hab6-10 vs Del Hab6-10	***	0.00094063
pVal (ranksum) Dup Hab11-15 vs Del Hab11-15	***	0.00047032
z_statistic Dup Hab11-15 vs Del Hab11-15		3.4971
ranksum_statistic Dup Hab11-15 vs Del Hab11-15		1180
FDR Dup Hab11-15 vs Del Hab11-15	***	0.00094063
pVal (ranksum) Dup Trial1-5 vs Del Trial1-5	**	0.0035469
z_statistic Dup Trial1-5 vs Del Trial1-5		2.9159
ranksum_statistic Dup Trial1-5 vs Del Trial1-5		1150
FDR Dup Trial1-5 vs Del Trial1-5	**	0.0035469

### Sheet: ESP_Male_Center2DupDel
Field	Statistical_Significance_Symbol	Value
mean Dup Hab		1.0121
median Dup Hab		1.0086
std Dup Hab		0.024374
Sample Size Dup Hab		38
Values of Dup Hab		1.0273 1.0279 1.0326 0.99397 0.99763 1.0244 1.0112 1.0041 0.97516 0.96503 0.97084 0.98909 1.0146 0.97911 0.99886 1.0142 1.0061 1.0657 1.0253 1.0425 1.0114 1.0308 0.99678 0.99387 1.0267 0.99898 0.99621 0.98973 1.0201 1.0599 1.0015 1.0312 1.0677 1.0188 1.0002 1.0047 1.0422 1.0021
mean Del Hab		0.97975
median Del Hab		0.9775
std Del Hab		0.016244
Sample Size Del Hab		15
Values of Del Hab		NaN 0.9707142 0.9878537 0.9760784 0.9803435 0.9761146 0.9839956 0.9788946 0.965918 1.005344 1.000069 0.9695333 0.9506924 0.9635454 1.007434
mean Dup Trial		1.0038
median Dup Trial		0.99979
std Dup Trial		0.025113
Sample Size Dup Trial		38
Values of Dup Trial		1.0224 1.0275 0.99162 0.99211 0.98768 1.0134 1.0045 0.91895 0.98947 0.97917 0.96617 1.0035 1.0112 0.98721 0.99532 1.0042 1.0102 1.0605 1.0168 1.032 0.99453 1.021 0.99605 0.99037 1.0197 0.991 0.98417 0.98291 0.99649 1.047 0.99663 1.0189 1.0545 1.0114 0.99844 0.99288 1.0338 1.0011
mean Del Trial		0.98299
median Del Trial		0.9783
std Del Trial		0.011584
Sample Size Del Trial		15
Values of Del Trial		NaN 0.9734793 0.9972938 0.9785182 0.9752282 0.9857158 0.9871988 0.9749155 0.9780769 0.9933541 1.002203 0.975604 0.9712151 0.9675233 1.001583
pVal (ranksum) Dup Hab vs Del Hab	***	7.7948e-05
z_statistic Dup Hab vs Del Hab		3.9506
ranksum_statistic Dup Hab vs Del Hab		1199
FDR Dup Hab vs Del Hab	***	0.0001559
pVal (ranksum) Dup Trial vs Del Trial	***	0.00050869
z_statistic Dup Trial vs Del Trial		3.4761
ranksum_statistic Dup Trial vs Del Trial		1176
FDR Dup Trial vs Del Trial	***	0.00050869
Sample Size Del Hab11-15		15
Values of Del Hab11-15		NaN 0.9735094 0.9929721 0.9807852 0.98862 0.9808341 0.991269 0.9796675 0.9676138 1.000591 1.014306 0.9663957 0.9621274 0.9650643 1.002399
mean Dup Trial1-5		1.0038
median Dup Trial1-5		0.99979
std Dup Trial1-5		0.025113
Sample Size Dup Trial1-5		38
Values of Dup Trial1-5		1.0224 1.0275 0.99162 0.99211 0.98768 1.0134 1.0045 0.91895 0.98947 0.97917 0.96617 1.0035 1.0112 0.98721 0.99532 1.0042 1.0102 1.0605 1.0168 1.032 0.99453 1.021 0.99605 0.99037 1.0197 0.991 0.98417 0.98291 0.99649 1.047 0.99663 1.0189 1.0545 1.0114 0.99844 0.99288 1.0338 1.0011
mean Del Trial1-5		0.98299
median Del Trial1-5		0.9783
std Del Trial1-5		0.011584
Sample Size Del Trial1-5		15
Values of Del Trial1-5		NaN 0.9734793 0.9972938 0.9785182 0.9752282 0.9857158 0.9871988 0.9749155 0.9780769 0.9933541 1.002203 0.975604 0.9712151 0.9675233 1.001583
pVal (ranksum) Dup Hab1-5 vs Del Hab1-5	***	0.00014111
z_statistic Dup Hab1-5 vs Del Hab1-5		3.8062
ranksum_statistic Dup Hab1-5 vs Del Hab1-5		1192
FDR Dup Hab1-5 vs Del Hab1-5	***	0.00028222
pVal (ranksum) Dup Hab6-10 vs Del Hab6-10	***	3.2256e-05
z_statistic Dup Hab6-10 vs Del Hab6-10		4.1569
ranksum_statistic Dup Hab6-10 vs Del Hab6-10		1209
FDR Dup Hab6-10 vs Del Hab6-10	***	0.00012903
pVal (ranksum) Dup Hab11-15 vs Del Hab11-15	***	0.00080127
z_statistic Dup Hab11-15 vs Del Hab11-15		3.3524
ranksum_statistic Dup Hab11-15 vs Del Hab11-15		1170
FDR Dup Hab11-15 vs Del Hab11-15	***	0.00080127
pVal (ranksum) Dup Trial1-5 vs Del Trial1-5	***	0.00050869
z_statistic Dup Trial1-5 vs Del Trial1-5		3.4761
ranksum_statistic Dup Trial1-5 vs Del Trial1-5		1176
FDR Dup Trial1-5 vs Del Trial1-5	***	0.00067826

### Sheet: All_Male_Center2DupDel
Field	Statistical_Significance_Symbol	Value
mean Dup Hab		1.0114
median Dup Hab		1.0075
std Dup Hab		0.022965
Sample Size Dup Hab		113
Values of Dup Hab		1.0274 1.0339 1.0284 0.9979 0.98245 0.99933 1.0104 1.029 1.0247 1.0202 1.0043 0.98573 1.0239 1.0119 1.028 1.0286 1.0333 0.9946 0.99826 1.025 1.0118 1.0009 0.98133 0.98114 1.0181 0.98382 0.96907 1.0047 0.97578 0.96564 0.99218 0.99253 0.98192 1.0003 0.97146 0.98971 0.98835 0.99638 1.0083 1.0075 1.015 0.97931 1.0057 0.99908 0.99645 1.0153 0.97973 0.99949 1.0148 1.0067 1.0456 1.019 0.98341 1.0335 0.9…
mean Del Hab		0.98472
median Del Hab		0.98315
std Del Hab		0.017634
Sample Size Del Hab		51
Values of Del Hab		0.9730808 0.9490115 0.9716914 0.9969642 0.962827 0.9795401 0.9763675 0.9816686 0.9889423 1.002441 1.04179 1.008095 0.985763 0.9806197 0.983913 0.9522803 0.9875642 0.9835116 1.001892 0.9826221 0.9879154 1.003135 0.9853399 0.9873893 0.994649 0.9819029 0.9647695 0.9789837 1.017597 NaN 0.9627458 0.9649443 0.9793182 1.003332 0.9900059 1.002839 NaN 0.9734954 0.9906839 0.9788749 0.9831523 0.9789113 0.98…
mean Dup Trial		1.0053
median Dup Trial		1.0012
std Dup Trial		0.021269
Sample Size Dup Trial		113
Values of Dup Trial		1.025 1.0308 1.0264 0.99184 0.99788 1.0045 1.0143 1.0168 1.031 1.0012 1.0005 0.98777 0.99531 1.0044 1.0218 1.027 0.9911 0.99159 0.98716 1.0129 1.004 0.99672 0.99401 0.9855 1.0029 0.98798 0.97846 0.91847 0.98895 0.97865 0.9965 1.0107 0.97503 1.0161 0.96566 1.003 0.99889 0.98869 0.99693 0.97994 1.0142 0.98284 0.99944 0.97987 1.0125 1.0107 0.98669 0.9948 1.0036 1.0097 1.044 1.0131 0.99989 1.0162 0.9…
mean Del Trial		0.98626
median Del Trial		0.984
std Del Trial		0.01212
Sample Size Del Trial		51
Values of Del Trial		0.9832669 0.9733359 0.9805192 0.999706 1.001545 0.9866259 0.980894 0.9794192 0.984396 0.9985793 1.003884 0.9893269 0.9939838 0.9753899 0.9839983 0.9697281 0.9813291 0.9671687 1.004535 0.9869204 0.9952534 1.010074 0.9860175 0.9819277 0.9853793 0.9704999 0.9604397 0.9808061 1.002802 NaN 0.9673224 0.97488 0.9986087 0.9789838 1.004966 0.9886017 NaN 0.9772741 1.001181 0.9823326 0.9790298 0.9895583 0.9…
pVal (ranksum) Dup Hab vs Del Hab	***	4.014e-11
z_statistic Dup Hab vs Del Hab		6.6036
ranksum_statistic Dup Hab vs Del Hab		11021
FDR Dup Hab vs Del Hab	***	8.0281e-11
pVal (ranksum) Dup Trial vs Del Trial	***	2.1332e-09
z_statistic Dup Trial vs Del Trial		5.9873
ranksum_statistic Dup Trial vs Del Trial		10852
FDR Dup Trial vs Del Trial	***	2.1332e-09
Sample Size Del Hab11-15		51
Values of Del Hab11-15		0.9780833 0.9570759 0.9756296 1.003641 0.9844834 0.9932567 0.9893376 0.9796236 0.9870799 1.005401 1.02572 1.015256 0.9972859 0.9829074 0.9916436 0.9635756 0.9787337 0.9764104 0.9999244 0.979007 0.9831312 0.9958796 0.9797492 0.9841589 1.000296 0.9732349 0.9534319 0.9835655 1.014733 NaN 0.9647903 0.9724487 0.9790172 1.000358 1.002399 1.006205 NaN 0.9776541 0.9971997 0.984961 0.9928291 0.98501 0.995…
mean Dup Trial1-5		1.0053
median Dup Trial1-5		1.0012
std Dup Trial1-5		0.021269
Sample Size Dup Trial1-5		113
Values of Dup Trial1-5		1.025 1.0308 1.0264 0.99184 0.99788 1.0045 1.0143 1.0168 1.031 1.0012 1.0005 0.98777 0.99531 1.0044 1.0218 1.027 0.9911 0.99159 0.98716 1.0129 1.004 0.99672 0.99401 0.9855 1.0029 0.98798 0.97846 0.91847 0.98895 0.97865 0.9965 1.0107 0.97503 1.0161 0.96566 1.003 0.99889 0.98869 0.99693 0.97994 1.0142 0.98284 0.99944 0.97987 1.0125 1.0107 0.98669 0.9948 1.0036 1.0097 1.044 1.0131 0.99989 1.0162 0.9…
mean Del Trial1-5		0.98626
median Del Trial1-5		0.984
std Del Trial1-5		0.01212
Sample Size Del Trial1-5		51
Values of Del Trial1-5		0.9832669 0.9733359 0.9805192 0.999706 1.001545 0.9866259 0.980894 0.9794192 0.984396 0.9985793 1.003884 0.9893269 0.9939838 0.9753899 0.9839983 0.9697281 0.9813291 0.9671687 1.004535 0.9869204 0.9952534 1.010074 0.9860175 0.9819277 0.9853793 0.9704999 0.9604397 0.9808061 1.002802 NaN 0.9673224 0.97488 0.9986087 0.9789838 1.004966 0.9886017 NaN 0.9772741 1.001181 0.9823326 0.9790298 0.9895583 0.9…
pVal (ranksum) Dup Hab1-5 vs Del Hab1-5	***	9.4406e-10
z_statistic Dup Hab1-5 vs Del Hab1-5		6.1186
ranksum_statistic Dup Hab1-5 vs Del Hab1-5		10888
FDR Dup Hab1-5 vs Del Hab1-5	***	1.8881e-09
pVal (ranksum) Dup Hab6-10 vs Del Hab6-10	***	7.3074e-12
z_statistic Dup Hab6-10 vs Del Hab6-10		6.8515
ranksum_statistic Dup Hab6-10 vs Del Hab6-10		11089
FDR Dup Hab6-10 vs Del Hab6-10	***	2.923e-11
pVal (ranksum) Dup Hab11-15 vs Del Hab11-15	***	4.3412e-09
z_statistic Dup Hab11-15 vs Del Hab11-15		5.8706
ranksum_statistic Dup Hab11-15 vs Del Hab11-15		10820
FDR Dup Hab11-15 vs Del Hab11-15	***	4.3412e-09
pVal (ranksum) Dup Trial1-5 vs Del Trial1-5	***	2.1332e-09
z_statistic Dup Trial1-5 vs Del Trial1-5		5.9873
ranksum_statistic Dup Trial1-5 vs Del Trial1-5		10852
FDR Dup Trial1-5 vs Del Trial1-5	***	2.8443e-09

### Sheet: SP_Female_Center2DupDel
Field	Statistical_Significance_Symbol	Value
mean Dup Hab		0.99612
median Dup Hab		1.0013
std Dup Hab		0.019626
Sample Size Dup Hab		45
Values of Dup Hab		0.96342 1.0084 0.99243 0.97729 1.0091 0.98093 1.0088 0.96528 1.0093 1.0008 0.99398 1.0211 1.0142 1.0151 0.95599 0.99722 1.0125 0.96855 1.0182 1.0013 1.0164 1.0142 1.0039 0.99876 0.96861 0.9681 1.0156 0.96521 1.0167 0.95915 0.99913 0.98297 1.0164 0.96973 0.97098 0.99916 0.98592 1.0086 1.0042 1.0199 1.0061 0.99031 1.0019 1.0113 1.0182
mean Del Hab		0.98096
median Del Hab		0.98658
std Del Hab		0.028063
Sample Size Del Hab		22
Values of Del Hab		0.9788183 0.9971466 1.025085 0.9865759 1.02263 1.009505 0.9553578 0.9419685 0.9539388 0.9969363 1.00912 0.9330293 0.9897066 0.9509554 0.9649902 0.9621834 0.9432146 0.9695768 0.9953568 1.006185 1.007807 NaN
mean Dup Trial		0.99552
median Dup Trial		1.0008
std Dup Trial		0.01802
Sample Size Dup Trial		45
Values of Dup Trial		0.96862 0.97951 0.98693 0.97345 0.99531 0.98662 1.0086 0.9822 1.0227 1.0156 1.0057 1.0104 1.0131 1.0106 0.98325 1.0026 1.0077 0.97951 0.99935 1.0099 1.0174 1.0219 0.97566 0.97829 0.97857 0.97316 1.0133 0.96439 1.0158 0.96044 1.0033 0.98212 1.0049 0.96013 0.96966 0.99671 0.98889 1.0141 1.0008 1.0183 1.0028 0.99113 1.0038 1.0028 1.0185
mean Del Trial		0.97875
median Del Trial		0.98201
std Del Trial		0.028326
Sample Size Del Trial		22
Values of Del Trial		0.9709132 0.9939673 1.027181 0.9820137 1.010343 1.003467 0.9493528 0.9319784 0.9547951 1.003774 1.015945 0.9279528 0.9725095 0.9380248 0.9669894 0.9606238 0.9656096 0.9883446 0.9971868 1.005905 0.9869444 NaN
pVal (ranksum) Dup Hab vs Del Hab	*	0.024832
z_statistic Dup Hab vs Del Hab		2.244
ranksum_statistic Dup Hab vs Del Hab		1671
FDR Dup Hab vs Del Hab	*	0.024832
pVal (ranksum) Dup Trial vs Del Trial	*	0.022295
z_statistic Dup Trial vs Del Trial		2.2853
ranksum_statistic Dup Trial vs Del Trial		1674
FDR Dup Trial vs Del Trial	*	0.024832
Sample Size Del Hab11-15		22
Values of Del Hab11-15		0.975093 0.9934533 1.019297 0.9878927 1.022654 1.003635 0.9524939 0.9454004 0.9479348 1.001385 1.01312 0.9301418 0.9836656 0.9531096 0.9648687 0.9625491 0.9619574 0.9821324 0.9895892 1.005174 0.9967933 NaN
mean Dup Trial1-5		0.99552
median Dup Trial1-5		1.0008
std Dup Trial1-5		0.01802
Sample Size Dup Trial1-5		45
Values of Dup Trial1-5		0.96862 0.97951 0.98693 0.97345 0.99531 0.98662 1.0086 0.9822 1.0227 1.0156 1.0057 1.0104 1.0131 1.0106 0.98325 1.0026 1.0077 0.97951 0.99935 1.0099 1.0174 1.0219 0.97566 0.97829 0.97857 0.97316 1.0133 0.96439 1.0158 0.96044 1.0033 0.98212 1.0049 0.96013 0.96966 0.99671 0.98889 1.0141 1.0008 1.0183 1.0028 0.99113 1.0038 1.0028 1.0185
mean Del Trial1-5		0.97875
median Del Trial1-5		0.98201
std Del Trial1-5		0.028326
Sample Size Del Trial1-5		22
Values of Del Trial1-5		0.9709132 0.9939673 1.027181 0.9820137 1.010343 1.003467 0.9493528 0.9319784 0.9547951 1.003774 1.015945 0.9279528 0.9725095 0.9380248 0.9669894 0.9606238 0.9656096 0.9883446 0.9971868 1.005905 0.9869444 NaN
pVal (ranksum) Dup Hab1-5 vs Del Hab1-5	*	0.038919
z_statistic Dup Hab1-5 vs Del Hab1-5		2.065
ranksum_statistic Dup Hab1-5 vs Del Hab1-5		1658
FDR Dup Hab1-5 vs Del Hab1-5	#	0.051892
pVal (ranksum) Dup Hab6-10 vs Del Hab6-10	#	0.080395
z_statistic Dup Hab6-10 vs Del Hab6-10		1.7484
ranksum_statistic Dup Hab6-10 vs Del Hab6-10		1635
FDR Dup Hab6-10 vs Del Hab6-10	#	0.080395
pVal (ranksum) Dup Hab11-15 vs Del Hab11-15	*	0.010448
z_statistic Dup Hab11-15 vs Del Hab11-15		2.5607
ranksum_statistic Dup Hab11-15 vs Del Hab11-15		1694
FDR Dup Hab11-15 vs Del Hab11-15	*	0.041791
pVal (ranksum) Dup Trial1-5 vs Del Trial1-5	*	0.022295
z_statistic Dup Trial1-5 vs Del Trial1-5		2.2853
ranksum_statistic Dup Trial1-5 vs Del Trial1-5		1674
FDR Dup Trial1-5 vs Del Trial1-5	*	0.044589

### Sheet: SxP_Female_Center2DupDel
Field	Statistical_Significance_Symbol	Value
mean Dup Hab		0.99878
median Dup Hab		0.99943
std Dup Hab		0.024205
Sample Size Dup Hab		42
Values of Dup Hab		0.91966 0.98033 0.9883 0.97696 0.98183 0.95011 1.0105 0.99332 0.98959 1.0128 1.0361 1.0196 1.0067 1.0054 1.0229 0.99526 1.0022 1.0268 1.0122 1.0335 1.045 1.0353 0.99912 0.98498 0.98438 0.97515 0.97474 0.99888 1.0125 0.97395 1.0202 0.97585 0.99974 0.99766 0.99217 0.99486 0.96538 1.0147 1.0083 1.0012 1.0061 1.0243
mean Del Hab		0.99678
median Del Hab		0.99999
std Del Hab		0.020242
Sample Size Del Hab		20
Values of Del Hab		1.0051 0.99768 0.95584 0.98681 1.0036 1.001 0.97483 0.98911 1.0077 1.0011 1.0279 1.0098 1.022 0.99806 0.98633 1.0258 0.97074 0.99898 1.0147 0.95853
mean Dup Trial		1.001
median Dup Trial		0.99926
std Dup Trial		0.023817
Sample Size Dup Trial		42
Values of Dup Trial		0.94607 0.98622 0.9864 0.967 0.9729 0.96627 1.0218 1.0035 0.9928 1.0256 1.0418 1.0249 1.0172 0.98997 1.0327 0.99998 1.0324 1.0285 1.0093 1.0309 1.0354 1.0289 0.98814 0.97469 0.96628 0.99451 0.96857 1.0121 1.0184 0.97347 1.032 0.97503 0.99296 0.98774 0.98736 0.99464 0.99074 1.0122 1.0072 0.99854 1.0047 1.0237
mean Del Trial		0.9949
median Del Trial		0.99905
std Del Trial		0.019791
Sample Size Del Trial		20
Values of Del Trial		0.99872 0.99674 0.95258 0.99145 1.0035 0.98826 0.96755 1.0015 1.0066 0.99987 1.0321 1.0105 1.0147 0.99538 0.99938 1.0106 0.97221 0.9869 1.0119 0.95749
pVal (ranksum) Dup Hab vs Del Hab		0.73475
z_statistic Dup Hab vs Del Hab		0.33882
ranksum_statistic Dup Hab vs Del Hab		1346
FDR Dup Hab vs Del Hab		0.73475
pVal (ranksum) Dup Trial vs Del Trial		0.43804
z_statistic Dup Trial vs Del Trial		0.77551
ranksum_statistic Dup Trial vs Del Trial		1375
FDR Dup Trial vs Del Trial		0.73475
Sample Size Del Hab11-15		20
Values of Del Hab11-15		0.99821 1.0115 0.95427 0.98384 1.0045 0.9976 0.97196 0.98883 0.99835 0.99621 1.0283 1.0078 1.0209 1.0018 0.99052 1.0184 0.97419 1.0048 1.0251 0.961
mean Dup Trial1-5		1.001
median Dup Trial1-5		0.99926
std Dup Trial1-5		0.023817
Sample Size Dup Trial1-5		42
Values of Dup Trial1-5		0.94607 0.98622 0.9864 0.967 0.9729 0.96627 1.0218 1.0035 0.9928 1.0256 1.0418 1.0249 1.0172 0.98997 1.0327 0.99998 1.0324 1.0285 1.0093 1.0309 1.0354 1.0289 0.98814 0.97469 0.96628 0.99451 0.96857 1.0121 1.0184 0.97347 1.032 0.97503 0.99296 0.98774 0.98736 0.99464 0.99074 1.0122 1.0072 0.99854 1.0047 1.0237
mean Del Trial1-5		0.9949
median Del Trial1-5		0.99905
std Del Trial1-5		0.019791
Sample Size Del Trial1-5		20
Values of Del Trial1-5		0.99872 0.99674 0.95258 0.99145 1.0035 0.98826 0.96755 1.0015 1.0066 0.99987 1.0321 1.0105 1.0147 0.99538 0.99938 1.0106 0.97221 0.9869 1.0119 0.95749
pVal (ranksum) Dup Hab1-5 vs Del Hab1-5		0.91008
z_statistic Dup Hab1-5 vs Del Hab1-5		-0.11294
ranksum_statistic Dup Hab1-5 vs Del Hab1-5		1315
FDR Dup Hab1-5 vs Del Hab1-5		0.91008
pVal (ranksum) Dup Hab6-10 vs Del Hab6-10		0.6034
z_statistic Dup Hab6-10 vs Del Hab6-10		0.51952
ranksum_statistic Dup Hab6-10 vs Del Hab6-10		1358
FDR Dup Hab6-10 vs Del Hab6-10		0.80453
pVal (ranksum) Dup Hab11-15 vs Del Hab11-15		0.51244
z_statistic Dup Hab11-15 vs Del Hab11-15		0.65504
ranksum_statistic Dup Hab11-15 vs Del Hab11-15		1367
FDR Dup Hab11-15 vs Del Hab11-15		0.80453
pVal (ranksum) Dup Trial1-5 vs Del Trial1-5		0.43804
z_statistic Dup Trial1-5 vs Del Trial1-5		0.77551
ranksum_statistic Dup Trial1-5 vs Del Trial1-5		1375
FDR Dup Trial1-5 vs Del Trial1-5		0.80453

### Sheet: ESP_Female_Center2DupDel
Field	Statistical_Significance_Symbol	Value
mean Dup Hab		1.0018
median Dup Hab		1.007
std Dup Hab		0.023839
Sample Size Dup Hab		45
Values of Dup Hab		0.92445 0.97111 1.0113 0.96219 0.98347 0.96221 0.99717 0.99232 1.0043 0.99682 1.0348 1.0198 1.0114 1.007 1.026 0.99696 0.98892 1.0229 1.0113 1.0093 1.015 1.0161 1.0353 0.99422 0.99258 0.99251 1.0374 1.0165 0.98786 1.0313 0.99861 1.0378 0.98938 1.0114 0.9569 0.95773 1.0121 0.99164 1.0098 1.0184 0.99833 1.0198 0.98794 1.0177 1.0209
mean Del Hab		0.98888
median Del Hab		0.9897
std Del Hab		0.017104
Sample Size Del Hab		19
Values of Del Hab		0.97731 0.99487 0.98687 0.95268 0.98608 1.0055 0.96613 0.98978 0.97952 1.0001 0.98535 0.99112 0.99514 0.9897 0.99942 1.0297 0.96468 0.98737 1.0074
mean Dup Trial		0.99921
median Dup Trial		0.99915
std Dup Trial		0.020288
Sample Size Dup Trial		45
Values of Dup Trial		0.94372 0.98196 0.98799 0.97142 0.9893 0.97469 1.0036 0.99435 1.0031 1.0039 1.0232 1.0176 1.0206 0.99915 1.0269 0.98855 0.99418 1.0191 1.0185 1.0091 1.0092 0.99913 1.0335 0.9826 0.9821 0.99913 1.0283 1.0162 0.99166 1.0189 0.98159 1.0279 0.9772 1.0005 0.95951 0.95373 0.99229 0.99537 1.0066 1.0155 0.99672 1.0163 0.98568 1.0076 1.0163
mean Del Trial		0.99201
median Del Trial		0.99072
std Del Trial		0.016536
Sample Size Del Trial		19
Values of Del Trial		0.98852 0.99133 0.99485 0.95742 0.98477 0.98859 0.98384 0.99853 0.9892 1.0053 0.97275 0.99072 0.99731 0.971 1.0055 1.0341 0.98209 1.0013 1.0112
pVal (ranksum) Dup Hab vs Del Hab	**	0.0068559
z_statistic Dup Hab vs Del Hab		2.7038
ranksum_statistic Dup Hab vs Del Hab		1647
FDR Dup Hab vs Del Hab	*	0.013712
pVal (ranksum) Dup Trial vs Del Trial	#	0.099811
z_statistic Dup Trial vs Del Trial		1.6458
ranksum_statistic Dup Trial vs Del Trial		1575
FDR Dup Trial vs Del Trial	#	0.099811
Sample Size Del Hab11-15		19
Values of Del Hab11-15		0.97863 1.0059 0.99132 0.95274 0.98311 1.0072 0.97089 0.986 0.98089 1.0014 0.98036 1.0032 0.98926 0.98674 1.0082 1.0296 0.97658 0.99336 0.99664
mean Dup Trial1-5		0.99921
median Dup Trial1-5		0.99915
std Dup Trial1-5		0.020288
Sample Size Dup Trial1-5		45
Values of Dup Trial1-5		0.94372 0.98196 0.98799 0.97142 0.9893 0.97469 1.0036 0.99435 1.0031 1.0039 1.0232 1.0176 1.0206 0.99915 1.0269 0.98855 0.99418 1.0191 1.0185 1.0091 1.0092 0.99913 1.0335 0.9826 0.9821 0.99913 1.0283 1.0162 0.99166 1.0189 0.98159 1.0279 0.9772 1.0005 0.95951 0.95373 0.99229 0.99537 1.0066 1.0155 0.99672 1.0163 0.98568 1.0076 1.0163
mean Del Trial1-5		0.99201
median Del Trial1-5		0.99072
std Del Trial1-5		0.016536
Sample Size Del Trial1-5		19
Values of Del Trial1-5		0.98852 0.99133 0.99485 0.95742 0.98477 0.98859 0.98384 0.99853 0.9892 1.0053 0.97275 0.99072 0.99731 0.971 1.0055 1.0341 0.98209 1.0013 1.0112
pVal (ranksum) Dup Hab1-5 vs Del Hab1-5	*	0.014717
z_statistic Dup Hab1-5 vs Del Hab1-5		2.4393
ranksum_statistic Dup Hab1-5 vs Del Hab1-5		1629
FDR Dup Hab1-5 vs Del Hab1-5	*	0.019623
pVal (ranksum) Dup Hab6-10 vs Del Hab6-10	**	0.0052395
z_statistic Dup Hab6-10 vs Del Hab6-10		2.7919
ranksum_statistic Dup Hab6-10 vs Del Hab6-10		1653
FDR Dup Hab6-10 vs Del Hab6-10	*	0.019623
pVal (ranksum) Dup Hab11-15 vs Del Hab11-15	*	0.014717
z_statistic Dup Hab11-15 vs Del Hab11-15		2.4393
ranksum_statistic Dup Hab11-15 vs Del Hab11-15		1629
FDR Dup Hab11-15 vs Del Hab11-15	*	0.019623
pVal (ranksum) Dup Trial1-5 vs Del Trial1-5	#	0.099811
z_statistic Dup Trial1-5 vs Del Trial1-5		1.6458
ranksum_statistic Dup Trial1-5 vs Del Trial1-5		1575
FDR Dup Trial1-5 vs Del Trial1-5	#	0.099811

### Sheet: All_Female_Center2DupDel
Field	Statistical_Significance_Symbol	Value
mean Dup Hab		0.99876
median Dup Hab		1.0026
std Dup Hab		0.022457
Sample Size Dup Hab		132
Values of Dup Hab		0.96672 1.0119 0.99583 0.98064 1.0126 0.98429 1.0122 0.96859 1.0128 1.0043 0.99739 1.0246 1.0177 1.0186 0.92043 0.98115 0.98913 0.97778 0.98265 0.95091 1.0113 0.99415 0.99042 1.0137 1.037 1.0204 1.0076 1.0062 0.9202 0.96665 1.0067 0.95777 0.97895 0.95779 0.99259 0.98776 0.9997 0.99224 1.03 1.0151 1.0068 1.0024 0.95927 1.0006 1.0237 0.99609 1.0031 1.0213 0.99238 0.98438 1.016 0.97188 1.0217 1.0047…
mean Del Hab		0.9887
median Del Hab		0.99082
std Del Hab		0.023291
Sample Size Del Hab		61
Values of Del Hab		0.9776696 0.9959763 1.023882 0.9854181 1.02143 1.00832 0.9542367 0.940863 0.9528193 0.9957664 1.007935 0.9319343 0.9885451 0.9498394 0.9638578 0.9610543 0.9421077 0.968439 0.9941887 1.005004 1.006624 NaN 1.005875 0.9984294 0.956559 0.9875493 1.004308 1.001756 0.9755583 0.9898514 1.008417 1.001898 1.028687 1.010553 1.02274 0.9988075 0.9870708 1.026598 0.9714662 0.9997248 1.015508 0.9592453 0.97768…
mean Dup Trial		0.9985
median Dup Trial		0.99939
std Dup Trial		0.020655
Sample Size Dup Trial		132
Values of Dup Trial		0.97018 0.98109 0.98852 0.97502 0.99691 0.98821 1.0102 0.98378 1.0243 1.0172 1.0073 1.0121 1.0147 1.0123 0.94551 0.98564 0.98582 0.96644 0.97233 0.96571 1.0212 1.0029 0.99222 1.025 1.0412 1.0243 1.0166 0.98939 0.94263 0.98083 0.98685 0.9703 0.98816 0.97357 1.0024 0.99321 1.0019 1.0027 1.0221 1.0164 1.0195 0.998 0.98483 1.0042 1.0321 0.99939 1.0317 1.0258 0.98742 0.99303 1.0093 0.98109 1.001 1.011…
mean Del Trial		0.98825
median Del Trial		0.99213
std Del Trial		0.023691
Sample Size Del Trial		61
Values of Del Trial		0.9684186 0.9914136 1.024542 0.9794907 1.007747 1.000889 0.9469137 0.9295839 0.952342 1.001195 1.013335 0.9255687 0.9700108 0.9356148 0.9645049 0.9581557 0.9631287 0.9858053 0.9946247 1.00332 0.9844087 NaN 1.000062 0.9980866 0.9538611 0.9927818 1.004897 0.9895898 0.968851 1.002875 1.007961 1.001217 1.033448 1.011823 1.016064 0.9967236 1.000728 1.011913 0.9735163 0.9882291 1.013286 0.9587839 0.989…
pVal (ranksum) Dup Hab vs Del Hab	**	0.0041344
z_statistic Dup Hab vs Del Hab		2.8677
ranksum_statistic Dup Hab vs Del Hab		13762
FDR Dup Hab vs Del Hab	**	0.0082687
pVal (ranksum) Dup Trial vs Del Trial	**	0.0084793
z_statistic Dup Trial vs Del Trial		2.6324
ranksum_statistic Dup Trial vs Del Trial		13678
FDR Dup Trial vs Del Trial	**	0.0084793
Sample Size Del Hab11-15		61
Values of Del Hab11-15		0.9737289 0.9920635 1.017871 0.9865107 1.021224 1.002231 0.9511614 0.9440778 0.9466087 0.9999844 1.011703 0.9288405 0.9822895 0.9517762 0.9635189 0.9612026 0.9606117 0.9807584 0.9882048 1.003768 0.9953988 NaN 0.9989303 1.012239 0.9549566 0.9845549 1.005187 0.9983232 0.9726634 0.9895445 0.9990695 0.9969312 1.029007 1.008534 1.0216 1.002559 0.9912344 1.019156 0.9748973 1.005484 1.025878 0.9616959 0…
mean Dup Trial1-5		0.9985
median Dup Trial1-5		0.99939
std Dup Trial1-5		0.020655
Sample Size Dup Trial1-5		132
Values of Dup Trial1-5		0.97018 0.98109 0.98852 0.97502 0.99691 0.98821 1.0102 0.98378 1.0243 1.0172 1.0073 1.0121 1.0147 1.0123 0.94551 0.98564 0.98582 0.96644 0.97233 0.96571 1.0212 1.0029 0.99222 1.025 1.0412 1.0243 1.0166 0.98939 0.94263 0.98083 0.98685 0.9703 0.98816 0.97357 1.0024 0.99321 1.0019 1.0027 1.0221 1.0164 1.0195 0.998 0.98483 1.0042 1.0321 0.99939 1.0317 1.0258 0.98742 0.99303 1.0093 0.98109 1.001 1.011…
mean Del Trial1-5		0.98825
median Del Trial1-5		0.99213
std Del Trial1-5		0.023691
Sample Size Del Trial1-5		61
Values of Del Trial1-5		0.9684186 0.9914136 1.024542 0.9794907 1.007747 1.000889 0.9469137 0.9295839 0.952342 1.001195 1.013335 0.9255687 0.9700108 0.9356148 0.9645049 0.9581557 0.9631287 0.9858053 0.9946247 1.00332 0.9844087 NaN 1.000062 0.9980866 0.9538611 0.9927818 1.004897 0.9895898 0.968851 1.002875 1.007961 1.001217 1.033448 1.011823 1.016064 0.9967236 1.000728 1.011913 0.9735163 0.9882291 1.013286 0.9587839 0.989…
pVal (ranksum) Dup Hab1-5 vs Del Hab1-5	*	0.014387
z_statistic Dup Hab1-5 vs Del Hab1-5		2.4474
ranksum_statistic Dup Hab1-5 vs Del Hab1-5		13612
FDR Dup Hab1-5 vs Del Hab1-5	*	0.014387
pVal (ranksum) Dup Hab6-10 vs Del Hab6-10	**	0.0046359
z_statistic Dup Hab6-10 vs Del Hab6-10		2.8313
ranksum_statistic Dup Hab6-10 vs Del Hab6-10		13749
FDR Dup Hab6-10 vs Del Hab6-10	**	0.0092719
pVal (ranksum) Dup Hab11-15 vs Del Hab11-15	**	0.0024437
z_statistic Dup Hab11-15 vs Del Hab11-15		3.0302
ranksum_statistic Dup Hab11-15 vs Del Hab11-15		13820
FDR Dup Hab11-15 vs Del Hab11-15	**	0.0092719
pVal (ranksum) Dup Trial1-5 vs Del Trial1-5	**	0.0084793
z_statistic Dup Trial1-5 vs Del Trial1-5		2.6324
ranksum_statistic Dup Trial1-5 vs Del Trial1-5		13678
FDR Dup Trial1-5 vs Del Trial1-5	*	0.011306
