## Supplementary File 1 for "Contrasting behavioral and physiological effects of *Gtf2i* duplication and deletion in mouse models of the 7q11.23 Duplication and Williams-Beuren Syndromes": EyesDel.xlsx

### Sheet: SP_Male_EyesDel
Field	Statistical_Significance_Symbol	Value
mean WT(Del) Hab		34.1917
median WT(Del) Hab		34.2178
std WT(Del) Hab		0.44916
Sample Size WT(Del) Hab		21
Values of WT(Del) Hab		NaN 34.05579 35.05845 34.4483 34.51442 34.77644 34.46135 NaN 34.14586 33.84532 34.39319 33.79329 34.28964 NaN NaN 33.63062 NaN 33.59282 33.67807 NaN NaN
mean Del Hab		33.9692
median Del Hab		34.1559
std Del Hab		0.45116
Sample Size Del Hab		19
Values of Del Hab		34.43868 34.23233 34.31584 34.08056 33.14669 NaN 34.35501 33.40143 34.23985 33.92898 34.56595 NaN 34.30582 33.75261 NaN 33.164 33.69872 34.23126 33.65007
mean WT(Del) Trial		34.5575
median WT(Del) Trial		34.4994
std WT(Del) Trial		0.43336
Sample Size WT(Del) Trial		21
Values of WT(Del) Trial		NaN 34.30163 35.32075 34.78477 34.94838 35.24615 34.87654 NaN 34.63838 34.24953 34.36386 34.02918 34.02715 NaN NaN 34.40419 NaN 34.5947 34.02008 NaN NaN
mean Del Trial		34.3717
median Del Trial		34.3668
std Del Trial		0.59084
Sample Size Del Trial		19
Values of Del Trial		35.1805 34.90714 34.81594 34.32445 34.38792 NaN 34.58951 33.47654 34.70492 34.09566 34.51864 NaN 35.57055 33.92652 NaN 33.51513 33.77534 34.34571 33.81253
pVal (ranksum) WT(Del) Hab vs Del Hab		0.27063
z_statistic WT(Del) Hab vs Del Hab		1.1016
ranksum_statistic WT(Del) Hab vs Del Hab		244
FDR WT(Del) Hab vs Del Hab		0.34961
pVal (ranksum) WT(Del) Trial vs Del Trial		0.34961
z_statistic WT(Del) Trial vs Del Trial		0.93534
ranksum_statistic WT(Del) Trial vs Del Trial		240
FDR WT(Del) Trial vs Del Trial		0.34961

### Sheet: SxP_Male_EyesDel
Field	Statistical_Significance_Symbol	Value
mean WT(Del) Hab		34.0895
median WT(Del) Hab		34.0374
std WT(Del) Hab		0.59112
Sample Size WT(Del) Hab		22
Values of WT(Del) Hab		34.05403 34.02073 33.08809 NaN 33.91549 34.28649 34.60789 33.83637 NaN NaN NaN 34.44972 34.70777 34.79573 34.96979 33.77359 NaN NaN NaN 33.04108 33.70587 NaN
mean Del Hab		34.1786
median Del Hab		34.2516
std Del Hab		0.53201
Sample Size Del Hab		17
Values of Del Hab		34.58947 34.39792 34.11056 33.09337 34.62657 34.26696 33.86026 34.23634 33.34533 34.65395 NaN NaN 34.09519 NaN NaN 34.86687 NaN
mean WT(Del) Trial		34.5654
median WT(Del) Trial		34.6066
std WT(Del) Trial		0.47703
Sample Size WT(Del) Trial		22
Values of WT(Del) Trial		34.19698 34.47635 34.0323 NaN 34.59031 34.63798 34.8965 34.62298 NaN NaN NaN 34.22083 35.16956 34.92883 35.51949 34.2441 NaN NaN NaN 33.68971 34.68962 NaN
mean Del Trial		34.5591
median Del Trial		34.6846
std Del Trial		0.64763
Sample Size Del Trial		17
Values of Del Trial		34.69267 34.43701 34.35344 33.30378 34.69811 34.7956 34.26059 34.67656 33.6501 35.16287 NaN NaN 34.90467 NaN NaN 35.77338 NaN
pVal (ranksum) WT(Del) Hab vs Del Hab		0.58915
z_statistic WT(Del) Hab vs Del Hab		-0.54006
ranksum_statistic WT(Del) Hab vs Del Hab		178
FDR WT(Del) Hab vs Del Hab		0.73814
pVal (ranksum) WT(Del) Trial vs Del Trial		0.73814
z_statistic WT(Del) Trial vs Del Trial		-0.33432
ranksum_statistic WT(Del) Trial vs Del Trial		182
FDR WT(Del) Trial vs Del Trial		0.73814

### Sheet: ESP_Male_EyesDel
Field	Statistical_Significance_Symbol	Value
mean WT(Del) Hab		34.3827
median WT(Del) Hab		34.4329
std WT(Del) Hab		0.58193
Sample Size WT(Del) Hab		20
Values of WT(Del) Hab		33.3441 NaN NaN NaN NaN NaN 34.4329 34.67407 NaN 33.95046 NaN NaN 34.94494 34.98404 34.34823 NaN NaN NaN NaN NaN
mean Del Hab		34.3983
median Del Hab		34.4272
std Del Hab		0.42421
Sample Size Del Hab		15
Values of Del Hab		NaN NaN NaN 34.48075 NaN 34.57644 34.3455 34.31578 NaN 35.20853 34.65643 34.51033 33.67213 33.84339 34.37372
mean WT(Del) Trial		34.5835
median WT(Del) Trial		34.7331
std WT(Del) Trial		0.54265
Sample Size WT(Del) Trial		20
Values of WT(Del) Trial		33.64415 NaN NaN NaN NaN NaN 34.69603 34.99273 NaN 34.05704 NaN NaN 35.19182 34.76966 34.73314 NaN NaN NaN NaN NaN
mean Del Trial		34.8744
median Del Trial		34.862
std Del Trial		0.407
Sample Size Del Trial		15
Values of Del Trial		NaN NaN NaN 35.18906 NaN 35.50165 34.44886 34.32778 NaN 35.2482 35.01986 35.20074 34.46762 34.63633 34.70406
pVal (ranksum) WT(Del) Hab vs Del Hab		0.81253
ranksum_statistic WT(Del) Hab vs Del Hab		66
FDR WT(Del) Hab vs Del Hab		0.81253
pVal (ranksum) WT(Del) Trial vs Del Trial		0.41732
ranksum_statistic WT(Del) Trial vs Del Trial		54
FDR WT(Del) Trial vs Del Trial		0.81253

### Sheet: All_Male_EyesDel
Field	Statistical_Significance_Symbol	Value
mean WT(Del) Hab		34.189
median WT(Del) Hab		34.2865
std WT(Del) Hab		0.53132
Sample Size WT(Del) Hab		63
Values of WT(Del) Hab		NaN 34.05579 35.05845 34.4483 34.51442 34.77644 34.46135 NaN 34.14586 33.84532 34.39319 33.79329 34.28964 NaN NaN 33.63062 NaN 33.59282 33.67807 NaN NaN 34.05403 34.02073 33.08809 NaN 33.91549 34.28649 34.60789 33.83637 NaN NaN NaN 34.44972 34.70777 34.79573 34.96979 33.77359 NaN NaN NaN 33.04108 33.70587 NaN 33.3441 NaN NaN NaN NaN NaN 34.4329 34.67407 NaN 33.95046 NaN NaN 34.94494 34.98404 34.3…
mean Del Hab		34.1483
median Del Hab		34.2534
std Del Hab		0.49142
Sample Size Del Hab		51
Values of Del Hab		34.43868 34.23233 34.31584 34.08056 33.14669 NaN 34.35501 33.40143 34.23985 33.92898 34.56595 NaN 34.30582 33.75261 NaN 33.164 33.69872 34.23126 33.65007 34.58947 34.39792 34.11056 33.09337 34.62657 34.26696 33.86026 34.23634 33.34533 34.65395 NaN NaN 34.09519 NaN NaN 34.86687 NaN NaN NaN NaN 34.48075 NaN 34.57644 34.3455 34.31578 NaN 35.20853 34.65643 34.51033 33.67213 33.84339 34.37372
mean WT(Del) Trial		34.5659
median WT(Del) Trial		34.623
std WT(Del) Trial		0.45921
Sample Size WT(Del) Trial		63
Values of WT(Del) Trial		NaN 34.30163 35.32075 34.78477 34.94838 35.24615 34.87654 NaN 34.63838 34.24953 34.36386 34.02918 34.02715 NaN NaN 34.40419 NaN 34.5947 34.02008 NaN NaN 34.19698 34.47635 34.0323 NaN 34.59031 34.63798 34.8965 34.62298 NaN NaN NaN 34.22083 35.16956 34.92883 35.51949 34.2441 NaN NaN NaN 33.68971 34.68962 NaN 33.64415 NaN NaN NaN NaN NaN 34.69603 34.99273 NaN 34.05704 NaN NaN 35.19182 34.76966 34.73…
mean Del Trial		34.5632
median Del Trial		34.6129
std Del Trial		0.59039
Sample Size Del Trial		51
Values of Del Trial		35.1805 34.90714 34.81594 34.32445 34.38792 NaN 34.58951 33.47654 34.70492 34.09566 34.51864 NaN 35.57055 33.92652 NaN 33.51513 33.77534 34.34571 33.81253 34.69267 34.43701 34.35344 33.30378 34.69811 34.7956 34.26059 34.67656 33.6501 35.16287 NaN NaN 34.90467 NaN NaN 35.77338 NaN NaN NaN NaN 35.18906 NaN 35.50165 34.44886 34.32778 NaN 35.2482 35.01986 35.20074 34.46762 34.63633 34.70406
pVal (ranksum) WT(Del) Hab vs Del Hab		0.74462
z_statistic WT(Del) Hab vs Del Hab		0.32574
ranksum_statistic WT(Del) Hab vs Del Hab		1325
FDR WT(Del) Hab vs Del Hab		0.89022
pVal (ranksum) WT(Del) Trial vs Del Trial		0.89022
z_statistic WT(Del) Trial vs Del Trial		-0.13803
ranksum_statistic WT(Del) Trial vs Del Trial		1282
FDR WT(Del) Trial vs Del Trial		0.89022

### Sheet: SP_Female_EyesDel
Field	Statistical_Significance_Symbol	Value
mean WT(Del) Hab		33.9679
median WT(Del) Hab		34.1463
std WT(Del) Hab		0.59687
Sample Size WT(Del) Hab		22
Values of WT(Del) Hab		33.4373 34.38318 33.28883 34.16762 34.25485 NaN 34.44214 NaN 34.97238 34.27811 34.12501 33.20635 34.05072 33.89701 33.5208 34.1697 34.63046 33.75436 32.48609 34.35701 NaN NaN
mean Del Hab		33.7108
median Del Hab		33.8541
std Del Hab		0.56207
Sample Size Del Hab		22
Values of Del Hab		33.64498 NaN 34.24248 NaN 34.57692 NaN NaN 33.14289 32.76878 33.95004 33.96288 32.99237 32.87838 34.16414 NaN 33.75824 33.11286 34.16795 33.70877 34.17425 34.12657 NaN
mean WT(Del) Trial		34.1895
median WT(Del) Trial		34.2836
std WT(Del) Trial		0.65721
Sample Size WT(Del) Trial		22
Values of WT(Del) Trial		34.14902 34.53789 33.55491 34.55838 34.35363 NaN 34.52039 NaN 34.97492 35.03145 34.19672 32.99927 34.27958 34.09529 33.45608 34.28757 34.96708 33.98603 32.68959 34.77404 NaN NaN
mean Del Trial		33.8571
median Del Trial		34.1222
std Del Trial		0.6778
Sample Size Del Trial		22
Values of Del Trial		34.10245 NaN 34.28609 NaN 35.05248 NaN NaN 32.94044 32.81712 34.22236 34.31282 32.80271 33.14468 34.14205 NaN 33.48665 33.47774 34.55388 33.69673 34.31761 34.3572 NaN
pVal (ranksum) WT(Del) Hab vs Del Hab		0.14254
z_statistic WT(Del) Hab vs Del Hab		1.4664
ranksum_statistic WT(Del) Hab vs Del Hab		358
FDR WT(Del) Hab vs Del Hab		0.19571
pVal (ranksum) WT(Del) Trial vs Del Trial		0.19571
z_statistic WT(Del) Trial vs Del Trial		1.2939
ranksum_statistic WT(Del) Trial vs Del Trial		353
FDR WT(Del) Trial vs Del Trial		0.19571

### Sheet: SxP_Female_EyesDel
Field	Statistical_Significance_Symbol	Value
mean WT(Del) Hab		34.3974
median WT(Del) Hab		34.1652
std WT(Del) Hab		0.4386
Sample Size WT(Del) Hab		23
Values of WT(Del) Hab		34.085 NaN 34.13398 33.9631 NaN NaN NaN 34.10166 34.39988 34.10594 35.05848 NaN NaN 34.62744 35.12737 34.15406 35.226 33.96704 33.99129 34.17632 34.40798 34.83303 NaN
mean Del Hab		34.3918
median Del Hab		34.4493
std Del Hab		0.6473
Sample Size Del Hab		20
Values of Del Hab		34.69641 33.86232 34.54337 33.97458 33.86615 34.44929 34.04091 NaN 34.3719 33.08314 35.68387 NaN 35.38465 34.88051 35.08779 34.50892 34.51074 34.00095 NaN 33.71426
mean WT(Del) Trial		34.6768
median WT(Del) Trial		34.5521
std WT(Del) Trial		0.3977
Sample Size WT(Del) Trial		23
Values of WT(Del) Trial		34.53831 NaN 34.56116 34.34727 NaN NaN NaN 34.36017 34.60679 34.54144 35.51596 NaN NaN 34.66588 34.9355 34.54311 35.29501 34.2811 34.06989 34.44433 34.88555 35.23723 NaN
mean Del Trial		34.6379
median Del Trial		34.5002
std Del Trial		0.60582
Sample Size Del Trial		20
Values of Del Trial		35.2316 34.27701 34.50018 34.43855 33.99851 34.30441 34.21343 NaN 34.48355 33.27051 35.79501 NaN 35.4078 35.18833 35.03241 34.73001 34.9943 34.77841 NaN 34.20027
pVal (ranksum) WT(Del) Hab vs Del Hab		0.89967
z_statistic WT(Del) Hab vs Del Hab		0.12608
ranksum_statistic WT(Del) Hab vs Del Hab		276
FDR WT(Del) Hab vs Del Hab		0.89967
pVal (ranksum) WT(Del) Trial vs Del Trial		0.67869
z_statistic WT(Del) Trial vs Del Trial		0.41425
ranksum_statistic WT(Del) Trial vs Del Trial		284
FDR WT(Del) Trial vs Del Trial		0.89967

### Sheet: ESP_Female_EyesDel
Field	Statistical_Significance_Symbol	Value
mean WT(Del) Hab		34.3018
median WT(Del) Hab		34.2902
std WT(Del) Hab		0.71439
Sample Size WT(Del) Hab		23
Values of WT(Del) Hab		NaN NaN NaN NaN 34.44945 33.93247 NaN NaN 33.94523 33.80881 NaN NaN NaN NaN NaN 35.91245 34.57711 34.51687 33.18296 34.13104 34.56191 NaN NaN
mean Del Hab		34.4389
median Del Hab		34.331
std Del Hab		0.59582
Sample Size Del Hab		19
Values of Del Hab		33.55439 NaN 33.87907 34.29099 33.93405 34.75799 33.68463 34.33104 34.76709 34.4799 34.23708 NaN 35.20247 35.37901 35.47994 34.60101 NaN 34.00512 NaN
mean WT(Del) Trial		34.5336
median WT(Del) Trial		34.5132
std WT(Del) Trial		0.73558
Sample Size WT(Del) Trial		23
Values of WT(Del) Trial		NaN NaN NaN NaN 34.66332 34.49491 NaN NaN 34.1487 33.96439 NaN NaN NaN NaN NaN 36.28613 34.68024 34.72839 33.42248 34.41584 34.53142 NaN NaN
mean Del Trial		34.6303
median Del Trial		34.7188
std Del Trial		0.47898
Sample Size Del Trial		19
Values of Del Trial		33.89276 NaN 34.37799 34.87114 34.33548 34.71876 33.86804 34.92403 34.87957 34.78837 34.08128 NaN 35.24951 35.34433 35.2729 34.47724 NaN 34.37342 NaN
pVal (ranksum) WT(Del) Hab vs Del Hab		0.56027
z_statistic WT(Del) Hab vs Del Hab		-0.58244
ranksum_statistic WT(Del) Hab vs Del Hab		119
FDR WT(Del) Hab vs Del Hab		0.56027
pVal (ranksum) WT(Del) Trial vs Del Trial		0.48807
z_statistic WT(Del) Trial vs Del Trial		-0.69338
ranksum_statistic WT(Del) Trial vs Del Trial		117
FDR WT(Del) Trial vs Del Trial		0.56027

### Sheet: All_Female_EyesDel
Field	Statistical_Significance_Symbol	Value
mean WT(Del) Hab		34.2
median WT(Del) Hab		34.1608
std WT(Del) Hab		0.59518
Sample Size WT(Del) Hab		68
Values of WT(Del) Hab		33.4373 34.38318 33.28883 34.16762 34.25485 NaN 34.44214 NaN 34.97238 34.27811 34.12501 33.20635 34.05072 33.89701 33.5208 34.1697 34.63046 33.75436 32.48609 34.35701 NaN NaN 34.085 NaN 34.13398 33.9631 NaN NaN NaN 34.10166 34.39988 34.10594 35.05848 NaN NaN 34.62744 35.12737 34.15406 35.226 33.96704 33.99129 34.17632 34.40798 34.83303 NaN NaN NaN NaN NaN 34.44945 33.93247 NaN NaN 33.94523 33.808…
mean Del Hab		34.1795
median Del Hab		34.166
std Del Hab		0.67954
Sample Size Del Hab		61
Values of Del Hab		33.64498 NaN 34.24248 NaN 34.57692 NaN NaN 33.14289 32.76878 33.95004 33.96288 32.99237 32.87838 34.16414 NaN 33.75824 33.11286 34.16795 33.70877 34.17425 34.12657 NaN 34.69641 33.86232 34.54337 33.97458 33.86615 34.44929 34.04091 NaN 34.3719 33.08314 35.68387 NaN 35.38465 34.88051 35.08779 34.50892 34.51074 34.00095 NaN 33.71426 33.55439 NaN 33.87907 34.29099 33.93405 34.75799 33.68463 34.33104 …
mean WT(Del) Trial		34.4449
median WT(Del) Trial		34.5259
std WT(Del) Trial		0.62315
Sample Size WT(Del) Trial		68
Values of WT(Del) Trial		34.14902 34.53789 33.55491 34.55838 34.35363 NaN 34.52039 NaN 34.97492 35.03145 34.19672 32.99927 34.27958 34.09529 33.45608 34.28757 34.96708 33.98603 32.68959 34.77404 NaN NaN 34.53831 NaN 34.56116 34.34727 NaN NaN NaN 34.36017 34.60679 34.54144 35.51596 NaN NaN 34.66588 34.9355 34.54311 35.29501 34.2811 34.06989 34.44433 34.88555 35.23723 NaN NaN NaN NaN NaN 34.66332 34.49491 NaN NaN 34.1487 3…
mean Del Trial		34.3753
median Del Trial		34.3653
std Del Trial		0.69067
Sample Size Del Trial		61
Values of Del Trial		34.10245 NaN 34.28609 NaN 35.05248 NaN NaN 32.94044 32.81712 34.22236 34.31282 32.80271 33.14468 34.14205 NaN 33.48665 33.47774 34.55388 33.69673 34.31761 34.3572 NaN 35.2316 34.27701 34.50018 34.43855 33.99851 34.30441 34.21343 NaN 34.48355 33.27051 35.79501 NaN 35.4078 35.18833 35.03241 34.73001 34.9943 34.77841 NaN 34.20027 33.89276 NaN 34.37799 34.87114 34.33548 34.71876 33.86804 34.92403 34.…
pVal (ranksum) WT(Del) Hab vs Del Hab		0.76944
z_statistic WT(Del) Hab vs Del Hab		0.29311
ranksum_statistic WT(Del) Hab vs Del Hab		2084
FDR WT(Del) Hab vs Del Hab		0.76944
pVal (ranksum) WT(Del) Trial vs Del Trial		0.64188
z_statistic WT(Del) Trial vs Del Trial		0.46507
ranksum_statistic WT(Del) Trial vs Del Trial		2106
FDR WT(Del) Trial vs Del Trial		0.76944
