## Supplementary File 1 for "Contrasting behavioral and physiological effects of *Gtf2i* duplication and deletion in mouse models of the 7q11.23 Duplication and Williams-Beuren Syndromes": EyesDup.xlsx

### Sheet: SP_Male_EyesDup
Field	Statistical_Significance_Symbol	Value
mean WT(Dup) Hab		34.1631
median WT(Dup) Hab		34.2817
std WT(Dup) Hab		0.55576
Sample Size WT(Dup) Hab		46
Values of WT(Dup) Hab		34.77923 34.91463 34.71381 34.61884 34.31851 NaN 34.0374 NaN 33.103 34.53528 34.38888 34.23438 NaN 32.41806 34.87263 NaN NaN NaN 34.03754 34.05286 34.2575 NaN NaN 34.18545 34.09507 NaN 33.77117 33.42825 34.33256 34.30589 34.44361 33.54356 NaN 34.40437 33.78199 NaN NaN NaN 34.35432 NaN 34.58646 33.58861 33.87816 35.09548 33.71882 34.42428
mean Dup Hab		34.5327
median Dup Hab		34.5903
std Dup Hab		0.55888
Sample Size Dup Hab		38
Values of Dup Hab		NaN NaN NaN NaN 33.83392 NaN 34.63533 NaN 34.57791 34.92295 34.76661 34.76784 33.80731 34.07587 NaN 33.50206 34.75303 35.60755 NaN 34.56497 34.36954 34.30357 33.96731 35.09317 34.59033 35.71867 34.8317 NaN NaN 35.13528 NaN NaN NaN 33.78995 34.62149 34.0757 34.94186 34.06366
mean WT(Dup) Trial		34.384
median WT(Dup) Trial		34.424
std WT(Dup) Trial		0.47935
Sample Size WT(Dup) Trial		46
Values of WT(Dup) Trial		35.0305 35.12993 35.28936 34.7948 34.51407 NaN 34.15841 NaN 33.99559 34.61203 34.67758 34.68327 NaN 33.50355 34.98291 NaN NaN NaN 34.47093 34.33095 34.74801 NaN NaN 34.10739 34.44249 NaN 33.5151 33.66396 34.4055 34.05181 34.60981 34.11738 NaN 34.52107 33.84487 NaN NaN NaN 34.36454 NaN 33.99869 33.67465 33.94872 35.21045 34.37599 34.51359
mean Dup Trial		34.8143
median Dup Trial		34.7803
std Dup Trial		0.53523
Sample Size Dup Trial		38
Values of Dup Trial		NaN NaN NaN NaN 34.61528 NaN 35.08641 NaN 34.83748 35.68172 34.89802 34.78026 34.44111 34.32583 NaN 34.30041 34.92199 35.51887 NaN 34.52496 34.82819 33.93336 34.25402 35.12557 34.69984 35.76316 35.31983 NaN NaN 35.88891 NaN NaN NaN 33.86051 34.73068 34.51536 35.10054 34.40438
pVal (ranksum) WT(Dup) Hab vs Dup Hab	*	0.024871
z_statistic WT(Dup) Hab vs Dup Hab		-2.2434
ranksum_statistic WT(Dup) Hab vs Dup Hab		788
FDR WT(Dup) Hab vs Dup Hab	*	0.024871
pVal (ranksum) WT(Dup) Trial vs Dup Trial	**	0.0058155
z_statistic WT(Dup) Trial vs Dup Trial		-2.758
ranksum_statistic WT(Dup) Trial vs Dup Trial		756
FDR WT(Dup) Trial vs Dup Trial	*	0.011631

### Sheet: SxP_Male_EyesDup
Field	Statistical_Significance_Symbol	Value
mean WT(Dup) Hab		34.2327
median WT(Dup) Hab		34.1862
std WT(Dup) Hab		0.52813
Sample Size WT(Dup) Hab		47
Values of WT(Dup) Hab		NaN NaN 35.31595 34.21821 34.58261 33.75304 34.16144 NaN NaN 33.4285 NaN 33.70548 34.27577 34.62818 NaN 34.44981 NaN 34.26973 34.62474 NaN NaN 33.93981 34.10527 34.65321 35.23471 NaN NaN 34.04533 34.11693 33.81115 34.04527 33.6362 34.89643 33.81647 34.54611 32.70357 34.58626 34.05361 34.92854 33.70641 34.6893 34.21102 34.98386 34.14701 34.02209 33.74277 34.34349
mean Dup Hab		34.8088
median Dup Hab		34.7146
std Dup Hab		0.52618
Sample Size Dup Hab		37
Values of Dup Hab		NaN 35.10835 NaN NaN 34.11097 NaN NaN NaN NaN 34.71463 34.6598 34.6369 34.66965 34.41369 NaN 34.21984 34.15215 35.07205 35.05206 34.90106 NaN 35.53442 34.6285 33.56609 35.23692 34.68762 35.93577 NaN 35.29453 NaN 35.07606 NaN NaN 34.54357 34.95286 NaN 35.43591
mean WT(Dup) Trial		34.4099
median WT(Dup) Trial		34.3582
std WT(Dup) Trial		0.51224
Sample Size WT(Dup) Trial		47
Values of WT(Dup) Trial		NaN NaN 34.36382 34.05659 33.73286 34.04718 33.69909 NaN NaN 34.0281 NaN 34.32005 34.61398 34.53451 NaN 35.30513 NaN 34.98873 34.44672 NaN NaN 34.42695 34.7782 35.22374 35.56828 NaN NaN 34.54327 34.20053 34.17732 34.13611 34.06819 34.39469 34.02954 34.97541 33.18358 34.71631 33.93116 35.0152 33.89959 34.80815 34.35251 35.10014 34.15173 34.30067 33.81303 34.8265
mean Dup Trial		35.0138
median Dup Trial		35.0556
std Dup Trial		0.59161
Sample Size Dup Trial		37
Values of Dup Trial		NaN 34.78264 NaN NaN 34.34157 NaN NaN NaN NaN 34.96739 35.17231 35.5319 35.26153 34.53311 NaN 34.89909 34.42839 34.8709 34.7072 35.29452 NaN 35.95328 34.26707 33.72211 35.20002 35.05562 35.98034 NaN 35.37074 NaN 35.31955 NaN NaN 34.31811 35.21489 NaN 36.12409
pVal (ranksum) WT(Dup) Hab vs Dup Hab	***	0.00014472
z_statistic WT(Dup) Hab vs Dup Hab		-3.8
ranksum_statistic WT(Dup) Hab vs Dup Hab		835
FDR WT(Dup) Hab vs Dup Hab	***	0.00028944
pVal (ranksum) WT(Dup) Trial vs Dup Trial	***	0.00036132
z_statistic WT(Dup) Trial vs Dup Trial		-3.5668
ranksum_statistic WT(Dup) Trial vs Dup Trial		850
FDR WT(Dup) Trial vs Dup Trial	***	0.00036132

### Sheet: ESP_Male_EyesDup
Field	Statistical_Significance_Symbol	Value
mean WT(Dup) Hab		34.4317
median WT(Dup) Hab		34.5335
std WT(Dup) Hab		0.57416
Sample Size WT(Dup) Hab		47
Values of WT(Dup) Hab		34.08907 NaN 35.09766 34.42042 35.09747 33.93873 NaN NaN NaN 34.52489 NaN 34.05632 34.93182 34.80145 NaN 35.06784 NaN 34.47604 NaN 34.25655 34.54977 NaN NaN 34.75756 NaN 34.8542 34.71523 33.59177 34.09958 33.85459 34.96844 33.91163 34.97464 32.9025 34.54212 34.02906 34.25029 35.51139 33.59209 33.35444 34.7414 34.72731 35.10834 34.37759 33.80835 34.98487 34.57448
mean Dup Hab		34.8472
median Dup Hab		34.8438
std Dup Hab		0.62504
Sample Size Dup Hab		38
Values of Dup Hab		35.14545 NaN NaN 34.32479 NaN 35.2387 35.03926 34.58035 34.84384 34.73776 34.97522 34.6868 NaN 34.20803 NaN 34.05601 34.28377 35.13946 34.75396 35.45565 NaN 35.50192 34.76284 33.9551 35.48868 32.99658 34.07421 NaN 35.69185 35.63007 34.84863 35.6364 35.61189 34.79196 35.32862 34.4203 35.5494 34.50466
mean WT(Dup) Trial		34.5723
median WT(Dup) Trial		34.6543
std WT(Dup) Trial		0.61422
Sample Size WT(Dup) Trial		47
Values of WT(Dup) Trial		34.19592 NaN 35.17944 33.20383 34.26442 33.93613 NaN NaN NaN 34.60831 NaN 34.80209 34.98383 34.71568 NaN 35.60948 NaN 34.86043 NaN 34.52565 34.272 NaN NaN 35.14013 NaN 35.25266 34.74649 34.36455 34.43664 33.93569 34.93739 33.75317 35.11085 33.29276 34.70037 34.50709 34.15924 35.52001 34.13601 33.46963 34.76197 35.10088 35.50555 34.58025 33.83746 35.23482 34.96161
mean Dup Trial		35.0211
median Dup Trial		34.9588
std Dup Trial		0.61616
Sample Size Dup Trial		38
Values of Dup Trial		34.85274 NaN NaN 34.37747 NaN 35.33606 35.05459 35.51441 35.31199 35.38877 35.17365 34.86627 NaN 34.61723 NaN 34.37852 34.57106 34.95876 34.8912 35.45916 NaN 35.88121 34.84322 33.97837 35.48056 33.56232 33.68907 NaN 35.89583 35.67019 34.91746 35.61419 35.61686 34.65183 35.32968 34.83413 36.10189 34.83559
pVal (ranksum) WT(Dup) Hab vs Dup Hab	**	0.0060031
z_statistic WT(Dup) Hab vs Dup Hab		-2.7476
ranksum_statistic WT(Dup) Hab vs Dup Hab		1005
FDR WT(Dup) Hab vs Dup Hab	**	0.0060031
pVal (ranksum) WT(Dup) Trial vs Dup Trial	**	0.0043966
z_statistic WT(Dup) Trial vs Dup Trial		-2.8482
ranksum_statistic WT(Dup) Trial vs Dup Trial		997
FDR WT(Dup) Trial vs Dup Trial	**	0.0060031

### Sheet: All_Male_EyesDup
Field	Statistical_Significance_Symbol	Value
mean WT(Dup) Hab		34.2802
median WT(Dup) Hab		34.2908
std WT(Dup) Hab		0.5593
Sample Size WT(Dup) Hab		140
Values of WT(Dup) Hab		34.77923 34.91463 34.71381 34.61884 34.31851 NaN 34.0374 NaN 33.103 34.53528 34.38888 34.23438 NaN NaN NaN 35.31595 34.21821 34.58261 33.75304 34.16144 NaN NaN 33.4285 NaN 33.70548 34.27577 34.62818 NaN 34.44981 34.08907 NaN 35.09766 34.42042 35.09747 33.93873 NaN NaN NaN 34.52489 NaN 34.05632 34.93182 34.80145 NaN 35.06784 32.41806 34.87263 NaN NaN NaN NaN 34.26973 34.62474 NaN NaN NaN 34.47604 …
mean Dup Hab		34.7365
median Dup Hab		34.753
std Dup Hab		0.58667
Sample Size Dup Hab		113
Values of Dup Hab		NaN NaN NaN NaN 33.83392 NaN 34.63533 NaN 35.10835 NaN NaN 34.11097 NaN NaN 35.14545 NaN NaN 34.32479 NaN 35.2387 35.03926 NaN 34.57791 34.92295 NaN NaN 34.71463 34.58035 34.84384 34.73776 34.76661 34.76784 34.6598 34.6369 34.97522 34.6868 33.80731 34.07587 NaN 33.50206 34.66965 34.41369 NaN 34.21984 34.15215 NaN 34.20803 NaN 34.05601 34.28377 34.75303 35.60755 NaN 34.56497 34.36954 34.30357 33.9…
mean WT(Dup) Trial		34.4582
median WT(Dup) Trial		34.4446
std WT(Dup) Trial		0.54184
Sample Size WT(Dup) Trial		140
Values of WT(Dup) Trial		35.0305 35.12993 35.28936 34.7948 34.51407 NaN 34.15841 NaN 33.99559 34.61203 34.67758 34.68327 NaN NaN NaN 34.36382 34.05659 33.73286 34.04718 33.69909 NaN NaN 34.0281 NaN 34.32005 34.61398 34.53451 NaN 35.30513 34.19592 NaN 35.17944 33.20383 34.26442 33.93613 NaN NaN NaN 34.60831 NaN 34.80209 34.98383 34.71568 NaN 35.60948 33.50355 34.98291 NaN NaN NaN NaN 34.98873 34.44672 NaN NaN NaN 34.86043…
mean Dup Trial		34.9535
median Dup Trial		34.8991
std Dup Trial		0.58479
Sample Size Dup Trial		113
Values of Dup Trial		NaN NaN NaN NaN 34.61528 NaN 35.08641 NaN 34.78264 NaN NaN 34.34157 NaN NaN 34.85274 NaN NaN 34.37747 NaN 35.33606 35.05459 NaN 34.83748 35.68172 NaN NaN 34.96739 35.51441 35.31199 35.38877 34.89802 34.78026 35.17231 35.5319 35.17365 34.86627 34.44111 34.32583 NaN 34.30041 35.26153 34.53311 NaN 34.89909 34.42839 NaN 34.61723 NaN 34.37852 34.57106 34.92199 35.51887 NaN 34.52496 34.82819 33.93336 3…
pVal (ranksum) WT(Dup) Hab vs Dup Hab	***	6.0932e-07
z_statistic WT(Dup) Hab vs Dup Hab		-4.9882
ranksum_statistic WT(Dup) Hab vs Dup Hab		7797
FDR WT(Dup) Hab vs Dup Hab	***	6.0932e-07
pVal (ranksum) WT(Dup) Trial vs Dup Trial	***	8.7137e-08
z_statistic WT(Dup) Trial vs Dup Trial		-5.3517
ranksum_statistic WT(Dup) Trial vs Dup Trial		7668
FDR WT(Dup) Trial vs Dup Trial	***	1.7427e-07

### Sheet: SP_Female_EyesDup
Field	Statistical_Significance_Symbol	Value
mean WT(Dup) Hab		34.2823
median WT(Dup) Hab		34.2892
std WT(Dup) Hab		0.59031
Sample Size WT(Dup) Hab		37
Values of WT(Dup) Hab		35.83495 35.24904 34.91422 34.46708 34.29419 34.535 34.85585 34.18073 NaN 33.78303 34.04295 34.04255 33.82668 34.20423 34.60684 34.28917 34.34806 33.78577 34.75069 33.31061 33.30833 NaN 34.51251 34.02967 34.85856 33.41437 33.38285 34.99539 33.43278 34.83136 34.14374 34.29405 35.02785 34.42825 33.67749 34.27651 33.94415
mean Dup Hab		34.106
median Dup Hab		34.1623
std Dup Hab		0.54
Sample Size Dup Hab		45
Values of Dup Hab		34.25425 NaN NaN 34.21667 34.44336 34.17832 NaN NaN NaN NaN NaN NaN 34.14084 NaN 34.82466 NaN 34.14816 33.69261 NaN 33.60522 NaN NaN 34.42434 33.50582 33.38435 33.36833 NaN 33.7111 34.17652 32.84567 34.38074 33.96821 35.07296 33.78081 33.59245 NaN 33.84697 34.48358 NaN 34.97691 34.11939 34.34996 34.36464 NaN 35.11061
mean WT(Dup) Trial		34.4726
median WT(Dup) Trial		34.5129
std WT(Dup) Trial		0.62379
Sample Size WT(Dup) Trial		37
Values of WT(Dup) Trial		36.17828 35.72887 34.52631 34.5129 34.49474 34.96488 34.96074 34.60363 NaN 34.01897 34.38022 34.24437 34.55477 33.66524 35.06958 34.48919 34.73171 33.8531 34.9362 33.49458 33.58042 NaN 34.56724 34.4787 34.62715 33.73389 33.40808 35.43175 33.60611 34.96023 34.52788 34.64684 35.00368 34.39592 33.89792 34.27243 33.99558
mean Dup Trial		34.2689
median Dup Trial		34.242
std Dup Trial		0.60511
Sample Size Dup Trial		45
Values of Dup Trial		34.22385 NaN NaN 34.70353 34.4766 34.1704 NaN NaN NaN NaN NaN NaN 34.20293 NaN 35.11715 NaN 34.30978 33.6419 NaN 34.19513 NaN NaN 34.20805 33.43511 33.68969 33.55975 NaN 33.39826 34.28974 32.85433 34.60622 33.93455 35.02745 34.16438 33.8125 NaN 34.37119 34.91331 NaN 35.26487 34.26017 34.48106 34.70398 NaN 35.51365
pVal (ranksum) WT(Dup) Hab vs Dup Hab		0.27148
z_statistic WT(Dup) Hab vs Dup Hab		1.0997
ranksum_statistic WT(Dup) Hab vs Dup Hab		1200
FDR WT(Dup) Hab vs Dup Hab		0.27148
pVal (ranksum) WT(Dup) Trial vs Dup Trial		0.16449
z_statistic WT(Dup) Trial vs Dup Trial		1.3901
ranksum_statistic WT(Dup) Trial vs Dup Trial		1221
FDR WT(Dup) Trial vs Dup Trial		0.27148

### Sheet: SxP_Female_EyesDup
Field	Statistical_Significance_Symbol	Value
mean WT(Dup) Hab		34.3523
median WT(Dup) Hab		34.338
std WT(Dup) Hab		0.86479
Sample Size WT(Dup) Hab		35
Values of WT(Dup) Hab		35.99602 36.5888 NaN 34.33798 NaN NaN 33.95821 34.34933 NaN 34.3852 33.95375 NaN NaN NaN NaN 32.83407 33.72119 34.22314 NaN 34.53443 33.99947 34.49092 NaN 35.11466 32.61359 35.41762 34.49604 33.12907 34.10586 34.10211 34.86081 34.4519 34.1751 34.88275 34.08457
mean Dup Hab		34.3814
median Dup Hab		34.5521
std Dup Hab		0.51591
Sample Size Dup Hab		42
Values of Dup Hab		33.62635 NaN NaN 34.36014 34.71814 34.01566 NaN NaN NaN NaN NaN 33.69162 NaN NaN 34.71616 NaN NaN 34.46655 NaN 34.74822 34.90761 34.82213 NaN 34.58215 33.83351 33.53436 34.13114 NaN 34.61005 33.36698 34.46212 NaN NaN NaN 34.55213 34.14527 33.77417 35.01184 34.63967 34.6291 34.80929 35.38073
mean WT(Dup) Trial		34.6655
median WT(Dup) Trial		34.7126
std WT(Dup) Trial		0.78841
Sample Size WT(Dup) Trial		35
Values of WT(Dup) Trial		35.85078 36.61276 NaN 34.56567 NaN NaN 34.06364 34.62541 NaN 34.8351 34.42547 NaN NaN NaN NaN 33.41108 34.04188 34.46858 NaN 34.67114 34.88766 34.79257 NaN 35.32299 32.78784 35.2038 34.57477 33.25221 34.71261 34.85436 35.31031 34.75758 35.19794 35.01598 34.39585
mean Dup Trial		34.6455
median Dup Trial		34.7603
std Dup Trial		0.54502
Sample Size Dup Trial		42
Values of Dup Trial		33.89425 NaN NaN 34.57993 34.51261 34.48171 NaN NaN NaN NaN NaN 33.9412 NaN NaN 34.80005 NaN NaN 34.57534 NaN 34.84731 34.85161 35.15932 NaN 34.76026 34.15818 33.36007 34.97455 NaN 34.55621 33.51945 34.98391 NaN NaN NaN 34.83257 34.5257 34.69726 35.13714 34.97722 34.90592 35.30534 35.801
pVal (ranksum) WT(Dup) Hab vs Dup Hab		0.50945
z_statistic WT(Dup) Hab vs Dup Hab		-0.6597
ranksum_statistic WT(Dup) Hab vs Dup Hab		603
FDR WT(Dup) Hab vs Dup Hab		0.96905
pVal (ranksum) WT(Dup) Trial vs Dup Trial		0.96905
z_statistic WT(Dup) Trial vs Dup Trial		0.038806
ranksum_statistic WT(Dup) Trial vs Dup Trial		640
FDR WT(Dup) Trial vs Dup Trial		0.96905

### Sheet: ESP_Female_EyesDup
Field	Statistical_Significance_Symbol	Value
mean WT(Dup) Hab		34.4199
median WT(Dup) Hab		34.3865
std WT(Dup) Hab		0.71288
Sample Size WT(Dup) Hab		34
Values of WT(Dup) Hab		36.8245 35.00797 NaN 35.06372 34.89061 33.8448 34.19322 34.19449 NaN 34.34258 NaN 34.49957 NaN NaN NaN 34.38649 33.49235 34.56751 33.97816 34.31532 34.2167 34.72511 34.22683 33.5422 34.50337 32.80733 34.75111 34.7903 NaN 34.59735 34.18774 34.5476 NaN NaN
mean Dup Hab		34.4505
median Dup Hab		34.5982
std Dup Hab		0.60455
Sample Size Dup Hab		45
Values of Dup Hab		33.54084 35.06536 NaN NaN 34.48357 34.01412 NaN NaN NaN NaN 34.80494 34.16369 NaN 34.34363 34.5982 NaN NaN NaN 35.06865 NaN 34.90491 34.47069 NaN 34.76325 33.56024 33.53927 NaN NaN 34.40428 34.29528 33.17193 34.89944 35.12255 NaN 32.86338 34.78548 34.68401 34.70245 34.50552 35.33018 34.48937 34.76935 34.80373 34.91681 NaN
mean WT(Dup) Trial		34.5321
median WT(Dup) Trial		34.5128
std WT(Dup) Trial		0.66459
Sample Size WT(Dup) Trial		34
Values of WT(Dup) Trial		36.74433 33.91925 NaN 34.44189 34.86968 34.61943 34.02058 34.33848 NaN 34.49275 NaN 34.51276 NaN NaN NaN 34.1144 33.88403 34.73755 34.27587 34.38887 34.52549 34.67642 34.55728 33.32347 34.70466 33.40673 35.31712 35.18293 NaN 34.97586 34.37241 34.90127 NaN NaN
mean Dup Trial		34.6253
median Dup Trial		34.7179
std Dup Trial		0.62142
Sample Size Dup Trial		45
Values of Dup Trial		34.30212 34.71794 NaN NaN 35.24018 34.18845 NaN NaN NaN NaN 34.88154 34.48579 NaN 34.79221 34.66241 NaN NaN NaN 35.04332 NaN 34.7345 34.59611 NaN 34.76734 33.54175 33.876 NaN NaN 34.5579 34.31286 33.19473 34.59169 34.82975 NaN 32.935 35.53619 35.34886 35.13038 34.70833 35.52998 34.45889 35.11093 35.03153 35.02791 NaN
pVal (ranksum) WT(Dup) Hab vs Dup Hab		0.27444
z_statistic WT(Dup) Hab vs Dup Hab		-1.0929
ranksum_statistic WT(Dup) Hab vs Dup Hab		624
FDR WT(Dup) Hab vs Dup Hab		0.27444
pVal (ranksum) WT(Dup) Trial vs Dup Trial		0.16519
z_statistic WT(Dup) Trial vs Dup Trial		-1.3878
ranksum_statistic WT(Dup) Trial vs Dup Trial		607
FDR WT(Dup) Trial vs Dup Trial		0.27444

### Sheet: All_Female_EyesDup
Field	Statistical_Significance_Symbol	Value
mean WT(Dup) Hab		34.3433
median WT(Dup) Hab		34.3153
std WT(Dup) Hab		0.70939
Sample Size WT(Dup) Hab		106
Values of WT(Dup) Hab		35.83495 35.24904 34.91422 34.46708 34.29419 34.535 34.85585 34.18073 NaN 33.78303 34.04295 34.04255 33.82668 34.20423 34.60684 34.28917 34.34806 35.99602 36.5888 NaN 34.33798 NaN NaN 33.95821 34.34933 NaN 34.3852 33.95375 NaN NaN NaN NaN 36.8245 35.00797 NaN 35.06372 34.89061 33.8448 34.19322 34.19449 NaN 34.34258 NaN 34.49957 NaN NaN NaN 34.38649 33.78577 34.75069 33.31061 33.30833 NaN 34.51251…
mean Dup Hab		34.3118
median Dup Hab		34.4143
std Dup Hab		0.57047
Sample Size Dup Hab		132
Values of Dup Hab		34.25425 NaN NaN 34.21667 34.44336 34.17832 NaN NaN NaN NaN NaN NaN 34.14084 NaN 33.62635 NaN NaN 34.36014 34.71814 34.01566 NaN NaN NaN NaN NaN 33.69162 NaN NaN 33.54084 35.06536 NaN NaN 34.48357 34.01412 NaN NaN NaN NaN 34.80494 34.16369 NaN 34.34363 34.82466 NaN 34.71616 NaN NaN 34.5982 NaN NaN 34.14816 33.69261 NaN 33.60522 NaN NaN 34.42434 33.50582 33.38435 33.36833 NaN 33.7111 34.17652 32.8…
mean WT(Dup) Trial		34.5469
median WT(Dup) Trial		34.5548
std WT(Dup) Trial		0.68399
Sample Size WT(Dup) Trial		106
Values of WT(Dup) Trial		36.17828 35.72887 34.52631 34.5129 34.49474 34.96488 34.96074 34.60363 NaN 34.01897 34.38022 34.24437 34.55477 33.66524 35.06958 34.48919 34.73171 35.85078 36.61276 NaN 34.56567 NaN NaN 34.06364 34.62541 NaN 34.8351 34.42547 NaN NaN NaN NaN 36.74433 33.91925 NaN 34.44189 34.86968 34.61943 34.02058 34.33848 NaN 34.49275 NaN 34.51276 NaN NaN NaN 34.1144 33.8531 34.9362 33.49458 33.58042 NaN 34.5672…
mean Dup Trial		34.5098
median Dup Trial		34.5858
std Dup Trial		0.61162
Sample Size Dup Trial		132
Values of Dup Trial		34.22385 NaN NaN 34.70353 34.4766 34.1704 NaN NaN NaN NaN NaN NaN 34.20293 NaN 33.89425 NaN NaN 34.57993 34.51261 34.48171 NaN NaN NaN NaN NaN 33.9412 NaN NaN 34.30212 34.71794 NaN NaN 35.24018 34.18845 NaN NaN NaN NaN 34.88154 34.48579 NaN 34.79221 35.11715 NaN 34.80005 NaN NaN 34.66241 NaN NaN 34.30978 33.6419 NaN 34.19513 NaN NaN 34.20805 33.43511 33.68969 33.55975 NaN 33.39826 34.28974 32.854…
pVal (ranksum) WT(Dup) Hab vs Dup Hab		0.76226
z_statistic WT(Dup) Hab vs Dup Hab		-0.30252
ranksum_statistic WT(Dup) Hab vs Dup Hab		7045
FDR WT(Dup) Hab vs Dup Hab		0.85396
pVal (ranksum) WT(Dup) Trial vs Dup Trial		0.85396
z_statistic WT(Dup) Trial vs Dup Trial		-0.18407
ranksum_statistic WT(Dup) Trial vs Dup Trial		7082
FDR WT(Dup) Trial vs Dup Trial		0.85396
