## Supplementary File 1 for "Contrasting behavioral and physiological effects of *Gtf2i* duplication and deletion in mouse models of the 7q11.23 Duplication and Williams-Beuren Syndromes": EyesDupDel.xlsx

### Sheet: SP_Male_EyesDupDel
Field	Statistical_Significance_Symbol	Value
mean Dup Hab		1.0108
median Dup Hab		1.0125
std Dup Hab		0.016359
Sample Size Dup Hab		38
Values of Dup Hab		NaN NaN NaN NaN 0.9903633 NaN 1.013821 NaN 1.012141 1.02224 1.017664 1.0177 0.9895843 0.9974453 NaN 0.9806491 1.017267 1.04228 NaN 1.011762 1.006042 1.00411 0.9942677 1.027223 1.012504 1.045532 1.019569 NaN NaN 1.028456 NaN NaN NaN 0.9890762 1.013416 0.9974406 1.022794 0.9970879
mean Del Hab		0.99349
median Del Hab		0.99895
std Del Hab		0.013195
Sample Size Del Hab		19
Values of Del Hab		1.007224 1.001189 1.003631 0.9967499 0.9694372 NaN 1.004777 0.9768876 1.001409 0.9923168 1.010946 NaN 1.003338 0.9871585 NaN 0.9699434 0.9855822 1.001157 0.9841594
mean Dup Trial		1.0125
median Dup Trial		1.0115
std Dup Trial		0.015566
Sample Size Dup Trial		38
Values of Dup Trial		NaN NaN NaN NaN 1.006726 NaN 1.020429 NaN 1.013189 1.037742 1.014949 1.011525 1.001661 0.9983084 NaN 0.9975691 1.015646 1.033006 NaN 1.0041 1.012919 0.9868941 0.9962198 1.021567 1.009186 1.040111 1.027217 NaN NaN 1.043768 NaN NaN NaN 0.9847754 1.010083 1.00382 1.02084 1.000593
mean Del Trial		0.99462
median Del Trial		0.99448
std Del Trial		0.017097
Sample Size Del Trial		19
Values of Del Trial		1.018027 1.010117 1.007478 0.9932556 0.9950921 NaN 1.000926 0.9687193 1.004265 0.9866349 0.9988749 NaN 1.029314 0.9817404 NaN 0.969836 0.9773659 0.9938707 0.9784421
pVal (ranksum) Dup Hab vs Del Hab	**	0.00154
z_statistic Dup Hab vs Del Hab		3.167
ranksum_statistic Dup Hab vs Del Hab		644
FDR Dup Hab vs Del Hab	**	0.0026411
pVal (ranksum) Dup Trial vs Del Trial	**	0.0026411
z_statistic Dup Trial vs Del Trial		3.0067
ranksum_statistic Dup Trial vs Del Trial		638
FDR Dup Trial vs Del Trial	**	0.0026411

### Sheet: SxP_Male_EyesDupDel
Field	Statistical_Significance_Symbol	Value
mean Dup Hab		1.0168
median Dup Hab		1.0141
std Dup Hab		0.015371
Sample Size Dup Hab		37
Values of Dup Hab		NaN 1.025579 NaN NaN 0.9964432 NaN NaN NaN NaN 1.014077 1.012475 1.011806 1.012763 1.005286 NaN 0.9996233 0.997646 1.024518 1.023934 1.019523 NaN 1.038025 1.011561 0.9805261 1.029334 1.013288 1.049749 NaN 1.031017 NaN 1.024635 NaN NaN 1.00908 1.021036 NaN 1.035147
mean Del Hab		1.0026
median Del Hab		1.0048
std Del Hab		0.015606
Sample Size Del Hab		17
Values of Del Hab		1.014667 1.009048 1.000619 0.9707796 1.015755 1.005206 0.993276 1.004308 0.9781707 1.016559 NaN NaN 1.000168 NaN NaN 1.022805 NaN
mean Dup Trial		1.0175
median Dup Trial		1.0188
std Dup Trial		0.017193
Sample Size Dup Trial		37
Values of Dup Trial		NaN 1.010831 NaN NaN 0.9980132 NaN NaN NaN NaN 1.016201 1.022156 1.032606 1.024749 1.00358 NaN 1.014215 1.000536 1.013396 1.008639 1.025707 NaN 1.044852 0.9958481 0.9800109 1.022961 1.018765 1.045638 NaN 1.027922 NaN 1.026435 NaN NaN 0.9973314 1.023393 NaN 1.049816
mean Del Trial		0.99982
median Del Trial		1.0034
std Del Trial		0.018736
Sample Size Del Trial		17
Values of Del Trial		1.003682 0.9962856 0.9938679 0.9635006 1.003839 1.00666 0.9911816 1.003216 0.9735199 1.017285 NaN NaN 1.009815 NaN NaN 1.034948 NaN
pVal (ranksum) Dup Hab vs Del Hab	*	0.022829
z_statistic Dup Hab vs Del Hab		2.2763
ranksum_statistic Dup Hab vs Del Hab		480
FDR Dup Hab vs Del Hab	*	0.022829
pVal (ranksum) Dup Trial vs Del Trial	*	0.011751
z_statistic Dup Trial vs Del Trial		2.5195
ranksum_statistic Dup Trial vs Del Trial		487
FDR Dup Trial vs Del Trial	*	0.022829

### Sheet: ESP_Male_EyesDupDel
Field	Statistical_Significance_Symbol	Value
mean Dup Hab		1.0121
median Dup Hab		1.012
std Dup Hab		0.018153
Sample Size Dup Hab		38
Values of Dup Hab		1.02073 NaN NaN 0.9968961 NaN 1.023439 1.017647 1.004318 1.011971 1.00889 1.015787 1.00741 NaN 0.9935049 NaN 0.9890898 0.9957046 1.020556 1.00936 1.02974 NaN 1.031083 1.009618 0.9861591 1.030699 0.9583209 0.9896184 NaN 1.0366 1.034805 1.01211 1.034989 1.034277 1.010464 1.02605 0.9996701 1.032462 1.00212
mean Del Hab		1.0005
median Del Hab		1.0013
std Del Hab		0.012338
Sample Size Del Hab		15
Values of Del Hab		NaN NaN NaN 1.002852 NaN 1.005635 0.9989188 0.9980545 NaN 1.024019 1.007962 1.003713 0.9793343 0.9843152 0.9997396
mean Dup Trial		1.013
median Dup Trial		1.0112
std Dup Trial		0.017822
Sample Size Dup Trial		38
Values of Dup Trial		1.008112 NaN NaN 0.9943648 NaN 1.022092 1.013951 1.027251 1.021396 1.023617 1.017394 1.008503 NaN 1.0013 NaN 0.9943951 0.9999645 1.011178 1.009225 1.025653 NaN 1.037861 1.007837 0.9828211 1.026272 0.9707868 0.9744529 NaN 1.038283 1.031757 1.009984 1.030137 1.030214 1.002301 1.021907 1.007574 1.044244 1.007616
mean Del Trial		1.0084
median Del Trial		1.0081
std Del Trial		0.011769
Sample Size Del Trial		15
Values of Del Trial		NaN NaN NaN 1.01751 NaN 1.026548 0.9961066 0.9926054 NaN 1.01922 1.012617 1.017847 0.9966489 1.001527 1.003486
pVal (ranksum) Dup Hab vs Del Hab	*	0.034864
z_statistic Dup Hab vs Del Hab		2.1099
ranksum_statistic Dup Hab vs Del Hab		721
FDR Dup Hab vs Del Hab	#	0.069727
pVal (ranksum) Dup Trial vs Del Trial		0.32381
z_statistic Dup Trial vs Del Trial		0.98666
ranksum_statistic Dup Trial vs Del Trial		684
FDR Dup Trial vs Del Trial		0.32381

### Sheet: All_Male_EyesDupDel
Field	Statistical_Significance_Symbol	Value
mean Dup Hab		1.0133
median Dup Hab		1.0138
std Dup Hab		0.017114
Sample Size Dup Hab		113
Values of Dup Hab		NaN NaN NaN NaN 0.9869821 NaN 1.01036 NaN 1.024159 NaN NaN 0.995064 NaN NaN 1.025241 NaN NaN 1.001301 NaN 1.027961 1.022144 NaN 1.008685 1.01875 NaN NaN 1.012673 1.008756 1.016443 1.013348 1.01419 1.014226 1.011074 1.010406 1.020275 1.011862 0.9862057 0.9940399 NaN 0.9773011 1.011361 1.003895 NaN 0.9982396 0.9962651 NaN 0.9978952 NaN 0.9934606 1.000105 1.013794 1.038721 NaN 1.008308 1.002607 1.00…
mean Del Hab		0.99881
median Del Hab		1.0019
std Del Hab		0.014374
Sample Size Del Hab		51
Values of Del Hab		1.007303 1.001267 1.00371 0.9968282 0.9695134 NaN 1.004856 0.9769643 1.001487 0.9923947 1.011026 NaN 1.003417 0.987236 NaN 0.9700195 0.9856596 1.001236 0.9842367 1.011713 1.006111 0.9977059 0.9679537 1.012799 1.00228 0.9903846 1.001385 0.9753233 1.013599 NaN NaN 0.9972561 NaN NaN 1.019827 NaN NaN NaN NaN 1.008534 NaN 1.011332 1.004578 1.003708 NaN 1.02982 1.013672 1.009399 0.9848822 0.9898913 1.0…
mean Dup Trial		1.0144
median Dup Trial		1.0128
std Dup Trial		0.016971
Sample Size Dup Trial		113
Values of Dup Trial		NaN NaN NaN NaN 1.00456 NaN 1.018233 NaN 1.009417 NaN NaN 0.9966166 NaN NaN 1.011451 NaN NaN 0.9976585 NaN 1.025477 1.017309 NaN 1.011008 1.035509 NaN NaN 1.014778 1.030653 1.024779 1.027007 1.012765 1.009348 1.020725 1.031161 1.020764 1.011844 0.9995054 0.99616 NaN 0.9954222 1.023315 1.002175 NaN 1.012796 0.9991362 NaN 1.004617 NaN 0.9976889 1.003277 1.013461 1.030783 NaN 1.001939 1.010739 0.984…
mean Del Trial		0.99992
median Del Trial		1.0014
std Del Trial		0.01708
Sample Size Del Trial		51
Values of Del Trial		1.017781 1.009873 1.007234 0.9930157 0.9948518 NaN 1.000684 0.9684854 1.004023 0.9863966 0.9986337 NaN 1.029066 0.9815033 NaN 0.9696018 0.9771298 0.9936307 0.9782058 1.003668 0.996272 0.9938543 0.9634874 1.003826 1.006646 0.9911681 1.003202 0.9735066 1.017271 NaN NaN 1.009801 NaN NaN 1.034934 NaN NaN NaN NaN 1.018029 NaN 1.027072 0.996615 0.993112 NaN 1.01974 1.013134 1.018367 0.9971576 1.002038 …
pVal (ranksum) Dup Hab vs Del Hab	***	1.3217e-05
z_statistic Dup Hab vs Del Hab		4.3565
ranksum_statistic Dup Hab vs Del Hab		5410
FDR Dup Hab vs Del Hab	***	2.6434e-05
pVal (ranksum) Dup Trial vs Del Trial	***	6.2957e-05
z_statistic Dup Trial vs Del Trial		4.0014
ranksum_statistic Dup Trial vs Del Trial		5349
FDR Dup Trial vs Del Trial	***	6.2957e-05

### Sheet: SP_Female_EyesDupDel
Field	Statistical_Significance_Symbol	Value
mean Dup Hab		0.99486
median Dup Hab		0.9965
std Dup Hab		0.015752
Sample Size Dup Hab		45
Values of Dup Hab		0.9991827 NaN NaN 0.9980865 1.004699 0.9969677 NaN NaN NaN NaN NaN NaN 0.9958745 NaN 1.015821 NaN 0.9960881 0.9827998 NaN 0.9802507 NaN NaN 1.004144 0.9773513 0.9738079 0.9733406 NaN 0.983339 0.9969152 0.9580949 1.002872 0.9908391 1.023064 0.9853725 0.9798781 NaN 0.9873024 1.005872 NaN 1.020262 0.9952487 1.001974 1.002403 NaN 1.024162
mean Del Hab		0.99243
median Del Hab		0.99665
std Del Hab		0.016547
Sample Size Del Hab		22
Values of Del Hab		0.9904938 NaN 1.008084 NaN 1.01793 NaN NaN 0.9757124 0.964699 0.9994748 0.9998528 0.9712814 0.9679256 1.005778 NaN 0.9938283 0.9748283 1.00589 0.9923719 1.006075 1.004672 NaN
mean Dup Trial		0.99409
median Dup Trial		0.99331
std Dup Trial		0.017553
Sample Size Dup Trial		45
Values of Dup Trial		0.9927832 NaN NaN 1.006698 1.000115 0.9912328 NaN NaN NaN NaN NaN NaN 0.9921763 NaN 1.018697 NaN 0.995276 0.9759017 NaN 0.9919502 NaN NaN 0.9923248 0.9699031 0.977288 0.9735188 NaN 0.9688341 0.9946945 0.9530553 1.003875 0.9843911 1.016095 0.991058 0.9808505 NaN 0.9970572 1.012783 NaN 1.022982 0.9938368 1.000245 1.006711 NaN 1.030198
mean Del Trial		0.99028
median Del Trial		0.99803
std Del Trial		0.019825
Sample Size Del Trial		22
Values of Del Trial		0.9974526 NaN 1.002824 NaN 1.02524 NaN NaN 0.9634652 0.9598582 1.00096 1.003605 0.9594367 0.9694391 0.9986107 NaN 0.9794412 0.9791806 1.010656 0.9855858 1.003746 1.004904 NaN
pVal (ranksum) Dup Hab vs Del Hab		0.91258
z_statistic Dup Hab vs Del Hab		0.10979
ranksum_statistic Dup Hab vs Del Hab		635
FDR Dup Hab vs Del Hab		0.91258
pVal (ranksum) Dup Trial vs Del Trial		0.77904
z_statistic Dup Trial vs Del Trial		0.28057
ranksum_statistic Dup Trial vs Del Trial		642
FDR Dup Trial vs Del Trial		0.91258

### Sheet: SxP_Female_EyesDupDel
Field	Statistical_Significance_Symbol	Value
mean Dup Hab		1.0008
median Dup Hab		1.0058
std Dup Hab		0.015018
Sample Size Dup Hab		42
Values of Dup Hab		0.9788685 NaN NaN 1.000229 1.010651 0.9902013 NaN NaN NaN NaN NaN 0.9807684 NaN NaN 1.010593 NaN NaN 1.003327 NaN 1.011526 1.016166 1.013678 NaN 1.006692 0.9848989 0.9761907 0.993563 NaN 1.007504 0.9713183 1.003198 NaN NaN NaN 1.005818 0.9939744 0.9831716 1.0192 1.008366 1.008059 1.013304 1.029939
mean Del Hab		0.99984
median Del Hab		1.0015
std Del Hab		0.018818
Sample Size Del Hab		20
Values of Del Hab		1.008692 0.9844439 1.004243 0.9877076 0.9845551 1.001508 0.989636 NaN 0.9992585 0.9617915 1.0374 NaN 1.028701 1.014045 1.020071 1.003242 1.003295 0.9884741 NaN 0.9801395
mean Dup Trial		0.99942
median Dup Trial		1.0027
std Dup Trial		0.015722
Sample Size Dup Trial		42
Values of Dup Trial		0.9777511 NaN NaN 0.9975311 0.995589 0.9946976 NaN NaN NaN NaN NaN 0.9791055 NaN NaN 1.003881 NaN NaN 0.9973985 NaN 1.005244 1.005368 1.014245 NaN 1.002733 0.9853648 0.9623415 1.008915 NaN 0.9968467 0.9669391 1.009185 NaN NaN NaN 1.004819 0.9959666 1.000916 1.013605 1.008992 1.006935 1.018457 1.032755
mean Del Trial		0.99888
median Del Trial		0.99491
std Del Trial		0.01747
Sample Size Del Trial		20
Values of Del Trial		1.015999 0.9884711 0.9949068 0.9931295 0.98044 0.9892612 0.9866377 NaN 0.9944272 0.9594459 1.032247 NaN 1.021081 1.014752 1.010255 1.001535 1.009156 1.00293 NaN 0.9862583
pVal (ranksum) Dup Hab vs Del Hab		0.68181
z_statistic Dup Hab vs Del Hab		0.41
ranksum_statistic Dup Hab vs Del Hab		554
FDR Dup Hab vs Del Hab		0.75846
pVal (ranksum) Dup Trial vs Del Trial		0.75846
z_statistic Dup Trial vs Del Trial		0.3075
ranksum_statistic Dup Trial vs Del Trial		550
FDR Dup Trial vs Del Trial		0.75846

### Sheet: ESP_Female_EyesDupDel
Field	Statistical_Significance_Symbol	Value
mean Dup Hab		1.0009
median Dup Hab		1.0052
std Dup Hab		0.017564
Sample Size Dup Hab		45
Values of Dup Hab		0.9744613 1.018753 NaN NaN 1.001851 0.9882117 NaN NaN NaN NaN 1.011187 0.992557 NaN 0.9977847 1.005181 NaN NaN NaN 1.018849 NaN 1.014092 1.001476 NaN 1.009976 0.975025 0.9744157 NaN NaN 0.9995469 0.9963802 0.9637435 1.013933 1.020415 NaN 0.9547792 1.010622 1.007674 1.00821 1.002488 1.026447 1.002019 1.010153 1.011152 1.014437 NaN
mean Del Hab		1.004
median Del Hab		1.0009
std Del Hab		0.01737
Sample Size Del Hab		19
Values of Del Hab		0.97821 NaN 0.9876753 0.999684 0.9892782 1.013298 0.9820067 1.000852 1.013564 1.005191 0.9981123 NaN 1.026256 1.031403 1.034345 1.008722 NaN 0.99135 NaN
mean Dup Trial		1.0027
median Dup Trial		1.0054
std Dup Trial		0.017995
Sample Size Dup Trial		45
Values of Dup Trial		0.9933389 1.00538 NaN NaN 1.020504 0.9900473 NaN NaN NaN NaN 1.010118 0.9986578 NaN 1.007531 1.003773 NaN NaN NaN 1.014803 NaN 1.00586 1.001853 NaN 1.006811 0.9713198 0.9809992 NaN NaN 1.000746 0.99365 0.9612706 1.001724 1.008618 NaN 0.9537492 1.029076 1.023651 1.017324 1.005102 1.028896 0.9978789 1.016761 1.014462 1.014357 NaN
mean Del Trial		1.0028
median Del Trial		1.0054
std Del Trial		0.01387
Sample Size Del Trial		19
Values of Del Trial		0.9814435 NaN 0.9954945 1.009775 0.9942636 1.005362 0.9807276 1.011306 1.010019 1.007378 0.9869024 NaN 1.020731 1.023477 1.021409 0.9983686 NaN 0.995362 NaN
pVal (ranksum) Dup Hab vs Del Hab		1
z_statistic Dup Hab vs Del Hab		0
ranksum_statistic Dup Hab vs Del Hab		652
FDR Dup Hab vs Del Hab		1
pVal (ranksum) Dup Trial vs Del Trial		0.80445
z_statistic Dup Trial vs Del Trial		0.24759
ranksum_statistic Dup Trial vs Del Trial		663
FDR Dup Trial vs Del Trial		1

### Sheet: All_Female_EyesDupDel
Field	Statistical_Significance_Symbol	Value
mean Dup Hab		0.99908
median Dup Hab		1.0021
std Dup Hab		0.016611
Sample Size Dup Hab		132
Values of Dup Hab		0.9974063 NaN NaN 0.9963121 1.002913 0.9951953 NaN NaN NaN NaN NaN NaN 0.9941039 NaN 0.9791232 NaN NaN 1.00049 1.010914 0.9904589 NaN NaN NaN NaN NaN 0.9810236 NaN NaN 0.9766333 1.021024 NaN NaN 1.004083 0.9904143 NaN NaN NaN NaN 1.013441 0.9947692 NaN 1.000009 1.014015 NaN 1.010856 NaN NaN 1.007421 NaN NaN 0.9943172 0.9810525 NaN 0.978508 NaN NaN 1.002359 0.9756137 0.9720766 0.9716101 NaN 0.9815…
mean Del Hab		0.9994
median Del Hab		0.99901
std Del Hab		0.01987
Sample Size Del Hab		61
Values of Del Hab		0.9837721 NaN 1.001243 NaN 1.011022 NaN NaN 0.9690911 0.9581523 0.9926921 0.9930676 0.9646901 0.9613571 0.9989523 NaN 0.987084 0.968213 0.9990638 0.9856375 0.9992479 0.9978538 NaN 1.014516 0.9901272 1.010041 0.9934096 0.990239 1.00729 0.9953492 NaN 1.005027 0.967344 1.043389 NaN 1.03464 1.019899 1.02596 1.009034 1.009087 0.9941806 NaN 0.9857979 0.9811235 NaN 0.9906169 1.002661 0.9922246 1.016316 …
mean Dup Trial		0.99893
median Dup Trial		1.0011
std Dup Trial		0.017704
Sample Size Dup Trial		132
Values of Dup Trial		0.9906499 NaN NaN 1.004535 0.9979661 0.9891028 NaN NaN NaN NaN NaN NaN 0.9900443 NaN 0.9811092 NaN NaN 1.000957 0.9990084 0.9981139 NaN NaN NaN NaN NaN 0.9824683 NaN NaN 0.9929155 1.004952 NaN NaN 1.020069 0.9896253 NaN NaN NaN NaN 1.009687 0.9982322 NaN 1.007102 1.016508 NaN 1.007329 NaN NaN 1.003345 NaN NaN 0.9931374 0.9738047 NaN 0.9898187 NaN NaN 0.9901925 0.967819 0.975188 0.9714269 NaN 0.96…
mean Del Trial		0.99798
median Del Trial		0.99769
std Del Trial		0.020051
Sample Size Del Trial		61
Values of Del Trial		0.9900576 NaN 0.9953889 NaN 1.017639 NaN NaN 0.9563221 0.9527419 0.9935387 0.9961649 0.9523236 0.9622518 0.9912071 NaN 0.9721797 0.9719211 1.003163 0.9782788 0.9963041 0.9974535 NaN 1.022839 0.9951252 1.001604 0.999815 0.9870401 0.9959207 0.9932796 NaN 1.001121 0.9659046 1.039196 NaN 1.027954 1.021583 1.017056 1.008277 1.01595 1.009682 NaN 0.9928975 0.9839699 NaN 0.998057 1.012374 0.9968229 1.007…
pVal (ranksum) Dup Hab vs Del Hab		0.77778
z_statistic Dup Hab vs Del Hab		0.28222
ranksum_statistic Dup Hab vs Del Hab		5430
FDR Dup Hab vs Del Hab		0.77778
pVal (ranksum) Dup Trial vs Del Trial		0.73741
z_statistic Dup Trial vs Del Trial		0.33528
ranksum_statistic Dup Trial vs Del Trial		5441
FDR Dup Trial vs Del Trial		0.77778
