## Supplementary File 1 for "Contrasting behavioral and physiological effects of *Gtf2i* duplication and deletion in mouse models of the 7q11.23 Duplication and Williams-Beuren Syndromes": TailBaseDel.xlsx

### Sheet: SP_Male_TailBaseDel
Field	Statistical_Significance_Symbol	Value
mean WT(Del) Hab		30.8477
median WT(Del) Hab		30.9482
std WT(Del) Hab		1.793
Sample Size WT(Del) Hab		21
Values of WT(Del) Hab		32.8774 30.9482 33.4203 29.9849 31.9773 32.8579 28.9166 29.223 29.2231 29.0089 33.0522 32.9149 31.5781 32.6241 32.0987 29.9743 28.4809 28.3156 28.6828 29.5468 32.0961
mean Del Hab		29.6576
median Del Hab		29.7298
std Del Hab		1.4179
Sample Size Del Hab		19
Values of Del Hab		31.829 27.3594 29.1858 28.025 28.8565 28.7878 28.2985 30.7391 30.1245 30.5881 32.3514 30.4694 29.392 29.7298 30.1753 27.7557 31.6204 29.9579 28.248
mean WT(Del) Trial		30.9271
median WT(Del) Trial		31.2219
std WT(Del) Trial		2.0053
Sample Size WT(Del) Trial		21
Values of WT(Del) Trial		32.9173 33.0351 34.0683 29.946 32.3932 33.6125 28.7585 28.7132 28.888 28.2541 32.5431 33.2067 31.3 32.5847 32.5453 29.6481 28.9209 28.7049 28.7295 29.4787 31.2219
mean Del Trial		29.3199
median Del Trial		29.2919
std Del Trial		1.43
Sample Size Del Trial		19
Values of Del Trial		33.2693 27.6377 28.6454 27.5532 28.7868 28.5499 28.3066 29.3326 29.3695 30.3771 30.3283 29.7023 29.2949 29.2919 30.1047 27.9861 31.8144 28.6518 28.0747
pVal (ranksum) WT(Del) Hab vs Del Hab	*	0.039554
z_statistic WT(Del) Hab vs Del Hab		2.0584
ranksum_statistic WT(Del) Hab vs Del Hab		507
FDR WT(Del) Hab vs Del Hab	*	0.039554
pVal (ranksum) WT(Del) Trial vs Del Trial	*	0.012712
z_statistic WT(Del) Trial vs Del Trial		2.4917
ranksum_statistic WT(Del) Trial vs Del Trial		523
FDR WT(Del) Trial vs Del Trial	*	0.025425

### Sheet: SxP_Male_TailBaseDel
Field	Statistical_Significance_Symbol	Value
mean WT(Del) Hab		31.092
median WT(Del) Hab		30.6555
std WT(Del) Hab		1.8527
Sample Size WT(Del) Hab		22
Values of WT(Del) Hab		32.5354 32.4249 27.7356 30.3518 29.6302 29.7632 33.9417 30.9718 28.5205 30.0007 28.9228 33.0296 31.5828 33.5205 30.3224 30.9592 33.4564 32.6105 34.0867 30.0332 29.5909 30.0328
mean Del Hab		30.0099
median Del Hab		30.2718
std Del Hab		1.2641
Sample Size Del Hab		17
Values of Del Hab		31.02664 28.79631 28.44711 31.67876 30.66502 28.58006 28.68038 31.42876 28.48315 32.10805 NaN 29.64632 28.64502 30.08256 30.87543 30.46101 30.55348
mean WT(Del) Trial		30.7503
median WT(Del) Trial		30.132
std WT(Del) Trial		1.5292
Sample Size WT(Del) Trial		22
Values of WT(Del) Trial		31.5335 32.7875 29.5659 30.1248 30.0912 28.938 34.0035 30.103 28.4599 30.1392 28.9318 31.9075 30.2866 30.8804 29.1473 32.7123 31.8468 32.2108 33.0788 29.9274 29.7105 30.1208
mean Del Trial		29.6163
median Del Trial		29.4144
std Del Trial		1.2963
Sample Size Del Trial		17
Values of Del Trial		31.9924 28.66177 28.58732 30.76313 31.16521 28.29337 27.96612 28.4276 28.29639 31.75464 NaN 28.90509 28.94365 30.15585 29.88519 29.96067 30.10174
pVal (ranksum) WT(Del) Hab vs Del Hab		0.1137
z_statistic WT(Del) Hab vs Del Hab		1.5818
ranksum_statistic WT(Del) Hab vs Del Hab		483
FDR WT(Del) Hab vs Del Hab		0.1137
pVal (ranksum) WT(Del) Trial vs Del Trial	*	0.021944
z_statistic WT(Del) Trial vs Del Trial		2.2913
ranksum_statistic WT(Del) Trial vs Del Trial		507
FDR WT(Del) Trial vs Del Trial	*	0.043888

### Sheet: ESP_Male_TailBaseDel
Field	Statistical_Significance_Symbol	Value
mean WT(Del) Hab		31.278
median WT(Del) Hab		31.5667
std WT(Del) Hab		1.2396
Sample Size WT(Del) Hab		20
Values of WT(Del) Hab		30.409 29.8557 30.2513 29.2954 29.8514 29.4662 29.7577 33.4349 30.5585 31.5056 31.921 31.4047 32.0954 32.6088 32.3863 31.6278 32.3476 32.4975 32.4842 31.8017
mean Del Hab		30.2043
median Del Hab		29.868
std Del Hab		1.4405
Sample Size Del Hab		15
Values of Del Hab		NaN 29.66114 29.00145 29.77648 29.65774 29.60949 29.95947 30.25123 31.48595 31.85807 31.15101 31.97083 27.51324 28.41495 32.54876
mean WT(Del) Trial		30.9254
median WT(Del) Trial		30.801
std WT(Del) Trial		1.5917
Sample Size WT(Del) Trial		20
Values of WT(Del) Trial		29.8066 29.8903 30.1651 28.5944 28.9312 29.0173 28.9104 33.0496 29.5271 31.413 31.4346 30.8058 31.9622 30.7961 33.515 30.0876 33.3652 32.4974 32.2113 32.5274
mean Del Trial		30.2216
median Del Trial		29.7164
std Del Trial		1.6052
Sample Size Del Trial		15
Values of Del Trial		NaN 29.3823 29.04571 29.64974 29.28995 29.55887 29.78311 30.4368 32.632 31.3895 32.8244 30.9253 27.54713 28.32833 32.30886
pVal (ranksum) WT(Del) Hab vs Del Hab	*	0.034255
z_statistic WT(Del) Hab vs Del Hab		2.1171
ranksum_statistic WT(Del) Hab vs Del Hab		411
FDR WT(Del) Hab vs Del Hab	#	0.06851
pVal (ranksum) WT(Del) Trial vs Del Trial		0.25543
z_statistic WT(Del) Trial vs Del Trial		1.1373
ranksum_statistic WT(Del) Trial vs Del Trial		383
FDR WT(Del) Trial vs Del Trial		0.25543

### Sheet: All_Male_TailBaseDel
Field	Statistical_Significance_Symbol	Value
mean WT(Del) Hab		31.0696
median WT(Del) Hab		30.9718
std WT(Del) Hab		1.6436
Sample Size WT(Del) Hab		63
Values of WT(Del) Hab		32.8774 30.9482 33.4203 29.9849 31.9773 32.8579 28.9166 29.223 29.2231 29.0089 33.0522 32.9149 31.5781 32.6241 32.0987 29.9743 28.4809 28.3156 28.6828 29.5468 32.0961 32.5354 32.4249 27.7356 30.3518 29.6302 29.7632 33.9417 30.9718 28.5205 30.0007 28.9228 33.0296 31.5828 33.5205 30.3224 30.9592 33.4564 32.6105 34.0867 30.0332 29.5909 30.0328 30.409 29.8557 30.2513 29.2954 29.8514 29.4662 29.7577 3…
mean Del Hab		29.9288
median Del Hab		29.9579
std Del Hab		1.367
Sample Size Del Hab		51
Values of Del Hab		31.82896 27.35945 29.18579 28.025 28.8565 28.78778 28.29852 30.73907 30.12451 30.5881 32.35138 30.46943 29.39195 29.72981 30.1753 27.75567 31.62039 29.9579 28.24801 31.02664 28.79631 28.44711 31.67876 30.66502 28.58006 28.68038 31.42876 28.48315 32.10805 NaN 29.64632 28.64502 30.08256 30.87543 30.46101 30.55348 NaN 29.66114 29.00145 29.77648 29.65774 29.60949 29.95947 30.25123 31.48595 31.85807 3…
mean WT(Del) Trial		30.8648
median WT(Del) Trial		30.2866
std WT(Del) Trial		1.6949
Sample Size WT(Del) Trial		63
Values of WT(Del) Trial		32.9173 33.0351 34.0683 29.946 32.3932 33.6125 28.7585 28.7132 28.888 28.2541 32.5431 33.2067 31.3 32.5847 32.5453 29.6481 28.9209 28.7049 28.7295 29.4787 31.2219 31.5335 32.7875 29.5659 30.1248 30.0912 28.938 34.0035 30.103 28.4599 30.1392 28.9318 31.9075 30.2866 30.8804 29.1473 32.7123 31.8468 32.2108 33.0788 29.9274 29.7105 30.1208 29.8066 29.8903 30.1651 28.5944 28.9312 29.0173 28.9104 33.049…
mean Del Trial		29.6743
median Del Trial		29.3695
std Del Trial		1.4588
Sample Size Del Trial		51
Values of Del Trial		33.26932 27.63769 28.64544 27.55319 28.78682 28.5499 28.30664 29.33261 29.36951 30.37713 30.32829 29.70229 29.29487 29.29187 30.10473 27.98607 31.81436 28.65183 28.07473 31.9924 28.66177 28.58732 30.76313 31.16521 28.29337 27.96612 28.4276 28.29639 31.75464 NaN 28.90509 28.94365 30.15585 29.88519 29.96067 30.10174 NaN 29.3823 29.04571 29.64974 29.28995 29.55887 29.78311 30.4368 32.632 31.3895 32.…
pVal (ranksum) WT(Del) Hab vs Del Hab	***	0.00043298
z_statistic WT(Del) Hab vs Del Hab		3.5191
ranksum_statistic WT(Del) Hab vs Del Hab		4160
FDR WT(Del) Hab vs Del Hab	***	0.00043298
pVal (ranksum) WT(Del) Trial vs Del Trial	***	0.00024661
z_statistic WT(Del) Trial vs Del Trial		3.6658
ranksum_statistic WT(Del) Trial vs Del Trial		4185
FDR WT(Del) Trial vs Del Trial	***	0.00043298

### Sheet: SP_Female_TailBaseDel
Field	Statistical_Significance_Symbol	Value
mean WT(Del) Hab		31.065
median WT(Del) Hab		30.8904
std WT(Del) Hab		1.1774
Sample Size WT(Del) Hab		22
Values of WT(Del) Hab		29.96 30.6626 29.6249 31.0534 33.4943 32.1799 31.9406 32.2255 31.7146 29.5815 32.8172 30.0749 31.1831 31.461 30.7274 30.6142 30.4431 32.6311 31.8085 30.0813 29.1077 30.0435
mean Del Hab		29.3286
median Del Hab		29.0237
std Del Hab		0.92146
Sample Size Del Hab		22
Values of Del Hab		29.2439 31.55695 31.40963 28.47395 29.51587 28.63708 29.96234 28.30233 28.31559 29.02372 28.60671 28.77314 30.52679 29.98984 28.82229 29.24455 29.74906 29.1452 28.97679 28.69623 28.92792 NaN
mean WT(Del) Trial		30.8251
median WT(Del) Trial		30.5782
std WT(Del) Trial		1.3013
Sample Size WT(Del) Trial		22
Values of WT(Del) Trial		30.004 30.6505 29.6272 30.2784 33.325 31.5669 33.1095 30.9093 30.6322 29.5872 33.1746 29.3598 29.615 29.4674 30.5243 30.7207 30.4139 32.891 31.8033 31.073 29.2072 30.2109
mean Del Trial		29.0712
median Del Trial		29.0385
std Del Trial		1.0047
Sample Size Del Trial		22
Values of Del Trial		28.14441 29.10004 31.91462 28.29357 29.36378 28.48015 31.03848 27.77465 27.96807 29.03854 29.19697 28.21894 30.1303 29.25032 28.78256 29.53779 29.4631 29.18235 28.92355 28.32898 28.36434 NaN
pVal (ranksum) WT(Del) Hab vs Del Hab	***	1.1571e-05
z_statistic WT(Del) Hab vs Del Hab		4.3855
ranksum_statistic WT(Del) Hab vs Del Hab		665
FDR WT(Del) Hab vs Del Hab	***	1.1571e-05
pVal (ranksum) WT(Del) Trial vs Del Trial	***	9.2455e-06
z_statistic WT(Del) Trial vs Del Trial		4.4341
ranksum_statistic WT(Del) Trial vs Del Trial		667
FDR WT(Del) Trial vs Del Trial	***	1.1571e-05

### Sheet: SxP_Female_TailBaseDel
Field	Statistical_Significance_Symbol	Value
mean WT(Del) Hab		31.2008
median WT(Del) Hab		31.0441
std WT(Del) Hab		1.5684
Sample Size WT(Del) Hab		23
Values of WT(Del) Hab		32.07633 33.00142 31.21108 32.86061 29.88812 29.71154 29.50009 29.57632 30.87713 30.62206 33.76661 NaN 32.49173 28.94453 32.64733 29.44832 33.72299 29.81145 31.70605 31.53231 29.55004 33.2397 30.23184
mean Del Hab		29.9529
median Del Hab		29.5103
std Del Hab		1.1708
Sample Size Del Hab		20
Values of Del Hab		31.4343 29.9214 28.1905 30.6151 29.0718 29.1546 28.6336 32.1628 29.5129 31.6592 31.1077 30.8845 31.1224 29.3248 29.5078 30.7505 28.3322 28.9173 29.3795 29.3746
mean WT(Del) Trial		31.3474
median WT(Del) Trial		30.3913
std WT(Del) Trial		1.9744
Sample Size WT(Del) Trial		23
Values of WT(Del) Trial		32.63012 32.86988 30.45538 32.99112 30.32729 29.89977 29.61282 29.59716 30.8366 29.66281 35.64329 NaN 33.92262 29.21644 32.88951 29.47657 33.7089 29.90791 32.85501 30.2038 29.46141 34.13543 29.33914
mean Del Trial		29.5212
median Del Trial		29.4575
std Del Trial		0.83227
Sample Size Del Trial		20
Values of Del Trial		29.857 29.4762 28.0366 30.0614 28.9887 28.9728 28.2221 30.783 29.3814 30.341 30.9978 29.2076 30.6951 29.3359 30.0484 29.6984 28.3335 28.7971 29.7504 29.4389
pVal (ranksum) WT(Del) Hab vs Del Hab	**	0.0062856
z_statistic WT(Del) Hab vs Del Hab		2.7325
ranksum_statistic WT(Del) Hab vs Del Hab		582
FDR WT(Del) Hab vs Del Hab	**	0.0062856
pVal (ranksum) WT(Del) Trial vs Del Trial	**	0.0017159
z_statistic WT(Del) Trial vs Del Trial		3.1354
ranksum_statistic WT(Del) Trial vs Del Trial		598
FDR WT(Del) Trial vs Del Trial	**	0.0034319

### Sheet: ESP_Female_TailBaseDel
Field	Statistical_Significance_Symbol	Value
mean WT(Del) Hab		31.2878
median WT(Del) Hab		31.231
std WT(Del) Hab		1.6228
Sample Size WT(Del) Hab		23
Values of WT(Del) Hab		30.578 29.1058 29.3482 29.5877 31.231 31.8137 33.1477 31.8071 30.3249 32.4524 31.1069 32.3437 28.6914 32.535 28.9549 33.8041 30.9579 33.5508 31.0439 33.0561 32.3168 28.8354 33.0263
mean Del Hab		29.8983
median Del Hab		29.619
std Del Hab		1.2035
Sample Size Del Hab		19
Values of Del Hab		30.367 29.3227 31.8934 28.1119 29.5594 30.6634 30.0891 31.7692 29.2083 30.101 29.1707 28.7663 31.9016 29.0911 29.619 30.0467 28.2376 28.626 31.5232
mean WT(Del) Trial		31.1497
median WT(Del) Trial		30.1737
std WT(Del) Trial		2.0049
Sample Size WT(Del) Trial		23
Values of WT(Del) Trial		29.8967 29.227 29.8635 29.7318 31.7007 32.4625 32.7411 30.065 30.0399 31.0893 29.3061 32.7532 28.3738 34.1958 28.6501 34.724 30.1737 34.4905 31.3671 33.3196 30.0707 28.5993 33.6017
mean Del Trial		29.8604
median Del Trial		30.0061
std Del Trial		1.1064
Sample Size Del Trial		19
Values of Del Trial		30.4547 28.9186 30.6516 28.2462 28.4305 31.1538 30.2349 30.8312 29.5643 30.2033 29.1651 29.0348 31.679 28.866 30.0061 30.2528 28.576 29.065 32.0141
pVal (ranksum) WT(Del) Hab vs Del Hab	**	0.0073912
z_statistic WT(Del) Hab vs Del Hab		2.6787
ranksum_statistic WT(Del) Hab vs Del Hab		601
FDR WT(Del) Hab vs Del Hab	*	0.014782
pVal (ranksum) WT(Del) Trial vs Del Trial	#	0.06148
z_statistic WT(Del) Trial vs Del Trial		1.87
ranksum_statistic WT(Del) Trial vs Del Trial		569
FDR WT(Del) Trial vs Del Trial	#	0.06148

### Sheet: All_Female_TailBaseDel
Field	Statistical_Significance_Symbol	Value
mean WT(Del) Hab		31.1861
median WT(Del) Hab		31.1069
std WT(Del) Hab		1.4527
Sample Size WT(Del) Hab		68
Values of WT(Del) Hab		29.96 30.6626 29.62494 31.05336 33.49429 32.17989 31.94064 32.22549 31.71462 29.58154 32.81724 30.07485 31.18311 31.461 30.72742 30.61424 30.44311 32.63113 31.80855 30.08126 29.10773 30.04347 32.07633 33.00142 31.21108 32.86061 29.88812 29.71154 29.50009 29.57632 30.87713 30.62206 33.76661 NaN 32.49173 28.94453 32.64733 29.44832 33.72299 29.81145 31.70605 31.53231 29.55004 33.2397 30.23184 30.578…
mean Del Hab		29.7171
median Del Hab		29.3771
std Del Hab		1.1199
Sample Size Del Hab		61
Values of Del Hab		29.2439 31.55695 31.40963 28.47395 29.51587 28.63708 29.96234 28.30233 28.31559 29.02372 28.60671 28.77314 30.52679 29.98984 28.82229 29.24455 29.74906 29.1452 28.97679 28.69623 28.92792 NaN 31.43427 29.92143 28.19047 30.61513 29.07178 29.15456 28.63355 32.16278 29.5129 31.65917 31.10768 30.88451 31.12244 29.32481 29.50775 30.75047 28.33216 28.91732 29.37948 29.37462 30.36702 29.32272 31.8934 28.…
mean WT(Del) Trial		31.108
median WT(Del) Trial		30.4554
std WT(Del) Trial		1.7792
Sample Size WT(Del) Trial		68
Values of WT(Del) Trial		30.00405 30.65046 29.62716 30.27844 33.32495 31.56693 33.10948 30.90934 30.63218 29.58716 33.17463 29.3598 29.61495 29.46744 30.5243 30.72068 30.41385 32.89101 31.80331 31.07302 29.20723 30.21093 32.63012 32.86988 30.45538 32.99112 30.32729 29.89977 29.61282 29.59716 30.8366 29.66281 35.64329 NaN 33.92262 29.21644 32.88951 29.47657 33.7089 29.90791 32.85501 30.2038 29.46141 34.13543 29.33914 29.8…
mean Del Trial		29.4711
median Del Trial		29.2931
std Del Trial		1.0224
Sample Size Del Trial		61
Values of Del Trial		28.14441 29.10004 31.91462 28.29357 29.36378 28.48015 31.03848 27.77465 27.96807 29.03854 29.19697 28.21894 30.1303 29.25032 28.78256 29.53779 29.4631 29.18235 28.92355 28.32898 28.36434 NaN 29.85704 29.47619 28.03665 30.06139 28.98875 28.97278 28.2221 30.78303 29.3814 30.34101 30.99781 29.20757 30.69505 29.33587 30.04836 29.69842 28.33354 28.79706 29.75041 29.43886 30.45469 28.91865 30.65157 28.…
pVal (ranksum) WT(Del) Hab vs Del Hab	***	2.6856e-08
z_statistic WT(Del) Hab vs Del Hab		5.5608
ranksum_statistic WT(Del) Hab vs Del Hab		5440
FDR WT(Del) Hab vs Del Hab	***	2.6856e-08
pVal (ranksum) WT(Del) Trial vs Del Trial	***	2.2738e-08
z_statistic WT(Del) Trial vs Del Trial		5.5898
ranksum_statistic WT(Del) Trial vs Del Trial		5446
FDR WT(Del) Trial vs Del Trial	***	2.6856e-08
