## Supplementary File 1 for "Contrasting behavioral and physiological effects of *Gtf2i* duplication and deletion in mouse models of the 7q11.23 Duplication and Williams-Beuren Syndromes": TailBaseDup.xlsx

### Sheet: SP_Male_TailBaseDup
Field	Statistical_Significance_Symbol	Value
mean WT(Dup) Hab		31.1887
median WT(Dup) Hab		30.7063
std WT(Dup) Hab		1.7491
Sample Size WT(Dup) Hab		46
Values of WT(Dup) Hab		30.82302 30.68928 29.45091 30.72324 30.64211 30.987 30.66034 28.70992 30.51252 29.93127 31.72024 35.09181 31.02377 28.86978 35.42009 29.17327 NaN 32.58968 33.22932 29.90026 30.13563 28.969 32.29793 32.4422 31.02716 34.084 31.44947 29.60296 30.60162 30.51079 30.27363 30.61077 29.8766 29.10188 29.26155 29.86774 30.89446 NaN 33.50077 32.95145 35.07648 29.76966 31.87024 33.49701 31.39424 33.08959
mean Dup Hab		31.9469
median Dup Hab		32.0372
std Dup Hab		2.0572
Sample Size Dup Hab		38
Values of Dup Hab		32.0942 33.5826 30.1964 32.4467 32.1406 33.1656 32.9545 30.0365 29.5289 29.9133 33.9354 32.6035 29.1919 31.6275 30.5954 29.3823 31.5292 33.7576 30.036 31.3612 29.6444 28.8103 30.0762 30.1948 33.6491 36.1251 32.9751 36.2096 33.1287 35.9592 35.775 29.4917 32.1325 32.3459 30.3152 31.2349 33.8539 31.9803
mean WT(Dup) Trial		31.1344
median WT(Dup) Trial		30.6389
std WT(Dup) Trial		1.9104
Sample Size WT(Dup) Trial		46
Values of WT(Dup) Trial		30.50433 29.68054 29.51015 30.17329 30.54546 30.19318 30.66728 28.29592 30.76558 30.17996 30.81912 32.73866 30.76298 29.20409 36.7764 28.7565 NaN 30.48594 33.55263 30.61058 31.04118 29.88389 34.01469 34.01468 31.14001 35.1454 31.7857 29.68743 30.16097 30.95681 30.47896 31.0991 29.08663 28.73067 28.82631 29.07403 29.81982 NaN 32.28199 33.10119 34.0906 29.70442 31.69384 33.47184 33.19499 33.20631
mean Dup Trial		31.9566
median Dup Trial		31.7031
std Dup Trial		2.0028
Sample Size Dup Trial		38
Values of Dup Trial		31.7347 33.4431 29.8134 32.444 32.9372 32.7017 33.377 29.4833 29.4169 29.6017 34.7926 34.2531 30.199 30.7284 30.0048 28.864 31.0188 33.4134 30.6161 31.1024 30.0463 29.066 30.2608 29.9114 33.2863 35.7663 32.9401 35.9819 33.4539 35.9825 34.1784 30.672 31.6715 32.9025 30.8376 31.5366 33.6307 32.279
pVal (ranksum) WT(Dup) Hab vs Dup Hab		0.10074
z_statistic WT(Dup) Hab vs Dup Hab		-1.6413
ranksum_statistic WT(Dup) Hab vs Dup Hab		1649
FDR WT(Dup) Hab vs Dup Hab		0.10074
pVal (ranksum) WT(Dup) Trial vs Dup Trial	#	0.066278
z_statistic WT(Dup) Trial vs Dup Trial		-1.8365
ranksum_statistic WT(Dup) Trial vs Dup Trial		1628
FDR WT(Dup) Trial vs Dup Trial		0.10074

### Sheet: SxP_Male_TailBaseDup
Field	Statistical_Significance_Symbol	Value
mean WT(Dup) Hab		31.5718
median WT(Dup) Hab		31.3506
std WT(Dup) Hab		1.4976
Sample Size WT(Dup) Hab		47
Values of WT(Dup) Hab		30.2828 29.9632 33.6522 31.0145 33.9643 30.5796 33.7548 30.7777 31.712 30.0713 30.0783 30.6697 30.7104 34.2146 31.0984 32.613 30.5231 34.5991 30.9106 32.8664 30.6003 32.2051 29.3228 31.2574 30.7118 29.0618 31.8988 33.4249 31.8361 33.0364 32.2982 29.5946 33.1138 31.881 30.5702 28.7718 29.826 29.9763 31.3506 33.0453 33.7312 32.2884 33.7618 32.3785 30.2201 31.8682 31.7889
mean Dup Hab		32.0624
median Dup Hab		31.7914
std Dup Hab		1.7999
Sample Size Dup Hab		37
Values of Dup Hab		30.3413 31.2721 32.8706 33.0655 32.802 34.8039 33.4034 30.8642 30.1852 29.9596 32.7781 29.5817 31.0833 32.4645 30.9224 29.3198 29.9864 32.8198 33.5992 32.4661 30.9515 31.4613 29.4313 29.5984 31.0632 33.3942 35.2549 31.7914 36.0537 33.1618 35.1397 33.0935 31.2789 34.3904 30.1599 31.6931 33.8028
mean WT(Dup) Trial		31.4996
median WT(Dup) Trial		31.0495
std WT(Dup) Trial		1.6601
Sample Size WT(Dup) Trial		47
Values of WT(Dup) Trial		30.2122 29.8461 31.2531 30.5182 34.0425 30.4732 34.0922 30.8736 31.1575 30.6376 30.4118 30.8059 31.0366 32.3053 30.3254 33.5073 30.2547 36.5698 30.2187 33.8203 29.5909 34.7949 28.98 31.9586 30.1019 28.8531 31.7773 32.5227 32.9066 33.4611 31.994 29.96 33.5198 33.0674 30.5829 29.0643 30.1747 29.9412 31.6706 30.9327 32.0956 32.5149 32.1253 31.1522 30.2399 31.0495 33.0871
mean Dup Trial		31.9237
median Dup Trial		31.6083
std Dup Trial		1.8764
Sample Size Dup Trial		37
Values of Dup Trial		28.895 32.9296 31.0483 33.1786 32.4073 33.7927 31.3842 29.9939 29.784 29.4698 34.4227 30.7265 31.443 33.7808 30.3695 28.7852 30.1628 31.745 33.7141 33.2281 30.4497 31.0886 29.2835 30.1147 31.6798 33.3551 35.4171 30.9431 35.4206 33.3041 34.5837 33.0337 31.2693 35.1542 30.55 31.6083 32.6592
pVal (ranksum) WT(Dup) Hab vs Dup Hab		0.26388
z_statistic WT(Dup) Hab vs Dup Hab		-1.1173
ranksum_statistic WT(Dup) Hab vs Dup Hab		1873
FDR WT(Dup) Hab vs Dup Hab		0.29594
pVal (ranksum) WT(Dup) Trial vs Dup Trial		0.29594
z_statistic WT(Dup) Trial vs Dup Trial		-1.0452
ranksum_statistic WT(Dup) Trial vs Dup Trial		1881
FDR WT(Dup) Trial vs Dup Trial		0.29594

### Sheet: ESP_Male_TailBaseDup
Field	Statistical_Significance_Symbol	Value
mean WT(Dup) Hab		31.6304
median WT(Dup) Hab		31.281
std WT(Dup) Hab		1.7531
Sample Size WT(Dup) Hab		47
Values of WT(Dup) Hab		30.6637 31.1693 35.2551 30.2329 33.7281 30.7057 29.9485 30.2041 31.7935 31.3021 30.323 30.6455 30.4101 33.8168 31.4096 32.0365 30.0245 35.5803 30.0812 32.2497 32.1781 31.281 29.1493 32.4225 29.3559 34.7284 33.1957 32.9513 33.1146 30.1931 34.0281 32.3293 30.9508 28.8996 29.9483 31.7816 30.0665 30.9357 29.7171 33.7653 33.9138 29.2072 34.8942 30.0132 31.1862 31.9959 32.8467
mean Dup Hab		32.6075
median Dup Hab		32.8477
std Dup Hab		1.9821
Sample Size Dup Hab		38
Values of Dup Hab		34.25924 34.42081 33.80746 32.84772 33.9528 33.97594 33.01866 31.18615 30.03451 29.33011 32.57069 30.59091 30.01787 32.21302 30.19393 30.51938 30.72321 34.54537 34.16693 34.4764 30.21524 33.64512 32.89812 29.80079 31.26881 31.71011 33.58741 NaN 35.73739 35.45953 33.12207 36.15377 36.51253 32.71335 29.62388 31.46197 33.76447 31.95123
mean WT(Dup) Trial		31.5982
median WT(Dup) Trial		30.767
std WT(Dup) Trial		1.8836
Sample Size WT(Dup) Trial		47
Values of WT(Dup) Trial		30.767 30.5658 32.0959 30.0798 32.578 30.957 29.963 29.9582 31.0834 31.5852 30.5217 30.5967 30.7139 33.7586 30.023 33.8898 30.7383 36.9554 29.7796 34.6396 31.3722 33.4378 30.0786 34.1349 29.3627 32.8031 33.1977 32.6345 33.972 29.7189 35.3006 33.0904 30.7678 28.8402 29.7519 30.5548 29.9035 30.5926 30.1535 32.9137 30.6505 29.1637 35.0173 30.1196 30.5677 31.9748 33.7896
mean Dup Trial		32.379
median Dup Trial		32.4225
std Dup Trial		1.9377
Sample Size Dup Trial		38
Values of Dup Trial		35.29479 34.24876 30.77989 33.5327 34.40649 32.83694 31.41929 31.16864 30.21469 29.7908 34.26101 33.69015 29.90866 33.63666 29.76288 29.89445 30.14878 32.77625 33.85373 35.45524 30.2348 32.5786 31.14678 30.0882 31.19933 31.8684 34.37294 NaN 34.69568 33.76402 32.42253 35.96775 35.79792 30.54122 30.17635 31.4601 32.80951 31.81841
pVal (ranksum) WT(Dup) Hab vs Dup Hab	*	0.028563
z_statistic WT(Dup) Hab vs Dup Hab		-2.1895
ranksum_statistic WT(Dup) Hab vs Dup Hab		1754
FDR WT(Dup) Hab vs Dup Hab	#	0.056114
pVal (ranksum) WT(Dup) Trial vs Dup Trial	#	0.056114
z_statistic WT(Dup) Trial vs Dup Trial		-1.9101
ranksum_statistic WT(Dup) Trial vs Dup Trial		1785
FDR WT(Dup) Trial vs Dup Trial	#	0.056114

### Sheet: All_Male_TailBaseDup
Field	Statistical_Significance_Symbol	Value
mean WT(Dup) Hab		31.4696
median WT(Dup) Hab		31.0255
std WT(Dup) Hab		1.6682
Sample Size WT(Dup) Hab		140
Values of WT(Dup) Hab		30.82302 30.68928 29.45091 30.72324 30.64211 30.987 30.66034 28.70992 30.51252 29.93127 31.72024 35.09181 31.02377 30.28284 29.96321 33.65221 31.01452 33.96428 30.57961 33.7548 30.77765 31.71195 30.0713 30.0783 30.66968 30.71043 34.21461 31.09844 32.61301 30.66366 31.16934 35.25509 30.23287 33.7281 30.70567 29.94848 30.20407 31.7935 31.30211 30.32296 30.6455 30.41009 33.81677 31.40965 32.0365 28.…
mean Dup Hab		32.2033
median Dup Hab		32.1768
std Dup Hab		1.9542
Sample Size Dup Hab		113
Values of Dup Hab		32.09416 33.58258 30.19644 32.44672 32.14062 33.16561 32.95447 30.34135 31.2721 32.87057 33.06551 32.80199 34.80386 33.40336 34.25924 34.42081 33.80746 32.84772 33.9528 33.97594 33.01866 30.03646 29.52891 29.91333 30.86425 30.18519 29.95959 31.18615 30.03451 29.33011 33.93544 32.60347 32.77811 29.58169 32.57069 30.59091 29.19194 31.62752 30.59538 29.3823 31.08332 32.46448 30.92238 29.31977 29.986…
mean WT(Dup) Trial		31.4167
median WT(Dup) Trial		30.7869
std WT(Dup) Trial		1.817
Sample Size WT(Dup) Trial		140
Values of WT(Dup) Trial		30.50433 29.68054 29.51015 30.17329 30.54546 30.19318 30.66728 28.29592 30.76558 30.17996 30.81912 32.73866 30.76298 30.21222 29.84609 31.25309 30.5182 34.04255 30.47321 34.09222 30.87362 31.15747 30.63759 30.41179 30.80592 31.03656 32.30532 30.32544 33.50731 30.767 30.56583 32.09588 30.07983 32.57804 30.95704 29.96298 29.95822 31.08342 31.58515 30.52174 30.59671 30.71389 33.7586 30.02295 33.8898…
mean Dup Trial		32.0853
median Dup Trial		31.7398
std Dup Trial		1.9339
Sample Size Dup Trial		113
Values of Dup Trial		31.73465 33.44311 29.81342 32.44395 32.93721 32.70173 33.37699 28.89495 32.92955 31.04828 33.1786 32.40733 33.79275 31.38424 35.29479 34.24876 30.77989 33.5327 34.40649 32.83694 31.41929 29.48331 29.4169 29.6017 29.99386 29.78401 29.46981 31.16864 30.21469 29.7908 34.79264 34.25307 34.42268 30.72653 34.26101 33.69015 30.19901 30.72839 30.00476 28.86403 31.44304 33.78079 30.36954 28.78522 30.16279…
pVal (ranksum) WT(Dup) Hab vs Dup Hab	**	0.0045183
z_statistic WT(Dup) Hab vs Dup Hab		-2.8395
ranksum_statistic WT(Dup) Hab vs Dup Hab		15704
FDR WT(Dup) Hab vs Dup Hab	**	0.0058992
pVal (ranksum) WT(Dup) Trial vs Dup Trial	**	0.0058992
z_statistic WT(Dup) Trial vs Dup Trial		-2.7533
ranksum_statistic WT(Dup) Trial vs Dup Trial		15753
FDR WT(Dup) Trial vs Dup Trial	**	0.0058992

### Sheet: SP_Female_TailBaseDup
Field	Statistical_Significance_Symbol	Value
mean WT(Dup) Hab		30.3368
median WT(Dup) Hab		30.3864
std WT(Dup) Hab		0.95191
Sample Size WT(Dup) Hab		37
Values of WT(Dup) Hab		29.6813 29.5713 30.3864 30.0425 30.3331 29.7314 29.7518 30.0203 31.0847 30.6165 30.6841 30.6645 30.6024 30.876 31.4835 31.6837 30.8328 30.8626 32.2907 30.217 29.8358 30.076 31.6417 30.5161 30.2398 29.5863 28.0287 30.4809 31.2771 31.9711 28.4837 29.8478 30.3995 31.446 29.1761 29.6295 28.4103
mean Dup Hab		30.2495
median Dup Hab		30.0996
std Dup Hab		1.2033
Sample Size Dup Hab		45
Values of Dup Hab		29.6624 30.4309 30.1018 29.9049 30.2428 30.4974 33.136 29.4902 30.7457 29.8351 29.8646 32.7401 29.745 32.7378 29.2103 31.6718 30.8867 29.5468 31.1885 30.2813 30.1882 31.7966 30.9526 30.0263 28.6764 28.3923 30.5836 28.5472 30.0996 28.3842 30.0201 30.2743 30.8285 29.0667 29.4405 29.565 28.4966 29.5616 28.4136 31.2553 31.8581 29.0166 30.0259 32.2101 31.6275
mean WT(Dup) Trial		30.3059
median WT(Dup) Trial		30.4007
std WT(Dup) Trial		1.0175
Sample Size WT(Dup) Trial		37
Values of WT(Dup) Trial		29.4319 29.7602 30.4007 29.7441 30.1402 29.5691 29.7346 29.9721 30.978 30.9252 30.7105 30.9332 30.5459 30.65 30.7999 31.4264 30.6529 30.8391 32.0551 30.0905 29.654 30.0878 30.9991 31.179 29.6188 29.6044 28.0064 30.5944 31.0749 33.4572 28.9682 28.5195 30.4562 31.5445 29.4991 29.9402 28.7544
mean Dup Trial		29.9301
median Dup Trial		29.7032
std Dup Trial		1.2236
Sample Size Dup Trial		45
Values of Dup Trial		28.9591 29.4724 29.5187 29.2123 29.4219 29.4545 34.0562 28.9012 30.6058 29.8331 29.2961 32.6061 28.6509 33.257 29.6794 30.7741 30.8047 29.7513 30.6804 30.4177 30.084 32.0942 29.9415 29.4715 28.9406 28.5333 30.5156 28.6421 30.198 28.748 30.1877 29.8598 30.5465 28.8245 28.0664 29.5625 28.9225 29.6333 28.4964 30.0387 30.8197 28.8128 29.7032 30.4869 30.3731
pVal (ranksum) WT(Dup) Hab vs Dup Hab		0.4122
z_statistic WT(Dup) Hab vs Dup Hab		0.82003
ranksum_statistic WT(Dup) Hab vs Dup Hab		1624
FDR WT(Dup) Hab vs Dup Hab		0.4122
pVal (ranksum) WT(Dup) Trial vs Dup Trial	*	0.018862
z_statistic WT(Dup) Trial vs Dup Trial		2.3483
ranksum_statistic WT(Dup) Trial vs Dup Trial		1788
FDR WT(Dup) Trial vs Dup Trial	*	0.037723

### Sheet: SxP_Female_TailBaseDup
Field	Statistical_Significance_Symbol	Value
mean WT(Dup) Hab		30.7452
median WT(Dup) Hab		30.7689
std WT(Dup) Hab		1.1773
Sample Size WT(Dup) Hab		35
Values of WT(Dup) Hab		29.0131 29.3781 28.9114 29.4782 30.2664 30.1098 30.6794 30.7689 30.6922 31.3047 31.1219 31.3715 31.4921 30.9106 30.7964 30.79 30.219 30.6985 31.0924 32.5971 30.1886 32.7145 30.2267 33.6756 30.8871 32.0231 30.8609 29.092 29.5791 31.3487 30.5799 31.0811 29.2047 33.5461 29.3818
mean Dup Hab		30.3615
median Dup Hab		30.2278
std Dup Hab		1.0223
Sample Size Dup Hab		42
Values of Dup Hab		28.74197 32.24651 29.89658 29.94711 29.70939 31.46086 30.60881 29.66134 29.96448 31.98328 30.77846 31.26875 29.97037 31.442 30.8798 31.04137 30.26155 30.33253 30.8533 31.65295 31.3563 31.23067 30.22777 29.33338 29.92984 29.44109 29.30206 30.19255 30.69182 29.12727 31.3833 29.04177 NaN 30.11281 29.44517 29.66195 27.75503 29.1766 30.84419 29.78426 32.23833 31.84328
mean WT(Dup) Trial		30.5802
median WT(Dup) Trial		30.4779
std WT(Dup) Trial		1.2486
Sample Size WT(Dup) Trial		35
Values of WT(Dup) Trial		28.4494 29.8063 29.1613 29.8514 30.2686 29.7692 30.4779 30.8419 30.6503 31.3054 31.2518 31.0024 31.3836 30.546 31.0424 30.9873 30.3512 30.7875 30.4434 33.2271 30.4344 32.2276 30.1556 34.1412 30.8955 31.3578 30.6057 29.151 30.0959 29.185 30.1457 30.2522 28.3474 33.0009 28.7059
mean Dup Trial		30.0448
median Dup Trial		29.8044
std Dup Trial		0.90914
Sample Size Dup Trial		42
Values of Dup Trial		29.00188 29.80438 29.26369 29.23595 29.2191 29.36646 30.62396 29.41948 29.32623 32.61752 30.32855 30.85586 29.28418 30.15932 30.68922 31.75967 30.85564 30.40064 30.64791 31.11633 31.00564 31.09725 30.05167 29.35042 29.54369 29.78551 29.43682 30.50137 30.75467 29.21339 31.11652 28.97022 NaN 29.80377 29.55209 29.06388 28.24824 29.01159 30.83396 29.47673 29.88993 31.15407
pVal (ranksum) WT(Dup) Hab vs Dup Hab		0.24737
z_statistic WT(Dup) Hab vs Dup Hab		1.1568
ranksum_statistic WT(Dup) Hab vs Dup Hab		1459
FDR WT(Dup) Hab vs Dup Hab		0.24737
pVal (ranksum) WT(Dup) Trial vs Dup Trial	#	0.057872
z_statistic WT(Dup) Trial vs Dup Trial		1.8967
ranksum_statistic WT(Dup) Trial vs Dup Trial		1530
FDR WT(Dup) Trial vs Dup Trial		0.11574

### Sheet: ESP_Female_TailBaseDup
Field	Statistical_Significance_Symbol	Value
mean WT(Dup) Hab		30.9236
median WT(Dup) Hab		30.7464
std WT(Dup) Hab		1.0888
Sample Size WT(Dup) Hab		34
Values of WT(Dup) Hab		30.8885 30.5357 30.7105 31.4826 30.3681 30.7362 30.569 30.5611 30.7566 30.5234 30.8509 30.7254 30.9421 30.9655 30.7817 30.0891 29.8878 31.2081 32.3812 30.7954 30.2159 33.5558 29.5311 30.5468 33.2881 29.5735 32.7261 29.1912 30.2227 32.219 30.8023 31.0157 33.3767 29.3799
mean Dup Hab		30.4572
median Dup Hab		30.2068
std Dup Hab		1.2147
Sample Size Dup Hab		45
Values of Dup Hab		28.9233 31.1466 29.7184 29.7829 30.1414 29.3983 32.2882 29.4056 30.0421 29.4944 32.4982 30.9742 29.7868 31.7973 32.363 31.5585 29.8182 30.6731 32.2255 32.9944 30.6178 30.525 30.1327 29.6789 29.8127 29.5 31.201 30.9582 29.8708 31.8575 29.2504 31.0058 30.2068 31.0369 28.8738 29.8041 31.5613 28.958 28.384 28.904 27.8685 30.6862 30.7592 32.5125 31.576
mean WT(Dup) Trial		30.8675
median WT(Dup) Trial		30.6911
std WT(Dup) Trial		1.1338
Sample Size WT(Dup) Trial		34
Values of WT(Dup) Trial		30.5948 30.6222 31.1461 31.4115 30.3902 30.5023 30.6481 30.2506 31.2235 30.8203 31.0896 30.8938 30.8903 31.2336 30.6871 30.6053 30.2331 30.9718 31.6678 30.6951 29.7351 34.9045 29.6339 30.5068 32.8545 29.7332 31.4153 29.0618 29.7264 31.5102 30.5854 30.8551 33.3867 29.0089
mean Dup Trial		30.0789
median Dup Trial		29.8761
std Dup Trial		1.1161
Sample Size Dup Trial		45
Values of Dup Trial		28.9727 29.2665 29.034 29.3897 29.2578 29.0664 32.7527 28.8574 28.9988 29.7733 29.8761 31.3005 29.3973 30.5022 31.3728 32.5022 29.6504 30.6111 31.9094 32.8078 30.3512 30.0766 30.299 29.5294 29.7881 29.7944 30.7231 30.7059 29.9156 31.7489 28.9751 30.4077 30.0194 30.7605 29.0608 29.5116 29.5197 28.9678 28.7157 28.8428 27.9053 31.0545 30.8208 30.2015 30.5545
pVal (ranksum) WT(Dup) Hab vs Dup Hab		0.11202
z_statistic WT(Dup) Hab vs Dup Hab		1.5892
ranksum_statistic WT(Dup) Hab vs Dup Hab		1521
FDR WT(Dup) Hab vs Dup Hab		0.11202
pVal (ranksum) WT(Dup) Trial vs Dup Trial	**	0.0010295
z_statistic WT(Dup) Trial vs Dup Trial		3.2823
ranksum_statistic WT(Dup) Trial vs Dup Trial		1692
FDR WT(Dup) Trial vs Dup Trial	**	0.002059

### Sheet: All_Female_TailBaseDup
Field	Statistical_Significance_Symbol	Value
mean WT(Dup) Hab		30.6599
median WT(Dup) Hab		30.672
std WT(Dup) Hab		1.0926
Sample Size WT(Dup) Hab		106
Values of WT(Dup) Hab		29.6813 29.5713 30.3864 30.0425 30.3331 29.7314 29.7518 30.0203 31.0847 30.6165 30.6841 30.6645 30.6024 30.876 31.4835 31.6837 30.8328 29.0131 29.3781 28.9114 29.4782 30.2664 30.1098 30.6794 30.7689 30.6922 31.3047 31.1219 31.3715 31.4921 30.9106 30.7964 30.8885 30.5357 30.7105 31.4826 30.3681 30.7362 30.569 30.5611 30.7566 30.5234 30.8509 30.7254 30.9421 30.9655 30.7817 30.0891 30.8626 32.2907 3…
mean Dup Hab		30.3559
median Dup Hab		30.1882
std Dup Hab		1.1482
Sample Size Dup Hab		132
Values of Dup Hab		29.66243 30.4309 30.10185 29.90494 30.24279 30.49737 33.136 29.49018 30.74573 29.83513 29.86461 32.74012 29.74498 32.73784 28.74197 32.24651 29.89658 29.94711 29.70939 31.46086 30.60881 29.66134 29.96448 31.98328 30.77846 31.26875 29.97037 31.442 28.9233 31.14664 29.71836 29.78289 30.14137 29.39826 32.28818 29.40559 30.04213 29.49444 32.49824 30.97422 29.78682 31.79731 29.21034 31.67178 30.8798 3…
mean WT(Dup) Trial		30.5766
median WT(Dup) Trial		30.5946
std WT(Dup) Trial		1.1476
Sample Size WT(Dup) Trial		106
Values of WT(Dup) Trial		29.4319 29.7602 30.4007 29.7441 30.1402 29.5691 29.7346 29.9721 30.978 30.9252 30.7105 30.9332 30.5459 30.65 30.7999 31.4264 30.6529 28.4494 29.8063 29.1613 29.8514 30.2686 29.7692 30.4779 30.8419 30.6503 31.3054 31.2518 31.0024 31.3836 30.546 31.0424 30.5948 30.6222 31.1461 31.4115 30.3902 30.5023 30.6481 30.2506 31.2235 30.8203 31.0896 30.8938 30.8903 31.2336 30.6871 30.6053 30.8391 32.0551 30.…
mean Dup Trial		30.0171
median Dup Trial		29.8038
std Dup Trial		1.0894
Sample Size Dup Trial		132
Values of Dup Trial		28.95912 29.47236 29.51867 29.21234 29.42193 29.45451 34.05616 28.90116 30.6058 29.83306 29.29607 32.60611 28.65095 33.25702 29.00188 29.80438 29.26369 29.23595 29.2191 29.36646 30.62396 29.41948 29.32623 32.61752 30.32855 30.85586 29.28418 30.15932 28.97267 29.26646 29.03402 29.38973 29.25782 29.06636 32.7527 28.85738 28.99881 29.77335 29.87611 31.30055 29.39731 30.50223 29.67939 30.77412 30.689…
pVal (ranksum) WT(Dup) Hab vs Dup Hab	*	0.038598
z_statistic WT(Dup) Hab vs Dup Hab		2.0684
ranksum_statistic WT(Dup) Hab vs Dup Hab		13700
FDR WT(Dup) Hab vs Dup Hab	*	0.038598
pVal (ranksum) WT(Dup) Trial vs Dup Trial	***	1.2086e-05
z_statistic WT(Dup) Trial vs Dup Trial		4.376
ranksum_statistic WT(Dup) Trial vs Dup Trial		14911
FDR WT(Dup) Trial vs Dup Trial	***	2.4172e-05
