## Supplementary File 1 for "Contrasting behavioral and physiological effects of *Gtf2i* duplication and deletion in mouse models of the 7q11.23 Duplication and Williams-Beuren Syndromes": TailBaseDupDel.xlsx

### Sheet: SP_Male_TailBaseDupDel
Field	Statistical_Significance_Symbol	Value
mean Dup Hab		1.0243
median Dup Hab		1.0272
std Dup Hab		0.065958
Sample Size Dup Hab		38
Values of Dup Hab		1.029 1.0768 0.96818 1.0403 1.0305 1.0634 1.0566 0.96305 0.94678 0.95911 1.0881 1.0454 0.93598 1.0141 0.98098 0.94208 1.0109 1.0824 0.96304 1.0055 0.95048 0.92374 0.96433 0.96813 1.0789 1.1583 1.0573 1.161 1.0622 1.153 1.147 0.94559 1.0303 1.0371 0.97199 1.0015 1.0855 1.0254
mean Del Hab		0.96142
median Del Hab		0.96376
std Del Hab		0.045965
Sample Size Del Hab		19
Values of Del Hab		1.0318 0.88692 0.94612 0.90849 0.93545 0.93322 0.91736 0.99648 0.97656 0.99158 1.0487 0.98774 0.95281 0.96376 0.9782 0.89976 1.025 0.97115 0.91572
mean Dup Trial		1.0264
median Dup Trial		1.0183
std Dup Trial		0.064328
Sample Size Dup Trial		38
Values of Dup Trial		1.0193 1.0742 0.95757 1.0421 1.0579 1.0503 1.072 0.94697 0.94484 0.95077 1.1175 1.1002 0.96996 0.98696 0.96372 0.92708 0.99629 1.0732 0.98335 0.99897 0.96505 0.93357 0.97194 0.96072 1.0691 1.1488 1.058 1.1557 1.0745 1.1557 1.0978 0.98515 1.0172 1.0568 0.99047 1.0129 1.0802 1.0368
mean Del Trial		0.94803
median Del Trial		0.94712
std Del Trial		0.046237
Sample Size Del Trial		19
Values of Del Trial		1.0757 0.89364 0.92622 0.89091 0.93079 0.92313 0.91527 0.94844 0.94964 0.98222 0.98064 0.9604 0.94722 0.94712 0.97341 0.9049 1.0287 0.92643 0.90777
pVal (ranksum) Dup Hab vs Del Hab	***	0.00099296
z_statistic Dup Hab vs Del Hab		3.2925
ranksum_statistic Dup Hab vs Del Hab		1297
FDR Dup Hab vs Del Hab	***	0.00099296
pVal (ranksum) Dup Trial vs Del Trial	***	1.7765e-05
z_statistic Dup Trial vs Del Trial		4.2913
ranksum_statistic Dup Trial vs Del Trial		1356
FDR Dup Trial vs Del Trial	***	3.5531e-05

### Sheet: SxP_Male_TailBaseDupDel
Field	Statistical_Significance_Symbol	Value
mean Dup Hab		1.0155
median Dup Hab		1.007
std Dup Hab		0.057008
Sample Size Dup Hab		37
Values of Dup Hab		0.96103 0.99051 1.0411 1.0473 1.039 1.1024 1.058 0.97759 0.95608 0.94893 1.0382 0.93696 0.98453 1.0283 0.97943 0.92867 0.94978 1.0395 1.0642 1.0283 0.98035 0.9965 0.9322 0.93749 0.98389 1.0577 1.1167 1.007 1.142 1.0504 1.113 1.0482 0.99072 1.0893 0.95528 1.0038 1.0707
mean Del Hab		0.9652
median Del Hab		0.97362
std Del Hab		0.040657
Sample Size Del Hab		17
Values of Del Hab		0.9978981 0.9261651 0.9149339 1.018872 0.9862676 0.9192097 0.9224364 1.010832 0.9160928 1.032679 NaN 0.9535037 0.9212992 0.9675341 0.993035 0.9797062 0.9826803
mean Dup Trial		1.0135
median Dup Trial		1.0035
std Dup Trial		0.059569
Sample Size Dup Trial		37
Values of Dup Trial		0.91731 1.0454 0.98567 1.0533 1.0288 1.0728 0.99634 0.9522 0.94554 0.93556 1.0928 0.97546 0.9982 1.0724 0.96412 0.91383 0.95756 1.0078 1.0703 1.0549 0.96667 0.98695 0.92965 0.95603 1.0057 1.0589 1.1244 0.98233 1.1245 1.0573 1.0979 1.0487 0.99269 1.116 0.96986 1.0035 1.0368
mean Del Trial		0.96312
median Del Trial		0.95656
std Del Trial		0.042156
Sample Size Del Trial		17
Values of Del Trial		1.040392 0.9320803 0.929659 1.000416 1.013492 0.9200999 0.9094576 0.924465 0.9201981 1.03266 NaN 0.9399929 0.9412468 0.9806676 0.9718656 0.9743202 0.9789079
pVal (ranksum) Dup Hab vs Del Hab	**	0.0033328
z_statistic Dup Hab vs Del Hab		2.9353
ranksum_statistic Dup Hab vs Del Hab		1151
FDR Dup Hab vs Del Hab	**	0.0048173
pVal (ranksum) Dup Trial vs Del Trial	**	0.0048173
z_statistic Dup Trial vs Del Trial		2.819
ranksum_statistic Dup Trial vs Del Trial		1145
FDR Dup Trial vs Del Trial	**	0.0048173

### Sheet: ESP_Male_TailBaseDupDel
Field	Statistical_Significance_Symbol	Value
mean Dup Hab		1.0309
median Dup Hab		1.0385
std Dup Hab		0.062663
Sample Size Dup Hab		38
Values of Dup Hab		1.083111 1.088219 1.068828 1.038485 1.073422 1.074154 1.04389 0.9859545 0.9495451 0.9272755 1.029727 0.9671358 0.949019 1.018419 0.9545851 0.9648745 0.9713185 1.092157 1.080192 1.089976 0.9552591 1.063695 1.040079 0.942156 0.9885677 1.00252 1.061871 NaN 1.129842 1.121058 1.047159 1.143007 1.154349 1.034237 0.936563 0.9946744 1.067468 1.010142
mean Del Hab		0.96567
median Del Hab		0.95492
std Del Hab		0.046054
Sample Size Del Hab		15
Values of Del Hab		NaN 0.9483054 0.9272142 0.9519931 0.9481967 0.9466542 0.9578434 0.9671715 1.006647 1.018544 0.9959386 1.022149 0.8796343 0.9084633 1.040627
mean Dup Trial		1.0247
median Dup Trial		1.0261
std Dup Trial		0.061323
Sample Size Dup Trial		38
Values of Dup Trial		1.116988 1.083884 0.974103 1.061222 1.088876 1.039203 0.9943384 0.9864059 0.9562159 0.942801 1.084271 1.066205 0.946531 1.064512 0.9419174 0.9460812 0.95413 1.037283 1.071382 1.122066 0.9568524 1.031028 0.9857143 0.9522128 0.9873772 1.008552 1.087814 NaN 1.098028 1.068543 1.026088 1.138285 1.13291 0.9665499 0.9550028 0.99563 1.038335 1.006969
mean Del Trial		0.97724
median Del Trial		0.96091
std Del Trial		0.051906
Sample Size Del Trial		15
Values of Del Trial		NaN 0.9501033 0.9392192 0.9587512 0.9471171 0.9558128 0.9630638 0.9842014 1.055185 1.015008 1.061407 0.9999976 0.8907613 0.9160222 1.044736
pVal (ranksum) Dup Hab vs Del Hab	**	0.0016023
z_statistic Dup Hab vs Del Hab		3.1555
ranksum_statistic Dup Hab vs Del Hab		1112
FDR Dup Hab vs Del Hab	**	0.0032047
pVal (ranksum) Dup Trial vs Del Trial	*	0.019684
z_statistic Dup Trial vs Del Trial		2.3323
ranksum_statistic Dup Trial vs Del Trial		1073
FDR Dup Trial vs Del Trial	*	0.019684

### Sheet: All_Male_TailBaseDupDel
Field	Statistical_Significance_Symbol	Value
mean Dup Hab		1.0233
median Dup Hab		1.0225
std Dup Hab		0.062099
Sample Size Dup Hab		113
Values of Dup Hab		1.019845 1.067142 0.9595418 1.031048 1.021321 1.053892 1.047183 0.9641466 0.9937226 1.044517 1.050711 1.042338 1.10595 1.061447 1.088644 1.093778 1.074288 1.043791 1.078906 1.079642 1.049223 0.9544584 0.93833 0.9505456 0.9807626 0.9591842 0.9520156 0.9909916 0.9543962 0.9320128 1.078355 1.036029 1.041579 0.9400072 1.034988 0.9720768 0.9276222 1.005017 0.9722189 0.9336713 0.987724 1.031613 0.98260…
mean Del Hab		0.96328
median Del Hab		0.96422
std Del Hab		0.043998
Sample Size Del Hab		51
Values of Del Hab		1.02444 0.8805849 0.9393673 0.9020062 0.9287688 0.9265569 0.9108096 0.9893606 0.9695805 0.9845016 1.041254 0.9806821 0.9460025 0.9568769 0.9712152 0.8933375 1.017727 0.9642182 0.9091841 0.9986161 0.9268315 0.9155922 1.019605 0.9869773 0.9198711 0.9231001 1.011559 0.916752 1.033422 NaN 0.9541898 0.9219621 0.9682303 0.9937495 0.9804111 0.9833874 NaN 0.9546665 0.9334339 0.958379 0.9545571 0.9530042 …
mean Dup Trial		1.0213
median Dup Trial		1.0103
std Dup Trial		0.061555
Sample Size Dup Trial		113
Values of Dup Trial		1.010119 1.0645 0.9489661 1.032696 1.048397 1.040901 1.062395 0.9197311 1.048153 0.9882718 1.05608 1.031531 1.075629 0.9989656 1.123439 1.090144 0.9797289 1.067351 1.095164 1.045205 1.000081 0.9384586 0.9363446 0.9422271 0.9547096 0.9480299 0.9380289 0.9921028 0.9617385 0.9482461 1.107456 1.090281 1.09568 0.9780305 1.090534 1.072363 0.9612396 0.9780897 0.9550563 0.9187468 1.000837 1.075248 0.9666…
mean Del Trial		0.96143
median Del Trial		0.95155
std Del Trial		0.047263
Sample Size Del Trial		51
Values of Del Trial		1.077904 0.8954425 0.9280931 0.8927048 0.9326738 0.9249977 0.9171162 0.9503568 0.9515525 0.9841986 0.9826163 0.9623342 0.9491341 0.9490369 0.9753729 0.9067299 1.030764 0.9283001 0.9096023 1.036532 0.9286223 0.92621 0.9967047 1.009732 0.9166863 0.9060836 0.9210353 0.9167842 1.028829 NaN 0.9365055 0.9377547 0.9770293 0.96826 0.9707055 0.9752762 NaN 0.9519668 0.9410614 0.9606317 0.9489748 0.9576875 …
pVal (ranksum) Dup Hab vs Del Hab	***	3.7626e-08
z_statistic Dup Hab vs Del Hab		5.5016
ranksum_statistic Dup Hab vs Del Hab		10570
FDR Dup Hab vs Del Hab	***	3.7626e-08
pVal (ranksum) Dup Trial vs Del Trial	***	1.8779e-08
z_statistic Dup Trial vs Del Trial		5.6229
ranksum_statistic Dup Trial vs Del Trial		10603
FDR Dup Trial vs Del Trial	***	3.7558e-08

### Sheet: SP_Female_TailBaseDupDel
Field	Statistical_Significance_Symbol	Value
mean Dup Hab		0.99712
median Dup Hab		0.99218
std Dup Hab		0.039663
Sample Size Dup Hab		45
Values of Dup Hab		0.97777 1.0031 0.99225 0.98576 0.9969 1.0053 1.0923 0.97209 1.0135 0.98346 0.98443 1.0792 0.98049 1.0791 0.96287 1.044 1.0181 0.97396 1.0281 0.99817 0.9951 1.0481 1.0203 0.98977 0.94527 0.9359 1.0081 0.94101 0.99218 0.93563 0.98956 0.99794 1.0162 0.95813 0.97046 0.97456 0.93934 0.97444 0.9366 1.0303 1.0501 0.95648 0.98975 1.0617 1.0425
mean Del Hab		0.9441
median Del Hab		0.93429
std Del Hab		0.029662
Sample Size Del Hab		22
Values of Del Hab		0.941377 1.015835 1.011093 0.9165919 0.9501318 0.9218431 0.9645042 0.9110674 0.9114944 0.9342895 0.9208657 0.9262232 0.9826741 0.9653894 0.9278052 0.941398 0.9576383 0.9381999 0.9327788 0.9237471 0.9312056 NaN
mean Dup Trial		0.9876
median Dup Trial		0.98011
std Dup Trial		0.040376
Sample Size Dup Trial		45
Values of Dup Trial		0.95556 0.9725 0.97402 0.96392 0.97083 0.97191 1.1237 0.95365 1.0099 0.9844 0.96668 1.0759 0.94539 1.0974 0.97933 1.0155 1.0165 0.9817 1.0124 1.0037 0.99268 1.059 0.98798 0.97247 0.95495 0.94151 1.0069 0.9451 0.99644 0.9486 0.9961 0.98528 1.0079 0.95112 0.9261 0.97547 0.95435 0.97781 0.94029 0.99118 1.017 0.95073 0.98011 1.006 1.0022
mean Del Trial		0.9431
median Del Trial		0.94204
std Del Trial		0.032594
Sample Size Del Trial		22
Values of Del Trial		0.9130366 0.9440384 1.035346 0.9178756 0.9525943 0.9239284 1.006924 0.9010412 0.9073158 0.9420434 0.9471828 0.9154546 0.9774613 0.9489136 0.933739 0.9582395 0.9558165 0.9467088 0.938313 0.9190243 0.9201715 NaN
pVal (ranksum) Dup Hab vs Del Hab	***	1.5501e-06
z_statistic Dup Hab vs Del Hab		4.8047
ranksum_statistic Dup Hab vs Del Hab		1857
FDR Dup Hab vs Del Hab	***	3.1003e-06
pVal (ranksum) Dup Trial vs Del Trial	***	1.0558e-05
z_statistic Dup Trial vs Del Trial		4.4054
ranksum_statistic Dup Trial vs Del Trial		1828
FDR Dup Trial vs Del Trial	***	1.0558e-05

### Sheet: SxP_Female_TailBaseDupDel
Field	Statistical_Significance_Symbol	Value
mean Dup Hab		0.98752
median Dup Hab		0.98317
std Dup Hab		0.03325
Sample Size Dup Hab		42
Values of Dup Hab		0.9348445 1.048831 0.9723988 0.9740421 0.9663104 1.023278 0.9955642 0.9647475 0.9746072 1.04027 1.001082 1.017029 0.9747989 1.022664 1.004378 1.009634 0.9842695 0.9865781 1.003516 1.029525 1.019877 1.015791 0.9831707 0.9540803 0.9734805 0.9575836 0.9530619 0.9820254 0.9982641 0.9473765 1.020755 0.9445957 NaN 0.9794318 0.9577165 0.9647673 0.902744 0.9489809 1.00322 0.9687454 1.048565 1.035716
mean Del Hab		0.96
median Del Hab		0.94582
std Del Hab		0.037524
Sample Size Del Hab		20
Values of Del Hab		1.0075 0.959 0.90352 0.98123 0.93176 0.93442 0.91772 1.0308 0.9459 1.0147 0.99702 0.98986 0.99749 0.93987 0.94574 0.98557 0.90806 0.92681 0.94163 0.94147
mean Dup Trial		0.98249
median Dup Trial		0.97463
std Dup Trial		0.02973
Sample Size Dup Trial		42
Values of Dup Trial		0.9483882 0.9746308 0.9569498 0.9560426 0.9554915 0.9603103 1.001432 0.9620443 0.9589949 1.066623 0.9917715 1.009015 0.9576198 0.9862376 1.003566 1.038571 1.009008 0.9941291 1.002215 1.017533 1.013913 1.016909 0.9827173 0.9597858 0.9661058 0.9740138 0.9626113 0.9974229 1.005706 0.9553049 1.017539 0.947353 NaN 0.9746109 0.9663807 0.9504156 0.9237437 0.9487059 1.008299 0.9639163 0.9774283 1.018767
mean Del Trial		0.94174
median Del Trial		0.93971
std Del Trial		0.02655
Sample Size Del Trial		20
Values of Del Trial		0.95246 0.94031 0.89438 0.95898 0.92476 0.92425 0.9003 0.982 0.93728 0.9679 0.98885 0.93174 0.97919 0.93583 0.95856 0.9474 0.90386 0.91864 0.94905 0.93912
pVal (ranksum) Dup Hab vs Del Hab	**	0.0073421
z_statistic Dup Hab vs Del Hab		2.6809
ranksum_statistic Dup Hab vs Del Hab		1446
FDR Dup Hab vs Del Hab	**	0.0073421
pVal (ranksum) Dup Trial vs Del Trial	***	1.1532e-05
z_statistic Dup Trial vs Del Trial		4.3863
ranksum_statistic Dup Trial vs Del Trial		1557
FDR Dup Trial vs Del Trial	***	2.3064e-05

### Sheet: ESP_Female_TailBaseDupDel
Field	Statistical_Significance_Symbol	Value
mean Dup Hab		0.98492
median Dup Hab		0.97682
std Dup Hab		0.03928
Sample Size Dup Hab		45
Values of Dup Hab		0.93531 1.0072 0.96102 0.96311 0.9747 0.95067 1.0441 0.95091 0.97149 0.95378 1.0509 1.0016 0.96324 1.0283 1.0465 1.0205 0.96425 0.9919 1.0421 1.067 0.99011 0.98711 0.97442 0.95975 0.96407 0.95396 1.009 1.0011 0.96595 1.0302 0.94589 1.0027 0.97682 1.0037 0.93371 0.9638 1.0206 0.93644 0.91787 0.93469 0.9012 0.99232 0.99468 1.0514 1.0211
mean Del Hab		0.95559
median Del Hab		0.94666
std Del Hab		0.038464
Sample Size Del Hab		19
Values of Del Hab		0.97057 0.93719 1.0194 0.89849 0.94476 0.98004 0.96169 1.0154 0.93354 0.96207 0.93233 0.91941 1.0196 0.92979 0.94666 0.96033 0.90251 0.91492 1.0075
mean Dup Trial		0.97445
median Dup Trial		0.96788
std Dup Trial		0.036157
Sample Size Dup Trial		45
Values of Dup Trial		0.93861 0.94813 0.9406 0.95213 0.94785 0.94165 1.0611 0.93488 0.93946 0.96455 0.96788 1.014 0.95237 0.98817 1.0164 1.053 0.96057 0.9917 1.0338 1.0629 0.98327 0.97438 0.98158 0.95665 0.96503 0.96524 0.99532 0.99477 0.96916 1.0286 0.93869 0.98511 0.97252 0.99653 0.94147 0.95607 0.95634 0.93846 0.93029 0.93441 0.90404 1.0061 0.99849 0.97842 0.98986
mean Del Trial		0.95861
median Del Trial		0.96329
std Del Trial		0.035519
Sample Size Del Trial		19
Values of Del Trial		0.97769 0.92838 0.98401 0.90679 0.91271 1.0001 0.97063 0.98978 0.94911 0.96962 0.93629 0.9321 1.017 0.92669 0.96329 0.97121 0.91738 0.93307 1.0278
pVal (ranksum) Dup Hab vs Del Hab	**	0.0071652
z_statistic Dup Hab vs Del Hab		2.6891
ranksum_statistic Dup Hab vs Del Hab		1646
FDR Dup Hab vs Del Hab	*	0.01433
pVal (ranksum) Dup Trial vs Del Trial		0.11588
z_statistic Dup Trial vs Del Trial		1.5723
ranksum_statistic Dup Trial vs Del Trial		1570
FDR Dup Trial vs Del Trial		0.11588

### Sheet: All_Female_TailBaseDupDel
Field	Statistical_Significance_Symbol	Value
mean Dup Hab		0.99008
median Dup Hab		0.98462
std Dup Hab		0.037451
Sample Size Dup Hab		132
Values of Dup Hab		0.9674671 0.9925316 0.9817991 0.9753768 0.9863959 0.9946995 1.080761 0.9618491 1.0028 0.9730999 0.9740615 1.067849 0.9701595 1.067774 0.9374454 1.051749 0.9751041 0.976752 0.9689988 1.026125 0.998334 0.9674316 0.9773187 1.043164 1.003867 1.019859 0.9775109 1.025509 0.9433596 1.015876 0.9692913 0.9713961 0.983088 0.9588511 1.053108 0.9590899 0.9798513 0.9619879 1.059959 1.010252 0.9715241 1.037098…
mean Del Hab		0.9529
median Del Hab		0.94199
std Del Hab		0.035911
Sample Size Del Hab		61
Values of Del Hab		0.9377226 1.011892 1.007168 0.9130336 0.9464434 0.9182645 0.9607599 0.9075307 0.907956 0.9306626 0.9172909 0.9226276 0.9788593 0.9616418 0.9242035 0.9377435 0.9539207 0.9345578 0.9291577 0.9201611 0.9275906 NaN 1.007958 0.9594481 0.9039438 0.9816921 0.9322035 0.9348579 0.9181515 1.031318 0.9463483 1.01517 0.9974857 0.9903296 0.997959 0.9403171 0.9461832 0.9860318 0.9084872 0.9272507 0.9420701 0.9…
mean Dup Trial		0.9817
median Dup Trial		0.97473
std Dup Trial		0.03563
Sample Size Dup Trial		132
Values of Dup Trial		0.947101 0.9638864 0.9654008 0.9553826 0.9622372 0.9633026 1.113798 0.9452053 1.000955 0.9756829 0.9581207 1.066375 0.9370222 1.087663 0.9484993 0.974745 0.9570619 0.9561546 0.9556034 0.9604228 1.001549 0.962157 0.9591073 1.066748 0.9918877 1.009133 0.957732 0.9863532 0.9475442 0.9571524 0.9495505 0.9611839 0.9568697 0.9506082 1.071169 0.9437734 0.9483989 0.97373 0.9770909 1.023677 0.9614319 0.99…
mean Del Trial		0.94738
median Del Trial		0.94166
std Del Trial		0.032866
Sample Size Del Trial		61
Values of Del Trial		0.9047317 0.9354514 1.025929 0.9095266 0.9439296 0.9155244 0.9977648 0.8928454 0.899063 0.9334746 0.9385673 0.9071276 0.9685704 0.9402823 0.9252457 0.9495234 0.9471224 0.9380976 0.9297781 0.9106649 0.9118017 NaN 0.9597862 0.9475433 0.9012676 0.966355 0.9318739 0.9313604 0.9072292 0.989553 0.9444961 0.9753438 0.9964572 0.938908 0.9867248 0.9430323 0.9659363 0.9546871 0.9108114 0.9257117 0.9563581 …
pVal (ranksum) Dup Hab vs Del Hab	***	4.2235e-09
z_statistic Dup Hab vs Del Hab		5.8752
ranksum_statistic Dup Hab vs Del Hab		14660
FDR Dup Hab vs Del Hab	***	4.2235e-09
pVal (ranksum) Dup Trial vs Del Trial	***	2.0168e-09
z_statistic Dup Trial vs Del Trial		5.9964
ranksum_statistic Dup Trial vs Del Trial		14703
FDR Dup Trial vs Del Trial	***	4.0336e-09
