## Supplementary File 1 for "Contrasting behavioral and physiological effects of *Gtf2i* duplication and deletion in mouse models of the 7q11.23 Duplication and Williams-Beuren Syndromes": ThermalSubStress.xlsx

### Sheet: Nose_SP_Male
Field	Statistical_Significance_Symbol	Value
mean Control Hab.		30.6858
median Control Hab.		30.7545
std Control Hab.		0.28993
Sample Size Control Hab.		14
Values of Control Hab.		30.4922 30.7681 30.7553 30.7537 30.383 31.2223 30.8187 31.0538 30.8485 30.6362 30.081 30.4042 30.8194 30.5655
mean Stressed Hab.		30.847
median Stressed Hab.		30.6949
std Stressed Hab.		0.49712
Sample Size Stressed Hab.		14
Values of Stressed Hab.		30.5381 30.6509 31.1629 30.6632 30.5119 31.6165 30.1164 30.2521 30.7266 30.5492 30.8572 31.5875 31.6788 30.9461
mean Control Trial		30.6246
median Control Trial		30.5563
std Control Trial		0.38577
Sample Size Control Trial		14
Values of Control Trial		30.606 30.3274 30.8646 30.1831 30.4636 31.443 30.5066 30.8224 30.661 30.8452 29.9559 30.4566 30.4476 31.1612
mean Stressed Trial		30.9825
median Stressed Trial		30.9813
std Stressed Trial		0.34773
Sample Size Stressed Trial		14
Values of Stressed Trial		31.2092 31.0237 30.6884 30.7613 30.4347 31.4606 30.4637 30.9389 30.9176 30.6671 31.3638 31.4237 31.3501 31.052
pVal (ranksum) Control Hab. vs Stressed Hab.		0.56573
z_statistic Control Hab. vs Stressed Hab.		-0.57435
ranksum_statistic Control Hab. vs Stressed Hab.		190
FDR Control Hab. vs Stressed Hab.		0.30449
pVal (ranksum) Control Trial vs Stressed Trial	*	0.017967
z_statistic Control Trial vs Stressed Trial		-2.3663
ranksum_statistic Control Trial vs Stressed Trial		151
FDR Control Trial vs Stressed Trial	*	0.031865

### Sheet: Eyes_SP_Male
Field	Statistical_Significance_Symbol	Value
mean Control Hab.		34.1152
median Control Hab.		34.0685
std Control Hab.		0.41797
Sample Size Control Hab.		14
Values of Control Hab.		33.9429 33.9591 34.1655 34.0955 33.9877 34.9854 34.436 34.6925 34.3798 34.0415 33.718 34.2124 33.4992 33.4969
mean Stressed Hab.		34.0006
median Stressed Hab.		34.0424
std Stressed Hab.		0.61473
Sample Size Stressed Hab.		14
Values of Stressed Hab.		33.327 33.7341 34.3972 33.8813 34.2034 34.3368 33.1948 33.1496 33.5681 33.4454 34.4989 35.1453 34.5356 34.5908
mean Control Trial		34.486
median Control Trial		34.4375
std Control Trial		0.41925
Sample Size Control Trial		14
Values of Control Trial		34.3762 34.2372 34.656 34.0175 34.2335 35.2477 34.8699 35.1623 34.795 34.534 33.9539 33.9499 34.2728 34.4988
mean Stressed Trial		34.5431
median Stressed Trial		34.5789
std Stressed Trial		0.41163
Sample Size Stressed Trial		14
Values of Stressed Trial		34.4397 34.3058 34.7309 33.8149 34.3016 34.712 34.0315 34.6477 34.51 34.0579 35.0912 35.2217 34.863 34.8762
pVal (ranksum) Control Hab. vs Stressed Hab.		0.66247
z_statistic Control Hab. vs Stressed Hab.		0.4365
ranksum_statistic Control Hab. vs Stressed Hab.		213
FDR Control Hab. vs Stressed Hab.		0.71912
pVal (ranksum) Control Trial vs Stressed Trial		0.59722
z_statistic Control Trial vs Stressed Trial		-0.5284
ranksum_statistic Control Trial vs Stressed Trial		191
FDR Control Trial vs Stressed Trial		0.71912

### Sheet: Center1_SP_Male
Field	Statistical_Significance_Symbol	Value
mean Control Hab.		31.7063
median Control Hab.		31.7542
std Control Hab.		0.43874
Sample Size Control Hab.		23
Values of Control Hab.		31.0449 31.6758 31.53 31.8647 31.9656 31.868 31.5392 31.1983 32.2596 31.7542 32.2608 31.9953 31.9811 32.1511 31.5946 31.8283 32.2227 32.3361 31.378 30.5662 31.3655 31.3233 31.5416
mean Stressed Hab.		31.3484
median Stressed Hab.		31.3648
std Stressed Hab.		0.48312
Sample Size Stressed Hab.		23
Values of Stressed Hab.		30.6022 31.2251 31.3648 31.4211 30.9987 30.956 31.4323 31.7521 31.3884 32.2664 30.5125 31.3919 31.0767 30.8279 31.4516 30.8952 31.2826 31.2351 31.1785 31.4876 32.3992 32.2084 31.6589
mean Control Trial		32.044
median Control Trial		32.0454
std Control Trial		0.35609
Sample Size Control Trial		23
Values of Control Trial		31.6017 32.1049 31.8645 32.4915 32.4891 32.4001 31.615 31.5742 32.4088 31.8346 32.3062 32.4302 32.3045 32.6058 31.679 31.9034 32.1404 32.3491 31.7314 31.3878 31.8114 31.933 32.0454
mean Stressed Trial		31.9413
median Stressed Trial		31.872
std Stressed Trial		0.39946
Sample Size Stressed Trial		23
Values of Stressed Trial		31.3813 31.9585 32.2872 32.219 31.8173 31.6948 31.9709 32.1547 31.6699 32.4018 31.288 32.3179 31.872 31.4242 31.8323 31.8413 31.6487 31.5572 31.4652 32.2536 32.7049 32.6463 32.2439
pVal (ranksum) Control Hab. vs Stressed Hab.	**	0.0078543
z_statistic Control Hab. vs Stressed Hab.		2.6583
ranksum_statistic Control Hab. vs Stressed Hab.		662
FDR Control Hab. vs Stressed Hab.	*	0.023438
pVal (ranksum) Control Trial vs Stressed Trial		0.32285
z_statistic Control Trial vs Stressed Trial		0.98861
ranksum_statistic Control Trial vs Stressed Trial		586
FDR Control Trial vs Stressed Trial		0.3626

### Sheet: Center2_SP_Male
Field	Statistical_Significance_Symbol	Value
mean Control Hab.		31.5437
median Control Hab.		31.4311
std Control Hab.		0.62295
Sample Size Control Hab.		23
Values of Control Hab.		31.3196 31.3372 31.1296 31.6376 31.6475 31.4311 31.3159 30.7602 32.2899 32.3594 32.5364 32.1454 31.8887 31.5123 31.8959 31.1751 32.0093 32.7201 30.945 30.207 30.7283 31.0993 31.4152
mean Stressed Hab.		30.9793
median Stressed Hab.		30.7781
std Stressed Hab.		0.68807
Sample Size Stressed Hab.		23
Values of Stressed Hab.		30.2932 30.7908 30.7781 31.0256 30.2059 30.3235 31.5151 31.8864 31.4967 31.3692 30.0292 30.7186 30.6043 30.5679 30.5783 30.5994 30.8076 30.7122 30.552 31.0107 32.697 32.4712 31.4916
mean Control Trial		31.933
median Control Trial		31.9433
std Control Trial		0.48536
Sample Size Control Trial		23
Values of Control Trial		32.1805 31.9433 31.6248 32.7258 32.3745 32.3111 31.2261 31.2567 32.2576 32.507 32.6299 32.6738 31.7151 31.7428 31.914 31.2966 31.7432 31.9716 31.8355 31.1195 31.2992 32.0086 32.1017
mean Stressed Trial		31.5601
median Stressed Trial		31.5339
std Stressed Trial		0.62329
Sample Size Stressed Trial		23
Values of Stressed Trial		30.751 31.5339 31.6934 31.8 30.9443 31.0637 32.1266 32.4874 31.5381 31.6326 31.1237 31.4267 31.3958 31.0684 31.1631 31.6269 31.0121 30.8611 30.7999 32.0343 32.9425 32.8492 32.0075
pVal (ranksum) Control Hab. vs Stressed Hab.	**	0.003479
z_statistic Control Hab. vs Stressed Hab.		2.9219
ranksum_statistic Control Hab. vs Stressed Hab.		674
FDR Control Hab. vs Stressed Hab.	*	0.011112
pVal (ranksum) Control Trial vs Stressed Trial	*	0.01766
z_statistic Control Trial vs Stressed Trial		2.3727
ranksum_statistic Control Trial vs Stressed Trial		649
FDR Control Trial vs Stressed Trial	*	0.028566

### Sheet: Tail(base)_SP_Male
Field	Statistical_Significance_Symbol	Value
mean Control Hab.		30.2888
median Control Hab.		30.001
std Control Hab.		1.7846
Sample Size Control Hab.		20
Values of Control Hab.		29.4215 28.4777 31.8021 31.9515 32.3383 30.3898 32.8773 31.451 32.3485 28.4 28.7799 28.7772 32.3788 32.0891 31.5727 29.6122 28.0041 27.8435 28.199 29.0616
mean Stressed Hab.		28.8524
median Stressed Hab.		28.7223
std Stressed Hab.		0.92759
Sample Size Stressed Hab.		20
Values of Stressed Hab.		28.8932 28.0834 28.8842 29.4008 31.5565 30.3179 28.3776 28.4961 28.6507 28.9473 28.5605 27.5107 27.9357 28.0292 28.7939 28.2446 29.095 30.0319 28.9781 28.261
mean Control Trial		30.7407
median Control Trial		30.9994
std Control Trial		2.1227
Sample Size Control Trial		20
Values of Control Trial		30.1318 29.3926 33.5188 33.524 32.3782 32.4767 33.5252 31.8669 33.1031 28.2419 28.2702 28.442 32.6706 32.0497 32.0193 29.2859 28.4442 28.2328 28.2457 28.9935
mean Stressed Trial		29.7037
median Stressed Trial		29.1472
std Stressed Trial		1.6259
Sample Size Stressed Trial		20
Values of Stressed Trial		31.0931 28.0708 30.7167 31.3631 32.645 32.2627 28.3992 29.0707 28.9837 29.3689 28.4518 27.7114 29.2237 27.6176 30.1895 28.0101 32.0954 31.4155 28.7274 28.6577
pVal (ranksum) Control Hab. vs Stressed Hab.	*	0.017939
z_statistic Control Hab. vs Stressed Hab.		2.3669
ranksum_statistic Control Hab. vs Stressed Hab.		498
FDR Control Hab. vs Stressed Hab.	**	0.0056403
pVal (ranksum) Control Trial vs Stressed Trial		0.11355
z_statistic Control Trial vs Stressed Trial		1.5824
ranksum_statistic Control Trial vs Stressed Trial		469
FDR Control Trial vs Stressed Trial	#	0.090965
