## Supplementary File 1 for "Contrasting behavioral and physiological effects of *Gtf2i* duplication and deletion in mouse models of the 7q11.23 Duplication and Williams-Beuren Syndromes": DistDel.xlsx

### Sheet: SP_Male_DistDel
Field	Statistical_Significance_Symbol	Value
mean WT(Del) Hab		2.8722
median WT(Del) Hab		2.7388
std WT(Del) Hab		0.55967
Sample Size WT(Del) Hab		21
Values of WT(Del) Hab		2.7388 3.9233 2.7171 3.2853 2.7115 2.7558 3.2905 2.4522 2.623 3.91 2.7865 3.4529 3.238 2.0357 2.3516 2.6476 3.1741 2.3593 2.1707 2.1145 3.5775
mean Del Hab		3.2925
median Del Hab		2.9234
std Del Hab		1.2411
Sample Size Del Hab		19
Values of Del Hab		2.9181 2.368 3.6234 2.9234 3.2525 1.8248 1.9282 6.8921 2.8051 3.3146 3.9175 2.3867 2.8175 2.487 2.7149 3.158 5.7776 3.3441 4.104
mean WT(Del) Trial		2.9012
median WT(Del) Trial		2.8772
std WT(Del) Trial		0.65454
Sample Size WT(Del) Trial		21
Values of WT(Del) Trial		2.4518 3.8221 2.9516 2.8824 2.6569 2.6547 3.2563 2.8851 3.1101 2.8772 2.4574 4.9318 3.5802 2.4869 2.887 2.5029 2.2414 1.9126 2.5341 2.3905 3.4531
mean Del Trial		3.3888
median Del Trial		3.1134
std Del Trial		1.3252
Sample Size Del Trial		19
Values of Del Trial		2.511 2.2044 3.4582 3.5119 3.6149 2.226 2.2769 7.0517 2.2978 4.1978 5.6114 2.3781 1.7514 2.5816 3.1101 3.1134 4.2392 3.765 4.4867
pVal (ranksum) WT(Del) Hab vs Del Hab		0.26681
z_statistic WT(Del) Hab vs Del Hab		-1.1104
ranksum_statistic WT(Del) Hab vs Del Hab		389
FDR WT(Del) Hab vs Del Hab		0.41649
pVal (ranksum) WT(Del) Trial vs Del Trial		0.41649
z_statistic WT(Del) Trial vs Del Trial		-0.81252
ranksum_statistic WT(Del) Trial vs Del Trial		400
FDR WT(Del) Trial vs Del Trial		0.41649

### Sheet: SxP_Male_DistDel
Field	Statistical_Significance_Symbol	Value
mean WT(Del) Hab		3.1032
median WT(Del) Hab		3.121
std WT(Del) Hab		0.65773
Sample Size WT(Del) Hab		22
Values of WT(Del) Hab		2.5382 3.3277 2.574 2.6025 3.1661 4.5396 3.6926 3.233 1.9959 2.2017 2.5263 3.0541 2.4794 3.0759 3.5469 3.7515 3.8476 2.7657 4.0817 3.5937 3.2655 2.4109
mean Del Hab		3.7241
median Del Hab		2.9074
std Del Hab		2.1497
Sample Size Del Hab		17
Values of Del Hab		2.722828 2.938593 3.557208 10.36502 3.315079 2.695169 5.434763 3.808057 4.042374 6.48025 NaN 2.264492 1.757979 2.497838 2.237134 2.593025 2.876285
mean WT(Del) Trial		2.9963
median WT(Del) Trial		2.8899
std WT(Del) Trial		0.60284
Sample Size WT(Del) Trial		22
Values of WT(Del) Trial		2.3805 2.6851 2.9084 3.2198 2.6781 4.0423 3.1978 2.4416 2.8369 2.4491 3.1412 4.0623 2.174 2.7913 2.8713 4.0557 3.7684 3.265 2.9835 3.5489 2.222 2.1947
mean Del Trial		3.4862
median Del Trial		3.3895
std Del Trial		1.746
Sample Size Del Trial		17
Values of Del Trial		3.3895 3.6419 3.4729 9.1116 2.0805 2.5541 4.5213 3.6427 4.0965 5.216 2.7862 1.8676 1.5259 3.5827 3.1204 2.4051 2.2505
pVal (ranksum) WT(Del) Hab vs Del Hab		0.82451
z_statistic WT(Del) Hab vs Del Hab		-0.22174
ranksum_statistic WT(Del) Hab vs Del Hab		421
FDR WT(Del) Hab vs Del Hab		0.82451
pVal (ranksum) WT(Del) Trial vs Del Trial		0.52396
z_statistic WT(Del) Trial vs Del Trial		-0.63725
ranksum_statistic WT(Del) Trial vs Del Trial		417
FDR WT(Del) Trial vs Del Trial		0.82451

### Sheet: ESP_Male_DistDel
Field	Statistical_Significance_Symbol	Value
mean WT(Del) Hab		3.0362
median WT(Del) Hab		2.8326
std WT(Del) Hab		0.88599
Sample Size WT(Del) Hab		20
Values of WT(Del) Hab		4.548 3.6565 2.6729 2.143 2.0461 2.2771 5.1976 4.5411 3.0018 3.2521 2.5654 2.3954 3.093 3.4754 3.2611 2.8151 2.8502 2.5023 1.9172 2.513
mean Del Hab		3.1704
median Del Hab		2.8846
std Del Hab		1.097
Sample Size Del Hab		15
Values of Del Hab		NaN 1.962229 1.846207 2.592293 2.523641 2.864406 2.723879 3.630371 3.523763 3.197851 4.124367 2.904712 2.344113 4.039206 6.10792
mean WT(Del) Trial		3.1674
median WT(Del) Trial		3.136
std WT(Del) Trial		0.77872
Sample Size WT(Del) Trial		20
Values of WT(Del) Trial		4.48 2.301 2.3777 2.6814 2.5317 2.78 5.107 2.8596 3.3322 3.469 2.4143 2.6559 3.0364 3.3505 3.7335 3.9652 3.655 1.9407 3.2356 3.442
mean Del Trial		3.0802
median Del Trial		2.7106
std Del Trial		1.3444
Sample Size Del Trial		15
Values of Del Trial		3.0403 1.8596 2.15 2.4929 4.1882 2.2606 2.7922 3.2918 2.7106 2.4934 4.0623 2.5423 1.8976 3.1659 7.2556
pVal (ranksum) WT(Del) Hab vs Del Hab		0.73956
z_statistic WT(Del) Hab vs Del Hab		-0.33243
ranksum_statistic WT(Del) Hab vs Del Hab		340
FDR WT(Del) Hab vs Del Hab		0.73956
pVal (ranksum) WT(Del) Trial vs Del Trial		0.27866
z_statistic WT(Del) Trial vs Del Trial		1.0833
ranksum_statistic WT(Del) Trial vs Del Trial		393
FDR WT(Del) Trial vs Del Trial		0.55732

### Sheet: All_Male_DistDel
Field	Statistical_Significance_Symbol	Value
mean WT(Del) Hab		3.0049
median WT(Del) Hab		2.8151
std WT(Del) Hab		0.70558
Sample Size WT(Del) Hab		63
Values of WT(Del) Hab		2.7388 3.9233 2.7171 3.2853 2.7115 2.7558 3.2905 2.4522 2.623 3.91 2.7865 3.4529 3.238 2.0357 2.3516 2.6476 3.1741 2.3593 2.1707 2.1145 3.5775 2.5382 3.3277 2.574 2.6025 3.1661 4.5396 3.6926 3.233 1.9959 2.2017 2.5263 3.0541 2.4794 3.0759 3.5469 3.7515 3.8476 2.7657 4.0817 3.5937 3.2655 2.4109 4.548 3.6565 2.6729 2.143 2.0461 2.2771 5.1976 4.5411 3.0018 3.2521 2.5654 2.3954 3.093 3.4754 3.2611 2.…
mean Del Hab		3.3985
median Del Hab		2.9181
std Del Hab		1.55
Sample Size Del Hab		51
Values of Del Hab		2.918131 2.367959 3.623394 2.923351 3.252509 1.824786 1.928232 6.89208 2.805145 3.314553 3.917532 2.386668 2.817466 2.487012 2.714946 3.157993 5.777612 3.344098 4.103953 2.722828 2.938593 3.557208 10.36502 3.315079 2.695169 5.434763 3.808057 4.042374 6.48025 NaN 2.264492 1.757979 2.497838 2.237134 2.593025 2.876285 NaN 1.962229 1.846207 2.592293 2.523641 2.864406 2.723879 3.630371 3.523763 3.1978…
mean WT(Del) Trial		3.0189
median WT(Del) Trial		2.8824
std WT(Del) Trial		0.67758
Sample Size WT(Del) Trial		63
Values of WT(Del) Trial		2.4518 3.8221 2.9516 2.8824 2.6569 2.6547 3.2563 2.8851 3.1101 2.8772 2.4574 4.9318 3.5802 2.4869 2.887 2.5029 2.2414 1.9126 2.5341 2.3905 3.4531 2.3805 2.6851 2.9084 3.2198 2.6781 4.0423 3.1978 2.4416 2.8369 2.4491 3.1412 4.0623 2.174 2.7913 2.8713 4.0557 3.7684 3.265 2.9835 3.5489 2.222 2.1947 4.48 2.301 2.3777 2.6814 2.5317 2.78 5.107 2.8596 3.3322 3.469 2.4143 2.6559 3.0364 3.3505 3.7335 3.96…
mean Del Trial		3.3305
median Del Trial		3.1101
std Del Trial		1.4636
Sample Size Del Trial		51
Values of Del Trial		2.511 2.2044 3.4582 3.5119 3.6149 2.226 2.2769 7.0517 2.2978 4.1978 5.6114 2.3781 1.7514 2.5816 3.1101 3.1134 4.2392 3.765 4.4867 3.3895 3.6419 3.4729 9.1116 2.0805 2.5541 4.5213 3.6427 4.0965 5.216 2.7862 1.8676 1.5259 3.5827 3.1204 2.4051 2.2505 3.0403 1.8596 2.15 2.4929 4.1882 2.2606 2.7922 3.2918 2.7106 2.4934 4.0623 2.5423 1.8976 3.1659 7.2556
pVal (ranksum) WT(Del) Hab vs Del Hab		0.39834
z_statistic WT(Del) Hab vs Del Hab		-0.84459
ranksum_statistic WT(Del) Hab vs Del Hab		3415
FDR WT(Del) Hab vs Del Hab		0.70683
pVal (ranksum) WT(Del) Trial vs Del Trial		0.70683
z_statistic WT(Del) Trial vs Del Trial		-0.37612
ranksum_statistic WT(Del) Trial vs Del Trial		3556
FDR WT(Del) Trial vs Del Trial		0.70683

### Sheet: SP_Female_DistDel
Field	Statistical_Significance_Symbol	Value
mean WT(Del) Hab		3.5658
median WT(Del) Hab		3.0369
std WT(Del) Hab		2.0197
Sample Size WT(Del) Hab		22
Values of WT(Del) Hab		3.0405 3.8182 3.0616 3.0496 2.7877 2.5448 3.3339 2.7959 2.6663 1.8666 3.6097 3.1149 3.0333 2.4961 9.2804 2.8691 2.7668 3.5224 9.9932 3.656 2.3494 2.7908
mean Del Hab		3.2367
median Del Hab		3.2108
std Del Hab		0.62513
Sample Size Del Hab		22
Values of Del Hab		2.8829 2.6052 3.541 3.5426 3.7919 3.0677 2.5653 2.3496 3.3757 3.8814 3.3538 3.0584 3.7348 4.3524 2.4117 2.3293 2.8685 2.6976 4.4798 3.5411 2.9797 3.7975
mean WT(Del) Trial		3.5681
median WT(Del) Trial		3.1177
std WT(Del) Trial		2.393
Sample Size WT(Del) Trial		22
Values of WT(Del) Trial		3.186465 3.900336 2.542733 2.544903 2.335179 1.749433 3.11772 2.19193 2.293388 1.333787 3.796006 4.833817 3.332184 2.643025 11.41615 3.220174 2.475304 3.382149 9.028047 3.839811 1.766797 NaN
mean Del Trial		3.2338
median Del Trial		3.1944
std Del Trial		0.86301
Sample Size Del Trial		22
Values of Del Trial		2.846662 2.4249 3.462978 3.194429 3.477888 2.795413 3.481744 2.486399 4.034103 2.82076 2.788073 4.053897 4.581015 4.732282 2.795427 3.715416 1.413956 1.908076 4.547475 3.488068 2.860985 NaN
pVal (ranksum) WT(Del) Hab vs Del Hab		0.45967
z_statistic WT(Del) Hab vs Del Hab		-0.73939
ranksum_statistic WT(Del) Hab vs Del Hab		463
FDR WT(Del) Hab vs Del Hab		0.45967
pVal (ranksum) WT(Del) Trial vs Del Trial		0.40646
z_statistic WT(Del) Trial vs Del Trial		-0.83014
ranksum_statistic WT(Del) Trial vs Del Trial		418
FDR WT(Del) Trial vs Del Trial		0.45967

### Sheet: SxP_Female_DistDel
Field	Statistical_Significance_Symbol	Value
mean WT(Del) Hab		3.2275
median WT(Del) Hab		3.0992
std WT(Del) Hab		0.7443
Sample Size WT(Del) Hab		23
Values of WT(Del) Hab		2.6707 2.2595 4.1905 4.2914 3.6386 2.2738 2.3452 4.4592 4.1973 3.388 2.9162 3.0976 2.8825 2.0536 3.6859 3.0992 3.423 4.4887 3.271 3.504 3.0037 2.4499 2.6433
mean Del Hab		3.5794
median Del Hab		3.3551
std Del Hab		1.6281
Sample Size Del Hab		20
Values of Del Hab		2.6525 4.1005 4.1714 4.2303 4.3982 2.7871 3.4435 2.0141 2.3762 9.7147 3.2667 2.2223 3.9452 2.7467 4.1831 2.919 3.5118 3.6929 2.3596 2.8528
mean WT(Del) Trial		3.3825
median WT(Del) Trial		3.2315
std WT(Del) Trial		1.1694
Sample Size WT(Del) Trial		23
Values of WT(Del) Trial		2.0824 2.4479 3.3379 4.7233 4.5441 2.4445 3.5718 5.3892 4.9128 4.8914 2.98 2.6223 2.1607 2.3036 4.3077 1.7968 3.2315 5.3721 3.8927 3.565 2.9304 2.6429 1.6462
mean Del Trial		3.6178
median Del Trial		3.4207
std Del Trial		1.8099
Sample Size Del Trial		20
Values of Del Trial		2.04877 3.82495 4.43642 3.93804 4.18509 4.14989 3.64921 3.13229 3.1265 10.2565 3.82451 2.10064 4.88565 1.18827 3.61266 3.07941 2.88828 3.22866 2.47306 2.32735
pVal (ranksum) WT(Del) Hab vs Del Hab		0.77947
z_statistic WT(Del) Hab vs Del Hab		-0.28002
ranksum_statistic WT(Del) Hab vs Del Hab		494
FDR WT(Del) Hab vs Del Hab		0.87424
pVal (ranksum) WT(Del) Trial vs Del Trial		0.87424
z_statistic WT(Del) Trial vs Del Trial		-0.15827
ranksum_statistic WT(Del) Trial vs Del Trial		499
FDR WT(Del) Trial vs Del Trial		0.87424

### Sheet: ESP_Female_DistDel
Field	Statistical_Significance_Symbol	Value
mean WT(Del) Hab		3.818
median WT(Del) Hab		3.1572
std WT(Del) Hab		2.2631
Sample Size WT(Del) Hab		23
Values of WT(Del) Hab		2.62867 3.39526 2.41767 2.21015 4.10008 3.85776 2.96404 2.93592 5.1884 11.0747 2.91142 2.92924 3.40665 2.51645 2.15128 3.4684 3.69805 3.36837 10.258 3.15721 3.29721 2.72222 3.15652
mean Del Hab		3.4494
median Del Hab		3.1534
std Del Hab		1.0988
Sample Size Del Hab		19
Values of Del Hab		2.9785 2.2818 4.2722 4.7231 3.4101 2.7693 5.7117 5.5671 3.1534 3.9464 4.5508 2.3809 3.2937 2.0703 3.8777 2.9478 2.3807 2.9153 2.3078
mean WT(Del) Trial		3.8906
median WT(Del) Trial		3.1979
std WT(Del) Trial		2.3035
Sample Size WT(Del) Trial		23
Values of WT(Del) Trial		2.41904 4.03624 2.6928 2.58726 2.8381 3.88887 3.19794 3.54745 4.98133 10.7928 3.50859 3.08521 2.81654 2.61527 1.84026 2.98135 3.42238 2.98561 10.899 4.22992 3.38857 4.1375 2.59234
mean Del Trial		3.3451
median Del Trial		3.6408
std Del Trial		1.0533
Sample Size Del Trial		19
Values of Del Trial		3.7406 1.9671 3.6962 4.1038 3.0552 1.9179 4.9381 4.0461 3.9572 3.2469 4.521 3.0427 4.2013 0.69216 4.0553 3.6408 1.9888 3.3388 3.4078
pVal (ranksum) WT(Del) Hab vs Del Hab		1
z_statistic WT(Del) Hab vs Del Hab		0
ranksum_statistic WT(Del) Hab vs Del Hab		495
FDR WT(Del) Hab vs Del Hab		1
pVal (ranksum) WT(Del) Trial vs Del Trial		0.63113
z_statistic WT(Del) Trial vs Del Trial		-0.48014
ranksum_statistic WT(Del) Trial vs Del Trial		475
FDR WT(Del) Trial vs Del Trial		1

### Sheet: All_Female_DistDel
Field	Statistical_Significance_Symbol	Value
mean WT(Del) Hab		3.5367
median WT(Del) Hab		3.0796
std WT(Del) Hab		1.7896
Sample Size WT(Del) Hab		68
Values of WT(Del) Hab		3.04049 3.81822 3.06155 3.04962 2.78767 2.5448 3.33392 2.79586 2.66633 1.86661 3.60973 3.11491 3.03332 2.49609 9.28037 2.86912 2.76679 3.52243 9.99321 3.65601 2.3494 2.79084 2.67065 2.25947 4.19049 4.29141 3.63863 2.27377 2.34519 4.4592 4.19729 3.38803 2.91616 3.09763 2.88246 2.05362 3.68592 3.09916 3.42305 4.48873 3.27104 3.504 3.0037 2.44995 2.64327 2.62867 3.39526 2.41767 2.21015 4.10008 3.857…
mean Del Hab		3.4153
median Del Hab		3.2667
std Del Hab		1.1659
Sample Size Del Hab		61
Values of Del Hab		2.8829 2.6052 3.541 3.5426 3.7919 3.0677 2.5653 2.3496 3.3757 3.8814 3.3538 3.0584 3.7348 4.3524 2.4117 2.3293 2.8685 2.6976 4.4798 3.5411 2.9797 3.7975 2.6525 4.1005 4.1714 4.2303 4.3982 2.7871 3.4435 2.0141 2.3762 9.7147 3.2667 2.2223 3.9452 2.7467 4.1831 2.919 3.5118 3.6929 2.3596 2.8528 2.9785 2.2818 4.2722 4.7231 3.4101 2.7693 5.7117 5.5671 3.1534 3.9464 4.5508 2.3809 3.2937 2.0703 3.8777 2.…
mean WT(Del) Trial		3.6151
median WT(Del) Trial		3.1865
std WT(Del) Trial		2.0014
Sample Size WT(Del) Trial		68
Values of WT(Del) Trial		3.186465 3.900336 2.542733 2.544903 2.335179 1.749433 3.11772 2.19193 2.293388 1.333787 3.796006 4.833817 3.332184 2.643025 11.41615 3.220174 2.475304 3.382149 9.028047 3.839811 1.766797 NaN 2.082418 2.447878 3.33788 4.723275 4.544061 2.444499 3.571751 5.389234 4.912809 4.891403 2.979986 2.622324 2.160712 2.303578 4.30772 1.79675 3.23151 5.372116 3.892716 3.56497 2.930376 2.642854 1.64623 2.41903…
mean Del Trial		3.3971
median Del Trial		3.4354
std Del Trial		1.2933
Sample Size Del Trial		61
Values of Del Trial		2.846662 2.4249 3.462978 3.194429 3.477888 2.795413 3.481744 2.486399 4.034103 2.82076 2.788073 4.053897 4.581015 4.732282 2.795427 3.715416 1.413956 1.908076 4.547475 3.488068 2.860985 NaN 2.048775 3.824953 4.436424 3.938039 4.185094 4.149893 3.649207 3.132285 3.126504 10.25648 3.82451 2.100641 4.88565 1.188268 3.612657 3.079412 2.888284 3.228661 2.473062 2.327351 3.740569 1.967115 3.696214 4.10…
pVal (ranksum) WT(Del) Hab vs Del Hab		0.56654
z_statistic WT(Del) Hab vs Del Hab		-0.57316
ranksum_statistic WT(Del) Hab vs Del Hab		4298
FDR WT(Del) Hab vs Del Hab		0.56654
pVal (ranksum) WT(Del) Trial vs Del Trial		0.53172
z_statistic WT(Del) Trial vs Del Trial		-0.62538
ranksum_statistic WT(Del) Trial vs Del Trial		4158
FDR WT(Del) Trial vs Del Trial		0.56654
