## Supplementary File 1 for "Contrasting behavioral and physiological effects of *Gtf2i* duplication and deletion in mouse models of the 7q11.23 Duplication and Williams-Beuren Syndromes": DistDup.xlsx

### Sheet: SP_Male_DistDup
Field	Statistical_Significance_Symbol	Value
mean WT(Dup) Hab		2.7292
median WT(Dup) Hab		2.5478
std WT(Dup) Hab		1.2129
Sample Size WT(Dup) Hab		46
Values of WT(Dup) Hab		2.937742 2.242403 3.152773 3.364689 2.298348 2.547849 2.770861 1.268442 2.15109 2.598283 2.475655 2.132293 2.306863 3.202348 2.501463 2.282185 2.377486 1.461024 2.657674 2.286203 1.843317 1.597815 2.006947 2.352724 2.833812 2.798874 3.270332 3.024027 2.572608 2.144288 2.916425 1.825024 2.801841 3.431564 3.042156 2.883111 2.490072 NaN 2.54108 3.038796 1.934663 2.17217 9.812253 3.287909 3.359119 3.…
mean Dup Hab		2.5353
median Dup Hab		2.5368
std Dup Hab		0.57653
Sample Size Dup Hab		38
Values of Dup Hab		1.7676 2.655 1.7907 2.4673 2.0347 2.6354 1.9515 2.0455 1.7155 2.4986 1.8994 2.0907 2.8975 3.1554 3.3396 3.2142 3.3381 2.1355 2.7237 2.6855 2.3364 2.6178 2.9353 2.9208 2.5335 1.7592 1.6708 2.5033 1.7026 3.0877 2.8918 2.0058 2.945 3.526 2.7762 4.0231 2.5402 2.5237
mean WT(Dup) Trial		3.3052
median WT(Dup) Trial		3.0901
std WT(Dup) Trial		1.5473
Sample Size WT(Dup) Trial		46
Values of WT(Dup) Trial		3.090101 3.253695 3.654362 4.024504 3.363522 3.429543 4.002524 1.229942 2.730077 3.795456 3.787859 3.594867 3.53171 4.577265 3.410744 3.514743 NaN 2.395271 2.362518 3.334637 2.141643 1.949851 2.048261 2.526599 2.639839 2.982427 3.442736 3.187451 2.350512 2.696289 2.668317 1.963189 2.498396 4.259589 3.588176 4.963924 2.767719 6.663531 2.552995 2.755018 2.742442 1.809641 11.44479 2.741235 2.977368 …
mean Dup Trial		2.9069
median Dup Trial		2.6982
std Dup Trial		0.92589
Sample Size Dup Trial		38
Values of Dup Trial		2.7413 3.1278 2.9429 2.8701 2.4242 3.2755 2.3243 4.006 3.0613 2.3974 2.1456 3.151 3.4259 3.3014 4.6536 2.8781 2.2314 2.2757 3.2815 2.6551 2.0107 3.73 5.2942 5.1041 2.1544 2.284 1.001 2.6499 1.7926 2.4455 2.5439 1.9588 2.3285 3.1556 4.1453 4.347 2.0299 2.3173
pVal (ranksum) WT(Dup) Hab vs Dup Hab		0.57404
z_statistic WT(Dup) Hab vs Dup Hab		0.56212
ranksum_statistic WT(Dup) Hab vs Dup Hab		1952
FDR WT(Dup) Hab vs Dup Hab		0.57404
pVal (ranksum) WT(Dup) Trial vs Dup Trial		0.11278
z_statistic WT(Dup) Trial vs Dup Trial		1.5858
ranksum_statistic WT(Dup) Trial vs Dup Trial		2064
FDR WT(Dup) Trial vs Dup Trial		0.22556

### Sheet: SxP_Male_DistDup
Field	Statistical_Significance_Symbol	Value
mean WT(Dup) Hab		3.0184
median WT(Dup) Hab		2.8035
std WT(Dup) Hab		1.8639
Sample Size WT(Dup) Hab		47
Values of WT(Dup) Hab		1.97128 2.03451 2.26236 3.38529 2.60285 3.38046 1.89526 2.28557 2.58013 2.84661 1.51152 2.25602 2.56222 2.80354 2.51346 2.9094 1.74875 2.83256 3.24681 1.85806 1.66154 2.88076 2.43776 1.83951 1.71313 1.7792 1.55813 3.08547 4.22238 3.39373 4.12894 3.278 2.44693 1.54496 3.66245 3.32305 2.92023 4.56462 3.1546 7.11629 2.68282 3.22173 2.078 2.81457 3.43548 13.6171 3.81551
mean Dup Hab		2.6931
median Dup Hab		2.6751
std Dup Hab		0.62337
Sample Size Dup Hab		37
Values of Dup Hab		2.4402 2.3045 1.3168 2.8017 1.9134 2.8945 2.1106 2.1501 2.1838 2.0092 2.0752 2.4231 2.7586 2.9069 3.243 2.8757 3.1695 3.7566 1.9676 2.6702 1.7671 2.3846 2.9781 3.1954 2.3416 2.5183 2.289 2.1708 3.9071 2.6751 3.8739 2.9139 3.2961 3.1486 3.4918 3.7056 3.0178
mean WT(Dup) Trial		3.2219
median WT(Dup) Trial		2.9526
std WT(Dup) Trial		1.8338
Sample Size WT(Dup) Trial		47
Values of WT(Dup) Trial		2.09512 2.1927 3.56819 2.92869 3.37503 2.60385 2.13912 2.33936 2.8352 3.44009 2.57161 2.26406 2.36702 3.40722 2.95256 3.07391 3.16837 2.89969 4.00485 1.82365 2.31381 3.31318 3.48152 1.88281 2.18477 2.03165 2.09091 3.33947 4.08422 3.21165 4.11198 2.85375 2.45171 1.48598 3.01254 3.85922 3.73739 3.63279 3.28751 6.6393 2.97097 2.91906 2.67233 3.20908 3.57156 14.1623 2.8673
mean Dup Trial		2.9122
median Dup Trial		2.7972
std Dup Trial		0.73835
Sample Size Dup Trial		37
Values of Dup Trial		3.0164 2.4246 1.9546 2.7502 2.081 2.933 2.0949 3.3914 3.0222 2.3527 2.5211 2.594 2.2941 3.1211 4.1308 3.2064 3.6317 4.1791 2.8751 2.605 2.7915 1.7357 3.0962 4.8934 2.6105 2.1541 2.2616 2.1471 4.1026 2.7972 2.6965 3.2166 3.2648 4.3737 3.5761 2.8001 2.055
pVal (ranksum) WT(Dup) Hab vs Dup Hab		0.84993
z_statistic WT(Dup) Hab vs Dup Hab		0.18921
ranksum_statistic WT(Dup) Hab vs Dup Hab		2019
FDR WT(Dup) Hab vs Dup Hab		0.84993
pVal (ranksum) WT(Dup) Trial vs Dup Trial		0.49919
z_statistic WT(Dup) Trial vs Dup Trial		0.67576
ranksum_statistic WT(Dup) Trial vs Dup Trial		2073
FDR WT(Dup) Trial vs Dup Trial		0.84993

### Sheet: ESP_Male_DistDup
Field	Statistical_Significance_Symbol	Value
mean WT(Dup) Hab		3.1754
median WT(Dup) Hab		2.7816
std WT(Dup) Hab		2.0593
Sample Size WT(Dup) Hab		47
Values of WT(Dup) Hab		1.8306 2.06957 2.21426 3.58094 2.84343 4.32074 2.72182 1.96709 1.88279 2.84509 1.62007 1.94289 1.88471 2.70677 2.33554 2.69921 3.42254 2.80238 1.7227 2.98744 2.66718 2.37417 1.77781 1.82577 2.19074 3.02551 4.65058 2.90128 4.10956 4.29084 2.69831 1.22763 2.82174 2.78162 3.52856 3.17253 3.99851 3.34723 2.65626 11.2208 2.98799 3.36178 2.30749 2.60928 12.9259 3.87741 3.50845
mean Dup Hab		2.6947
median Dup Hab		2.6658
std Dup Hab		0.70529
Sample Size Dup Hab		38
Values of Dup Hab		1.9665 2.2539 1.2247 3.0244 1.8641 3.3442 2.0847 3.3894 2.0341 2.0576 2.1869 2.1712 2.8745 3.3409 2.6409 3.5424 2.7101 4.5111 3.1867 2.342 2.0129 2.34 3.1853 3.2823 2.5933 3.6113 3.3851 1.5705 2.0449 2.6908 2.1986 2.7815 3.8686 2.1767 3.0276 3.6814 2.7388 2.4582
mean WT(Dup) Trial		3.187
median WT(Dup) Trial		2.8852
std WT(Dup) Trial		2.1171
Sample Size WT(Dup) Trial		47
Values of WT(Dup) Trial		2.23069 1.97829 2.61463 2.84664 2.75837 3.03389 2.26365 2.30515 2.31203 3.58326 1.9775 2.18106 3.13634 3.07252 2.34725 2.48154 2.92816 2.58524 1.64953 3.33224 3.70175 1.87106 1.97566 1.7537 2.11268 3.02652 3.55626 2.60729 3.37933 3.30115 2.31199 2.27918 2.56924 3.24336 3.17347 4.03799 3.3608 3.12289 2.88524 11.4555 3.33266 2.37009 3.0172 3.08235 13.9038 3.50751 3.23108
mean Dup Trial		3.1102
median Dup Trial		3.1665
std Dup Trial		0.73872
Sample Size Dup Trial		38
Values of Dup Trial		2.7358 3.3485 2.9443 3.2953 2.5808 3.5511 2.3633 2.9403 2.5666 2.3379 2.5922 2.732 3.5212 3.7487 3.3758 3.9226 3.9849 4.0466 2.5774 2.2316 2.5537 2.1047 3.8275 4.831 4.1362 3.3884 3.4223 2.1132 1.2132 3.8279 3.2377 3.9053 3.0953 3.4699 3.8864 2.9732 2.282 2.522
pVal (ranksum) WT(Dup) Hab vs Dup Hab		0.49893
z_statistic WT(Dup) Hab vs Dup Hab		0.67618
ranksum_statistic WT(Dup) Hab vs Dup Hab		2098
FDR WT(Dup) Hab vs Dup Hab		0.49893
pVal (ranksum) WT(Dup) Trial vs Dup Trial	#	0.060343
z_statistic WT(Dup) Trial vs Dup Trial		-1.8783
ranksum_statistic WT(Dup) Trial vs Dup Trial		1808
FDR WT(Dup) Trial vs Dup Trial		0.12069

### Sheet: All_Male_DistDup
Field	Statistical_Significance_Symbol	Value
mean WT(Dup) Hab		2.9779
median WT(Dup) Hab		2.6992
std WT(Dup) Hab		1.7535
Sample Size WT(Dup) Hab		140
Values of WT(Dup) Hab		2.937742 2.242403 3.152773 3.364689 2.298348 2.547849 2.770861 1.268442 2.15109 2.598283 2.475655 2.132293 2.306863 1.971276 2.034506 2.262362 3.38529 2.602849 3.380461 1.895265 2.285572 2.580131 2.846609 1.511519 2.256024 2.562224 2.80354 2.513464 2.909401 1.830603 2.069566 2.214257 3.580937 2.843431 4.320743 2.721819 1.967095 1.882789 2.845088 1.620065 1.942889 1.884714 2.70677 2.335538 2.69921…
mean Dup Hab		2.6406
median Dup Hab		2.6354
std Dup Hab		0.63617
Sample Size Dup Hab		113
Values of Dup Hab		1.7676 2.655 1.7907 2.4673 2.0347 2.6354 1.9515 2.4402 2.3045 1.3168 2.8017 1.9134 2.8945 2.1106 1.9665 2.2539 1.2247 3.0244 1.8641 3.3442 2.0847 2.0455 1.7155 2.4986 2.1501 2.1838 2.0092 3.3894 2.0341 2.0576 1.8994 2.0907 2.0752 2.4231 2.1869 2.1712 2.8975 3.1554 3.3396 3.2142 2.7586 2.9069 3.243 2.8757 3.1695 2.8745 3.3409 2.6409 3.5424 2.7101 3.3381 2.1355 2.7237 2.6855 2.3364 2.6178 2.9353 2.…
mean WT(Dup) Trial		3.2371
median WT(Dup) Trial		2.971
std WT(Dup) Trial		1.8387
Sample Size WT(Dup) Trial		140
Values of WT(Dup) Trial		3.090101 3.253695 3.654362 4.024504 3.363522 3.429543 4.002524 1.229942 2.730077 3.795456 3.787859 3.594867 3.53171 2.095124 2.192696 3.568194 2.92869 3.375028 2.603852 2.13912 2.339361 2.8352 3.44009 2.571609 2.264058 2.36702 3.40722 2.952561 3.073909 2.23069 1.978287 2.614625 2.846643 2.75837 3.033893 2.263651 2.305155 2.312033 3.583259 1.977497 2.181059 3.136343 3.072515 2.347252 2.481536 4.57…
mean Dup Trial		2.977
median Dup Trial		2.8751
std Dup Trial		0.80485
Sample Size Dup Trial		113
Values of Dup Trial		2.7413 3.1278 2.9429 2.8701 2.4242 3.2755 2.3243 3.0164 2.4246 1.9546 2.7502 2.081 2.933 2.0949 2.7358 3.3485 2.9443 3.2953 2.5808 3.5511 2.3633 4.006 3.0613 2.3974 3.3914 3.0222 2.3527 2.9403 2.5666 2.3379 2.1456 3.151 2.5211 2.594 2.5922 2.732 3.4259 3.3014 4.6536 2.8781 2.2941 3.1211 4.1308 3.2064 3.6317 3.5212 3.7487 3.3758 3.9226 3.9849 2.2314 2.2757 3.2815 2.6551 2.0107 3.73 5.2942 5.1041 4…
pVal (ranksum) WT(Dup) Hab vs Dup Hab		0.41707
z_statistic WT(Dup) Hab vs Dup Hab		0.81152
ranksum_statistic WT(Dup) Hab vs Dup Hab		18051
FDR WT(Dup) Hab vs Dup Hab		0.79838
pVal (ranksum) WT(Dup) Trial vs Dup Trial		0.79838
z_statistic WT(Dup) Trial vs Dup Trial		0.25545
ranksum_statistic WT(Dup) Trial vs Dup Trial		17731
FDR WT(Dup) Trial vs Dup Trial		0.79838

### Sheet: SP_Female_DistDup
Field	Statistical_Significance_Symbol	Value
mean WT(Dup) Hab		3.1052
median WT(Dup) Hab		3.0357
std WT(Dup) Hab		1.0223
Sample Size WT(Dup) Hab		37
Values of WT(Dup) Hab		2.8786 3.5327 3.0718 2.7297 2.818 2.7301 2.8565 3.1361 2.2546 2.699 2.8388 3.0357 2.4274 3.2456 2.1479 2.509 2.9285 3.3163 3.7503 3.3725 3.0659 2.741 3.798 3.7875 1.6976 3.4587 2.0612 3.2575 8.4776 2.7417 3.2531 3.1324 2.5566 3.2549 3.1572 3.2294 2.9445
mean Dup Hab		2.841
median Dup Hab		2.765
std Dup Hab		0.65002
Sample Size Dup Hab		45
Values of Dup Hab		2.6398 2.2199 2.7234 2.2752 2.799 2.765 2.1057 2.0857 2.1264 1.3287 2.2712 2.6154 1.7138 2.0804 2.621 2.3937 3.1513 2.7189 2.3943 3.1737 2.1089 3.5084 3.3193 3.5285 3.1605 2.8537 3.2834 2.0102 3.0085 3.5435 4.7849 3.6408 3.0659 3.0453 2.6313 2.7617 3.7295 3.3941 2.7039 3.5798 3.4782 3.4985 2.9003 2.4709 3.6332
mean WT(Dup) Trial		3.4322
median WT(Dup) Trial		3.3915
std WT(Dup) Trial		1.2002
Sample Size WT(Dup) Trial		37
Values of WT(Dup) Trial		3.6085 4.4548 4.2952 2.8686 3.9588 4.3992 4.071 4.0383 3.6062 3.2033 3.419 3.3921 3.7517 3.7933 2.7953 3.6299 3.6487 3.7344 3.3766 4.4329 2.8416 2.666 3.5298 2.8235 2.6465 2.9318 1.7531 3.2563 9.2429 1.9305 2.2929 2.6878 2.4064 3.1037 3.3915 2.3619 2.6485
mean Dup Trial		3.0631
median Dup Trial		3.0135
std Dup Trial		0.58012
Sample Size Dup Trial		45
Values of Dup Trial		3.7219 3.423 3.4709 3.1955 2.9211 3.2633 4.0025 2.958 1.8451 2.5818 3.5274 3.2374 1.788 3.0612 3.6132 3.4281 2.7087 2.3947 2.5513 3.4979 2.5758 2.5795 3.247 4.2389 3.2008 2.959 2.9127 3.7372 2.6206 4.3039 3.6601 3.5912 2.9141 2.608 2.8439 1.9229 2.9191 2.9862 2.2201 3.05 3.0135 3.7786 2.7289 2.5995 3.4363
pVal (ranksum) WT(Dup) Hab vs Dup Hab		0.22219
z_statistic WT(Dup) Hab vs Dup Hab		1.2207
ranksum_statistic WT(Dup) Hab vs Dup Hab		1667
FDR WT(Dup) Hab vs Dup Hab		0.22219
pVal (ranksum) WT(Dup) Trial vs Dup Trial		0.1153
z_statistic WT(Dup) Trial vs Dup Trial		1.5748
ranksum_statistic WT(Dup) Trial vs Dup Trial		1705
FDR WT(Dup) Trial vs Dup Trial		0.22219

### Sheet: SxP_Female_DistDup
Field	Statistical_Significance_Symbol	Value
mean WT(Dup) Hab		3.6698
median WT(Dup) Hab		3.0763
std WT(Dup) Hab		2.6609
Sample Size WT(Dup) Hab		35
Values of WT(Dup) Hab		2.618 2.8985 2.63512 2.59618 3.11933 2.2753 2.61376 2.32404 2.02887 2.12143 3.05074 3.20591 2.61348 2.72222 3.61967 11.5634 4.25562 4.5508 3.07633 3.58688 3.63769 3.90149 2.48328 3.48188 15.9305 1.52504 3.47734 2.53745 4.22148 3.17862 2.71297 4.1649 2.98501 3.49625 3.23369
mean Dup Hab		2.919
median Dup Hab		2.8592
std Dup Hab		0.72591
Sample Size Dup Hab		42
Values of Dup Hab		2.9082 2.0593 2.6289 2.7636 2.1612 2.7118 2.6808 2.2594 2.1286 1.6449 2.0499 2.8613 1.5873 2.2434 3.7053 2.6506 2.8369 2.4627 2.8639 2.1221 3.0191 2.8571 2.6495 2.3868 4.2861 3.802 2.9988 3.5305 3.8689 3.0931 4.8819 3.2606 2.6439 2.9702 2.0728 3.5713 4.0912 3.3748 4.0709 3.1603 3.2192 3.4578
mean WT(Dup) Trial		3.9658
median WT(Dup) Trial		3.3156
std WT(Dup) Trial		2.7146
Sample Size WT(Dup) Trial		35
Values of WT(Dup) Trial		3.00238 3.9588 3.13663 1.99505 3.75766 3.86775 3.13448 2.44022 3.11884 2.95472 3.59109 3.3594 3.47452 3.31559 4.06991 10.355 4.84425 5.59258 3.28615 4.89609 2.38625 5.25756 2.81402 2.92925 17.0966 2.32605 4.41527 2.22703 3.48855 2.77374 2.80863 3.74009 1.84754 3.04371 3.49658
mean Dup Trial		3.1941
median Dup Trial		3.1494
std Dup Trial		0.49712
Sample Size Dup Trial		42
Values of Dup Trial		3.1338 2.7 2.9969 3.2792 2.56 2.8467 4.1402 2.9591 2.8318 2.2853 3.6066 3.0351 2.6006 2.9231 3.7375 2.9098 2.8341 3.5246 3.4604 3.1303 3.165 3.4733 3.0728 2.8989 3.6139 4.0127 2.2946 2.5492 4.0922 3.7076 3.8141 3.3535 3.3953 3.5151 2.0792 3.4789 3.8325 3.5365 3.4305 2.9849 3.5485 2.8101
pVal (ranksum) WT(Dup) Hab vs Dup Hab		0.22934
z_statistic WT(Dup) Hab vs Dup Hab		1.202
ranksum_statistic WT(Dup) Hab vs Dup Hab		1483
FDR WT(Dup) Hab vs Dup Hab		0.32858
pVal (ranksum) WT(Dup) Trial vs Dup Trial		0.32858
z_statistic WT(Dup) Trial vs Dup Trial		0.97699
ranksum_statistic WT(Dup) Trial vs Dup Trial		1461
FDR WT(Dup) Trial vs Dup Trial		0.32858

### Sheet: ESP_Female_DistDup
Field	Statistical_Significance_Symbol	Value
mean WT(Dup) Hab		3.376
median WT(Dup) Hab		2.8865
std WT(Dup) Hab		2.1244
Sample Size WT(Dup) Hab		34
Values of WT(Dup) Hab		3.42837 3.6194 2.37341 2.64559 2.86256 6.76289 2.51293 1.96998 1.99131 2.36428 1.94311 2.5421 3.3039 2.27055 2.44233 2.85498 4.14767 4.00128 3.23913 2.77785 3.0896 3.61647 3.4399 2.84695 3.19831 14.2485 4.05017 3.19338 2.20431 3.06393 4.12527 2.2396 2.5031 2.91036
mean Dup Hab		2.9001
median Dup Hab		2.8763
std Dup Hab		0.8806
Sample Size Dup Hab		45
Values of Dup Hab		2.8609 1.7204 2.8116 2.1985 2.5057 2.9186 2.2449 1.7454 2.0623 1.709 2.1277 2.5659 1.5912 1.838 3.8319 3.1026 2.3408 2.1935 2.2259 2.3666 2.9816 2.4598 2.0439 1.7882 5.1809 3.4127 2.3091 3.4391 3.4165 3.4258 3.7571 4.1253 4.1141 4.7212 3.1203 3.6906 3.6103 3.3739 1.874 2.8937 4.0177 4.4253 2.8763 3.428 3.0581
mean WT(Dup) Trial		3.4796
median WT(Dup) Trial		3.0866
std WT(Dup) Trial		1.865
Sample Size WT(Dup) Trial		34
Values of WT(Dup) Trial		3.84443 3.34089 2.27985 3.62789 2.50997 4.95941 2.90859 3.02208 2.12329 2.48567 3.05219 2.46477 3.12094 2.32477 3.14501 2.93968 3.9771 4.46775 3.67217 3.92977 2.85017 4.2858 4.58644 3.61305 3.23342 13.1108 2.85112 3.38439 2.3364 2.59688 4.17479 2.20352 2.80793 2.07569
mean Dup Trial		3.1331
median Dup Trial		3.0278
std Dup Trial		0.95142
Sample Size Dup Trial		45
Values of Dup Trial		2.7246 2.2881 2.2549 2.6047 2.2065 2.4874 2.5421 1.974 2.6194 1.8147 2.4831 3.3791 1.9627 3.1116 3.0946 2.7245 1.9651 2.3762 3.0905 3.1323 3.431 3.0278 3.1385 2.5687 5.654 3.9361 2.6099 3.6713 3.1834 4.5866 5.6186 5.2989 4.3237 3.4543 3.0912 2.2762 2.5015 3.6883 2.8386 2.8306 5.1627 3.4871 2.6654 3.412 3.6973
pVal (ranksum) WT(Dup) Hab vs Dup Hab		0.35973
z_statistic WT(Dup) Hab vs Dup Hab		0.91589
ranksum_statistic WT(Dup) Hab vs Dup Hab		1453
FDR WT(Dup) Hab vs Dup Hab		0.43118
pVal (ranksum) WT(Dup) Trial vs Dup Trial		0.43118
z_statistic WT(Dup) Trial vs Dup Trial		0.78717
ranksum_statistic WT(Dup) Trial vs Dup Trial		1440
FDR WT(Dup) Trial vs Dup Trial		0.43118

### Sheet: All_Female_DistDup
Field	Statistical_Significance_Symbol	Value
mean WT(Dup) Hab		3.3785
median WT(Dup) Hab		3.0432
std WT(Dup) Hab		2.0308
Sample Size WT(Dup) Hab		106
Values of WT(Dup) Hab		2.87858 3.53272 3.07175 2.72973 2.81803 2.73009 2.85652 3.13614 2.25456 2.699 2.83877 3.0357 2.4274 3.2456 2.14793 2.50903 2.9285 2.618 2.8985 2.63512 2.59618 3.11933 2.2753 2.61376 2.32404 2.02887 2.12143 3.05074 3.20591 2.61348 2.72222 3.61967 3.42837 3.6194 2.37341 2.64559 2.86256 6.76289 2.51293 1.96998 1.99131 2.36428 1.94311 2.5421 3.3039 2.27055 2.44233 2.85498 3.31633 3.75027 3.37249 3.06…
mean Dup Hab		2.886
median Dup Hab		2.8554
std Dup Hab		0.75393
Sample Size Dup Hab		132
Values of Dup Hab		2.6398 2.2199 2.7234 2.2752 2.799 2.765 2.1057 2.0857 2.1264 1.3287 2.2712 2.6154 1.7138 2.0804 2.9082 2.0593 2.6289 2.7636 2.1612 2.7118 2.6808 2.2594 2.1286 1.6449 2.0499 2.8613 1.5873 2.2434 2.8609 1.7204 2.8116 2.1985 2.5057 2.9186 2.2449 1.7454 2.0623 1.709 2.1277 2.5659 1.5912 1.838 2.621 2.3937 3.7053 2.6506 2.8369 3.8319 3.1026 2.3408 3.1513 2.7189 2.3943 3.1737 2.1089 3.5084 3.3193 3.528…
mean WT(Dup) Trial		3.6236
median WT(Dup) Trial		3.2712
std WT(Dup) Trial		2.008
Sample Size WT(Dup) Trial		106
Values of WT(Dup) Trial		3.60851 4.45477 4.29524 2.86856 3.95883 4.39924 4.07102 4.03826 3.60625 3.20332 3.41903 3.39212 3.75166 3.7933 2.79526 3.62992 3.64867 3.00238 3.9588 3.13663 1.99505 3.75766 3.86775 3.13448 2.44022 3.11884 2.95472 3.59109 3.3594 3.47452 3.31559 4.06991 3.84443 3.34089 2.27985 3.62789 2.50997 4.95941 2.90859 3.02208 2.12329 2.48567 3.05219 2.46477 3.12094 2.32477 3.14501 2.93968 3.73443 3.37659 4.…
mean Dup Trial		3.1287
median Dup Trial		3.067
std Dup Trial		0.70518
Sample Size Dup Trial		132
Values of Dup Trial		3.7219 3.423 3.4709 3.1955 2.9211 3.2633 4.0025 2.958 1.8451 2.5818 3.5274 3.2374 1.788 3.0612 3.1338 2.7 2.9969 3.2792 2.56 2.8467 4.1402 2.9591 2.8318 2.2853 3.6066 3.0351 2.6006 2.9231 2.7246 2.2881 2.2549 2.6047 2.2065 2.4874 2.5421 1.974 2.6194 1.8147 2.4831 3.3791 1.9627 3.1116 3.6132 3.4281 3.7375 2.9098 2.8341 3.0946 2.7245 1.9651 2.7087 2.3947 2.5513 3.4979 2.5758 2.5795 3.247 4.2389 3.2…
pVal (ranksum) WT(Dup) Hab vs Dup Hab	#	0.061396
z_statistic WT(Dup) Hab vs Dup Hab		1.8706
ranksum_statistic WT(Dup) Hab vs Dup Hab		13655
FDR WT(Dup) Hab vs Dup Hab	#	0.061396
pVal (ranksum) WT(Dup) Trial vs Dup Trial	#	0.052985
z_statistic WT(Dup) Trial vs Dup Trial		1.935
ranksum_statistic WT(Dup) Trial vs Dup Trial		13689
FDR WT(Dup) Trial vs Dup Trial	#	0.061396
