## Supplementary File 1 for "Contrasting behavioral and physiological effects of *Gtf2i* duplication and deletion in mouse models of the 7q11.23 Duplication and Williams-Beuren Syndromes": DistNormDupDel.xlsx

### Sheet: SP_Male_DistNormDupDel
Field	Statistical_Significance_Symbol	Value
mean Dup Hab		0.92895
median Dup Hab		0.92952
std Dup Hab		0.21125
Sample Size Dup Hab		38
Values of Dup Hab		0.64767 0.97281 0.65612 0.90405 0.74552 0.96564 0.71504 0.7495 0.62858 0.91553 0.69595 0.76607 1.0617 1.1562 1.2237 1.1777 1.2231 0.78248 0.99801 0.98399 0.85607 0.95918 1.0755 1.0702 0.92829 0.64458 0.61219 0.91724 0.62386 1.1314 1.0596 0.73494 1.0791 1.292 1.0172 1.4741 0.93075 0.92472
mean Del Hab		1.1463
median Del Hab		1.0178
std Del Hab		0.43212
Sample Size Del Hab		19
Values of Del Hab		1.016 0.82444 1.2615 1.0178 1.1324 0.63533 0.67135 2.3996 0.97666 1.154 1.364 0.83096 0.98095 0.86589 0.94525 1.0995 2.0116 1.1643 1.4289
mean Dup Trial		0.87949
median Dup Trial		0.81635
std Dup Trial		0.28013
Sample Size Dup Trial		38
Values of Dup Trial		0.82939 0.94632 0.89037 0.86836 0.73345 0.991 0.70322 1.212 0.92619 0.72532 0.64915 0.95333 1.0365 0.99885 1.4079 0.87075 0.67511 0.68851 0.99282 0.80331 0.60834 1.1285 1.6018 1.5442 0.6518 0.69102 0.30284 0.80172 0.54236 0.73989 0.76966 0.59263 0.7045 0.95473 1.2542 1.3152 0.61415 0.7011
mean Del Trial		1.1681
median Del Trial		1.0731
std Del Trial		0.45678
Sample Size Del Trial		19
Values of Del Trial		0.86548 0.75981 1.192 1.2105 1.246 0.76727 0.78481 2.4306 0.792 1.4469 1.9341 0.8197 0.60367 0.88982 1.072 1.0731 1.4612 1.2977 1.5465
pVal (ranksum) Dup Hab vs Del Hab	*	0.044858
z_statistic Dup Hab vs Del Hab		-2.006
ranksum_statistic Dup Hab vs Del Hab		983
FDR Dup Hab vs Del Hab	*	0.044858
pVal (ranksum) Dup Trial vs Del Trial	*	0.01314
z_statistic Dup Trial vs Del Trial		-2.48
ranksum_statistic Dup Trial vs Del Trial		955
FDR Dup Trial vs Del Trial	*	0.026279

### Sheet: SxP_Male_DistNormDupDel
Field	Statistical_Significance_Symbol	Value
mean Dup Hab		0.89225
median Dup Hab		0.88627
std Dup Hab		0.20653
Sample Size Dup Hab		37
Values of Dup Hab		0.80844 0.7635 0.43627 0.92822 0.63392 0.95897 0.69927 0.71233 0.72352 0.66565 0.68753 0.80278 0.91394 0.96308 1.0744 0.95274 1.0501 1.2446 0.65186 0.88464 0.58543 0.79002 0.98666 1.0586 0.77577 0.83434 0.75835 0.71918 1.2944 0.88627 1.2835 0.96538 1.092 1.0431 1.1569 1.2277 0.99983
mean Del Hab		1.2001
median Del Hab		0.93691
std Del Hab		0.69272
Sample Size Del Hab		17
Values of Del Hab		0.8774226 0.9469521 1.146299 3.340095 1.068274 0.8685095 1.751335 1.227134 1.302642 2.08824 NaN 0.7297252 0.5665032 0.8049203 0.7209094 0.835594 0.9268736
mean Dup Trial		0.90388
median Dup Trial		0.86818
std Dup Trial		0.22917
Sample Size Dup Trial		37
Values of Dup Trial		0.93622 0.75253 0.60666 0.8536 0.64589 0.91034 0.6502 1.0526 0.93802 0.73021 0.7825 0.80513 0.71202 0.96872 1.2821 0.99519 1.1272 1.2971 0.89236 0.80854 0.86643 0.53871 0.961 1.5188 0.81025 0.66859 0.70195 0.6664 1.2733 0.86818 0.83692 0.99835 1.0133 1.3575 1.1099 0.8691 0.63784
mean Del Trial		1.1635
median Del Trial		1.1312
std Del Trial		0.58272
Sample Size Del Trial		17
Values of Del Trial		1.1312 1.2155 1.1591 3.041 0.69437 0.85243 1.509 1.2158 1.3672 1.7408 0.9299 0.62331 0.50926 1.1957 1.0414 0.80268 0.75111
pVal (ranksum) Dup Hab vs Del Hab		0.15444
z_statistic Dup Hab vs Del Hab		-1.424
ranksum_statistic Dup Hab vs Del Hab		925
FDR Dup Hab vs Del Hab		0.15444
pVal (ranksum) Dup Trial vs Del Trial	#	0.097403
z_statistic Dup Trial vs Del Trial		-1.6576
ranksum_statistic Dup Trial vs Del Trial		928
FDR Dup Trial vs Del Trial		0.15444

### Sheet: ESP_Male_DistNormDupDel
Field	Statistical_Significance_Symbol	Value
mean Dup Hab		0.8486
median Dup Hab		0.83952
std Dup Hab		0.22211
Sample Size Dup Hab		38
Values of Dup Hab		0.61927 0.7098 0.38568 0.95245 0.58705 1.0532 0.6565 1.0674 0.64056 0.64796 0.68868 0.68376 0.90524 1.0521 0.83166 1.1156 0.85345 1.4206 1.0036 0.73754 0.63391 0.7369 1.0031 1.0336 0.81666 1.1373 1.066 0.49457 0.64396 0.84737 0.69238 0.87594 1.2183 0.6855 0.95346 1.1593 0.86249 0.77413
mean Del Hab		1.0442
median Del Hab		0.95006
std Del Hab		0.36129
Sample Size Del Hab		15
Values of Del Hab		NaN 0.6462777 0.6080648 0.8537951 0.8311839 0.9434177 0.897134 1.195695 1.160583 1.053241 1.358397 0.9566928 0.7720546 1.330348 2.011698
mean Dup Trial		0.9759
median Dup Trial		0.99358
std Dup Trial		0.23179
Sample Size Dup Trial		38
Values of Dup Trial		0.85844 1.0507 0.92385 1.034 0.8098 1.1143 0.74154 0.92259 0.80533 0.73358 0.81337 0.85725 1.1049 1.1763 1.0592 1.2308 1.2504 1.2697 0.80872 0.70023 0.80128 0.66041 1.201 1.5159 1.2979 1.0632 1.0739 0.66308 0.38066 1.2011 1.0159 1.2254 0.97123 1.0888 1.2195 0.93294 0.71605 0.79135
mean Del Trial		0.97246
median Del Trial		0.85577
std Del Trial		0.42444
Sample Size Del Trial		15
Values of Del Trial		0.95986 0.58711 0.67877 0.78703 1.3223 0.71371 0.88154 1.0393 0.85577 0.78719 1.2825 0.80262 0.5991 0.99953 2.2907
pVal (ranksum) Dup Hab vs Del Hab	#	0.074345
z_statistic Dup Hab vs Del Hab		-1.7845
ranksum_statistic Dup Hab vs Del Hab		920
FDR Dup Hab vs Del Hab		0.14869
pVal (ranksum) Dup Trial vs Del Trial		0.27315
z_statistic Dup Trial vs Del Trial		1.0958
ranksum_statistic Dup Trial vs Del Trial		1082
FDR Dup Trial vs Del Trial		0.27315

### Sheet: All_Male_DistNormDupDel
Field	Statistical_Significance_Symbol	Value
mean Dup Hab		0.88674
median Dup Hab		0.885
std Dup Hab		0.21363
Sample Size Dup Hab		113
Values of Dup Hab		0.59358 0.89157 0.60133 0.82855 0.68327 0.885 0.65532 0.81944 0.77388 0.44221 0.94085 0.64255 0.97202 0.70878 0.66036 0.75689 0.41127 1.0156 0.626 1.123 0.70005 0.68691 0.57609 0.83908 0.72202 0.73336 0.67471 1.1382 0.68307 0.69095 0.63783 0.7021 0.69688 0.8137 0.73437 0.72912 0.97303 1.0596 1.1215 1.0794 0.92638 0.97618 1.089 0.96571 1.0644 0.9653 1.1219 0.88684 1.1896 0.91007 1.121 0.71713 0.91…
mean Del Hab		1.131
median Del Hab		0.97111
std Del Hab		0.51583
Sample Size Del Hab		51
Values of Del Hab		0.971114 0.7880243 1.205816 0.9728512 1.08239 0.6072638 0.6416893 2.29359 0.9335138 1.103038 1.303701 0.7942505 0.9376139 0.8276435 0.9034967 1.050937 1.92271 1.11287 1.365739 0.9061198 0.9779235 1.18379 3.449337 1.103213 0.8969152 1.808615 1.267269 1.345247 2.156538 NaN 0.7535918 0.5850315 0.8312463 0.7444877 0.8629232 0.9571883 NaN 0.6530029 0.6143924 0.8626798 0.8398333 0.953235 0.9064697 1.20…
mean Dup Trial		0.91966
median Dup Trial		0.88818
std Dup Trial		0.24864
Sample Size Dup Trial		113
Values of Dup Trial		0.84686 0.96625 0.90913 0.88665 0.7489 1.0119 0.71803 0.93183 0.749 0.60381 0.8496 0.64286 0.90607 0.64715 0.84515 1.0344 0.90955 1.018 0.79727 1.097 0.73006 1.2375 0.9457 0.74059 1.0477 0.93362 0.72679 0.90831 0.79287 0.72223 0.66283 0.97341 0.77883 0.80135 0.80078 0.84398 1.0583 1.0199 1.4376 0.88909 0.70868 0.96417 1.2761 0.99053 1.1219 1.0878 1.1581 1.0428 1.2118 1.231 0.68933 0.70301 1.0137 …
mean Del Trial		1.1032
median Del Trial		1.0302
std Del Trial		0.48481
Sample Size Del Trial		51
Values of Del Trial		0.83174 0.73019 1.1455 1.1633 1.1974 0.73736 0.75421 2.3358 0.76112 1.3905 1.8587 0.78774 0.58014 0.85513 1.0302 1.0313 1.4042 1.2471 1.4862 1.1227 1.2064 1.1504 3.0182 0.68916 0.84603 1.4976 1.2066 1.3569 1.7278 0.92292 0.61863 0.50543 1.1867 1.0336 0.79666 0.74547 1.0071 0.61599 0.71216 0.82575 1.3873 0.74882 0.92491 1.0904 0.89786 0.82592 1.3456 0.84211 0.62857 1.0487 2.4034
pVal (ranksum) Dup Hab vs Del Hab	**	0.0018919
z_statistic Dup Hab vs Del Hab		-3.1067
ranksum_statistic Dup Hab vs Del Hab		8357
FDR Dup Hab vs Del Hab	**	0.0037838
pVal (ranksum) Dup Trial vs Del Trial	*	0.037694
z_statistic Dup Trial vs Del Trial		-2.0782
ranksum_statistic Dup Trial vs Del Trial		8737
FDR Dup Trial vs Del Trial	*	0.037694

### Sheet: SP_Female_DistNormDupDel
Field	Statistical_Significance_Symbol	Value
mean Dup Hab		0.91491
median Dup Hab		0.89042
std Dup Hab		0.20933
Sample Size Dup Hab		45
Values of Dup Hab		0.85011 0.71488 0.87702 0.73269 0.90137 0.89042 0.6781 0.67166 0.68478 0.42789 0.73139 0.84224 0.5519 0.66996 0.84406 0.77087 1.0148 0.87558 0.77106 1.022 0.67913 1.1298 1.0689 1.1363 1.0178 0.91898 1.0574 0.64735 0.96885 1.1411 1.5409 1.1725 0.98732 0.98069 0.84738 0.88936 1.201 1.093 0.87074 1.1528 1.1201 1.1266 0.93399 0.79572 1.17
mean Del Hab		0.90771
median Del Hab		0.90044
std Del Hab		0.17531
Sample Size Del Hab		22
Values of Del Hab		0.80848 0.7306 0.99304 0.99349 1.0634 0.86033 0.71942 0.65893 0.9467 1.0885 0.94055 0.8577 1.0474 1.2206 0.67634 0.65324 0.80446 0.75651 1.2563 0.99309 0.83563 1.065
mean Dup Trial		0.89245
median Dup Trial		0.878
std Dup Trial		0.16902
Sample Size Dup Trial		45
Values of Dup Trial		1.0844 0.99731 1.0113 0.93103 0.85108 0.95079 1.1662 0.86184 0.53759 0.75223 1.0277 0.94324 0.52093 0.89189 1.0527 0.9988 0.7892 0.69771 0.74333 1.0191 0.75046 0.75156 0.94602 1.235 0.93257 0.86213 0.84864 1.0889 0.76352 1.254 1.0664 1.0463 0.84903 0.75987 0.82857 0.56024 0.8505 0.87006 0.64684 0.88863 0.878 1.1009 0.79507 0.75737 1.0012
mean Del Trial		0.90632
median Del Trial		0.89528
std Del Trial		0.24187
Sample Size Del Trial		22
Values of Del Trial		0.7978171 0.6796123 0.9705483 0.8952836 0.974727 0.7834538 0.9758076 0.6968482 1.130614 0.7905576 0.7813966 1.136162 1.283894 1.326289 0.7834578 1.041298 0.3962812 0.5347651 1.274494 0.9775802 0.8018314 NaN
pVal (ranksum) Dup Hab vs Del Hab		0.81526
z_statistic Dup Hab vs Del Hab		0.23365
ranksum_statistic Dup Hab vs Del Hab		1548
FDR Dup Hab vs Del Hab		0.85796
pVal (ranksum) Dup Trial vs Del Trial		0.85796
z_statistic Dup Trial vs Del Trial		-0.17897
ranksum_statistic Dup Trial vs Del Trial		1494
FDR Dup Trial vs Del Trial		0.85796

### Sheet: SxP_Female_DistNormDupDel
Field	Statistical_Significance_Symbol	Value
mean Dup Hab		0.7954
median Dup Hab		0.77913
std Dup Hab		0.1978
Sample Size Dup Hab		42
Values of Dup Hab		0.79246 0.56114 0.71636 0.75306 0.58892 0.73895 0.73051 0.61568 0.58002 0.44823 0.55859 0.7797 0.43254 0.6113 1.0097 0.72227 0.77303 0.67107 0.7804 0.57827 0.82269 0.77856 0.72196 0.6504 1.1679 1.036 0.81716 0.96203 1.0542 0.84285 1.3303 0.88851 0.72044 0.80937 0.56483 0.97315 1.1148 0.91961 1.1093 0.86117 0.87722 0.94224
mean Del Hab		1.109
median Del Hab		1.0395
std Del Hab		0.50444
Sample Size Del Hab		20
Values of Del Hab		0.82185 1.2705 1.2924 1.3107 1.3627 0.86354 1.0669 0.62403 0.73622 3.01 1.0121 0.68856 1.2224 0.85101 1.2961 0.90441 1.0881 1.1442 0.73108 0.88391
mean Dup Trial		0.80543
median Dup Trial		0.79414
std Dup Trial		0.12535
Sample Size Dup Trial		42
Values of Dup Trial		0.7902 0.68083 0.75569 0.82688 0.64553 0.71781 1.044 0.74617 0.71406 0.57626 0.90943 0.76532 0.65576 0.73708 0.94244 0.73372 0.71463 0.88877 0.87258 0.78934 0.79807 0.87581 0.77483 0.73097 0.91127 1.0118 0.5786 0.64281 1.0319 0.93489 0.96175 0.84562 0.85614 0.88635 0.52429 0.87722 0.9664 0.89175 0.86502 0.75265 0.89479 0.70859
mean Del Trial		1.0696
median Del Trial		1.0113
std Del Trial		0.53507
Sample Size Del Trial		20
Values of Del Trial		0.6057 1.1308 1.3116 1.1642 1.2373 1.2269 1.0789 0.92603 0.92432 3.0322 1.1307 0.62104 1.4444 0.3513 1.068 0.9104 0.8539 0.95452 0.73114 0.68806
pVal (ranksum) Dup Hab vs Del Hab	***	0.00089891
z_statistic Dup Hab vs Del Hab		-3.3204
ranksum_statistic Dup Hab vs Del Hab		1102
FDR Dup Hab vs Del Hab	**	0.0017978
pVal (ranksum) Dup Trial vs Del Trial	**	0.004323
z_statistic Dup Trial vs Del Trial		-2.8536
ranksum_statistic Dup Trial vs Del Trial		1133
FDR Dup Trial vs Del Trial	**	0.004323

### Sheet: ESP_Female_DistNormDupDel
Field	Statistical_Significance_Symbol	Value
mean Dup Hab		0.85904
median Dup Hab		0.85199
std Dup Hab		0.26084
Sample Size Dup Hab		45
Values of Dup Hab		0.84742 0.50961 0.83282 0.65122 0.74221 0.8645 0.66497 0.51701 0.61088 0.50622 0.63023 0.76003 0.47133 0.54443 1.135 0.91902 0.69338 0.64975 0.65934 0.70101 0.88318 0.72862 0.60544 0.52967 1.5346 1.0109 0.68399 1.0187 1.012 1.0148 1.1129 1.2219 1.2186 1.3985 0.92427 1.0932 1.0694 0.99938 0.55509 0.85715 1.1901 1.3108 0.85199 1.0154 0.90584
mean Del Hab		0.90346
median Del Hab		0.82594
std Del Hab		0.28779
Sample Size Del Hab		19
Values of Del Hab		0.78013 0.59765 1.119 1.2371 0.89316 0.72534 1.496 1.4581 0.82594 1.0336 1.1919 0.62359 0.86267 0.54226 1.0156 0.77208 0.62356 0.76357 0.60445
mean Dup Trial		0.90042
median Dup Trial		0.87016
std Dup Trial		0.27343
Sample Size Dup Trial		45
Values of Dup Trial		0.78301 0.65757 0.64805 0.74857 0.63411 0.71484 0.73058 0.5673 0.75279 0.52151 0.71363 0.9711 0.56406 0.89424 0.88935 0.78299 0.56476 0.68289 0.88816 0.90018 0.98603 0.87016 0.90196 0.73821 1.6249 1.1312 0.75004 1.0551 0.91487 1.3181 1.6147 1.5228 1.2426 0.99272 0.88837 0.65416 0.71891 1.06 0.81579 0.81349 1.4837 1.0022 0.76599 0.98056 1.0626
mean Del Trial		0.85979
median Del Trial		0.93578
std Del Trial		0.27072
Sample Size Del Trial		19
Values of Del Trial		0.96143 0.5056 0.95003 1.0548 0.78527 0.49295 1.2692 1.04 1.0171 0.83455 1.162 0.78206 1.0799 0.17791 1.0423 0.93578 0.51117 0.85816 0.87589
pVal (ranksum) Dup Hab vs Del Hab		0.62774
z_statistic Dup Hab vs Del Hab		-0.48491
ranksum_statistic Dup Hab vs Del Hab		1429
FDR Dup Hab vs Del Hab		0.72434
pVal (ranksum) Dup Trial vs Del Trial		0.72434
z_statistic Dup Trial vs Del Trial		-0.35266
ranksum_statistic Dup Trial vs Del Trial		1438
FDR Dup Trial vs Del Trial		0.72434

### Sheet: All_Female_DistNormDupDel
Field	Statistical_Significance_Symbol	Value
mean Dup Hab		0.85422
median Dup Hab		0.84517
std Dup Hab		0.22316
Sample Size Dup Hab		132
Values of Dup Hab		0.78135 0.65706 0.80609 0.67343 0.82847 0.8184 0.62326 0.61733 0.6294 0.39328 0.67224 0.77412 0.50726 0.61578 0.86079 0.60952 0.77812 0.818 0.6397 0.80267 0.7935 0.66877 0.63003 0.48688 0.60675 0.84693 0.46983 0.66401 0.84679 0.50923 0.8322 0.65074 0.74166 0.86386 0.66448 0.51662 0.61043 0.50584 0.62977 0.75947 0.47098 0.54403 0.77579 0.70852 1.0967 0.78454 0.83968 1.1342 0.91834 0.69287 0.93275 …
mean Del Hab		0.96569
median Del Hab		0.92367
std Del Hab		0.32967
Sample Size Del Hab		61
Values of Del Hab		0.81514 0.73662 1.0012 1.0017 1.0722 0.86741 0.72534 0.66436 0.95449 1.0975 0.9483 0.86476 1.056 1.2306 0.68191 0.65861 0.81108 0.76274 1.2667 1.0013 0.8425 1.0738 0.75001 1.1594 1.1795 1.1961 1.2436 0.78806 0.97365 0.56948 0.67187 2.7469 0.92367 0.62837 1.1155 0.77662 1.1828 0.82535 0.99297 1.0442 0.66717 0.80664 0.84218 0.64519 1.208 1.3355 0.9642 0.78303 1.615 1.5741 0.89164 1.1159 1.2867 0.67…
mean Dup Trial		0.86341
median Dup Trial		0.84639
std Dup Trial		0.19461
Sample Size Dup Trial		132
Values of Dup Trial		1.0271 0.94465 0.95786 0.88186 0.80613 0.90058 1.1046 0.81632 0.5092 0.71251 0.97345 0.89342 0.49342 0.84479 0.86482 0.74512 0.82705 0.90496 0.70649 0.7856 1.1426 0.81663 0.78149 0.63068 0.99531 0.83759 0.71769 0.80668 0.75189 0.63144 0.62229 0.71883 0.60892 0.68644 0.70155 0.54476 0.72287 0.50079 0.68527 0.93251 0.54165 0.85871 0.99714 0.94605 1.0314 0.80301 0.78211 0.85401 0.75188 0.54232 0.747…
mean Del Trial		0.93969
median Del Trial		0.95029
std Del Trial		0.35775
Sample Size Del Trial		61
Values of Del Trial		0.7874395 0.6707723 0.9579239 0.8836382 0.9620484 0.7732631 0.9631149 0.687784 1.115908 0.7802745 0.7712327 1.121383 1.267194 1.309037 0.773267 1.027753 0.3911266 0.5278092 1.257916 0.9648644 0.7914016 NaN 0.5667291 1.058053 1.227197 1.089335 1.157675 1.147937 1.009438 0.8664482 0.864849 2.837132 1.05793 0.5810763 1.351461 0.3286969 0.9993279 0.8518224 0.798953 0.8931074 0.6840949 0.6437884 1.034…
pVal (ranksum) Dup Hab vs Del Hab	*	0.023804
z_statistic Dup Hab vs Del Hab		-2.2603
ranksum_statistic Dup Hab vs Del Hab		11988
FDR Dup Hab vs Del Hab	*	0.036726
pVal (ranksum) Dup Trial vs Del Trial	*	0.036726
z_statistic Dup Trial vs Del Trial		-2.0888
ranksum_statistic Dup Trial vs Del Trial		11992
FDR Dup Trial vs Del Trial	*	0.036726
